# Patient iPSC-astrocytes show transcriptional and functional dysregulation in schizophrenia

**DOI:** 10.1101/2020.10.23.350413

**Authors:** Marja Koskuvi, Šárka Lehtonen, Kalevi Trontti, Meike Keuters, Ying Chieh Wu, Hennariikka Koivisto, Anastasia Ludwig, Lidiia Plotnikova, Pekka L. J. Virtanen, Noora Räsänen, Satu Kaipainen, Ida Hyötyläinen, Hiramani Dhungana, Raisa Giniatullina, Ilkka Ojansuu, Olli Vaurio, Tyrone D. Cannon, Jouko Lönnqvist, Sebastian Therman, Jaana Suvisaari, Jaakko Kaprio, Markku Lähteenvuo, Jussi Tohka, Rashid Giniatullin, Claudio Rivera, Iiris Hovatta, Heikki Tanila, Jari Tiihonen, Jari Koistinaho

**Affiliations:** Neuroscience Center, University of Helsinki, Helsinki, Finland; A.I. Virtanen Institute for Molecular Sciences, University of Eastern Finland, Kuopio, Finland; SleepWell Research Program, Faculty of Medicine, University of Helsinki, Helsinki, Finland; Department of Psychology and Logopedics, University of Helsinki, Helsinki, Finland; Department of Forensic Psychiatry, University of Eastern Finland, Niuvanniemi Hospital, Kuopio, Finland; Department of Psychology and Psychiatry, Yale University, New Haven, Connecticut, USA; Mental Health Unit, Department of Public Health Solutions, National Institute for Health and Welfare, Helsinki, Finland; Department of Psychiatry, University of Helsinki, Helsinki, Finland; Institute for Molecular Medicine FIMM, University of Helsinki, Helsinki, Finland; INSERM, Institute of Mediterranean Neurobiology, Aix-Marseille University, Marseille, France; Department of Clinical Neuroscience, Karolinska Institutet, and Center for Psychiatric Research, Stockholm City Council, Stockholm, Sweden

## Abstract

Human astrocytes are multifunctional brain cells and may contribute to the pathophysiology of schizophrenia (SCZ). We differentiated astrocytes from induced pluripotent stem cells of monozygotic twins discordant for SCZ, and found sex-specific gene expression and signaling pathway alterations related particularly to inflammation and synaptic functions. While Ingenuity Pathway Analysis identified SCZ disease and synaptic transmission pathway changes in SCZ astrocytes, the most consistent findings were related to collagen and cell adhesion associated pathways. Neuronal responses to glutamate and GABA differed between astrocytes from control persons, affected twins, and their unaffected co-twins, and were normalized by clozapine treatment. SCZ astrocyte cell transplantation to the mouse forebrain caused gene expression changes in demyelination, synaptic dysfunction and inflammation pathways of mouse brain cells and resulted in behavioral changes in cognitive and olfactory functions. Altogether, our results show that astrocytes contribute to both familial risk and clinical manifestation of SCZ in a sex-specific manner.
