## Supplementary Data 1 for "Patient iPSC-astrocytes show transcriptional and functional dysregulation in schizophrenia"

### Sheet: Sheet1
Ensembl ID	Gene name	Description	Average expression	Log2 foldchange	P-value	Adjusted p-value	Ctrl 1	Ctrl 2	Ctrl 3	Ctrl 4	Ctrl 5	ST 1	ST 3	ST 4	ST 5	ST 6
ENSG00000136869	TLR4	toll like receptor 4	62.015	-1.98325	9.04642e-10	2.07444e-05	53.4648	63.9838	174.98	149.359	56.7134	30.8661	13.4389	25.8574	31.5742	19.9127
ENSG00000253846	PCDHGA10	protocadherin gamma subfamily A, 10	731.54	-1.39633	3.75385e-08	0.000430397	1373.13	726.077	1065.96	1039.11	1092.02	358.819	395.104	593.725	414.179	257.273
ENSG00000225649	AC064875.1	-	64.7153	-1.3346	7.09009e-08	0.000541943	100.41	57.0291	98.3103	101.351	104.746	46.2992	38.9728	29.8354	39.9321	30.2674
ENSG00000103534	TMC5	transmembrane channel like 5	30.7545	2.17269	1.52096e-06	0.00836939	7.82412	19.4733	12.3661	10.6685	7.5232	59.1601	20.1584	25.8574	80.7928	63.7208
ENSG00000180178	FAR2P1	fatty acyl-CoA reductase 2 pseudogene 1	25.9171	5.15403	1.82491e-06	0.00836939	1.30402	1.39095	0	0	0.578708	0	159.923	0	8.35788	87.6161
ENSG00000187098	MITF	melanocyte inducing transcription factor	94.0522	-1.40334	5.4734e-06	0.0179301	129.098	105.712	187.346	193.1	70.6024	46.2992	61.8189	42.7641	46.4326	57.3487
ENSG00000115339	GALNT3	polypeptide N-acetylgalactosaminyltransferase 3	39.3903	-1.11877	6.96403e-06	0.0199615	39.1206	51.4653	58.7389	66.1446	54.3985	24.4357	22.8461	26.8519	20.4304	29.4709
ENSG00000067048	DDX3Y	DEAD-box helicase 3 Y-linked	256.279	7.4302	1.08363e-05	0.0218785	0	1.39095	0.618304	0	1.15742	1.28609	1056.3	0	65.9344	1436.11
ENSG00000188803	SHISA6	shisa family member 6	42.4281	-2.72134	1.1537e-05	0.0218785	43.0327	58.42	113.768	102.417	17.9399	28.294	0	42.7641	17.6444	0
ENSG00000252316	RNY4	RNA, Ro60-associated Y4	65.6628	1.34462	1.23539e-05	0.0218785	20.8643	58.42	30.2969	39.4734	37.616	120.892	107.511	62.6544	76.1495	102.75
ENSG00000272505	AC104964.4	-	54.6034	-3.19197	1.24033e-05	0.0218785	54.7689	34.7738	137.882	172.829	48.0328	29.58	0	47.7366	20.4304	0
