## Supplementary Data 2 for "Patient iPSC-astrocytes show transcriptional and functional dysregulation in schizophrenia"

### Sheet: Sheet1
Ensembl ID	Gene name	Description	Average expression	Log2 foldchange	P-value	Adjusted p-value	Ctrl 2	Ctrl 3	Ctrl 4	ST 1	ST 4	ST 5
ENSG00000269821	KCNQ1OT1	KCNQ1 opposite strand/antisense transcript 1	643.925	-2.19621	4.15134e-11	1.02684e-06	730.218	968.741	1472.37	224.957	281.011	186.255
ENSG00000174469	CNTNAP2	contactin associated protein like 2	138.12	-2.18821	2.60377e-09	3.22022e-05	138.005	283.475	257.639	49.013	56.9748	43.6109
ENSG00000150394	CDH8	cadherin 8	67.5146	-2.77011	1.49712e-08	0.000123438	117.907	136.933	99.3306	5.02697	23.1762	22.714
ENSG00000153266	FEZF2	FEZ family zinc finger 2	101.104	-2.16104	5.80146e-08	0.000358748	198.298	120.117	177.967	28.9051	54.0778	27.2568
ENSG00000187098	MITF	melanocyte inducing transcription factor	100.547	-1.84046	2.01329e-07	0.000995975	101.829	181.977	187.279	45.2427	41.524	45.428
ENSG00000159307	SCUBE1	signal peptide, CUB domain and EGF like domain containing 1	42.3696	-2.67954	5.02068e-07	0.00184888	73.6918	71.4694	75.5326	2.51349	17.3821	13.6284
ENSG00000164418	GRIK2	glutamate ionotropic receptor kainate type subunit 2	62.6972	-1.96333	5.23232e-07	0.00184888	77.7113	91.8892	129.337	30.1618	28.0046	19.0798
ENSG00000183166	CALN1	calneuron 1	67.6761	-4.88467	1.00003e-06	0.00309197	6.69925	101.499	284.541	5.02697	1.93135	6.35992
ENSG00000136869	TLR4	toll like receptor 4	77.1026	-2.13705	2.65293e-06	0.0068326	61.6331	169.965	144.857	30.1618	25.1075	30.8911
ENSG00000136535	TBR1	T-box brain transcription factor 1	48.596	-5.1065	2.76232e-06	0.0068326	4.01955	81.6793	197.626	2.51349	4.82837	0.90856
ENSG00000110675	ELMOD1	ELMO domain containing 1	80.4627	-3.08758	5.21464e-06	0.0113786	30.8166	163.959	236.945	18.8511	22.2105	9.99416
ENSG00000138944	SHISAL1	shisa like 1	134.69	-1.78638	5.52022e-06	0.0113786	172.841	252.245	201.765	37.7023	92.7048	50.8794
ENSG00000245532	NEAT1	nuclear paraspeckle assembly transcript 1	1645.03	-1.40595	1.34342e-05	0.0253749	1812.82	2361.49	2990.26	1244.18	683.698	777.728
ENSG00000145934	TENM2	teneurin transmembrane protein 2	318.152	-1.22603	1.43622e-05	0.0253749	352.381	590.373	393.183	201.079	189.272	182.621
ENSG00000157542	KCNJ6	potassium inwardly rectifying channel subfamily J member 6	77.5534	-3.42902	1.58161e-05	0.0260807	16.0782	172.367	236.945	20.1079	12.5538	7.26848
ENSG00000115252	PDE1A	phosphodiesterase 1A	116.682	-3.32342	1.75428e-05	0.027089	29.4767	225.819	380.767	32.6753	23.1762	8.17704
ENSG00000129009	ISLR	immunoglobulin superfamily containing leucine rich repeat	56.5105	-1.75271	1.86179e-05	0.027089	95.1294	79.277	87.9489	16.3377	22.2105	38.1595
ENSG00000163064	EN1	engrailed homeobox 1	23.8213	-2.75274	2.27401e-05	0.0312488	29.4767	54.0525	41.3877	1.25674	6.75972	9.99416
