## Supplementary Data 3 for "Patient iPSC-astrocytes show transcriptional and functional dysregulation in schizophrenia"

### Sheet: Sheet1
Ensembl ID	Gene name	Description	Average expression	Log2 foldchange	P-value	Adjusted p-value	Ctrl 1	Ctrl 5	ST 3	ST 6
ENSG00000134121	CHL1	cell adhesion molecule L1 like	3699.16	11.0688	4.89402e-79	9.57271e-75	5.47113	2.43458	6878.68	7910.07
ENSG00000274618	HIST1H4F	H4 clustered histone 6	794.009	-6.9489	6.55199e-56	6.40784e-52	1453.95	1698.12	7.03342	16.9272
ENSG00000133110	POSTN	Periostin	1067.91	5.46183	7.16005e-33	4.66835e-29	72.4925	25.5631	2567.2	1606.39
ENSG00000231806	PCAT7	Prostate cancer associated transcript 7	261.858	8.32563	6.52365e-23	3.19007e-19	0	2.43458	396.685	648.311
ENSG00000067048	DDX3Y	DEAD-box helicase 3 Y-linked	658.214	10.6276	1.0823e-22	4.23396e-19	0	1.21729	1105.65	1525.99
ENSG00000164308	ERAP2	Endoplasmic reticulum aminopeptidase 2	292.2	-3.68751	3.26496e-21	1.06438e-17	467.782	615.95	47.8272	37.2398
ENSG00000114374	USP9Y	Ubiquitin specific peptidase 9 Y-linked	848.339	13.3039	2.15326e-19	6.01683e-16	0	0	1513.59	1879.76
ENSG00000214548	MEG3	Maternally expressed 3	374.613	9.81799	3.44723e-19	8.42848e-16	0	1.21729	599.247	897.987
ENSG00000129824	RPS4Y1	Ribosomal protein S4 Y-linked 1	674.641	12.9736	1.79754e-18	3.90666e-15	0	0	1184.43	1514.14
ENSG00000012817	KDM5D	Lysine demethylase 5D	519.09	12.5955	1.78711e-17	3.49559e-14	0	0	927.004	1149.36
ENSG00000183878	UTY	Ubiquitously transcribed tetratricopeptide repeat containing, Y-linked	452.751	12.3985	6.34861e-17	1.03656e-13	0	0	783.523	1027.48
ENSG00000163359	COL6A3	Collagen type VI alpha 3 chain	169.403	4.70902	6.35928e-17	1.03656e-13	17.7812	8.52104	443.105	208.204
ENSG00000131002	TXLNGY	Taxilin gamma pseudogene, Y-linked	430.015	12.3244	1.08237e-16	1.62855e-13	0	0	718.815	1001.24
ENSG00000121898	CPXM2	Carboxypeptidase X, M14 family member 2	145.259	4.44973	2.03337e-16	2.84091e-13	15.0456	10.9556	367.144	187.892
ENSG00000120708	TGFBI	Transforming growth factor beta induced	115.938	4.33785	2.17937e-16	2.8419e-13	10.9423	10.9556	182.869	258.986
ENSG00000067646	ZFY	Zinc finger protein Y-linked	251.09	11.5491	1.15332e-14	1.40994e-11	0	0	400.905	603.454
ENSG00000133710	SPINK5	Serine peptidase inhibitor Kazal type 5	174.835	-8.35974	1.832e-14	2.10787e-11	344.681	352.406	1.40668	0.846359
ENSG00000233864	NA	-	211.788	11.3013	3.38923e-14	3.68296e-11	0	0	424.818	422.333
ENSG00000198692	EIF1AY	Eukaryotic translation initiation factor 1A Y-linked	209.264	11.2846	3.7738e-14	3.88503e-11	0	0	403.718	433.336
ENSG00000120675	DNAJC15	DnaJ heat shock protein family (Hsp40) member C15	274.024	-2.70262	4.38494e-14	4.28847e-11	492.402	458.31	67.5208	77.865
ENSG00000234745	HLA-B	Major histocompatibility complex, class I, B	350.493	2.55973	9.02358e-14	8.08137e-11	90.2736	111.991	559.86	639.847
ENSG00000226383	LINC01876	Long intergenic non-protein coding RNA 1876	119.76	-3.666	9.08947e-14	8.08137e-11	213.374	231.285	14.0668	20.3126
ENSG00000165246	NLGN4Y	Neuroligin 4 Y-linked	237.531	10.0836	1.1267e-13	9.58183e-11	0	0.608646	441.699	507.815
ENSG00000099725	PRKY	Protein kinase Y-linked (pseudogene)	175.104	11.0276	1.64313e-13	1.33915e-10	0	0	334.791	365.627
ENSG00000018236	CNTN1	Contactin 1	704.145	-2.64944	6.33413e-13	4.95582e-10	1132.52	1294.59	253.203	136.264
ENSG00000188738	FSIP2	Fibrous sheath interacting protein 2	1542.03	-2.00006	7.35254e-13	5.53137e-10	2351.22	2583.7	586.587	646.618
ENSG00000180787	ZFP3	ZFP3 zinc finger protein	121.309	-3.3489	1.73403e-12	1.25621e-09	227.052	214.243	25.3203	18.6199
ENSG00000011465	DCN	Decorin	150.954	2.95999	2.32717e-12	1.6257e-09	35.5623	33.4755	246.17	288.608
ENSG00000007174	DNAH9	Dynein axonemal heavy chain 9	79.8287	-5.09888	3.30486e-12	2.22907e-09	132.675	176.507	8.4401	1.69272
ENSG00000080166	DCT	Dopachrome tautomerase	657.846	-2.91918	5.38753e-12	3.51267e-09	756.384	1566.05	191.309	117.644
ENSG00000175426	PCSK1	Proprotein convertase subtilisin/kexin type 1	108.1	4.94826	7.2986e-12	4.60518e-09	6.83891	6.6951	333.384	85.4823
ENSG00000110455	ACCS	1-aminocyclopropane-1-carboxylate synthase homolog (inactive)	74.4768	-4.23918	8.51244e-12	5.16935e-09	140.882	141.814	8.4401	6.77087
ENSG00000234661	CHL1-AS1	CHL1 antisense RNA 1	162.625	9.53488	8.7213e-12	5.16935e-09	0	0.608646	445.919	203.973
ENSG00000204525	HLA-C	Major histocompatibility complex, class I, C	424.246	2.42311	9.39334e-12	5.31743e-09	105.319	159.465	652.701	779.497
ENSG00000269994	AL513318.2	-	73.006	-6.14943	9.51484e-12	5.31743e-09	134.043	154.596	0	3.38544
ENSG00000142089	IFITM3	Interferon induced transmembrane protein 3	405.154	2.26597	1.04128e-11	5.65764e-09	157.295	122.946	700.528	639.847
ENSG00000197134	ZNF257	Zinc finger protein 257	87.6896	-7.31894	6.02289e-11	3.18399e-08	164.134	183.811	2.81337	0
ENSG00000200795	RNU4-1	RNA, U4 small nuclear 1	3275.44	1.71781	7.44151e-11	3.83042e-08	1499.09	1555.09	5004.98	5042.61
ENSG00000189223	PAX8-AS1	PAX8 antisense RNA 1	77.9993	-4.5544	9.02057e-11	4.52416e-08	90.2736	208.766	7.03342	5.92451
ENSG00000237515	SHISA9	Shisa family member 9	519.992	-2.39315	9.35051e-11	4.5724e-08	900.001	845.409	215.223	119.337
ENSG00000111799	COL12A1	Collagen type XII alpha 1 chain	499.708	2.69629	3.63962e-10	1.73636e-07	105.319	160.074	1181.61	551.826
ENSG00000180178	FAR2P1	Fatty acyl-CoA reductase 2 pseudogene 1	65.6178	7.23835	5.55056e-10	2.58497e-07	1.36778	0.608646	167.395	93.0995
ENSG00000197057	DTHD1	Death domain containing 1	127.74	-3.53524	6.85136e-10	3.11657e-07	135.41	334.147	25.3203	16.0808
ENSG00000229807	XIST	X inactive specific transcript	86.774	-5.69836	7.25942e-10	3.22714e-07	288.602	51.7349	4.22005	2.53908
ENSG00000224318	CHL1-AS2	CHL1 antisense RNA 2	62.9961	9.54486	1.59722e-09	6.94258e-07	0	0	184.276	67.7087
ENSG00000147724	FAM135B	Family with sequence similarity 135 member B	61.5493	-9.26018	1.8422e-09	7.83336e-07	124.468	121.729	0	0
ENSG00000177511	ST8SIA3	ST8 alpha-N-acetyl-neuraminide alpha-2,8-sialyltransferase 3	412.761	-2.38692	2.36768e-09	9.85359e-07	475.988	909.925	123.788	141.342
ENSG00000196604	POTEF	POTE ankyrin domain family member F	50.3535	9.22716	3.15207e-09	1.25836e-06	0	0	108.315	93.0995
ENSG00000167081	PBX3	PBX homeobox 3	809.495	1.82141	3.15232e-09	1.25836e-06	391.186	324.408	1130.97	1391.41
ENSG00000145934	TENM2	Teneurin transmembrane protein 2	464.667	2.2576	4.34256e-09	1.69881e-06	188.754	134.511	569.707	965.696
ENSG00000124610	HIST1H1A	H1.1 linker histone, cluster member	66.4143	-4.16791	4.45813e-09	1.70983e-06	124.468	125.99	12.6602	2.53908
ENSG00000251129	LINC02506	Long intergenic non-protein coding RNA 2506	55.756	4.62138	6.556e-09	2.46606e-06	2.73556	5.47781	59.0807	155.73
ENSG00000254122	PCDHGB7	Protocadherin gamma subfamily B, 7	606.304	1.74541	7.29693e-09	2.69298e-06	281.763	275.717	874.957	992.779
ENSG00000267313	AC021504.1	-	137.847	-2.7208	7.60836e-09	2.75592e-06	242.097	237.981	23.9136	47.3961
ENSG00000151952	TMEM132D	Transmembrane protein 132D	148.043	-2.69138	8.1585e-09	2.90146e-06	202.432	309.192	49.2339	31.3153
ENSG00000107438	PDLIM1	PDZ and LIM domain 1	408.668	-2.13979	1.02078e-08	3.56545e-06	533.435	797.326	178.649	125.261
ENSG00000199347	RNU5E-1	RNA, U5E small nuclear 1	366.456	2.02583	1.17643e-08	4.02164e-06	121.733	165.552	663.955	514.586
ENSG00000113209	PCDHB5	Protocadherin beta 5	540.824	-1.74029	1.19937e-08	4.02164e-06	837.083	828.367	236.323	261.525
ENSG00000253846	PCDHGA10	Protocadherin gamma subfamily A, 10	818.932	-1.91746	1.21307e-08	4.02164e-06	1440.27	1148.51	413.565	273.374
ENSG00000279400	AC008957.3	-	606.311	-1.93663	1.61608e-08	5.21278e-06	936.931	984.18	309.47	194.663
ENSG00000184305	CCSER1	Coiled-coil serine rich protein 1	42.5559	4.55902	1.62566e-08	5.21278e-06	4.10335	3.04323	97.0612	66.016
ENSG00000075213	SEMA3A	Semaphorin 3A	776.756	1.88431	2.07542e-08	6.54762e-06	341.946	320.148	1491.08	953.847
ENSG00000115380	EFEMP1	EGF containing fibulin extracellular matrix protein 1	1465.34	-1.74689	2.50526e-08	7.77824e-06	1838.3	2677.43	633.008	712.634
ENSG00000214076	CPSF1P1	Cleavage and polyadenylation specific factor 1 pseudogene 1	37.1811	8.7881	3.27554e-08	1.00109e-05	0	0	84.401	64.3233
ENSG00000196126	HLA-DRB1	Major histocompatibility complex, class II, DR beta 1	205.99	-2.85001	3.78991e-08	1.14047e-05	191.49	531.348	56.2673	44.857
ENSG00000158555	GDPD5	Glycerophosphodiester phosphodiesterase domain containing 5	197.778	-2.17883	3.95583e-08	1.17237e-05	320.061	326.843	85.8077	58.3988
ENSG00000225746	MEG8	Maternally expressed 8, small nucleolar RNA host gene	174.024	11.0187	4.04962e-08	1.18225e-05	0	0	164.582	531.513
ENSG00000175745	NR2F1	Nuclear receptor subfamily 2 group F member 1	818.382	2.03688	4.32478e-08	1.24401e-05	318.693	323.191	901.684	1729.96
ENSG00000218739	CEBPZOS	CEBPZ opposite strand	370.104	-1.75501	5.69862e-08	1.61543e-05	579.94	562.389	164.582	173.504
ENSG00000145794	MEGF10	Multiple EGF like domains 10	3796.66	-1.47928	6.09683e-08	1.70363e-05	5483.44	5695.1	1820.25	2187.84
ENSG00000138061	CYP1B1	Cytochrome P450 family 1 subfamily B member 1	203.043	2.72624	7.41651e-08	2.0432e-05	77.9636	31.0409	258.83	444.338
ENSG00000154764	WNT7A	Wnt family member 7A	82.7997	2.73228	9.89507e-08	2.68816e-05	20.5167	22.5199	160.362	127.8
ENSG00000154620	TMSB4Y	Thymosin beta 4 Y-linked	31.3339	8.53988	1.2368e-07	3.31395e-05	0	0	74.5542	50.7815
ENSG00000127903	ZNF835	Zinc finger protein 835	98.1551	-3.55622	1.25968e-07	3.32965e-05	176.444	183.811	28.1337	4.2318
ENSG00000248103	AC008443.3	-	49.7729	3.87966	1.50371e-07	3.92169e-05	10.9423	3.04323	88.6211	96.4849
ENSG00000170579	DLGAP1	DLG associated protein 1	1294.15	-1.73088	1.68602e-07	4.33929e-05	2148.79	1827.76	737.102	462.958
ENSG00000143341	HMCN1	Hemicentin 1	49.112	3.54041	1.9572e-07	4.9718e-05	10.9423	5.47781	88.6211	91.4068
ENSG00000184144	CNTN2	Contactin 2	170.771	2.79649	2.10555e-07	5.28007e-05	17.7812	65.7337	281.337	318.231
ENSG00000205663	NA	-	31.7064	-8.30383	2.31233e-07	5.72522e-05	62.918	63.9078	0	0
ENSG00000263724	DLGAP1-AS3	DLGAP1 antisense RNA 3	42.8682	-4.02763	2.39597e-07	5.8084e-05	69.7569	91.2969	7.03342	3.38544
ENSG00000171766	GATM	Glycine amidinotransferase	8287.91	-1.50315	2.40532e-07	5.8084e-05	10284.4	14221.6	4115.96	4529.71
ENSG00000281566	AL157778.1	-	37.6887	-5.21016	2.46989e-07	5.89159e-05	61.5502	85.8191	0	3.38544
ENSG00000078401	EDN1	Endothelin 1	47.4518	5.70311	2.78119e-07	6.55422e-05	2.73556	1.21729	22.5069	163.347
ENSG00000169436	COL22A1	Collagen type XXII alpha 1 chain	330.799	-6.82443	2.87511e-07	6.69491e-05	686.627	624.471	11.2535	0.846359
ENSG00000107796	ACTA2	Actin alpha 2, smooth muscle	1315.26	1.53903	3.10473e-07	7.1067e-05	640.122	706.638	1673.95	2240.31
ENSG00000186642	PDE2A	Phosphodiesterase 2A	387.753	-2.23407	3.12462e-07	7.1067e-05	567.63	713.333	78.7743	191.277
ENSG00000108821	COL1A1	Collagen type I alpha 1 chain	935.778	5.79919	3.52333e-07	7.92141e-05	53.3435	13.3902	2810.55	865.825
ENSG00000241859	ANOS2P	Anosmin 2, pseudogene	34.8062	6.41295	3.58989e-07	7.97934e-05	0	1.21729	82.9943	55.0133
ENSG00000082781	ITGB5	Integrin subunit beta 5	2001.01	-1.59861	4.07937e-07	8.96544e-05	3037.84	2977.5	1208.34	780.343
ENSG00000173546	CSPG4	Chondroitin sulfate proteoglycan 4	304.087	2.65428	4.20666e-07	9.14248e-05	76.5958	90.0796	236.323	813.351
ENSG00000137573	SULF1	Sulfatase 1	610.204	2.44298	4.26269e-07	9.16244e-05	131.307	246.502	555.64	1507.37
ENSG00000120658	ENOX1	Ecto-NOX disulfide-thiol exchanger 1	212.69	2.3808	4.38667e-07	9.32644e-05	91.6414	47.4744	254.61	457.034
ENSG00000149591	TAGLN	Transgelin	1224.78	2.17057	4.79859e-07	0.000100925	428.116	462.571	1085.96	2922.48
ENSG00000116852	KIF21B	Kinesin family member 21B	745.795	1.52248	6.28831e-07	0.00013085	404.864	366.405	980.458	1231.45
ENSG00000181234	TMEM132C	Transmembrane protein 132C	81.3573	-2.84848	6.58498e-07	0.000135581	114.894	171.638	12.6602	26.2371
ENSG00000272505	AC104964.4	-	26.9911	-8.06897	7.30899e-07	0.000148921	57.4469	50.5176	0	0
ENSG00000171757	LRRC34	Leucine rich repeat containing 34	188.465	-1.95193	8.47194e-07	0.000170836	254.408	344.494	74.5542	80.4041
ENSG00000143869	GDF7	Growth differentiation factor 7	102.228	-2.33321	8.60105e-07	0.00017167	175.076	166.769	28.1337	38.9325
ENSG00000169116	PARM1	Prostate androgen-regulated mucin-like protein 1	1119.48	-1.55882	9.42382e-07	0.000186192	1819.15	1522.83	669.581	466.344
ENSG00000260372	AQP4-AS1	AQP4 antisense RNA 1	112.943	-2.21655	1.00077e-06	0.00019523	176.444	194.767	45.0139	35.5471
ENSG00000144619	CNTN4	Contactin 4	30.2245	6.10367	1.00809e-06	0.00019523	1.36778	0.608646	47.8272	71.0942
ENSG00000085276	MECOM	MDS1 and EVI1 complex locus	34.9062	5.76248	1.07627e-06	0.000206391	1.36778	1.21729	25.3203	111.719
ENSG00000106511	MEOX2	Mesenchyme homeobox 2	30.1612	5.04465	1.27845e-06	0.000242781	2.73556	1.21729	37.9805	78.7114
ENSG00000164879	CA3	Carbonic anhydrase 3	60.2495	-3.18266	1.30373e-06	0.000244824	69.7569	147.292	11.2535	12.6954
ENSG00000258399	AL117190.1	-	24.5983	8.20599	1.31885e-06	0.000244824	0	0	23.9136	74.4796
ENSG00000147485	PXDNL	Peroxidasin like	128.226	-2.12115	1.32675e-06	0.000244824	236.626	180.768	46.4206	49.0888
ENSG00000157766	ACAN	Aggrecan	37.6039	4.85492	1.37296e-06	0.000250983	5.47113	0.608646	39.3871	104.949
ENSG00000116132	PRRX1	Paired related homeobox 1	991.923	1.68678	1.7528e-06	0.000317452	594.985	348.145	1333.54	1691.03
ENSG00000163873	GRIK3	Glutamate ionotropic receptor kainate type subunit 3	4377.67	1.88668	1.78154e-06	0.000319697	2623.41	1107.13	7289.43	6490.73
ENSG00000151617	EDNRA	Endothelin receptor type A	58.6984	4.34804	1.81689e-06	0.000323077	9.57448	2.43458	32.3537	190.431
ENSG00000130635	COL5A1	Collagen type V alpha 1 chain	1287.23	1.38638	1.85385e-06	0.000326678	742.706	682.901	1659.89	2063.42
ENSG00000146067	FAM193B	Family with sequence similarity 193 member B	1223.33	-1.39571	1.89694e-06	0.000331287	1981.92	1564.22	687.868	659.314
ENSG00000213058	AL365357.1	-	47.364	-3.98871	1.96505e-06	0.000340145	80.6992	98.6006	0	10.1563
ENSG00000115414	FN1	Fibronectin 1	3986.24	1.33747	2.04892e-06	0.000351552	2325.23	2195.39	6425.73	4998.6
ENSG00000154429	CCSAP	Centriole, cilia and spindle associated protein	2286.43	1.49003	2.09764e-06	0.000356781	1061.4	1337.8	3982.32	2764.21
ENSG00000104435	STMN2	Stathmin 2	386.536	2.57988	2.15875e-06	0.00036401	80.6992	139.989	282.743	1042.71
ENSG00000234710	AC060834.2	-	22.0328	8.02699	2.20549e-06	0.000368713	0	0	61.8941	26.2371
ENSG00000133321	PLAAT4	Phospholipase A and acyltransferase 4	466.654	-1.64938	2.24522e-06	0.000372173	634.651	779.067	270.083	182.814
ENSG00000162728	KCNJ9	Potassium inwardly rectifying channel subfamily J member 9	86.0075	3.72322	2.32979e-06	0.000382947	15.0456	9.73833	40.7938	278.452
ENSG00000189238	LINC00943	Long intergenic non-protein coding RNA 943	155.208	-2.00639	2.39222e-06	0.000389932	281.763	214.852	71.7409	52.4743
ENSG00000107562	CXCL12	C-X-C motif chemokine ligand 12	304.485	-2.0203	2.68977e-06	0.000434809	311.854	664.641	119.568	121.876
ENSG00000116157	GPX7	Glutathione peroxidase 7	188.883	-1.87282	2.88597e-06	0.000462701	244.833	348.145	82.9943	79.5577
ENSG00000082482	KCNK2	Potassium two pore domain channel subfamily K member 2	58.7738	2.9046	3.13716e-06	0.000498885	15.0456	12.7816	133.635	73.6332
ENSG00000130957	FBP2	Fructose-bisphosphatase 2	20.0658	7.89485	3.20107e-06	0.000502335	0	0	50.6406	29.6226
ENSG00000147246	HTR2C	5-hydroxytryptamine receptor 2C	37.5894	3.80427	3.21022e-06	0.000502335	2.73556	6.6951	47.8272	93.0995
ENSG00000198502	HLA-DRB5	Major histocompatibility complex, class II, DR beta 5	32.4443	-4.56402	3.87738e-06	0.000601917	35.5623	88.8623	2.81337	2.53908
ENSG00000146674	IGFBP3	Insulin like growth factor binding protein 3	1259.77	2.33858	4.17508e-06	0.000643028	522.493	311.018	911.531	3294.03
ENSG00000134184	GSTM1	Glutathione S-transferase mu 1	35.602	-3.72869	4.22282e-06	0.000645299	71.1247	60.8646	7.03342	3.38544
ENSG00000163132	MSX1	Msh homeobox 1	99.1289	3.56828	4.97654e-06	0.000749434	13.6778	17.0421	40.7938	325.002
ENSG00000163814	CDCP1	CUB domain containing protein 1	955.817	-1.49122	4.9809e-06	0.000749434	1485.41	1336.59	395.278	605.993
ENSG00000276345	AC004556.3	-	18.2418	7.76402	5.09518e-06	0.000760777	0	0	36.5738	36.3934
ENSG00000179344	HLA-DQB1	Major histocompatibility complex, class II, DQ beta 1	30.6333	3.83494	5.73249e-06	0.000849451	2.73556	4.86917	63.3008	51.6279
ENSG00000254377	MIR124-2HG	MIR124-2 host gene	298.081	2.55697	6.55094e-06	0.000963432	118.997	55.3868	791.963	225.978
ENSG00000185904	LINC00839	Long intergenic non-protein coding RNA 839	20.4582	-7.68417	6.83211e-06	0.000997284	24.6201	57.2127	0	0
ENSG00000074410	CA12	Carbonic anhydrase 12	1085.41	-1.5749	7.19063e-06	0.00104184	1377.36	1870.98	679.428	413.87
ENSG00000135063	FAM189A2	Family with sequence similarity 189 member A2	579.02	-1.42476	7.45121e-06	0.00107166	765.958	920.272	348.858	280.991
ENSG00000218336	TENM3	Teneurin transmembrane protein 3	635.777	1.38522	8.21635e-06	0.00117308	373.405	331.712	817.283	1020.71
ENSG00000174080	CTSF	Cathepsin F	129.026	-2.05353	8.39538e-06	0.00118995	184.651	230.068	63.3008	38.0862
ENSG00000248874	C5orf17	Chromosome 5 putative open reading frame 17	17.1212	7.67934	9.01041e-06	0.00126794	0	0	25.3203	43.1643
ENSG00000132561	MATN2	Matrilin 2	2851.2	-1.35046	9.56378e-06	0.00133096	3944.68	4248.96	1298.37	1912.77
ENSG00000139370	SLC15A4	Solute carrier family 15 member 4	254.68	-1.69034	9.59434e-06	0.00133096	336.474	441.877	99.8745	140.496
ENSG00000206503	HLA-A	Major histocompatibility complex, class I, A	1323.61	1.47494	9.95394e-06	0.00137112	556.687	842.366	1662.7	2232.7
ENSG00000145681	HAPLN1	Hyaluronan and proteoglycan link protein 1	37.0853	-3.50915	1.00832e-05	0.00137921	87.5381	48.6917	7.03342	5.07815
ENSG00000223760	MED15P9	Mediator complex subunit 15 pseudogene 9	16.5491	7.62073	1.01783e-05	0.00138256	0	0	36.5738	29.6226
ENSG00000165588	OTX2	Orthodenticle homeobox 2	826.741	1.57343	1.08035e-05	0.00145736	432.219	400.489	889.024	1585.23
ENSG00000185652	NTF3	Neurotrophin 3	32.0683	-3.71281	1.17657e-05	0.00157628	51.9757	67.5597	2.81337	5.92451
ENSG00000215845	TSTD1	Thiosulfate sulfurtransferase like domain containing 1	43.4219	-3.48437	1.20139e-05	0.00159859	80.6992	79.7326	1.40668	11.849
ENSG00000196090	PTPRT	Protein tyrosine phosphatase receptor type T	281.885	2.08803	1.23002e-05	0.00162563	65.6536	147.292	317.91	596.683
ENSG00000197261	C6orf141	Chromosome 6 open reading frame 141	81.1401	-2.5969	1.24717e-05	0.00163723	108.055	169.204	33.7604	13.5417
ENSG00000163406	SLC15A2	Solute carrier family 15 member 2	886.642	-1.62	1.26865e-05	0.00165432	1430.7	1243.46	575.334	297.072
ENSG00000258385	AL391516.1	-	47.5775	-2.78704	1.34318e-05	0.00173991	84.8025	81.5585	11.2535	12.6954
ENSG00000118271	TTR	Transthyretin	23.5333	4.66458	1.40358e-05	0.00180618	2.73556	1.21729	35.1671	55.0133
ENSG00000184058	TBX1	T-box transcription factor 1	32.7628	-4.69335	1.64176e-05	0.0020986	88.9059	36.5187	5.62673	0
ENSG00000150275	PCDH15	Protocadherin related 15	90.1704	-2.0717	1.65227e-05	0.0020986	136.778	154.596	33.7604	35.5471
ENSG00000101638	ST8SIA5	ST8 alpha-N-acetyl-neuraminide alpha-2,8-sialyltransferase 5	1518.92	1.9413	1.93786e-05	0.00244546	511.551	741.939	3581.42	1240.76
ENSG00000144481	TRPM8	Transient receptor potential cation channel subfamily M member 8	198.173	-2.27863	2.27806e-05	0.00285633	285.867	369.448	106.908	30.4689
ENSG00000064989	CALCRL	Calcitonin receptor like receptor	98.7663	-1.98639	2.7089e-05	0.00337491	150.456	164.334	46.4206	33.8544
ENSG00000119866	BCL11A	BAF chromatin remodeling complex subunit BCL11A	432.428	1.75607	2.79102e-05	0.00345521	177.812	216.069	914.344	421.487
ENSG00000197083	ZNF300P1	Zinc finger protein 300 pseudogene 1	15.8131	-7.29214	2.85106e-05	0.00350735	38.2979	24.9545	0	0
ENSG00000106483	SFRP4	Secreted frizzled related protein 4	937.482	-2.1038	3.07768e-05	0.00376101	663.374	2377.37	429.038	280.145
ENSG00000177409	SAMD9L	Sterile alpha motif domain containing 9 like	442.783	-1.45096	3.09572e-05	0.00376101	523.861	771.763	254.61	220.9
ENSG00000092377	TBL1Y	Transducin beta like 1 Y-linked	14.3617	7.41063	3.14833e-05	0.00380132	0	0	37.9805	19.4663
ENSG00000188803	SHISA6	Shisa family member 6	16.0012	-7.303	3.46518e-05	0.00415821	45.1368	18.868	0	0
ENSG00000119638	NEK9	NIMA related kinase 9	274.365	-1.46076	3.64484e-05	0.00434713	398.025	407.793	126.602	165.04
ENSG00000111262	KCNA1	Potassium voltage-gated channel subfamily A member 1	44.675	-2.76825	3.79364e-05	0.00449719	91.6414	64.5165	9.84678	12.6954
ENSG00000183196	CHST6	Carbohydrate sulfotransferase 6	1301.27	-1.16245	3.90453e-05	0.00460076	1701.52	1895.32	852.45	755.799
ENSG00000197360	ZNF98	Zinc finger protein 98	14.6744	-7.19112	4.11767e-05	0.00482285	30.0912	28.6064	0	0
ENSG00000256417	AC006206.2	-	23.8567	-4.15393	4.3841e-05	0.00510434	43.769	46.8657	1.40668	3.38544
ENSG00000224114	AL591846.1	-	37.3416	-3.51885	4.57628e-05	0.00529657	56.0791	80.3412	11.2535	1.69272
ENSG00000169255	B3GALNT1	Beta-1,3-N-acetylgalactosaminyltransferase 1 (globoside blood group)	286.428	-1.41784	4.62666e-05	0.00532338	373.405	460.136	150.515	161.655
ENSG00000171094	ALK	ALK receptor tyrosine kinase	610.153	-1.83495	4.81371e-05	0.00550621	1016.26	888.014	396.685	139.649
ENSG00000076356	PLXNA2	Plexin A2	668.706	1.22324	5.44706e-05	0.00619445	414.438	387.707	1025.47	847.205
ENSG00000070159	PTPN3	Protein tyrosine phosphatase non-receptor type 3	474.994	-1.61889	5.64921e-05	0.0063872	529.332	902.013	292.59	176.043
ENSG00000274840	AC132807.2	-	22.4017	-6.32838	5.76892e-05	0.00644835	43.769	44.4311	1.40668	0
ENSG00000135363	LMO2	LIM domain only 2	1101.35	-1.15429	5.76923e-05	0.00644835	1531.92	1507.01	742.729	623.767
ENSG00000170396	ZNF804A	Zinc finger protein 804A	77.7701	2.74089	5.91674e-05	0.00653876	13.6778	26.1718	60.4874	210.743
ENSG00000197728	RPS26	Ribosomal protein S26	897.848	-1.35517	5.91698e-05	0.00653876	1169.45	1413.88	391.058	616.996
ENSG00000151376	ME3	Malic enzyme 3	124.158	-1.74692	6.19627e-05	0.00677895	179.179	203.896	49.2339	64.3233
ENSG00000124216	SNAI1	Snail family transcriptional repressor 1	107.084	3.0908	6.23333e-05	0.00677895	27.3556	18.2594	40.7938	341.929
ENSG00000079102	RUNX1T1	RUNX1 partner transcriptional co-repressor 1	156.057	1.6997	6.2383e-05	0.00677895	56.0791	89.4709	230.696	247.983
ENSG00000105357	MYH14	Myosin heavy chain 14	239.394	-1.59476	6.37106e-05	0.00688496	381.611	336.581	150.515	88.8677
ENSG00000185567	AHNAK2	AHNAK nucleoprotein 2	1597.75	-1.33168	6.50516e-05	0.00699126	1809.58	2764.47	775.083	1041.87
ENSG00000168447	SCNN1B	Sodium channel epithelial 1 subunit beta	91.6733	-2.23319	7.02858e-05	0.00751252	153.192	147.901	47.8272	17.7735
ENSG00000154529	CNTNAP3B	Contactin associated protein family member 3B	77.759	-2.4066	7.3076e-05	0.00776829	114.894	145.466	37.9805	12.6954
ENSG00000146376	ARHGAP18	Rho GTPase activating protein 18	482.671	-1.2783	7.41663e-05	0.00784158	724.925	643.339	247.576	314.846
ENSG00000113532	ST8SIA4	ST8 alpha-N-acetyl-neuraminide alpha-2,8-sialyltransferase 4	1255.39	-1.14987	7.50589e-05	0.00789329	1805.47	1657.34	696.308	862.44
ENSG00000164309	CMYA5	Cardiomyopathy associated 5	62.9527	-2.27226	8.13848e-05	0.00851276	98.4803	110.774	15.4735	27.0835
ENSG00000154102	C16orf74	Chromosome 16 open reading frame 74	95.5477	-2.13752	8.5309e-05	0.0088348	124.468	185.637	49.2339	22.8517
ENSG00000033122	LRRC7	Leucine rich repeat containing 7	81.3807	2.25552	8.5367e-05	0.0088348	35.5623	21.9112	88.6211	179.428
ENSG00000273906	AC011297.1	-	12.809	7.2411	9.06801e-05	0.00932419	0	0	39.3871	11.849
ENSG00000273136	NBPF26	NBPF member 26	95.4136	1.8193	9.10491e-05	0.00932419	42.4013	41.9966	136.448	160.808
ENSG00000099715	PCDH11Y	Protocadherin 11 Y-linked	19.4448	6.37465	9.70044e-05	0.00988232	1.36778	0	15.4735	60.9379
ENSG00000110723	EXPH5	Exophilin 5	108.235	-2.10342	9.81982e-05	0.0099521	112.158	237.981	50.6406	32.1616
ENSG00000164946	FREM1	FRAS1 related extracellular matrix 1	821.496	-1.56626	0.000100307	0.0101016	997.113	1460.75	268.677	559.443
ENSG00000196693	ZNF33B	Zinc finger protein 33B	881.095	-1.28013	0.00010117	0.0101016	1060.03	1434.58	596.434	433.336
ENSG00000223509	AC135983.2	-	24.8412	-4.03184	0.000101223	0.0101016	43.769	50.5176	0	5.07815
ENSG00000134853	PDGFRA	Platelet derived growth factor receptor alpha	3256.91	1.45391	0.00010256	0.0101832	1121.58	2359.11	5161.12	4385.83
ENSG00000165633	VSTM4	V-set and transmembrane domain containing 4	781.216	-1.15338	0.000103686	0.0102429	1035.41	1119.3	527.506	442.646
ENSG00000120899	PTK2B	Protein tyrosine kinase 2 beta	1764.35	-1.14443	0.00010552	0.0103717	2425.08	2432.76	1266.02	933.534
ENSG00000091136	LAMB1	Laminin subunit beta 1	956.022	1.50198	0.000108052	0.0105675	501.976	496.655	901.684	1923.77
ENSG00000088992	TESC	Tescalcin	135.805	-1.68534	0.000110234	0.0107273	179.179	235.546	54.8607	73.6332
ENSG00000081320	STK17B	Serine/threonine kinase 17b	735.523	-1.17016	0.000111029	0.0107511	905.472	1130.86	452.952	452.802
ENSG00000234449	NA	-	12.4706	-6.96191	0.000112841	0.0108727	21.8845	27.9977	0	0
ENSG00000196735	HLA-DQA1	Major histocompatibility complex, class II, DQ alpha 1	109.361	-2.41749	0.000113558	0.0108882	76.5958	291.541	33.7604	35.5471
ENSG00000259129	LINC00648	Long intergenic non-protein coding RNA 648	86.243	-1.87461	0.00011765	0.0112255	143.617	127.816	33.7604	39.7789
ENSG00000180616	SSTR2	Somatostatin receptor 2	58.6765	2.8794	0.00011881	0.0112375	16.4134	12.1729	39.3871	166.733
ENSG00000075223	SEMA3C	Semaphorin 3C	48.8997	2.42327	0.000118924	0.0112375	16.4134	14.6075	64.7074	99.8704
ENSG00000198822	GRM3	Glutamate metabotropic receptor 3	86.6635	2.0269	0.000119568	0.011244	45.1368	24.3458	156.142	121.029
ENSG00000163520	FBLN2	Fibulin 2	172.784	1.66356	0.000120465	0.0112741	84.8025	81.5585	191.309	333.465
ENSG00000145864	GABRB2	Gamma-aminobutyric acid type A receptor subunit beta2	601.06	-1.44296	0.000121101	0.0112797	775.533	983.572	227.883	417.255
ENSG00000183023	SLC8A1	Solute carrier family 8 member A1	104.643	1.94923	0.000121858	0.0112964	50.6079	36.5187	118.161	213.282
ENSG00000155511	GRIA1	Glutamate ionotropic receptor AMPA type subunit 1	4194.89	-1.02791	0.000124202	0.0114594	5480.7	5776.66	2944.19	2578.01
ENSG00000226555	AGKP1	Acylglycerol kinase pseudogene 1	11.1966	7.05627	0.000125419	0.0115111	0	0	25.3203	19.4663
ENSG00000185149	NPY2R	Neuropeptide Y receptor Y2	79.4271	-2.00456	0.000125939	0.0115111	106.687	147.901	26.727	36.3934
ENSG00000170011	MYRIP	Myosin VIIA and Rab interacting protein	69.5015	-2.06256	0.000126981	0.0115524	98.4803	125.99	23.9136	29.6226
ENSG00000005020	SKAP2	Src kinase associated phosphoprotein 2	103.456	-1.88564	0.000130483	0.0118159	196.961	128.424	52.0473	36.3934
ENSG00000255983	AC007848.1	-	21.3781	-4.39945	0.000131159	0.0118224	32.8268	49.3003	0	3.38544
ENSG00000007237	GAS7	Growth arrest specific 7	2827.81	-1.14253	0.000132871	0.0118999	3311.4	4473.55	1596.59	1929.7
ENSG00000169252	ADRB2	Adrenoceptor beta 2	27.2916	-3.45653	0.000133235	0.0118999	58.8146	40.7793	7.03342	2.53908
ENSG00000196581	AJAP1	Adherens junctions associated protein 1	253.542	-1.38266	0.000134492	0.0119575	413.07	320.756	132.228	148.113
ENSG00000131389	SLC6A6	Solute carrier family 6 member 6	118.139	1.86767	0.000136013	0.0120381	60.1824	42.6052	133.635	236.134
ENSG00000136040	PLXNC1	Plexin C1	1594.64	1.68566	0.000137064	0.0120765	813.831	699.943	1253.36	3611.41
ENSG00000141314	RHBDL3	Rhomboid like 3	713.639	1.71528	0.000138468	0.0121455	396.657	271.456	602.061	1584.38
ENSG00000170419	VSTM2A	V-set and transmembrane domain containing 2A	72.5488	2.95774	0.000139258	0.0121602	9.57448	22.5199	216.629	41.4716
ENSG00000157168	NRG1	Neuregulin 1	475.187	-1.50257	0.000140129	0.0121805	563.526	839.323	319.317	178.582
ENSG00000128591	FLNC	Filamin C	1716.98	1.26339	0.000140735	0.0121805	880.852	1138.17	1893.4	2955.49
ENSG00000164692	COL1A2	Collagen type I alpha 2 chain	1088.63	3.71528	0.00014399	0.0124072	173.708	134.511	3297.27	749.028
ENSG00000250358	LINC02200	Long intergenic non-protein coding RNA 2200	271.731	-1.36628	0.000155227	0.0133168	333.739	449.181	144.888	159.115
ENSG00000144824	PHLDB2	Pleckstrin homology like domain family B member 2	198.56	1.83283	0.000158216	0.013514	93.0092	80.9499	441.699	178.582
ENSG00000249158	PCDHA11	Protocadherin alpha 11	310.733	-1.38593	0.000160892	0.0136828	374.772	522.827	195.529	149.806
ENSG00000173805	HAP1	Huntingtin associated protein 1	192.861	-1.73048	0.000165487	0.0140126	300.912	290.324	125.195	55.0133
ENSG00000107242	PIP5K1B	Phosphatidylinositol-4-phosphate 5-kinase type 1 beta	38.4586	2.73165	0.000183238	0.0153901	15.0456	6.08646	63.3008	69.4014
ENSG00000091428	RAPGEF4	Rap guanine nucleotide exchange factor 4	276.29	-1.34262	0.000183454	0.0153901	337.842	454.05	161.769	151.498
ENSG00000136541	ERMN	Ermin	24.4688	4.69933	0.000184951	0.0153901	2.73556	1.21729	8.4401	85.4823
ENSG00000112232	KHDRBS2	KH RNA binding domain containing, signal transduction associated 2	10.7108	7.00489	0.000185369	0.0153901	0	0	14.0668	28.7762
ENSG00000253974	NRG1-IT1	NRG1 intronic transcript 1	191.889	-1.72415	0.000185689	0.0153901	198.328	389.533	106.908	72.7869
ENSG00000156113	KCNMA1	Potassium calcium-activated channel subfamily M alpha 1	301.245	-1.87445	0.000187364	0.0154508	263.982	681.075	170.209	89.7141
ENSG00000100439	ABHD4	Abhydrolase domain containing 4	666.949	-1.18912	0.000188001	0.0154508	808.359	1046.26	367.144	446.031
ENSG00000155011	DKK2	Dickkopf WNT signaling pathway inhibitor 2	81.5404	7.26553	0.000189596	0.0155167	0	1.82594	36.5738	287.762
ENSG00000262655	SPON1	Spondin 1	5992.79	-1.21147	0.000193338	0.015757	7057.76	9684.77	2876.67	4351.98
ENSG00000103257	SLC7A5	Solute carrier family 7 member 5	175.574	1.4617	0.000200488	0.016272	91.6414	95.5574	222.256	292.84
ENSG00000264204	AGAP7P	ArfGAP with GTPase domain, ankyrin repeat and PH domain 7, pseudogene	17.7361	-6.04071	0.000207926	0.0168059	39.6657	30.4323	0	0.846359
ENSG00000044524	EPHA3	EPH receptor A3	152.623	1.78863	0.000210305	0.0169282	43.769	91.2969	284.15	191.277
ENSG00000157890	MEGF11	Multiple EGF like domains 11	830.812	-1.16229	0.000211388	0.0169457	1177.66	1118.08	599.247	428.258
ENSG00000237481	AL117350.1	-	72.9511	2.56921	0.000214997	0.0171646	23.2523	18.868	199.749	49.9352
ENSG00000182492	BGN	Biglycan	17.9464	5.28643	0.000220496	0.0175321	1.36778	0.608646	56.2673	13.5417
ENSG00000079215	SLC1A3	Solute carrier family 1 member 3	22226.4	-1.30964	0.000222596	0.0176274	30876.3	32470.6	16984.3	8574.46
ENSG00000163053	SLC16A14	Solute carrier family 16 member 14	252.026	-1.36576	0.000229105	0.0180698	307.751	417.531	153.329	129.493
ENSG00000119314	PTBP3	Polypyrimidine tract binding protein 3	893.219	1.21696	0.000231003	0.0181463	474.62	598.299	1486.86	1013.09
ENSG00000182287	AP1S2	Adaptor related protein complex 1 subunit sigma 2	4399.9	-1.11894	0.000235631	0.0184358	4924.02	7126.63	2554.54	2994.42
ENSG00000066468	FGFR2	Fibroblast growth factor receptor 2	1142.61	1.49199	0.000237468	0.0185055	638.754	561.171	1005.78	2364.73
ENSG00000189060	H1F0	H1.0 linker histone	810.906	-1.23283	0.000238597	0.0185197	1054.56	1222.16	376.991	589.912
ENSG00000090339	ICAM1	Intercellular adhesion molecule 1	68.6768	-2.04671	0.00024619	0.0190335	124.468	96.166	33.7604	20.3126
ENSG00000159409	CELF3	CUGBP Elav-like family member 3	164.521	1.47696	0.000249692	0.0191717	72.4925	100.427	232.103	253.061
ENSG00000155093	PTPRN2	Protein tyrosine phosphatase receptor type N2	106.438	-1.64317	0.000249938	0.0191717	155.927	166.16	56.2673	47.3961
ENSG00000145358	DDIT4L	DNA damage inducible transcript 4 like	180.493	2.37969	0.000252394	0.0192845	60.1824	56.6041	87.2144	517.972
ENSG00000180229	HERC2P3	Hect domain and RLD 2 pseudogene 3	45.1471	-2.33311	0.000261799	0.0199252	77.9636	73.0375	12.6602	16.9272
ENSG00000170962	PDGFD	Platelet derived growth factor D	201.871	1.88839	0.000267874	0.0203086	99.8481	73.0375	163.175	471.422
ENSG00000140945	CDH13	Cadherin 13	116.374	-1.69701	0.00027071	0.0204444	142.249	213.635	47.8272	61.7842
ENSG00000260230	FRRS1L	Ferric chelate reductase 1 like	508.124	-1.13692	0.000282334	0.0212402	652.432	744.982	293.997	341.083
ENSG00000102054	RBBP7	RB binding protein 7, chromatin remodeling factor	1996.14	-1.07078	0.000295217	0.0221243	2334.8	3073.05	1388.4	1188.29
ENSG00000119673	ACOT2	Acyl-CoA thioesterase 2	48.6145	-2.27767	0.000296468	0.0221333	65.6536	95.5574	15.4735	17.7735
ENSG00000145242	EPHA5	EPH receptor A5	272.657	1.76628	0.000299281	0.0222583	102.584	144.858	227.883	615.303
ENSG00000166501	PRKCB	Protein kinase C beta	41.5018	-2.64875	0.000301675	0.0222694	54.7113	87.645	16.8802	6.77087
ENSG00000267594	CYP4F24P	Cytochrome P450 family 4 subfamily F member 24, pseudogene	37.8654	-2.50678	0.000301708	0.0222694	68.3891	60.2559	12.6602	10.1563
ENSG00000183160	TMEM119	Transmembrane protein 119	16.1413	5.33234	0.000306973	0.0225729	0	1.21729	46.4206	16.9272
ENSG00000047457	CP	Ceruloplasmin	710.842	-1.27869	0.000315577	0.0231187	872.645	1138.78	516.253	315.692
ENSG00000229676	ZNF492	Zinc finger protein 492	16.6229	-5.8807	0.000320885	0.0233363	32.8268	32.2582	1.40668	0
ENSG00000140323	DISP2	Dispatched RND transporter family member 2	143.753	1.83458	0.000320933	0.0233363	65.6536	60.8646	129.415	319.077
ENSG00000115844	DLX2	Distal-less homeobox 2	521.698	1.79298	0.000335978	0.0243397	231.155	235.546	1260.39	359.703
ENSG00000185070	FLRT2	Fibronectin leucine rich transmembrane protein 2	119.078	1.96301	0.000338539	0.0243841	39.6657	57.2127	106.908	272.528
ENSG00000197976	AKAP17A	A-kinase anchoring protein 17A	479.894	1.13164	0.000339084	0.0243841	303.648	297.628	725.849	592.451
ENSG00000142102	PGGHG	Protein-glucosylgalactosylhydroxylysine glucosidase	754.58	-1.20194	0.00034636	0.0248161	1143.47	959.226	554.233	361.395
ENSG00000198680	TUSC1	Tumor suppressor candidate 1	128.777	-1.53506	0.000355999	0.0254137	201.064	181.376	75.9609	56.7061
ENSG00000163017	ACTG2	Actin gamma 2, smooth muscle	22.8971	3.67288	0.000358732	0.0255156	5.47113	1.82594	22.5069	61.7842
ENSG00000104267	CA2	Carbonic anhydrase 2	246.733	-1.50558	0.000361653	0.0256302	333.739	394.402	171.615	87.175
ENSG00000176728	TTTY14	Testis-specific transcript, Y-linked 14	9.2982	6.79443	0.000365356	0.0257063	0	0	16.8802	20.3126
ENSG00000248869	LINC02511	Long intergenic non-protein coding RNA 2511	9.2982	6.79443	0.000365356	0.0257063	0	0	16.8802	20.3126
ENSG00000271581	AL671883.2	-	74.0247	2.72654	0.000375605	0.0263327	28.7234	10.9556	212.409	44.0107
ENSG00000100097	LGALS1	Galectin 1	1678.31	-1.44303	0.000414894	0.0289833	1440.27	3466.24	995.932	810.812
ENSG00000229236	TTTY10	Testis-specific transcript, Y-linked 10	9.37265	6.81374	0.000417221	0.0290422	0	0	11.2535	26.2371
ENSG00000151883	PARP8	Poly(ADP-ribose) polymerase family member 8	295.518	-1.1837	0.000422765	0.0293237	421.277	399.88	173.022	187.892
ENSG00000136750	GAD2	Glutamate decarboxylase 2	533.391	1.76771	0.000426248	0.0293648	188.754	293.976	1263.2	387.632
ENSG00000165304	MELK	Maternal embryonic leucine zipper kinase	586.407	-1.19571	0.00042636	0.0293648	664.742	966.53	395.278	319.077
ENSG00000131386	GALNT15	Polypeptide N-acetylgalactosaminyltransferase 15	578.322	-1.73603	0.000431893	0.0296415	511.551	1268.42	161.769	371.552
ENSG00000249395	CASC9	Cancer susceptibility 9	35.4247	-2.59785	0.000435886	0.029811	51.9757	69.9943	7.03342	12.6954
ENSG00000165511	C10orf25	ZNF22 antisense RNA 1	77.6298	-1.77317	0.000437686	0.0298297	116.262	123.555	39.3871	31.3153
ENSG00000144285	SCN1A	Sodium voltage-gated channel alpha subunit 1	3883.76	-1.16427	0.000440157	0.029894	5393.17	5346.95	3037.03	1757.89
ENSG00000154274	C4orf19	Chromosome 4 open reading frame 19	107.431	-1.63624	0.000442747	0.0299659	187.386	137.554	59.0807	45.7034
ENSG00000065308	TRAM2	Translocation associated membrane protein 2	745.443	-1.03368	0.000444837	0.0300035	1032.68	970.181	521.88	457.034
ENSG00000132205	EMILIN2	Elastin microfibril interfacer 2	127.142	2.20475	0.000448318	0.0301344	62.918	29.215	91.4344	325.002
ENSG00000163531	NFASC	Neurofascin	479.126	1.30817	0.000449913	0.030138	261.246	290.324	492.339	872.596
ENSG00000225857	LINC02816	Long intergenic non-protein coding RNA 2816	30.1607	3.33796	0.00045223	0.0301898	5.47113	5.47781	18.2869	91.4068
ENSG00000169184	MN1	MN1 proto-oncogene, transcriptional regulator	239.56	1.49983	0.000463376	0.0308287	149.088	102.861	251.796	454.495
ENSG00000079156	OSBPL6	Oxysterol binding protein like 6	484.735	-1.11299	0.000465107	0.030839	629.18	695.682	339.011	275.067
ENSG00000162722	TRIM58	Tripartite motif containing 58	20.7484	-3.77424	0.000468124	0.0309341	53.3435	23.7372	4.22005	1.69272
ENSG00000250538	AC104407.1	-	25.6234	-2.97721	0.000474865	0.031173	41.0335	49.909	5.62673	5.92451
ENSG00000233098	CCDC144NL-AS1	CCDC144NL antisense RNA 1	498.641	1.58518	0.0004756	0.031173	366.566	134.511	829.943	663.545
ENSG00000237187	NR2F1-AS1	NR2F1 antisense RNA 1	305.886	1.39904	0.000476519	0.031173	179.179	158.248	312.284	573.831
ENSG00000112837	TBX18	T-box transcription factor 18	9.22082	6.76804	0.000500016	0.0326011	0	0	26.727	10.1563
ENSG00000106689	LHX2	LIM homeobox 2	917.145	-1.12559	0.000511326	0.0332219	1333.59	1183.82	461.392	689.783
ENSG00000114541	FRMD4B	FERM domain containing 4B	314.397	1.25051	0.000512936	0.0332219	168.237	202.679	517.66	369.013
ENSG00000127084	FGD3	FYVE, RhoGEF and PH domain containing 3	99.3232	2.55325	0.000523314	0.0337822	17.7812	38.9533	289.777	50.7815
ENSG00000217236	SP9	Sp9 transcription factor	340.942	1.71945	0.000525964	0.0338416	138.146	178.333	789.149	258.14
ENSG00000250337	PURPL	P53 upregulated regulator of p53 levels	103.212	-2.0936	0.000535219	0.0343242	242.097	91.9055	53.454	25.3908
ENSG00000134954	ETS1	ETS proto-oncogene 1, transcription factor	84.9436	2.51143	0.000553358	0.0353715	36.9301	14.6075	234.916	53.3206
ENSG00000119042	SATB2	SATB homeobox 2	487.241	1.05172	0.000556642	0.0354656	322.797	311.627	656.921	657.621
ENSG00000105379	ETFB	Electron transfer flavoprotein subunit beta	176.056	1.35857	0.000563228	0.0357686	102.584	95.5574	216.629	289.455
ENSG00000169715	MT1E	Metallothionein 1E	64.0914	-2.3807	0.000565253	0.035781	68.3891	145.466	32.3537	10.1563
ENSG00000185760	KCNQ5	Potassium voltage-gated channel subfamily Q member 5	39.5048	-2.63242	0.000573428	0.0361815	60.1824	76.6894	4.22005	16.9272
ENSG00000163251	FZD5	Frizzled class receptor 5	934.584	1.00876	0.000581441	0.0365691	568.997	671.336	1175.99	1322.01
ENSG00000100504	PYGL	Glycogen phosphorylase L	676.412	-1.02351	0.000589734	0.0369718	843.922	968.964	458.579	434.182
ENSG00000101162	TUBB1	Tubulin beta 1 class VI	92.4063	2.585	0.000598224	0.0373842	41.0335	12.7816	261.643	54.167
ENSG00000178343	SHISA3	Shisa family member 3	17.7103	3.69335	0.00061677	0.0384204	2.73556	2.43458	22.5069	43.1643
ENSG00000144645	OSBPL10	Oxysterol binding protein like 10	104.468	-1.55609	0.000620832	0.0385507	149.088	163.117	46.4206	59.2451
ENSG00000115159	GPD2	Glycerol-3-phosphate dehydrogenase 2	771.831	-1.01918	0.000625873	0.0387394	1114.74	952.531	540.166	479.886
ENSG00000104689	TNFRSF10A	TNF receptor superfamily member 10a	38.7238	-2.31633	0.000653865	0.0402189	68.3891	60.8646	11.2535	14.3881
ENSG00000145476	CYP4V2	Cytochrome P450 family 4 subfamily V member 2	348.27	-1.13359	0.000656686	0.0402658	526.596	430.921	213.816	221.746
ENSG00000241015	TPM3P9	Tropomyosin 3 pseudogene 9	164.552	1.35621	0.000689638	0.0419311	99.8481	85.8191	206.782	265.757
ENSG00000165512	ZNF22	Zinc finger protein 22	685.738	-1.05895	0.000695794	0.0421354	845.29	1006.7	496.559	394.403
ENSG00000171877	FRMD5	FERM domain containing 5	887.857	-1.03506	0.000704111	0.0425075	1025.84	1360.32	566.893	598.376
ENSG00000215302	AC127502.1	-	15.8873	3.89791	0.000726294	0.0437117	1.36778	2.43458	22.5069	37.2398
ENSG00000185477	GPRIN3	GPRIN family member 3	179.496	2.11858	0.000748035	0.0447501	50.6079	83.3845	99.8745	484.117
ENSG00000081842	PCDHA6	Protocadherin alpha 6	166.334	-1.32199	0.000750349	0.0447501	220.213	254.414	102.688	88.0213
ENSG00000136352	NKX2-1	NK2 homeobox 1	8.3774	6.63206	0.00075041	0.0447501	0	0	22.5069	11.0027
ENSG00000092068	SLC7A8	Solute carrier family 7 member 8	37.1204	2.95645	0.000779612	0.0463502	13.6778	4.26052	28.1337	102.409
ENSG00000057704	TMCC3	Transmembrane and coiled-coil domain family 3	366.149	1.33376	0.00080776	0.0478781	207.903	208.766	357.298	690.629
ENSG00000187164	SHTN1	Shootin 1	507.849	1.67334	0.000815281	0.0481779	268.085	216.678	1197.09	349.546
ENSG00000223403	MEG9	Maternally expressed 9	8.02867	6.57862	0.000821559	0.0483746	0	0	16.8802	15.2345
ENSG00000106546	AHR	Aryl hydrocarbon receptor	950.218	1.74665	0.000823555	0.0483746	380.244	492.394	566.893	2361.34
ENSG00000227124	ZNF717	Zinc finger protein 717	165.892	-1.33066	0.000830218	0.0484569	231.155	242.85	108.315	81.2505
ENSG00000172164	SNTB1	Syntrophin beta 1	381.086	-1.25697	0.000831599	0.0484569	655.168	419.357	260.236	189.584
ENSG00000120549	KIAA1217	KIAA1217	221.078	-1.62665	0.000832836	0.0484569	289.97	376.143	158.955	59.2451
ENSG00000250742	LINC02381	Long intergenic non-protein coding RNA 2381	18.9717	-3.54116	0.000834865	0.0484569	41.0335	29.215	1.40668	4.2318
ENSG00000013016	EHD3	EH domain containing 3	293.059	-1.1649	0.000842148	0.0487349	456.839	354.232	184.276	176.889
ENSG00000252316	RNY4	RNA, Ro60-associated Y4	70.7904	1.81873	0.000859676	0.0494566	21.8845	39.562	112.535	109.18
ENSG00000230316	FEZF1-AS1	FEZF1 antisense RNA 1	86.2952	2.57353	0.000869851	0.0498952	45.1368	6.08646	206.782	87.175
