## Supplementary Data 4 for "Patient iPSC-astrocytes show transcriptional and functional dysregulation in schizophrenia"

### Sheet: Sheet1
Ensembl ID	Gene name	Description	Average expression	Log2 foldchange	P-value	Adjusted p-value	Ctrl 1	Ctrl 2	Ctrl 3	Ctrl 4	Ctrl 5	HT 1	HT 3	HT 4	HT 5	HT 6
ENSG00000258385	AL391516.1	WD repeat-containing protein 75 (WDR75) pseudogene	50.2113	-2.23851	9.75704e-09	0.000206947	76.8345	53.1321	80.9729	122.749	73.4269	18.9824	10.0967	40.5906	17.2557	8.07219
ENSG00000272505	AC104964.4	-	50.0916	-3.31161	9.5255e-07	0.00387523	52.0492	33.2076	129.906	164.341	45.4808	25.6263	0	32.4725	17.2557	0.576585
ENSG00000262119	AL079343.1	-	112.155	-1.25462	9.94712e-07	0.00387523	161.105	118.219	127.576	200.861	184.115	55.0491	46.6972	87.9464	55.2181	84.758
ENSG00000060709	RIMBP2	RIMS binding protein 2	10.3873	-3.23423	1.16958e-06	0.00387523	8.67486	14.6113	28.5444	35.5058	7.1235	2.84737	0	5.41208	0	1.15317
ENSG00000196482	ESRRG	estrogen related receptor gamma	106.364	-1.04391	1.30076e-06	0.00387523	159.865	132.83	125.828	129.85	163.293	66.4386	64.3664	93.3585	79.376	48.4332
ENSG00000176769	TCERG1L	transcription elongation regulator 1 like	5.59659	-5.77727	1.61282e-06	0.00387523	22.3068	3.98491	15.146	10.1445	4.38369	0	0	0	0	0
ENSG00000165118	C9orf64	chromosome 9 open reading frame 64	11.2961	-3.00351	3.82662e-06	0.00811627	3.7178	19.9245	25.0492	32.4625	18.6307	0.949122	1.26209	4.05906	5.1767	1.72976
ENSG00000180178	FAR2P1	fatty acyl-CoA reductase 2 pseudogene 1	16.6682	4.31591	9.8333e-06	0.0173804	1.23927	1.3283	0	0	0.547962	0	75.7252	1.35302	0	86.4878
ENSG00000158296	SLC13A3	solute carrier family 13 member 3	45.9044	-1.1908	1.14649e-05	0.0175214	59.4848	45.1623	74.565	90.2862	50.9605	33.2193	27.7659	33.8255	18.9812	24.7932
ENSG00000139973	SYT16	synaptotagmin 16	65.8838	-1.61525	1.17423e-05	0.0175214	74.356	66.4151	86.2158	148.11	118.908	37.0158	27.7659	60.886	17.2557	21.9102
ENSG00000132932	ATP8A2	ATPase phospholipid transporting 8A2	39.8421	-2.71336	1.26837e-05	0.0175214	39.6565	58.4453	71.0698	134.922	44.3849	1.89824	7.57252	20.2953	1.72557	18.4507
ENSG00000164600	NEUROD6	neuronal differentiation 6	105.303	-7.52595	1.32175e-05	0.0175214	22.3068	0	241.171	765.911	20.2746	0.949122	1.26209	0	0	1.15317
ENSG00000214548	MEG3	maternally expressed 3	75.7604	6.09555	1.56761e-05	0.0177284	0	1.3283	0	0	1.09592	10.4403	376.102	1.35302	0	367.285
ENSG00000139767	SRRM4	serine/arginine repetitive matrix 4	21.6592	-2.6565	1.6717e-05	0.0177284	24.7853	13.283	33.7873	81.1562	32.3297	1.89824	12.6209	4.05906	5.1767	7.49561
ENSG00000145920	CPLX2	complexin 2	63.77	-1.74748	1.99218e-05	0.020121	48.3314	104.936	117.09	126.806	90.9617	12.3386	54.2697	31.1195	18.9812	32.8654
ENSG00000252316	RNY4	RNA, Ro60-associated Y4	60.3418	1.29148	2.2654e-05	0.0218405	19.8283	55.7887	28.5444	37.5347	35.6175	124.335	68.1526	56.8269	91.455	85.3346
ENSG00000159674	SPON2	spondin 2	123.97	1.12217	2.57944e-05	0.0237869	58.2455	91.6529	75.1476	61.8816	87.6739	105.353	268.824	109.595	151.85	229.481
ENSG00000261210	CLEC19A	C-type lectin domain containing 19A	683.981	2.30362	3.0588e-05	0.0270321	149.951	155.411	97.8666	239.411	384.669	1270.87	1832.55	92.0054	493.512	2123.56
ENSG00000215475	SIAH3	siah E3 ubiquitin protein ligase family member 3	80.5094	1.12197	3.31894e-05	0.0281579	57.0062	46.4906	22.1365	28.4047	94.2494	70.235	203.196	46.0027	74.1993	163.174
ENSG00000153993	SEMA3D	semaphorin 3D	79.1821	-1.10275	4.93561e-05	0.037693	199.522	82.3547	55.3412	54.7804	145.21	39.8631	99.7048	25.7074	13.8045	75.5327
ENSG00000259871	AC130456.1	-	95.2687	2.69055	4.99914e-05	0.037693	7.4356	26.566	12.8159	21.3035	37.2614	167.995	302.901	8.11813	60.3948	307.897
ENSG00000148123	PLPPR1	phospholipid phosphatase related 1	13.7726	-2.24582	5.71741e-05	0.0378957	18.589	14.6113	22.1365	40.5781	17.5348	1.89824	7.57252	2.70604	3.45113	8.64878
ENSG00000178171	AMER3	APC membrane recruitment protein 3	8.07361	-3.3512	6.08847e-05	0.0391323	7.4356	6.64151	18.0587	32.4625	9.86331	0	1.26209	2.70604	0	2.30634
ENSG00000161544	CYGB	cytoglobin	29.6439	1.56348	7.51295e-05	0.0468675	23.5461	9.29812	11.0682	10.1445	19.7266	42.7105	74.4631	8.11813	32.7857	64.5776
ENSG00000240184	PCDHGC3	protocadherin gamma subfamily C, 3	302.584	-1.2461	7.73473e-05	0.0468725	417.633	305.51	531.858	372.304	457.548	277.144	132.519	289.547	158.752	83.0283
ENSG00000198133	TMEM229B	transmembrane protein 229B	271.103	1.56851	8.39624e-05	0.0469136	123.927	112.906	212.044	167.385	63.5636	399.58	530.076	148.832	393.429	559.288
ENSG00000087510	TFAP2C	transcription factor AP-2 gamma	39.5496	-3.35892	8.43645e-05	0.0469136	8.67486	10.6264	184.082	167.385	4.93166	2.84737	2.52417	4.05906	5.1767	5.18927
ENSG00000184672	RALYL	RALY RNA binding protein like	140.395	-1.50806	9.18664e-05	0.0469136	99.1413	127.517	286.027	277.96	207.678	101.556	29.028	169.128	72.4738	33.4419
ENSG00000187210	GCNT1	glucosaminyl (N-acetyl) transferase 1	844.277	1.78612	9.65095e-05	0.0469136	485.792	526.008	92.6237	124.778	671.801	871.294	1830.02	414.024	1276.92	2149.51
ENSG00000146374	RSPO3	R-spondin 3	46.3881	2.01763	9.72805e-05	0.0469136	16.1105	21.2528	10.4857	9.13007	29.5899	56.9473	114.85	6.76511	70.7482	128.002
ENSG00000271614	ATP2B1-AS1	ATP2B1 antisense RNA 1	38.0129	1.01129	0.000100993	0.0469136	24.7853	29.2227	20.3889	15.2168	34.5216	39.8631	82.0356	37.8846	32.7857	63.4244
ENSG00000171714	ANO5	anoctamin 5	136.026	-2.00637	0.000101746	0.0469136	120.209	164.709	322.727	341.87	150.142	36.0666	41.6488	90.6524	8.62783	83.6049
ENSG00000188803	SHISA6	shisa family member 6	39.306	-2.58935	0.000107012	0.0482921	40.8958	55.7887	107.187	97.3874	16.9868	12.3386	3.78626	50.0618	8.62783	0
ENSG00000171864	PRND	prion like protein doppel	549.153	2.39113	0.000114578	0.0497376	456.05	116.891	18.0587	37.5347	316.174	316.058	1340.34	33.8255	629.832	2226.77
ENSG00000242779	ZNF702P	zinc finger protein 702, pseudogene	70.0048	1.27623	0.000114905	0.0497376	33.4602	63.7585	30.8746	38.5492	38.9053	91.1157	92.1323	52.7678	165.654	92.8302
