## Supplementary Data 5 for "Patient iPSC-astrocytes show transcriptional and functional dysregulation in schizophrenia"

### Sheet: Sheet1
Ensembl ID	Gene name	Description	Average expression	Log2 foldchange	P-value	Adjusted p-value	Ctrl 2	Ctrl 3	Ctrl 4	HT 1	HT 4	HT 5
ENSG00000153071	DAB2	DAB adaptor protein 2	89.2621	-2.6087	1.42249e-14	2.9649e-10	128.014	162.875	168.901	22.3046	30.2374	23.2412
ENSG00000075223	SEMA3C	semaphorin 3C	65.5233	-3.77707	2.33013e-11	2.42834e-07	139.867	75.4147	152.556	12.868	10.8855	1.54941
ENSG00000113448	PDE4D	phosphodiesterase 4D	337.901	-1.57639	1.48181e-10	1.02951e-06	403.006	543.091	571.175	165.569	163.282	181.281
ENSG00000129009	ISLR	immunoglobulin superfamily containing leucine rich repeat	44.5812	-2.67387	6.52065e-10	3.39775e-06	84.1572	69.1301	77.1859	10.2944	9.67596	17.0435
ENSG00000174469	CNTNAP2	contactin associated protein like 2	116.548	-2.53678	2.09454e-09	8.73131e-06	122.087	247.193	226.109	22.3046	45.9608	35.6365
ENSG00000145920	CPLX2	complexin 2	61.4048	-2.5032	3.11615e-09	1.0825e-05	93.6397	105.266	113.509	11.1523	27.8184	17.0435
ENSG00000186487	MYT1L	myelin transcription factor 1 like	49.3687	-5.92104	8.65437e-09	2.5769e-05	24.8916	79.0807	187.062	0	3.62849	1.54941
ENSG00000145934	TENM2	teneurin transmembrane protein 2	244.207	-2.00398	4.06788e-08	0.000105984	311.737	514.81	345.066	65.198	135.463	92.9648
ENSG00000164418	GRIK2	glutamate ionotropic receptor kainate type subunit 2	51.2515	-2.5959	7.03829e-08	0.000153919	68.7481	80.1281	113.509	8.57868	13.3044	23.2412
ENSG00000269821	KCNQ1OT1	KCNQ1 opposite strand/antisense transcript 1	554.291	-2.36121	7.38466e-08	0.000153919	645.995	844.749	1292.18	92.6497	278.184	171.985
ENSG00000138759	FRAS1	Fraser extracellular matrix complex subunit 1	131.36	-2.52422	8.896e-08	0.000168563	99.5663	284.9	286.042	28.3096	45.9608	43.3836
ENSG00000110675	ELMOD1	ELMO domain containing 1	67.824	-3.72416	9.71246e-08	0.000168697	27.2622	142.974	207.948	8.57868	10.8855	9.29648
ENSG00000107438	PDLIM1	PDZ and LIM domain 1	397.299	3.43993	1.22799e-07	0.000175725	81.7866	45.563	74.4617	1527.01	166.91	488.065
ENSG00000087510	TFAP2C	transcription factor AP-2 gamma	55.9429	-4.94248	1.23692e-07	0.000175725	9.4825	165.493	149.831	2.5736	3.62849	4.64824
ENSG00000131389	SLC6A6	solute carrier family 6 member 6	113.804	-2.24979	1.26463e-07	0.000175725	173.056	202.677	187.97	23.1624	66.5222	29.4388
ENSG00000078328	RBFOX1	RNA binding fox-1 homolog 1	24.1613	-4.9468	1.69975e-07	0.000217699	24.8916	42.9445	72.6455	0.857868	3.62849	0
ENSG00000187323	DCC	DCC netrin 1 receptor	62.8215	-4.11642	1.7756e-07	0.000217699	23.7063	94.2684	238.822	9.43655	6.04748	4.64824
ENSG00000073910	FRY	FRY microtubule binding protein	314.086	-1.23207	2.19598e-07	0.000254282	391.153	505.383	425.884	205.888	193.519	162.688
ENSG00000072041	SLC6A15	solute carrier family 6 member 15	21.7151	-3.90011	2.53731e-07	0.000278343	37.93	26.7094	57.2083	1.71574	3.62849	3.09883
ENSG00000005108	THSD7A	thrombospondin type 1 domain containing 7A	239.243	-2.35531	2.86581e-07	0.000298661	200.318	331.51	668.339	60.9086	90.7121	83.6683
ENSG00000101349	PAK5	p21 (RAC1) activated kinase 5	51.649	-2.73761	4.6289e-07	0.00045943	58.0803	82.7467	128.038	6.86294	21.7709	12.3953
ENSG00000033122	LRRC7	leucine rich repeat containing 7	122.441	-2.97775	7.93045e-07	0.000751338	86.5278	193.25	372.308	21.4467	47.1703	13.9447
ENSG00000198948	MFAP3L	microfibril associated protein 3 like	2042	1.1702	8.64062e-07	0.000783028	1423.56	1173.64	1173.23	3150.95	2208.54	3122.07
ENSG00000152402	GUCY1A2	guanylate cyclase 1 soluble subunit alpha 2	277.785	-3.12476	1.02442e-06	0.000889668	82.9719	700.204	711.926	60.9086	47.1703	63.5259
ENSG00000162374	ELAVL4	ELAV like RNA binding protein 4	169.797	-2.48685	1.09937e-06	0.000916565	142.238	245.621	475.828	29.1675	70.1507	55.7789
ENSG00000117152	RGS4	regulator of G protein signaling 4	237.412	3.81493	1.17852e-06	0.000944763	73.4894	10.4743	11.8049	569.624	105.226	653.852
ENSG00000187098	MITF	melanocyte inducing transcription factor	87.3731	-1.90034	1.24716e-06	0.00096276	90.0838	158.685	164.36	31.7411	48.3798	30.9883
ENSG00000157542	KCNJ6	potassium inwardly rectifying channel subfamily J member 6	65.6642	-4.07513	1.48927e-06	0.0011086	14.2238	150.306	207.948	11.1523	7.25697	3.09883
ENSG00000232480	TGFB2-AS1	TGFB2 antisense RNA 1 (head to head)	734.96	2.90575	1.55331e-06	0.00111112	248.916	145.592	125.314	2048.59	273.346	1568.01
ENSG00000137273	FOXF2	forkhead box F2	31.9608	-4.21151	1.59927e-06	0.00111112	23.7063	65.9879	91.715	0	7.25697	3.09883
ENSG00000112183	RBM24	RNA binding motif protein 24	65.1758	-1.56817	1.76094e-06	0.00118397	93.6397	93.7447	105.336	31.7411	38.7038	27.8894
ENSG00000164176	EDIL3	EGF like repeats and discoidin domains 3	82.315	-4.13977	2.07086e-06	0.00134884	15.4091	177.539	275.145	15.4416	7.25697	3.09883
ENSG00000118523	CCN2	cellular communication network factor 2	43.3747	-2.25563	2.28472e-06	0.00144305	81.7866	44.5156	88.9908	12.868	18.1424	13.9447
ENSG00000260249	AC007608.3	-	25.5686	-3.00298	2.44881e-06	0.00150119	24.8916	46.0868	65.381	5.14721	7.25697	4.64824
ENSG00000166415	WDR72	WD repeat domain 72	110.427	3.93232	2.71625e-06	0.00161757	16.5944	9.95055	14.5291	419.497	14.5139	187.479
ENSG00000138944	SHISAL1	shisa like 1	115.379	-1.97434	3.4191e-06	0.00197956	152.905	219.96	177.073	22.3046	58.0558	61.9765
ENSG00000120875	DUSP4	dual specificity phosphatase 4	267.377	-1.17391	3.98074e-06	0.00224245	323.59	384.405	402.275	134.685	193.519	165.787
ENSG00000117592	PRDX6	peroxiredoxin 6	4765.1	1.11854	4.30881e-06	0.00236338	3348.51	3230.79	2435.44	5774.31	5939.83	7861.72
ENSG00000153266	FEZF2	FEZ family zinc finger 2	95.8784	-1.65549	4.44746e-06	0.00237688	175.426	104.743	156.188	43.7513	36.2849	58.8777
ENSG00000131386	GALNT15	polypeptide N-acetylgalactosaminyltransferase 15	351.475	3.33739	4.90119e-06	0.00255389	58.0803	78.0333	53.5761	1303.96	71.3602	543.844
ENSG00000124813	RUNX2	RUNX family transcription factor 2	128.943	-1.7063	5.69176e-06	0.0028935	123.273	273.378	194.327	54.9036	58.0558	69.7236
ENSG00000130477	UNC13A	unc-13 homolog A	211.042	-1.47306	5.97749e-06	0.0029664	246.545	360.838	323.273	95.2233	153.606	86.7671
ENSG00000170262	MRAP	melanocortin 2 receptor accessory protein	45.8962	1.91352	6.26122e-06	0.00303495	26.0769	14.664	18.1614	85.7868	53.2178	77.4706
ENSG00000254027	AC009902.2	-	261.997	2.14551	8.52607e-06	0.00403884	112.605	86.9364	90.8069	643.401	154.815	483.417
ENSG00000104435	STMN2	stathmin 2	353.575	-3.11756	9.37594e-06	0.00434273	257.213	550.946	1095.13	102.086	105.226	10.8459
ENSG00000130226	DPP6	dipeptidyl peptidase like 6	982.049	1.20074	9.73741e-06	0.00441211	744.376	535.235	508.519	1641.1	1093.38	1369.68
ENSG00000187122	SLIT1	slit guidance ligand 1	240.518	-2.4283	1.38911e-05	0.00593163	187.279	508.002	521.232	36.0305	137.882	52.68
ENSG00000132932	ATP8A2	ATPase phospholipid transporting 8A2	43.0379	-3.47403	1.39447e-05	0.00593163	52.1538	63.893	120.773	1.71574	18.1424	1.54941
ENSG00000006740	ARHGAP44	Rho GTPase activating protein 44	80.5654	-3.29326	1.68e-05	0.00700326	18.965	212.104	207.948	22.3046	9.67596	12.3953
ENSG00000171502	COL24A1	collagen type XXIV alpha 1 chain	14.706	-3.08229	1.88608e-05	0.00770817	27.2622	24.0908	27.2421	2.5736	2.41899	4.64824
ENSG00000170091	NSG2	neuronal vesicle trafficking associated 2	155.571	-2.85622	1.96891e-05	0.00789193	92.4544	279.139	447.678	10.2944	60.4748	43.3836
ENSG00000148848	ADAM12	ADAM metallopeptidase domain 12	460.738	-1.30116	2.03009e-05	0.0079836	431.454	848.415	685.592	255.645	283.022	260.301
ENSG00000138639	ARHGAP24	Rho GTPase activating protein 24	23.3165	-2.49412	2.27141e-05	0.00876722	36.7447	30.8991	51.7599	7.72081	9.67596	3.09883
ENSG00000188643	S100A16	S100 calcium binding protein A16	308.659	-1.98762	2.42598e-05	0.0091936	270.251	637.883	570.267	74.6345	204.405	94.5142
ENSG00000113389	NPR3	natriuretic peptide receptor 3	42.1965	-3.01342	2.55841e-05	0.0095223	156.461	36.1362	32.6905	8.57868	8.46647	10.8459
ENSG00000167642	SPINT2	serine peptidase inhibitor, Kunitz type 2	15.7049	-3.71379	2.70796e-05	0.00990209	46.2272	17.2825	24.5179	2.5736	3.62849	0
ENSG00000176463	SLCO3A1	solute carrier organic anion transporter family member 3A1	151.822	-2.21628	2.97458e-05	0.0106292	85.3425	297.993	366.86	71.203	50.7988	38.7353
ENSG00000283128	AC009403.2	-	28.1223	-3.80136	3.00879e-05	0.0106292	7.11188	61.2744	88.9908	4.28934	2.41899	4.64824
ENSG00000167131	CCDC103	coiled-coil domain containing 103	546.535	1.612	3.12659e-05	0.0106755	195.577	323.131	288.766	1110.94	445.094	915.703
ENSG00000178235	SLITRK1	SLIT and NTRK like family member 1	15.2361	-2.98535	3.15468e-05	0.0106755	28.4475	28.2805	24.5179	2.5736	6.04748	1.54941
ENSG00000118785	SPP1	secreted phosphoprotein 1	18.2091	-3.05997	3.17555e-05	0.0106755	20.1503	39.8022	37.2308	1.71574	7.25697	3.09883
ENSG00000203876	ADD3-AS1	ADD3 antisense RNA 1	187.605	1.72016	3.93896e-05	0.0130317	133.94	69.6538	59.9325	361.162	180.215	320.728
ENSG00000180730	SHISA2	shisa family member 2	30.5616	-4.24824	4.34939e-05	0.0141647	4.74125	47.6579	121.681	3.43147	1.2095	4.64824
ENSG00000153707	PTPRD	protein tyrosine phosphatase receptor type D	2436.4	-1.35976	4.51457e-05	0.0143334	2001.99	4303.87	4213.44	1435.21	1453.81	1210.09
ENSG00000163814	CDCP1	CUB domain containing protein 1	597.272	2.37901	4.53871e-05	0.0143334	240.618	186.966	150.739	1844.42	246.737	914.153
ENSG00000139220	PPFIA2	PTPRF interacting protein alpha 2	136.476	-1.77208	4.68908e-05	0.0145872	157.647	231.481	244.271	45.467	102.807	37.1859
ENSG00000139767	SRRM4	serine/arginine repetitive matrix 4	20.8111	-3.59115	4.76041e-05	0.0145914	11.8531	30.3754	72.6455	1.71574	3.62849	4.64824
ENSG00000171714	ANO5	anoctamin 5	144.086	-2.60779	4.89604e-05	0.0147896	146.979	290.137	306.019	32.599	81.0362	7.74706
ENSG00000136535	TBR1	T-box brain transcription factor 1	43.0932	-4.53738	5.05708e-05	0.0150578	3.55594	71.225	173.441	4.28934	6.04748	0
ENSG00000102755	FLT1	fms related tyrosine kinase 1	31.8327	-4.74296	5.42179e-05	0.0159164	1.18531	71.225	111.692	1.71574	3.62849	1.54941
ENSG00000047365	ARAP2	ArfGAP with RhoGAP domain, ankyrin repeat and PH domain 2	2322.42	1.1698	6.20025e-05	0.017703	1914.28	1263.2	1111.48	3090.9	2693.55	3861.14
ENSG00000168824	NSG1	neuronal vesicle trafficking associated 1	84.0273	-2.08396	6.58671e-05	0.0185199	150.535	102.124	155.28	17.1574	60.4748	18.593
ENSG00000197747	S100A10	S100 calcium binding protein A10	1147.79	1.34789	6.66406e-05	0.0185199	737.265	648.357	557.554	2251.9	985.739	1705.9
ENSG00000155265	GOLGA7B	golgin A7 family member B	11.7455	-5.78039	6.80523e-05	0.018524	7.11188	20.9485	40.8631	0	0	1.54941
ENSG00000116132	PRRX1	paired related homeobox 1	1345.26	-1.83714	6.89256e-05	0.018524	756.23	3038.58	2510.81	548.178	540.644	677.093
ENSG00000117114	ADGRL2	adhesion G protein-coupled receptor L2	277.937	-1.74878	6.93219e-05	0.018524	490.719	377.597	415.896	54.9036	198.357	130.151
ENSG00000147145	LPAR4	lysophosphatidic acid receptor 4	1157.52	1.30763	7.86809e-05	0.0205007	713.558	762.526	522.14	2065.75	1017.19	1863.94
ENSG00000019582	CD74	CD74 molecule	867.177	-1.04435	7.86863e-05	0.0205007	1155.68	1454.35	894.448	647.69	533.387	517.504
ENSG00000255443	CD44-AS1	CD44 antisense RNA 1	196.926	1.76157	8.3445e-05	0.0214721	123.273	79.6044	67.1971	436.655	146.349	328.475
ENSG00000116983	HPCAL4	hippocalcin like 4	32.511	-2.43004	8.46088e-05	0.0214849	22.5209	65.9879	76.2778	13.7259	7.25697	9.29648
ENSG00000136869	TLR4	toll like receptor 4	65.5491	-2.36207	8.65771e-05	0.0214849	54.5244	148.211	127.13	36.0305	7.25697	20.1424
ENSG00000168843	FSTL5	follistatin like 5	16.7124	-2.47337	8.65869e-05	0.0214849	29.6328	24.0908	30.8743	3.43147	6.04748	6.19765
ENSG00000119283	TRIM67	tripartite motif containing 67	24.4745	-2.87781	9.29508e-05	0.022279	13.0384	57.6084	58.1164	4.28934	6.04748	7.74706
ENSG00000170561	IRX2	iroquois homeobox 2	289.065	-2.83431	9.2994e-05	0.022279	48.5978	755.194	717.374	85.7868	59.2653	68.1742
ENSG00000140807	NKD1	NKD inhibitor of WNT signaling pathway 1	1622.54	-1.98207	9.48491e-05	0.0223371	775.195	3489.5	3504.24	822.695	556.368	587.227
ENSG00000136267	DGKB	diacylglycerol kinase beta	251.431	1.8085	9.53799e-05	0.0223371	109.049	111.027	115.325	651.122	165.701	356.365
ENSG00000115252	PDE1A	phosphodiesterase 1A	106.382	-2.7815	0.000101235	0.0234449	26.0769	196.916	334.169	24.0203	33.8659	23.2412
ENSG00000092969	TGFB2	transforming growth factor beta 2	7966.8	1.93962	0.000105778	0.0242278	3398.29	3295.2	3190.95	19322.6	3724.04	14869.7
ENSG00000120708	TGFBI	transforming growth factor beta induced	105.331	-2.78263	0.000112759	0.0255461	77.0453	169.159	306.927	58.335	9.67596	10.8459
ENSG00000169071	ROR2	receptor tyrosine kinase like orphan receptor 2	11.9767	-3.01382	0.000114782	0.0257247	23.7063	20.4248	19.9775	2.5736	3.62849	1.54941
ENSG00000092068	SLC7A8	solute carrier family 7 member 8	24.6669	-2.47355	0.000124818	0.0276765	33.1888	31.9465	59.9325	3.43147	13.3044	6.19765
ENSG00000254528	AP000757.1	-	887.749	1.10106	0.000126175	0.0276828	718.3	530.521	445.862	1347.71	925.264	1358.83
ENSG00000214776	AC092821.2	alpha-2-macroglobulin like 1 pseudogene	20.601	-4.31057	0.000138792	0.0301339	9.4825	58.1322	49.9438	0	6.04748	0
ENSG00000231389	HLA-DPA1	major histocompatibility complex, class II, DP alpha 1	114.709	-1.33615	0.000141887	0.0301722	183.723	185.394	125.314	81.4975	68.9412	43.3836
ENSG00000148123	PLPPR1	phospholipid phosphatase related 1	12.7493	-3.31635	0.000142981	0.0301722	13.0384	19.9011	36.3228	1.71574	2.41899	3.09883
ENSG00000101384	JAG1	jagged canonical Notch ligand 1	2235.91	1.2054	0.000143665	0.0301722	1907.17	1231.25	920.782	3217	2650	3489.28
ENSG00000177234	LINC01561	long intergenic non-protein coding RNA 1561	9.75044	-5.52441	0.000144835	0.0301722	5.92656	27.7568	23.6098	0	1.2095	0
ENSG00000157557	ETS2	ETS proto-oncogene 2, transcription factor	26.9139	-2.17564	0.000146207	0.0301722	23.7063	47.6579	60.8406	9.43655	12.095	7.74706
ENSG00000165118	C9orf64	chromosome 9 open reading frame 64	13.082	-3.04779	0.000157589	0.0322022	17.7797	22.5197	29.0582	0.857868	3.62849	4.64824
ENSG00000165973	NELL1	neural EGFL like 1	194.486	-5.26312	0.000161098	0.0325997	17.7797	633.169	486.725	18.0152	9.67596	1.54941
ENSG00000215845	TSTD1	thiosulfate sulfurtransferase like domain containing 1	13.0417	3.40666	0.000165059	0.0330801	4.74125	1.57114	0.908069	30.0254	8.46647	32.5377
ENSG00000155052	CNTNAP5	contactin associated protein like 5	11.0955	-5.70673	0.000171471	0.0340379	5.92656	12.5691	47.2196	0.857868	0	0
ENSG00000236276	NDP-AS1	NDP antisense RNA 1	218.237	2.18706	0.000178298	0.0348894	81.7866	80.6518	73.5536	640.827	87.0837	345.519
ENSG00000139174	PRICKLE1	prickle planar cell polarity protein 1	109.141	-1.73668	0.00018012	0.0348894	71.1188	220.483	211.58	51.4721	45.9608	54.2294
ENSG00000183166	CALN1	calneuron 1	58.1323	-6.11738	0.000181475	0.0348894	5.92656	88.5075	249.719	3.43147	1.2095	0
ENSG00000078401	EDN1	endothelin 1	29.3962	-2.71097	0.000182457	0.0348894	78.2306	41.8971	31.7824	1.71574	7.25697	15.4941
ENSG00000147459	DOCK5	dedicator of cytokinesis 5	116.865	-1.29578	0.000192083	0.0363963	205.059	158.685	133.486	46.3249	78.6172	79.02
ENSG00000186472	PCLO	piccolo presynaptic cytomatrix protein	23.677	-2.89637	0.00019466	0.0365522	17.7797	43.4682	63.5648	1.71574	10.8855	4.64824
ENSG00000260903	XKR7	XK related 7	15.2249	-3.14634	0.000196879	0.0366387	17.7797	18.8537	45.4034	1.71574	6.04748	1.54941
ENSG00000163513	TGFBR2	transforming growth factor beta receptor 2	180.011	1.97332	0.000203997	0.0376275	110.234	50.2765	59.9325	459.817	110.064	289.74
ENSG00000269177	L34079.2	-	31.3624	1.52058	0.000208108	0.0376675	18.965	14.664	15.4372	46.3249	44.7513	48.0318
ENSG00000152583	SPARCL1	SPARC like 1	8307.01	-1.53289	0.000209002	0.0376675	8400.31	15544.9	13096.2	3555.86	6782.85	2462.02
ENSG00000184156	KCNQ3	potassium voltage-gated channel subfamily Q member 3	110.51	-3.1739	0.000209635	0.0376675	10.6678	223.102	363.228	28.3096	14.5139	23.2412
ENSG00000041982	TNC	tenascin C	40375.8	1.71909	0.000213102	0.0377909	29828.4	14315.7	12297.1	87839.7	30311.2	67662.8
ENSG00000157193	LRP8	LDL receptor related protein 8	720.467	-1.83347	0.000214697	0.0377909	984.995	1279.95	1110.57	171.574	608.376	167.337
ENSG00000148798	INA	internexin neuronal intermediate filament protein alpha	164.922	-1.72558	0.000215761	0.0377909	274.993	203.201	281.501	42.0355	136.673	51.1306
ENSG00000259223	AC009654.1	-	21.5688	3.23653	0.000221083	0.0384002	8.29719	3.66599	0.908069	63.4822	9.67596	43.3836
ENSG00000229124	VIM-AS1	VIM antisense RNA 1	20505.5	1.46325	0.000231428	0.0398649	16373.9	9081.71	7290.89	36292.1	18207.7	35786.8
ENSG00000228302	AL512770.1	-	130.212	1.03437	0.000243188	0.0414304	103.122	81.1755	72.6455	177.579	149.977	196.775
ENSG00000203727	SAMD5	sterile alpha motif domain containing 5	140.615	-2.30194	0.000244922	0.0414304	72.3041	300.611	327.813	48.8985	18.1424	75.9212
ENSG00000169116	PARM1	prostate androgen-regulated mucin-like protein 1	581.265	1.57227	0.000248467	0.0414304	343.741	304.801	229.741	1382.03	418.485	808.793
ENSG00000060709	RIMBP2	RIMS binding protein 2	12.9824	-3.18796	0.00026013	0.0430308	13.0384	25.6619	31.7824	2.5736	4.83798	0
ENSG00000088387	DOCK9	dedicator of cytokinesis 9	102.396	-1.46603	0.000263192	0.0431773	157.647	134.071	158.912	32.599	84.6647	46.4824
ENSG00000272160	RNU4-5P	RNA, U4 small nuclear 5, pseudogene	41.8854	1.43873	0.000265159	0.0431773	23.7063	18.33	26.334	69.4873	48.3798	65.0753
ENSG00000133216	EPHB2	EPH receptor B2	478.594	-1.26769	0.000273039	0.044116	545.244	683.969	800.009	243.635	411.228	187.479
ENSG00000230212	AP000688.1	-	152.701	1.71645	0.000275895	0.0442345	87.7131	65.9879	60.8406	379.178	104.017	218.467
ENSG00000132481	TRIM47	tripartite motif containing 47	561.434	1.1835	0.000282896	0.0450108	491.905	279.663	259.708	794.386	634.985	907.956
ENSG00000162105	SHANK2	SH3 and multiple ankyrin repeat domains 2	96.6446	-1.75402	0.000294319	0.0464735	111.419	155.543	179.798	23.1624	77.4077	32.5377
ENSG00000166750	SLFN5	schlafen family member 5	82.7419	-1.56145	0.000300392	0.0466972	129.199	96.8869	146.199	64.3401	24.1899	35.6365
ENSG00000157404	KIT	KIT proto-oncogene, receptor tyrosine kinase	180.576	-4.57004	0.000301089	0.0466972	14.2238	515.334	510.335	18.0152	19.3519	6.19765
ENSG00000154928	EPHB1	EPH receptor B1	238.993	-1.01024	0.000302458	0.0466972	322.405	302.706	334.169	155.274	203.195	116.206
ENSG00000124194	GDAP1L1	ganglioside induced differentiation associated protein 1 like 1	95.7292	-1.46199	0.000304798	0.0467125	107.863	152.401	160.728	36.0305	78.6172	38.7353
ENSG00000154188	ANGPT1	angiopoietin 1	1305.77	1.49456	0.000323779	0.0489024	663.775	577.132	811.814	2803.51	869.627	2108.75
ENSG00000249955	AC084866.1	-	46.5924	1.93819	0.000332793	0.0499022	36.7447	9.95055	12.713	79.7817	62.8938	77.4706
