## Supplementary Data 7 for "Patient iPSC-astrocytes show transcriptional and functional dysregulation in schizophrenia"

### Sheet: Sheet1
Ensembl ID	Gene name	Description	Average expression	Log2 foldchange	P-value	Adjusted p-value	HT 1	ST 1	ST 3	HT 3	ST 4	HT 4	HT 5	ST 5	ST 6	HT 6
ENSG00000134138	MEIS2	Meis homeobox 2	1435.29	1.20745	1.1262e-08	5.06451e-05	390.28	839.289	1776.5	602.14	3117.13	2927.57	586.198	2081.42	1482.49	549.846
ENSG00000048540	LMO3	LIM domain only 3	233.297	1.34359	2.75114e-08	7.69806e-05	123.574	332.505	448.018	196.762	350.109	224.316	38.864	246.43	252.489	119.907
ENSG00000273703	HIST1H2BM	H2B clustered histone 14	333.644	1.09424	3.82206e-08	8.5939e-05	118.24	247.659	380.935	119.717	812.467	633.437	191.081	498.649	225.688	108.565
ENSG00000119866	BCL11A	BAF chromatin remodeling complex subunit BCL11A	395.036	1.15877	1.01332e-07	0.000195296	64.0095	133.002	778.64	263.14	924.715	592.652	119.831	488.725	351.227	234.414
ENSG00000171291	ZNF439	Zinc finger protein 439	159.906	1.22433	2.18654e-07	0.000368733	214.254	269.444	245.571	75.8602	223.606	77.7458	61.5346	134.792	217.93	78.3179
ENSG00000145920	CPLX2	Complexin 2	61.2827	1.65942	2.7493e-07	0.00041212	11.5573	21.7848	153.332	50.9686	77.505	29.314	17.8127	132.311	87.4542	30.787
ENSG00000236276	NDP-AS1	NDP antisense RNA 1	191.806	-1.0037	4.23695e-07	0.000476339	664.098	277.47	80.2598	151.72	63.2512	91.7655	361.111	137.273	33.8532	57.2531
ENSG00000116852	KIF21B	Kinesin family member 21B	517.234	1.00552	7.59466e-06	0.00377305	200.919	218.995	834.942	446.864	705.563	466.475	197.559	719.443	1026.18	355.401
ENSG00000187210	GCNT1	Glucosaminyl (N-acetyl) transferase 1	892.733	-1.14746	1.29767e-05	0.00547092	816.121	629.467	462.393	1718.71	312.693	390.003	1198.31	226.583	1159.47	2013.58
ENSG00000145242	EPHA5	EPH receptor A5	234.315	1.49575	1.40885e-05	0.0055089	62.2314	102.045	194.061	75.8602	454.34	435.886	79.3473	370.472	512.735	56.1728
ENSG00000278897	AC020951.1	-	53.2337	1.53448	3.78249e-05	0.0103642	60.4534	81.4065	101.822	28.4476	74.8324	28.0395	12.9547	28.9431	100.854	14.5833
ENSG00000101746	NOL4	Nucleolar protein 4	231.26	1.25246	3.92962e-05	0.010395	38.2279	82.553	438.434	203.874	366.144	328.826	43.722	367.991	301.858	140.972
ENSG00000163817	SLC6A20	Solute carrier family 6 member 20	59.397	-1.75479	4.81174e-05	0.0118028	46.2291	51.5957	23.9582	155.276	25.835	52.2553	27.5287	4.13473	28.9163	178.241
ENSG00000143869	GDF7	Growth differentiation factor 7	70.604	-1.20524	5.00769e-05	0.0119374	223.144	130.709	23.9582	67.563	23.1624	35.6866	82.586	18.1928	32.4427	68.5957
ENSG00000186297	GABRA5	Gamma-aminobutyric acid type A receptor alpha5 subunit	326.108	-1.28515	5.94274e-05	0.0123344	712.994	423.084	65.8849	277.364	155.01	276.571	514.948	66.9827	383.67	384.568
ENSG00000131389	SLC6A6	Solute carrier family 6 member 6	98.023	1.25051	6.93278e-05	0.0137544	24.0036	107.778	113.801	125.643	166.591	70.0986	30.7673	81.0408	196.772	63.7346
ENSG00000177103	DSCAML1	DS cell adhesion molecule like 1	71.5691	1.16032	8.32542e-05	0.0158382	25.7816	32.104	114.999	62.8217	133.629	68.8241	24.29	88.4833	126.95	37.8086
ENSG00000259460	AC078909.1	-	40.4504	1.6399	9.75186e-05	0.0166535	6.22314	34.3971	70.6766	13.0385	97.9949	85.3929	17.8127	57.8863	16.2213	4.86111
ENSG00000155093	PTPRN2	Protein tyrosine phosphatase receptor type N2	117.015	1.23721	0.00011651	0.0189377	24.0036	30.9574	47.9163	10.6678	408.906	327.552	48.58	217.487	39.4954	14.5833
ENSG00000181656	GPR88	G protein-coupled receptor 88	406.649	1.11081	0.000137828	0.0211299	72.8997	97.4585	561.819	193.206	1289.97	959.714	71.2506	515.188	179.14	125.849
ENSG00000066248	NGEF	Neuronal guanine nucleotide exchange factor	183.549	-1.10269	0.000155944	0.0227099	378.723	254.539	98.2285	271.437	51.67	40.7847	223.468	78.5599	83.2225	354.861
ENSG00000151952	TMEM132D	Transmembrane protein 132D	101.47	1.09254	0.000175799	0.0247052	207.142	467.801	41.9268	27.2622	129.175	68.8241	3.23867	28.1162	26.0952	15.1235
ENSG00000184305	CCSER1	Coiled-coil serine rich protein 1	44.2179	1.99967	0.000225701	0.0287582	0.889021	0	82.6557	28.4476	120.266	53.5299	0	85.1755	55.0115	16.2037
ENSG00000075651	PLD1	Phospholipase D1	59.5849	-1.01504	0.000323176	0.0354469	64.0095	41.2765	32.3435	82.9721	40.0888	57.3534	102.018	50.4437	32.4427	92.9012
ENSG00000170091	NSG2	Neuronal vesicle trafficking associated 2	80.206	1.31336	0.000351083	0.0370036	10.6682	14.9054	53.9059	41.486	106.903	63.726	45.3413	172.005	255.31	37.8086
ENSG00000162631	NTNG1	Netrin G1	170.368	1.09382	0.000359952	0.0370696	28.4487	92.8722	225.207	174.241	267.259	296.963	32.3867	143.062	333.595	109.645
ENSG00000118513	MYB	MYB proto-oncogene, transcription factor	62.3061	1.1921	0.00037569	0.0381085	8.89021	48.1559	101.822	30.8182	126.502	105.785	38.864	83.5216	50.0746	28.6265
ENSG00000198963	RORB	RAR related orphan receptor B	206.976	1.04767	0.000392569	0.0392308	39.1169	81.4065	372.549	157.647	396.434	377.258	43.722	274.546	190.424	136.651
ENSG00000007174	DNAH9	Dynein axonemal heavy chain 9	105.666	-1.4655	0.0004953	0.0439846	312.935	220.141	7.18745	32.0035	41.8705	48.4318	250.997	101.714	1.41055	39.9691
ENSG00000178343	SHISA3	Shisa family member 3	52.1978	2.08915	0.000530602	0.044475	1.77804	5.73285	19.1665	4.74126	39.1979	53.5299	8.09666	345.664	35.9691	8.10185
ENSG00000282988	AL031777.3	-	68.047	1.0458	0.000619568	0.0496693	15.1133	50.4491	120.989	43.8567	108.685	96.8636	30.7673	81.8677	81.1067	50.7716
