## Supplementary Data 8 for "Patient iPSC-astrocytes show transcriptional and functional dysregulation in schizophrenia"

### Sheet: Sheet1
Ensembl ID	Gene name	Description	Average expression	Log2 foldchange	P-value	Adjusted p-value	HT 1	ST 1	ST 4	HT 4	HT 5	ST 5
ENSG00000103888	CEMIP	Cell migration inducing hyaluronidase 1	2160.66	-1.20221	1.99399e-11	2.53635e-07	4273.81	2196.9	147.635	473.784	3944.63	1927.22
ENSG00000149591	TAGLN	Transgelin	914.082	1.05825	2.61405e-08	0.000110836	442.683	1203.49	715.21	353.291	1046.72	1723.1
ENSG00000117114	ADGRL2	Adhesion G protein-coupled receptor L2	205.035	1.21136	8.53293e-07	0.00260682	52.3691	114.015	419.94	191.853	125.606	326.427
ENSG00000119866	BCL11A	BAF chromatin remodeling complex subunit BCL11A	356.527	1.224	1.385e-05	0.0195747	58.9153	122.46	851.362	543.974	110.653	451.799
ENSG00000048540	LMO3	LIM domain only 3	201.969	1.51643	1.55199e-05	0.0197413	113.739	306.151	322.337	205.891	35.8874	227.811
ENSG00000236276	NDP-AS1	NDP antisense RNA 1	244.923	-1.09477	2.40219e-05	0.0236574	611.246	255.478	58.2338	84.2283	333.454	126.901
ENSG00000197153	HIST1H3J	H3 clustered histone 12	370.851	1.04773	2.41782e-05	0.0236574	89.1912	236.475	647.134	471.445	222.801	558.059
ENSG00000131389	SLC6A6	Solute carrier family 6 member 6	73.729	1.59743	5.21129e-05	0.0347999	22.0932	99.2351	153.376	64.3411	28.4109	74.9176
ENSG00000044524	EPHA3	EPH receptor A3	97.4355	1.87672	6.43455e-05	0.0372034	51.5509	119.293	241.137	94.7568	4.48593	73.3886
ENSG00000280414	AC018470.1	-	180.075	1.03272	7.79122e-05	0.0430888	48.2778	90.7896	406.817	214.08	94.2045	226.282
