## Supplementary Data 9 for "Patient iPSC-astrocytes show transcriptional and functional dysregulation in schizophrenia"

### Sheet: Sheet1
Ensembl ID	Gene name	Description	Average expression	Log2 foldchange	P-value	Adjusted p-value	ST 3	HT 3	ST 6	HT 6
ENSG00000171864	PRND	Prion like protein doppel	1112.24	-2.82857	1.80082e-20	2.9872e-16	177.622	1449.07	389.64	2432.61
ENSG00000278272	NA	-	1148.5	2.62889	1.14281e-18	9.47842e-15	2098.67	308.372	1857.53	329.429
ENSG00000276410	HIST1H2BB	H2B clustered histone 3	376.021	3.11613	3.75434e-17	2.0759e-13	668.132	61.4015	678.807	95.7422
ENSG00000254245	PCDHGA3	Protocadherin gamma subfamily A, 3	116.407	6.13813	8.26442e-16	3.42726e-12	158.493	5.45791	299.786	1.88965
ENSG00000277586	NEFL	Neurofilament light	1111	-2.36712	1.3674e-12	4.53649e-09	508.272	1865.24	250.775	1819.73
ENSG00000164600	NEUROD6	Neuronal differentiation 6	66.5576	6.37148	1.31082e-09	3.62398e-06	9.56426	1.36448	254.042	1.25977
ENSG00000169436	COL22A1	Collagen type XXII alpha 1 chain	72.5856	-4.9812	2.1402e-09	5.07165e-06	10.9306	117.345	0.816856	161.25
ENSG00000118271	TTR	Transthyretin	154.159	-2.56489	9.41287e-09	1.95176e-05	34.1581	176.018	53.0956	353.364
ENSG00000212719	LINC02693	Long intergenic non-protein coding RNA 2693	118.786	-3.7426	1.79039e-08	3.29988e-05	45.0887	207.401	4.08428	218.569
ENSG00000170421	KRT8	Keratin 8	161.093	-3.30098	2.62091e-08	4.33843e-05	6.83161	256.522	76.7844	304.233
ENSG00000171812	COL8A2	Collagen type VIII alpha 2 chain	318.026	-2.4014	2.87695e-08	4.33843e-05	51.9203	503.492	175.624	541.069
ENSG00000011105	TSPAN9	Tetraspanin 9	1287.06	-1.80001	3.18893e-08	4.40817e-05	394.867	1893.89	805.42	2054.05
ENSG00000163817	SLC6A20	Solute carrier family 6 member 20	111.856	-2.66921	5.49044e-08	6.98416e-05	27.3265	178.747	33.4911	207.861
ENSG00000147246	HTR2C	5-hydroxytryptamine receptor 2C	191.116	-2.23678	5.89451e-08	6.98416e-05	46.455	248.335	89.8541	379.819
ENSG00000065534	MYLK	Myosin light chain kinase	729.283	-1.77606	7.69288e-08	8.5073e-05	501.441	1324.91	200.13	890.654
ENSG00000107742	SPOCK2	SPARC (osteonectin), cwcv and kazal like domains proteoglycan 2	4441.92	-1.42471	1.88879e-07	0.000191602	2391.07	6709.14	2428.51	6238.99
ENSG00000150551	LYPD1	LY6/PLAUR domain containing 1	1415.4	-1.87891	1.96361e-07	0.000191602	407.164	2458.79	856.882	1938.78
ENSG00000134138	MEIS2	Meis homeobox 2	1269.42	1.48383	3.16434e-07	0.000291611	2026.26	693.154	1717.03	641.221
ENSG00000171951	SCG2	Secretogranin II	400.052	-1.83797	4.12995e-07	0.000360567	121.603	559.436	240.156	679.013
ENSG00000081803	CADPS2	Calcium dependent secretion activator 2	238.914	-2.03484	4.43537e-07	0.00036787	73.7814	412.072	115.177	354.624
ENSG00000062038	CDH3	Cadherin 3	115.713	-2.63742	5.10972e-07	0.000403619	24.5938	257.886	36.7585	143.613
ENSG00000132386	SERPINF1	Serpin family F member 1	226.908	-1.99663	6.26209e-07	0.000472162	95.6426	297.456	84.953	429.58
ENSG00000053438	NNAT	Neuronatin	2904.5	1.52729	7.77447e-07	0.000560708	5454.36	1412.23	3245.37	1506.05
ENSG00000221866	PLXNA4	Plexin A4	2061.33	1.75664	8.51399e-07	0.000588459	2023.52	983.788	4435.53	802.47
ENSG00000145242	EPHA5	EPH receptor A5	242.008	2.28514	9.84197e-07	0.000653035	221.344	87.3265	593.854	65.5078
ENSG00000163762	TM4SF18	Transmembrane 4 L six family member 18	57.77	-3.24497	1.08357e-06	0.000691321	8.19794	105.065	13.8865	103.931
ENSG00000108231	LGI1	Leucine rich glioma inactivated 1	321.271	-1.85775	1.18637e-06	0.00072887	97.0089	468.016	190.327	529.731
ENSG00000107242	PIP5K1B	Phosphatidylinositol-4-phosphate 5-kinase type 1 beta	165.297	-2.044	1.45556e-06	0.000862316	61.4845	285.176	66.9822	247.544
ENSG00000169218	RSPO1	R-spondin 1	95.3455	-2.5074	1.65315e-06	0.000945601	20.4948	141.906	37.5754	181.406
ENSG00000049089	COL9A2	Collagen type IX alpha 2 chain	368.06	-1.64927	1.85775e-06	0.00101614	159.86	549.884	196.862	565.635
ENSG00000177469	CAVIN1	Caveolae associated protein 1	2230.92	-1.42468	1.89897e-06	0.00101614	1453.77	3128.75	999.014	3342.16
ENSG00000170893	TRH	Thyrotropin releasing hormone	45.4874	-3.51948	2.07518e-06	0.00107572	8.19794	85.9621	6.53484	81.2549
ENSG00000163873	GRIK3	Glutamate ionotropic receptor kainate type subunit 3	4697.66	1.30398	2.16959e-06	0.00109058	7080.29	3093.27	6264.47	2352.61
ENSG00000183840	GPR39	G protein-coupled receptor 39	690.422	-1.68092	2.2713e-06	0.00110813	352.511	1660.57	235.254	513.354
ENSG00000139318	DUSP6	Dual specificity phosphatase 6	273.503	-1.70583	3.07043e-06	0.00145521	124.335	413.437	132.331	423.911
ENSG00000167548	KMT2D	Lysine methyltransferase 2D	886.708	1.3824	3.80297e-06	0.00175232	1217.39	468.016	1346.18	515.244
ENSG00000066248	NGEF	Neuronal guanine nucleotide exchange factor	233.681	-1.79793	4.77365e-06	0.00211062	112.038	312.465	96.389	413.833
ENSG00000136352	NKX2-1	NK2 homeobox 1	64.4893	-2.88376	4.83502e-06	0.00211062	21.8612	106.429	10.6191	119.048
ENSG00000119514	GALNT12	Polypeptide N-acetylgalactosaminyltransferase 12	56.3641	-3.10082	5.06096e-06	0.0021526	15.0296	80.5042	8.98541	120.937
ENSG00000100593	ISM2	Isthmin 2	125.606	-2.25292	5.1958e-06	0.0021547	65.5835	216.952	27.7731	192.114
ENSG00000179761	PIPOX	Pipecolic acid and sarcosine oxidase	294.508	-1.69631	5.81715e-06	0.00235353	153.028	392.969	124.979	507.056
ENSG00000155926	SLA	Src like adaptor	30.3212	5.71188	6.0585e-06	0.00239282	8.19794	1.36448	111.092	0.629883
ENSG00000104368	PLAT	Plasminogen activator, tissue type	394.891	-1.52037	6.8481e-06	0.00264177	226.81	616.744	182.976	553.037
ENSG00000158104	HPD	4-hydroxyphenylpyruvate dioxygenase	65.8059	-2.69374	7.09087e-06	0.00267326	17.7622	126.896	17.154	101.411
ENSG00000071967	CYBRD1	Cytochrome b reductase 1	3721.65	-1.65265	7.56096e-06	0.00277327	982.386	5463.37	3028.9	5411.95
ENSG00000151025	GPR158	G protein-coupled receptor 158	481.528	-1.51467	7.69052e-06	0.00277327	265.067	619.473	232.804	808.769
ENSG00000149218	ENDOD1	Endonuclease domain containing 1	555.338	-1.61111	7.87347e-06	0.00277883	382.57	805.042	190.327	843.413
ENSG00000104327	CALB1	Calbindin 1	809.847	-1.95801	9.19578e-06	0.00315645	482.312	856.892	200.13	1700.05
ENSG00000167434	CA4	Carbonic anhydrase 4	43.2462	-3.37299	9.32397e-06	0.00315645	6.83161	55.9436	8.16856	102.041
ENSG00000079841	RIMS1	Regulating synaptic membrane exocytosis 1	1051.56	1.38406	9.75823e-06	0.00323739	1882.79	575.809	1181.99	565.635
ENSG00000106153	CHCHD2	Coiled-coil-helix-coiled-coil-helix domain containing 2	566.13	-1.46001	9.98487e-06	0.00324763	330.65	745.005	273.647	915.219
ENSG00000163694	RBM47	RNA binding motif protein 47	176.826	-1.8227	1.01915e-05	0.00325109	71.0488	272.895	84.953	278.408
ENSG00000005884	ITGA3	Integrin subunit alpha 3	353.088	-1.59719	1.15475e-05	0.00356602	230.909	543.062	130.697	507.685
ENSG00000183145	RIPPLY3	Ripply transcriptional repressor 3	32.947	-4.14824	1.16087e-05	0.00356602	1.36632	65.4949	5.71799	59.209
ENSG00000182871	COL18A1	Collagen type XVIII alpha 1 chain	437.024	-1.43008	1.53166e-05	0.00461949	254.136	664.5	219.734	609.726
ENSG00000170571	EMB	Embigin	61.24	-2.65547	1.59538e-05	0.00472576	16.3959	103.7	17.154	107.71
ENSG00000147724	FAM135B	Family with sequence similarity 135 member B	17.9762	-7.53301	1.75396e-05	0.00510434	0	34.1119	0	37.793
ENSG00000128606	LRRC17	Leucine rich repeat containing 17	397.59	-1.44449	1.82099e-05	0.00520803	191.285	506.221	235.254	657.597
ENSG00000179915	NRXN1	Neurexin 1	1351.71	1.45579	2.26776e-05	0.00637588	2225.74	536.24	1708.86	936.006
ENSG00000156675	RAB11FIP1	RAB11 family interacting protein 1	101.686	-2.08923	2.44363e-05	0.00675583	40.9897	185.569	35.9416	144.243
ENSG00000136160	EDNRB	Endothelin receptor type B	1124.16	-1.26603	3.05647e-05	0.00831159	780.17	1581.43	554.645	1580.38
ENSG00000132561	MATN2	Matrilin 2	2495.44	-1.1637	3.84789e-05	0.010295	1261.12	3094.63	1846.09	3779.93
ENSG00000254122	PCDHGB7	Protocadherin gamma subfamily B, 7	636.097	1.2971	3.92488e-05	0.0103343	849.853	386.147	958.172	350.215
ENSG00000160307	S100B	S100 calcium binding protein B	2171.74	-1.16869	4.06711e-05	0.0105414	1169.57	2895.42	1518.53	3103.43
ENSG00000181234	TMEM132C	Transmembrane protein 132C	62.5989	-2.54343	4.33302e-05	0.0109149	12.2969	96.8779	25.3225	115.898
ENSG00000183454	GRIN2A	Glutamate ionotropic receptor NMDA type subunit 2A	803.176	1.30808	4.34279e-05	0.0109149	944.129	476.203	1352.71	439.658
ENSG00000148848	ADAM12	ADAM metallopeptidase domain 12	690.62	-1.27218	4.50815e-05	0.0111614	418.095	911.471	390.457	1042.46
ENSG00000184113	CLDN5	Claudin 5	52.6322	-2.72883	4.57666e-05	0.0111644	19.1285	92.7845	9.80227	88.8135
ENSG00000249158	PCDHA11	Protocadherin alpha 11	311.175	-1.46017	5.23689e-05	0.0125898	189.919	451.642	144.583	458.555
ENSG00000104435	STMN2	Stathmin 2	390.709	1.94406	5.57659e-05	0.0130242	274.631	167.831	1006.37	114.009
ENSG00000187210	GCNT1	Glucosaminyl (N-acetyl) transferase 1	1549.25	-1.35082	5.61498e-05	0.0130242	527.401	1978.49	1342.91	2348.2
ENSG00000137573	SULF1	Sulfatase 1	1771.33	-1.5123	5.65312e-05	0.0130242	539.698	2726.23	1454.82	2364.58
ENSG00000154096	THY1	Thy-1 cell surface antigen	1084.24	-1.18941	5.88159e-05	0.0133649	688.627	1442.25	633.88	1572.19
ENSG00000229989	MIR181A1HG	MIR181A1 host gene	260.771	1.47502	6.06127e-05	0.0135871	357.977	130.99	409.245	144.873
ENSG00000118432	CNR1	Cannabinoid receptor 1	866.202	-1.29152	6.74109e-05	0.0149095	545.163	1027.45	454.172	1438.02
ENSG00000146263	MMS22L	MMS22 like, DNA repair protein	347.838	1.40039	7.1051e-05	0.0155078	550.628	177.382	459.89	203.452
ENSG00000278897	AC020951.1	-	70.6755	2.31096	8.13414e-05	0.0174484	116.137	32.7475	116.81	17.0068
ENSG00000140479	PCSK6	Proprotein convertase subtilisin/kexin type 6	130.296	-1.79373	8.20458e-05	0.0174484	40.9897	151.457	76.7844	251.953
ENSG00000147119	CHST7	Carbohydrate sulfotransferase 7	280.276	-1.52636	8.64362e-05	0.0179486	204.948	433.904	98.0227	384.228
ENSG00000130203	APOE	Apolipoprotein E	611.088	-1.22878	8.65618e-05	0.0179486	363.442	837.789	367.585	875.537
ENSG00000105974	CAV1	Caveolin 1	333.267	-1.36107	9.67434e-05	0.0198121	155.761	414.801	218.917	543.589
ENSG00000185885	IFITM1	Interferon induced transmembrane protein 1	134.721	-1.77932	0.000105235	0.0212883	58.7519	259.251	59.6305	161.25
ENSG00000067798	NAV3	Neuron navigator 3	689.895	1.19828	0.000107656	0.0215155	987.851	403.885	934.483	433.359
ENSG00000163638	ADAMTS9	ADAM metallopeptidase with thrombospondin type 1 motif 9	357.099	-1.32844	0.000116625	0.0230306	170.79	453.006	237.705	566.894
ENSG00000153266	FEZF2	FEZ family zinc finger 2	169.701	-1.59072	0.000119886	0.0233089	88.811	275.624	80.0518	234.316
ENSG00000171291	ZNF439	Zinc finger protein 439	177.791	1.57055	0.000120844	0.0233089	280.096	87.3265	252.408	91.333
ENSG00000174963	ZIC4	Zic family member 4	509.963	-1.32971	0.000123204	0.0234908	203.582	675.416	396.175	764.678
ENSG00000163508	EOMES	Eomesodermin	19.1301	5.05374	0.000135198	0.0254848	6.83161	0	67.799	1.88965
ENSG00000137558	PI15	Peptidase inhibitor 15	12117.8	-1.02998	0.000139874	0.0260247	10265.2	19518.8	5852.77	12834.5
ENSG00000018625	ATP1A2	ATPase Na+/K+ transporting subunit alpha 2	4195.21	-1.04427	0.0001412	0.0260247	2440.25	4755.2	3012.56	6572.83
ENSG00000146122	DAAM2	Dishevelled associated activator of morphogenesis 2	1027.5	-1.64009	0.000158111	0.0285295	219.978	1506.38	972.058	1411.57
ENSG00000010278	CD9	CD9 molecule	1476.08	-1.24967	0.000158995	0.0285295	1080.76	1794.29	688.609	2340.64
ENSG00000177363	LRRN4CL	LRRN4 C-terminal like	85.7011	-2.04724	0.00015995	0.0285295	24.5938	135.083	43.2933	139.834
ENSG00000116852	KIF21B	Kinesin family member 21B	767.431	1.2072	0.00016946	0.0298771	952.327	514.408	1188.52	414.463
ENSG00000134531	EMP1	Epithelial membrane protein 1	978.177	-1.17409	0.000171247	0.0298771	452.253	1256.68	775.196	1428.57
ENSG00000171867	PRNP	Prion protein	9719.16	-1.02311	0.000172908	0.0298771	5858.79	10891.3	6868.94	15257.6
ENSG00000145864	GABRB2	Gamma-aminobutyric acid type A receptor beta2 subunit	512.21	-1.2229	0.000176588	0.0301983	221.344	574.445	402.71	850.342
ENSG00000204335	SP5	Sp5 transcription factor	58.0089	-2.45982	0.000194195	0.0328705	9.56426	88.691	28.5899	105.19
ENSG00000179603	GRM8	Glutamate metabotropic receptor 8	168.039	-1.68964	0.00020656	0.0346102	47.8213	240.148	120.895	263.291
ENSG00000065526	SPEN	Spen family transcriptional repressor	1129.38	1.09353	0.000210845	0.0349749	1624.56	695.883	1453.19	743.891
ENSG00000259439	LINC01833	Long intergenic non-protein coding RNA 1833	91.0643	-1.9014	0.00021637	0.0354738	34.1581	120.074	42.4765	167.549
ENSG00000251562	MALAT1	Metastasis associated lung adenocarcinoma transcript 1	75428.9	1.03	0.00021813	0.0354738	75773.5	43869.3	128741	53331.5
ENSG00000135842	NIBAN1	Niban apoptosis regulator 1	887.917	-1.23096	0.000221377	0.0356524	664.033	1135.25	415.78	1336.61
ENSG00000136542	GALNT5	Polypeptide N-acetylgalactosaminyltransferase 5	78.7354	-2.13199	0.000226692	0.0361574	19.1285	137.812	40.8428	117.158
ENSG00000138944	SHISAL1	Shisa like 1	297.726	-1.32515	0.000233191	0.0368397	237.74	534.875	110.276	308.013
ENSG00000001461	NIPAL3	NIPA like domain containing 3	648.04	-1.18137	0.000236602	0.037026	323.819	858.256	477.861	932.226
ENSG00000105894	PTN	Pleiotrophin	31026.7	-1.05731	0.000264519	0.0410078	20410.1	33612.5	19310.5	50773.6
ENSG00000148826	NKX6-2	NK6 homeobox 2	183.245	-1.73045	0.000274413	0.0421477	146.197	272.895	44.9271	268.96
ENSG00000060762	MPC1	Mitochondrial pyruvate carrier 1	1006.66	-1.13854	0.000284929	0.0433614	726.884	1278.52	539.125	1482.11
ENSG00000198795	ZNF521	Zinc finger protein 521	1526.03	-1.02514	0.000331814	0.0498912	852.586	1772.46	1162.39	2316.71
ENSG00000275713	HIST1H2BH	H2B clustered histone 9	1182.14	1.07355	0.000333851	0.0498912	1815.84	745.005	1399.27	768.457
