## Supplementary Data 10 for "Patient iPSC-astrocytes show transcriptional and functional dysregulation in schizophrenia"

### Sheet: Sheet1
Ensembl ID	Gene name	Description	Average expression	Log2 foldchange	P-value	Adjusted p-value	Ctrl 1	Ctrl 2	Ctrl 3	Ctrl 4	Ctrl 5	HT 1	ST 1	ST 3	HT 3	ST 4	HT 4	HT 5	ST 5	ST 6	HT 6
ENSG00000272505	AC104964.4	-	39.4407	-3.85422	6.53074e-09	0.000149045	51.8949	33.2147	129.686	163.654	45.0385	25.4365	27.955	0	0	45.3622	32.4513	17.1418	19.2015	0	0.573209
ENSG00000187098	MITF	melanocyte inducing transcription factor	76.0207	-1.41094	3.64076e-08	0.000415447	122.324	100.973	176.21	182.848	66.2012	34.8574	43.7556	58.6739	55.2399	40.637	54.0854	34.2836	43.6398	53.785	72.7976
ENSG00000252316	RNY4	RNA, Ro60-associated Y4	69.6109	1.31612	1.0718e-07	0.000739188	19.7695	55.8006	28.4961	37.3778	35.2711	123.414	114.251	102.042	67.7945	59.5379	56.7897	90.8515	71.5692	96.3648	84.835
ENSG00000165118	C9orf64	chromosome 9 open reading frame 64	8.35064	-3.09435	1.29557e-07	0.000739188	3.70678	19.9288	25.0067	32.3268	18.4495	0.942091	0	0	1.25545	6.61532	4.05641	5.14254	6.10957	0	1.71963
ENSG00000214548	MEG3	maternally expressed 3	139.677	5.75403	2.9258e-07	0.00133545	0	1.32859	0	0	1.08527	10.363	4.86173	543.372	374.125	0.945046	1.35214	0	0	792.582	365.134
ENSG00000180178	FAR2P1	fatty acyl-CoA reductase 2 pseudogene 1	27.1721	4.715	3.961e-07	0.00142957	1.23559	1.32859	0	0	0.542633	0	0	151.787	75.3272	0	1.35214	0	7.85516	82.1716	85.9814
ENSG00000213973	ZNF99	zinc finger protein 99	6.36053	-2.35993	4.65813e-07	0.00142957	14.8271	6.64293	14.5388	17.1736	14.1085	1.88418	2.43087	2.55104	3.76636	5.67028	6.76068	1.71418	0.872795	0.747014	1.71963
ENSG00000133710	SPINK5	serine peptidase inhibitor, Kazal type 5	165.309	-4.7653	5.01119e-07	0.00142957	311.369	130.201	334.392	403.074	314.184	274.149	230.932	1.27552	1.25545	138.922	173.073	145.705	19.2015	0.747014	1.14642
ENSG00000258385	AL391516.1	WD repeat-containing protein 75 (WDR75) pseudogene	41.0617	-2.14213	7.43087e-07	0.0018843	76.6067	53.1434	80.8357	122.236	72.7128	18.8418	47.4019	10.2042	10.0436	43.4721	40.5641	17.1418	3.49118	11.2052	8.02493
ENSG00000012817	KDM5D	lysine demethylase 5D	244.092	7.15928	8.65413e-07	0.00197505	0	0	0	0	0	3.76837	0	840.568	834.876	0.945046	0	3.42836	24.4383	1014.45	938.917
ENSG00000241859	ANOS2P	anosmin 2, pseudogene	13.9003	3.8708	1.07911e-06	0.00223885	0	1.32859	0	0	1.08527	0.942091	0	75.2557	38.9191	0	0	0	0	48.5559	42.4175
ENSG00000188803	SHISA6	shisa family member 6	31.7304	-2.95545	2.20451e-06	0.00370918	40.7746	55.8006	107.006	96.9803	16.8216	12.2472	26.7395	0	3.76636	40.637	50.029	8.57089	16.5831	0	0
ENSG00000165246	NLGN4Y	neuroligin 4 Y-linked	109.245	4.99994	2.27537e-06	0.00370918	0	0	0	1.01021	0.542633	2.82627	0	400.513	351.527	0.945046	0	0	2.61839	448.209	430.48
ENSG00000118322	ATP10B	ATPase phospholipid transporting 10B (putative)	487.516	-2.62343	5.06897e-06	0.00723026	235.998	215.231	2605.93	2844.75	52.6354	113.051	63.2025	86.7354	80.349	216.416	266.371	61.7104	346.5	64.2432	59.6138
ENSG00000176769	TCERG1L	transcription elongation regulator 1 like	3.95208	-4.83569	1.01254e-05	0.0121622	22.2407	3.98576	15.1204	10.1021	4.34106	0	0	0	0	0	0	0	3.49118	0	0
ENSG00000197360	ZNF98	zinc finger protein 98	15.5707	-3.13608	1.2502e-05	0.0136804	27.183	27.9003	27.3329	32.3268	25.5037	11.3051	21.8778	0	0	28.3514	16.2256	8.57089	6.98236	0	0
ENSG00000196604	POTEF	POTE ankyrin domain family member F	21.4132	4.52151	1.25882e-05	0.0136804	0	1.32859	0.581552	0	0	0	0	98.2151	74.0717	0	1.35214	1.71418	9.60075	82.1716	52.1621
ENSG00000183166	CALN1	calneuron 1	27.8936	-4.00915	1.3708e-05	0.0138152	0	6.64293	98.2823	277.808	3.2558	3.76837	4.86173	3.82656	2.51091	1.89009	1.35214	0	6.10957	5.2291	2.86605
ENSG00000005020	SKAP2	src kinase associated phosphoprotein 2	74.2954	-1.0789	1.69904e-05	0.0154488	177.925	63.7721	116.31	96.9803	114.496	58.4097	36.463	47.1943	45.1963	73.7136	58.1418	71.9955	70.6964	32.1216	51.0156
ENSG00000253846	PCDHGA10	protocadherin gamma subfamily A, 10	640.047	-1.11781	2.1207e-05	0.0179254	1301.08	693.522	1002.6	983.946	1023.95	256.249	339.106	375.003	636.515	564.193	751.787	503.969	389.267	241.286	538.244
ENSG00000180787	ZFP3	ZFP3 zinc finger protein	103.283	-1.97827	2.21469e-05	0.0180513	205.108	134.187	165.161	173.756	191.007	60.2939	75.3569	22.9594	17.5763	141.757	164.961	133.706	36.6574	16.4343	10.3178
ENSG00000234710	AC060834.2	-	13.7064	4.51899	2.3016e-05	0.0181128	0	0	0.581552	1.01021	0	0	0	56.1229	47.7072	0.945046	0	6.85671	9.60075	23.1574	59.6138
ENSG00000103534	TMC5	transmembrane channel like 5	27.9852	1.79067	2.73141e-05	0.0201085	7.41355	18.6002	11.631	10.1021	7.05423	37.6837	55.9099	19.1328	22.5982	24.5712	41.9162	13.7134	75.9332	59.7611	13.757
ENSG00000067048	DDX3Y	DEAD-box helicase 3 Y-linked	333.307	6.24491	2.93327e-05	0.0209197	0	1.32859	0.581552	0	1.08527	6.59464	1.21543	1002.56	1250.43	0	0	0	61.9685	1346.87	1326.98
ENSG00000225649	AC064875.1	-	57.7046	-1.0373	4.23274e-05	0.0271613	95.1406	54.472	92.4668	95.9701	98.2165	37.6837	43.7556	36.9901	52.729	28.3514	27.0427	51.4254	37.5302	28.3865	85.4082
ENSG00000165973	NELL1	neural EGFL like 1	90.7367	-4.18488	4.27076e-05	0.0271613	6.17796	19.9288	703.096	541.473	8.68212	19.7839	17.0161	1.27552	2.51091	11.3406	10.8171	1.71418	0	14.9403	2.29284
ENSG00000223760	MED15P9	mediator complex subunit 15 pseudogene 9	6.43664	3.91746	4.2845e-05	0.0271613	0	1.32859	0	0	0	0	0	33.1635	13.81	0	0	1.71418	2.61839	26.1455	17.7695
ENSG00000176728	TTTY14	testis-specific transcript, Y-linked 14	4.93593	3.83426	4.62408e-05	0.0277425	0	0	0	0	0	0	0	15.3062	17.5763	0	0	0	0.872795	17.9283	22.3552
ENSG00000258751	AL358335.2	-	3.59022	-2.97349	4.68112e-05	0.0277425	12.3559	5.31434	4.65242	4.04084	16.279	0.942091	2.43087	0	0	0	4.05641	1.71418	0	1.49403	0.573209
ENSG00000158296	SLC13A3	solute carrier family 13 member 3	41.6858	-1.05932	4.74085e-05	0.0277425	59.3084	45.1719	74.4387	89.9088	50.4648	32.9732	42.5402	34.439	27.62	33.0766	33.8034	18.856	13.9647	44.0738	24.648
ENSG00000283128	AC009403.2	-	15.436	-2.6057	5.26371e-05	0.0292925	7.41355	7.97152	68.0416	99.0007	3.2558	4.71046	9.72347	2.55104	3.76636	4.72523	2.70427	5.14254	1.74559	4.48209	6.3053
ENSG00000171714	ANO5	anoctamin 5	116.13	-1.72092	5.89032e-05	0.0299628	119.852	164.745	322.18	340.441	148.681	35.7995	35.2476	77.8067	41.43	64.2632	90.5931	8.57089	130.047	79.1835	83.1154
ENSG00000203279	AL590705.1	-	14.2953	-1.1939	5.90802e-05	0.0299628	27.183	13.2859	27.9145	21.2144	22.2479	11.3051	13.3698	11.4797	15.0654	5.67028	8.11281	13.7134	3.49118	11.2052	9.17135
ENSG00000198692	EIF1AY	eukaryotic translation initiation factor 1A Y-linked	104.224	5.98113	6.71303e-05	0.0319177	0	0	0	0	0	1.88418	0	366.074	387.935	0.945046	0	0	11.3463	382.471	412.711
ENSG00000229807	XIST	X inactive specific transcript	1662.29	-3.89918	7.88852e-05	0.0332731	260.71	2892.33	4801.29	5946.1	46.1238	736.716	652.688	3.82656	0	5736.43	3170.76	558.822	125.683	2.24104	0.573209
ENSG00000186472	PCLO	piccolo presynaptic cytomatrix protein	19.6942	-1.83705	8.01346e-05	0.0332731	28.4186	19.9288	48.2688	70.7148	15.1937	1.88418	6.07717	19.1328	13.81	8.50542	12.1692	5.14254	9.60075	21.6634	14.9034
ENSG00000115339	GALNT3	polypeptide N-acetylgalactosaminyltransferase 3	34.0123	-1.03341	8.01868e-05	0.0332731	37.0678	49.1577	55.2474	62.6331	51.0075	23.5523	23.0932	21.6838	12.5545	25.5163	59.494	25.7127	19.2015	27.6395	16.6231
ENSG00000258399	AL117190.1	-	9.69208	4.01496	9.72692e-05	0.0372802	0	0	0	0	0	0	1.21543	21.6838	26.3645	0	0	0	0	65.7373	30.3801
ENSG00000226383	LINC01876	long intergenic non-protein coding RNA 1876	80.7631	-2.32002	0.000101278	0.0372802	192.752	59.7864	124.452	151.532	206.2	101.746	176.238	12.7552	6.27727	30.2415	44.6205	61.7104	18.3287	17.9283	6.87851
ENSG00000122733	PHF24	PHD finger protein 24	8.96673	-1.93218	0.000106128	0.0384454	16.0627	3.98576	26.1698	28.2859	11.9379	1.88418	1.21543	8.92864	5.02181	5.67028	1.35214	3.42836	5.23677	6.72313	8.59814
ENSG00000262119	AL079343.1	-	103.991	-1.03981	0.000108906	0.0388353	160.627	118.244	127.36	200.022	182.325	54.6413	96.0192	90.5619	46.4518	85.9992	87.8888	54.8537	33.1662	137.451	84.2618
ENSG00000147813	NAPRT	nicotinate phosphoribosyltransferase	71.6036	1.29937	0.000111214	0.0390479	63.0152	41.1862	12.2126	11.1123	72.7128	92.325	58.3408	96.9395	99.1808	55.7577	45.9726	66.853	127.428	98.6059	132.411
ENSG00000110675	ELMOD1	ELMO domain containing 1	47.5186	-2.2542	0.000122471	0.0417967	32.1254	30.5575	158.764	231.338	21.7053	9.42091	18.2315	29.337	70.3054	21.7361	12.1692	10.2851	9.60075	21.6634	35.539
ENSG00000162722	TRIM58	tripartite motif containing 58	15.2592	-2.0422	0.000127538	0.0427851	48.1881	26.5717	18.6097	23.2349	21.1627	20.726	20.6624	3.82656	1.25545	6.61532	12.1692	17.1418	4.36398	1.49403	2.86605
ENSG00000254349	MIR2052HG	MIR2052 host gene	14.1664	-1.70121	0.000129356	0.0427851	14.8271	9.3001	36.0562	37.3778	29.3022	6.59464	10.9389	11.4797	15.0654	6.61532	0	5.14254	4.36398	15.6873	9.74456
ENSG00000228570	NUTM2E	NUT family member 2E	4.1625	-3.15677	0.000135837	0.0437249	4.94237	0	20.9359	17.1736	8.68212	1.88418	2.43087	0	1.25545	0	0	0	1.74559	2.24104	1.14642
ENSG00000229236	TTTY10	testis-specific transcript, Y-linked 10	5.47752	3.76781	0.000155875	0.046533	0	0	0	0	0	0	0	10.2042	23.8536	0	0	0	0.872795	23.1574	24.0748
ENSG00000115252	PDE1A	phosphodiesterase 1A	70.482	-2.12585	0.000156999	0.046533	39.539	29.2289	218.664	371.758	62.4028	26.3786	31.6013	52.2963	21.3427	22.6811	37.8598	25.7127	7.85516	80.6775	29.2337
ENSG00000139973	SYT16	synaptotagmin 16	60.963	-1.21787	0.000170482	0.0487465	74.1355	66.4293	86.0697	147.491	117.751	36.7416	26.7395	59.9495	27.62	55.7577	60.8461	17.1418	53.2405	62.7492	21.782
ENSG00000266288	AP005671.1	-	18.8217	-1.37912	0.000180289	0.0492484	22.2407	17.2716	35.4747	61.6229	20.0774	11.3051	21.8778	7.65312	2.51091	25.5163	22.9863	8.57089	9.60075	10.4582	5.15888
ENSG00000067646	ZFY	zinc finger protein Y-linked	114.3	5.63466	0.000180538	0.0492484	0	0	0	0	0	0.942091	0	363.523	364.081	0.945046	0	0	8.72795	532.621	443.664
