## Supplementary Data 11 for "Patient iPSC-astrocytes show transcriptional and functional dysregulation in schizophrenia"

### Sheet: Sheet1
Ensembl ID	Gene name	Description	Average expression	Log2 foldchange	P-value	Adjusted p-value	Ctrl 2	Ctrl 3	Ctrl 4	HT 1	ST 1	ST 4	HT 4	HT 5	ST 5
ENSG00000174469	CNTNAP2	contactin associated protein like 2	94.95	-2.34806	9.25591e-14	2.07277e-09	126.288	253.822	232.56	22.8315	44.1197	51.6527	47.5078	36.66	39.1092
ENSG00000187098	MITF	melanocyte inducing transcription factor	73.1845	-1.87321	1.86041e-12	2.0831e-08	93.1831	162.941	169.05	32.4909	40.7259	37.6452	50.0082	31.8782	40.7387
ENSG00000269821	KCNQ1OT1	KCNQ1 opposite strand/antisense transcript 1	449.808	-2.27659	5.04935e-11	3.76917e-07	668.221	867.403	1329.05	94.8383	202.498	254.762	287.547	176.924	167.029
ENSG00000164418	GRIK2	glutamate ionotropic receptor kainate type subunit 2	42.9144	-2.23237	7.23423e-10	4.05008e-06	71.1134	82.2769	116.747	8.78133	27.1506	25.3886	13.7523	23.9087	17.1103
ENSG00000110675	ELMOD1	ELMO domain containing 1	51.617	-3.3604	2.33884e-09	1.04752e-05	28.2001	146.808	213.881	8.78133	16.9691	20.1358	11.2518	9.56347	8.96252
ENSG00000153266	FEZF2	FEZ family zinc finger 2	76.8895	-1.89849	5.2754e-09	1.96895e-05	181.462	107.552	160.644	44.7848	26.0193	49.0263	37.5062	60.5686	24.4432
ENSG00000183166	CALN1	calneuron 1	41.1775	-5.34358	6.5516e-09	2.09595e-05	6.13046	90.8811	256.844	3.51253	4.5251	1.75094	1.25021	0	5.70342
ENSG00000087510	TFAP2C	transcription factor AP-2 gamma	39.7983	-4.81066	1.16103e-08	3.25002e-05	9.80874	169.931	154.106	2.6344	7.91892	5.25282	3.75062	4.78173	0
ENSG00000107984	DKK1	dickkopf WNT signaling pathway inhibitor 1	38.9887	-5.80718	2.41667e-08	6.01321e-05	1.22609	175.309	162.512	2.6344	4.5251	2.62641	1.25021	0	0.814774
ENSG00000129009	ISLR	immunoglobulin superfamily containing leucine rich repeat	38.2844	-2.12269	3.51096e-08	7.86244e-05	87.0526	70.984	79.388	10.5376	14.7066	20.1358	10.0016	17.533	34.2205
ENSG00000124813	RUNX2	RUNX family transcription factor 2	107.942	-1.75877	6.41524e-08	0.000130603	127.514	280.71	199.871	56.2005	89.3707	42.898	60.0099	71.726	43.183
ENSG00000157542	KCNJ6	potassium inwardly rectifying channel subfamily J member 6	49.0039	-3.70988	7.1901e-08	0.000134179	14.7131	154.337	213.881	11.4157	18.1004	11.3811	7.50123	3.18782	6.51819
ENSG00000152402	GUCY1A2	guanylate cyclase 1 soluble subunit alpha 2	217.86	-2.8594	1.65416e-07	0.000266731	85.8265	718.982	732.238	62.3474	100.683	45.5245	48.758	65.3504	101.032
ENSG00000136869	TLR4	toll like receptor 4	53.5624	-2.24144	3.64062e-07	0.00050955	56.4003	152.185	130.757	36.8816	27.1506	22.7622	7.50123	20.7208	27.7023
ENSG00000138944	SHISAL1	shisa like 1	97.3731	-1.87499	4.14052e-07	0.000541	158.166	225.858	182.126	22.8315	33.9382	84.0451	60.0099	63.7565	45.6274
ENSG00000136535	TBR1	T-box brain transcription factor 1	30.3666	-4.80032	4.34848e-07	0.000541	3.67828	73.1351	178.39	4.39066	2.26255	4.37735	6.25103	0	0.814774
ENSG00000176463	SLCO3A1	solute carrier organic anion transporter family member 3A1	123.552	-2.18077	6.22057e-07	0.00066335	88.2787	305.984	377.327	72.885	81.4517	35.0188	52.5086	39.8478	58.6638
ENSG00000132481	TRIM47	tripartite motif containing 47	665.738	1.2174	7.92769e-07	0.000781216	508.829	287.163	267.117	813.151	874.475	678.489	656.358	934.032	972.026
ENSG00000283128	AC009403.2	-	20.9482	-3.62075	8.09574e-07	0.000781216	7.35656	62.9177	91.5297	4.39066	9.05019	4.37735	2.50041	4.78173	1.62955
ENSG00000072041	SLC6A15	solute carrier family 6 member 15	16.8792	-3.18922	8.37241e-07	0.000781216	39.235	27.4256	58.8405	1.75627	0	8.7547	3.75062	3.18782	8.96252
ENSG00000006740	ARHGAP44	Rho GTPase activating protein 44	62.8363	-2.97506	9.00516e-07	0.000806646	19.6175	217.792	213.881	22.8315	24.888	20.1358	10.0016	12.7513	23.6285
ENSG00000269177	L34079.2	-	35.8777	1.45841	1.19437e-06	0.00102872	19.6175	15.0572	15.8776	47.4192	29.4131	53.4037	46.2576	49.4112	46.4421
ENSG00000170561	IRX2	iroquois homeobox 2	221.74	-2.85633	1.25885e-06	0.0010385	50.2698	775.447	737.842	87.8133	83.7143	53.4037	61.2601	70.1321	75.774
ENSG00000170262	MRAP	melanocortin 2 receptor accessory protein	50.2575	1.72008	1.38491e-06	0.0010385	26.974	15.0572	18.6795	87.8133	80.3205	46.3999	55.009	79.6956	42.3683
ENSG00000138759	FRAS1	Fraser extracellular matrix complex subunit 1	113.974	-2.03635	1.40675e-06	0.0010385	102.992	292.54	294.203	28.9784	67.8765	52.5282	47.5078	44.6295	94.5138
ENSG00000148848	ADAM12	ADAM metallopeptidase domain 12	427.246	-1.15178	1.43224e-06	0.0010385	446.298	871.168	705.153	261.684	333.726	275.773	292.548	267.777	391.092
ENSG00000118322	ATP10B	ATPase phospholipid transporting 10B (putative)	692.247	-3.39968	1.46397e-06	0.0010385	198.627	2409.69	2630.08	105.376	58.8263	200.483	246.29	57.3808	323.465
ENSG00000186472	PCLO	piccolo presynaptic cytomatrix protein	18.7435	-2.68021	1.48397e-06	0.0010385	18.3914	44.6339	65.3784	1.75627	5.65637	7.87923	11.2518	4.78173	8.96252
ENSG00000033122	LRRC7	leucine rich repeat containing 7	100.125	-2.53494	1.56961e-06	0.00106515	89.5048	198.433	382.931	21.9533	29.4131	71.7886	48.758	14.3452	43.9978
ENSG00000115252	PDE1A	phosphodiesterase 1A	79.3482	-3.02924	1.77776e-06	0.00117091	26.974	202.197	343.704	24.5877	29.4131	21.0113	35.0057	23.9087	7.33297
ENSG00000140807	NKD1	NKD inhibitor of WNT signaling pathway 1	1361.87	-1.90475	2.01389e-06	0.00128854	801.865	3583.08	3604.22	842.129	880.131	690.746	575.094	604.092	675.448
ENSG00000139899	CBLN3	cerebellin 3 precursor	76.1035	1.09861	2.20313e-06	0.00137047	53.9481	35.492	42.029	107.132	88.2394	82.2942	76.2625	113.168	86.3661
ENSG00000145934	TENM2	teneurin transmembrane protein 2	224.972	-1.55871	2.80073e-06	0.00169512	322.462	528.616	354.911	66.7381	181.004	171.592	140.023	95.6347	163.77
ENSG00000254528	AP000757.1	-	983.24	1.02562	3.16486e-06	0.0018651	743.012	544.749	458.583	1379.55	1245.53	895.606	956.407	1397.86	1227.86
ENSG00000117152	RGS4	regulator of G protein signaling 4	246.672	3.43953	3.94656e-06	0.00224025	76.0178	10.7552	12.1417	583.08	475.135	88.4225	108.768	672.631	193.102
ENSG00000279827	AC136469.2	-	73.1537	1.14304	4.00151e-06	0.00224025	55.1742	36.5675	31.7552	70.2506	91.6332	94.5508	80.0131	89.259	109.18
ENSG00000116983	HPCAL4	hippocalcin like 4	27.8558	-2.047	4.83785e-06	0.00264241	23.2958	67.7575	78.4541	14.0501	14.7066	16.6339	7.50123	9.56347	18.7398
ENSG00000170439	METTL7B	methyltransferase like 7B	75.2601	1.61354	5.23743e-06	0.00279255	51.4959	25.8124	19.6135	116.792	132.359	63.9093	96.2658	73.3199	97.7729
ENSG00000139767	SRRM4	serine/arginine repetitive matrix 4	16.1945	-3.0797	6.24108e-06	0.00318375	12.2609	31.19	74.7182	1.75627	2.26255	5.25282	3.75062	4.78173	9.77729
ENSG00000144619	CNTN4	contactin 4	42.7452	-1.76869	6.25546e-06	0.00318375	35.5567	113.467	93.3977	25.4658	15.8378	27.1396	23.7539	19.1269	30.9614
ENSG00000184564	SLITRK6	SLIT and NTRK like family member 6	14.614	-3.89285	6.76387e-06	0.00329283	7.35656	94.1076	14.0097	0.878133	1.13127	3.50188	2.50041	4.78173	3.2591
ENSG00000019505	SYT13	synaptotagmin 13	29.2515	-3.35632	7.0234e-06	0.00334643	7.35656	87.6545	124.219	6.14693	10.1815	4.37735	2.50041	15.9391	4.88865
ENSG00000178038	ALS2CL	ALS2 C-terminal like	6.01531	-2.781	7.52436e-06	0.00351043	15.9392	15.0572	11.2077	1.75627	2.26255	2.62641	1.25021	1.59391	2.44432
ENSG00000153707	PTPRD	protein tyrosine phosphatase receptor type D	2273.57	-1.16739	7.92718e-06	0.00358758	2070.87	4419.29	4333.65	1469.12	1704.83	1947.92	1502.75	1244.84	1768.88
ENSG00000259952	AC009133.2	-	303.892	1.13431	8.01013e-06	0.00358758	253.801	128.524	127.955	407.454	364.27	384.331	315.052	438.326	315.318
ENSG00000165118	C9orf64	chromosome 9 open reading frame 64	10.2938	-2.74251	8.33948e-06	0.00360949	18.3914	23.1236	29.8873	0.878133	0	6.12829	3.75062	4.78173	5.70342
ENSG00000260249	AC007608.3	-	21.9757	-2.26949	1.0075e-05	0.00402891	25.748	47.3227	67.2463	5.2688	12.444	20.1358	7.50123	4.78173	7.33297
ENSG00000259515	AL117209.1	-	63.522	1.18259	1.16558e-05	0.00449917	46.5915	31.19	27.0853	107.132	71.2703	78.7923	68.7613	76.5077	64.3672
ENSG00000258554	AC025162.1	-	116.09	1.21137	1.18471e-05	0.00449917	93.1831	53.238	41.095	168.601	142.541	134.822	111.268	172.142	127.92
ENSG00000074211	PPP2R2C	protein phosphatase 2 regulatory subunit Bgamma	4.62926	-5.12938	1.18537e-05	0.00449917	3.67828	13.4439	22.4154	0	0	0.87547	1.25021	0	0
ENSG00000117592	PRDX6	peroxiredoxin 6	5404.48	1.08331	1.40875e-05	0.00525792	3463.71	3317.43	2504.93	5910.71	7072.73	3904.6	6139.76	8087.51	8239
ENSG00000256813	AP000777.3	-	17.0072	1.78523	1.55458e-05	0.00570711	7.35656	8.06637	3.73591	25.4658	24.888	23.6377	18.7531	17.533	23.6285
ENSG00000137731	FXYD2	FXYD domain containing ion transport regulator 2	29.1048	-2.6194	1.6714e-05	0.00586747	12.2609	67.2197	117.681	6.14693	12.444	10.5056	18.7531	7.96956	8.96252
ENSG00000108375	RNF43	ring finger protein 43	34.2081	-1.61819	1.74791e-05	0.00602196	44.1393	43.5584	99.0016	27.2221	24.888	15.7585	16.2527	19.1269	17.925
ENSG00000172915	NBEA	neurobeachin	1070.91	-1.01782	1.86212e-05	0.00631823	1028.69	1910.12	1908.11	626.109	926.514	899.108	890.146	733.199	716.187
ENSG00000165973	NELL1	neural EGFL like 1	136.17	-5.36948	1.91023e-05	0.00638474	18.3914	650.149	500.612	18.4408	15.8378	10.5056	10.0016	1.59391	0
ENSG00000188687	SLC4A5	solute carrier family 4 member 5	31.6932	-1.34628	2.02313e-05	0.00666264	39.235	55.3891	65.3784	24.5877	20.3629	24.5132	27.5045	11.1574	17.1103
ENSG00000254400	AC091564.2	-	71.5594	1.48986	2.19182e-05	0.00691319	56.4003	20.9726	22.4154	126.451	80.3205	86.6716	73.7621	98.8225	78.2183
ENSG00000153071	DAB2	DAB adaptor protein 2	80.2818	-1.91479	2.23804e-05	0.00696092	132.418	167.243	173.72	22.8315	45.251	29.766	31.2551	23.9087	96.1434
ENSG00000164176	EDIL3	EGF like repeats and discoidin domains 3	62.8721	-3.48799	2.3009e-05	0.00705841	15.9392	182.3	282.995	15.8064	11.3127	5.25282	7.50123	3.18782	41.5535
ENSG00000260206	AC105020.2	-	75.3857	1.02114	2.38522e-05	0.00721818	58.8525	44.0961	32.6892	96.5946	93.8958	110.309	71.2617	87.6651	83.107
ENSG00000147459	DOCK5	dedicator of cytokinesis 5	109.068	-1.12257	2.46139e-05	0.00734939	212.114	162.941	137.295	47.4192	70.139	84.0451	81.2633	81.2895	105.106
ENSG00000155052	CNTNAP5	contactin associated protein like 5	8.16574	-4.34255	2.58642e-05	0.0075221	6.13046	12.9062	48.5668	0.878133	0	1.75094	0	0	3.2591
ENSG00000119771	KLHL29	kelch like family member 29	175.582	-1.64979	2.76061e-05	0.00792579	134.87	473.227	355.845	82.5445	55.4324	106.807	131.272	114.762	125.475
ENSG00000268983	AC005253.2	-	58.3406	1.19791	2.86428e-05	0.00811931	49.0437	22.5858	25.2174	78.1538	85.9768	71.7886	62.5103	62.1625	67.6263
ENSG00000167207	NOD2	nucleotide binding oligomerization domain containing 2	10.0233	-3.14416	3.36162e-05	0.00941002	3.67828	30.1144	40.161	3.51253	2.26255	4.37735	1.25021	1.59391	3.2591
ENSG00000267980	AC007292.1	-	60.9364	1.18909	3.48347e-05	0.00963073	49.0437	27.9634	23.3494	64.1037	58.8263	79.6678	67.5111	94.0408	83.9218
ENSG00000282933	RHOXF1P3	Rhox homeobox family member 1 pseudogene 3	28.5717	1.49069	3.53946e-05	0.00966617	20.8436	10.7552	8.40579	41.2722	36.2008	34.1433	30.0049	47.8173	27.7023
ENSG00000169933	FRMPD4	FERM and PDZ domain containing 4	5.45971	-2.74302	3.96347e-05	0.0106446	8.58265	12.3684	16.8116	1.75627	3.39382	1.75094	1.25021	1.59391	1.62955
ENSG00000171532	NEUROD2	neuronal differentiation 2	37.6854	-6.0523	3.99578e-05	0.0106446	1.22609	88.73	239.098	0	3.39382	2.62641	2.50041	1.59391	0
ENSG00000130477	UNC13A	unc-13 homolog A	201.924	-1.15575	4.04032e-05	0.0106446	255.027	370.515	332.496	97.4727	170.822	198.732	158.776	89.259	144.215
ENSG00000266975	FARSA-AS1	FARSA antisense RNA 1	22.8832	2.04395	4.31707e-05	0.0112415	15.9392	4.30206	3.73591	31.6128	21.4942	35.0188	43.7572	19.1269	30.9614
ENSG00000266933	AC005775.1	-	85.2839	1.01811	4.79638e-05	0.0123372	68.6612	50.0115	34.5571	129.086	108.602	86.6716	97.516	102.01	90.44
ENSG00000169762	TAPT1	transmembrane anterior posterior transformation 1	1141.99	-1.80284	5.02253e-05	0.0125039	505.15	3176.54	2850.5	628.743	524.911	580.437	531.337	736.387	743.889
ENSG00000260367	AC109460.1	-	42.8397	1.31345	5.02525e-05	0.0125039	31.8784	15.595	18.6795	57.0786	62.2201	48.1509	58.7596	58.9747	34.2205
ENSG00000102755	FLT1	fms related tyrosine kinase 1	23.1886	-4.26234	5.1164e-05	0.0125908	1.22609	73.1351	114.879	1.75627	3.39382	0	3.75062	1.59391	8.96252
ENSG00000272505	AC104964.4	-	50.833	-1.95516	5.32505e-05	0.0129619	30.6523	119.92	151.304	23.7096	26.0193	42.0226	30.0049	15.9391	17.925
ENSG00000163064	EN1	engrailed homeobox 1	17.4056	-2.42144	5.67685e-05	0.013229	26.974	48.3982	37.3591	1.75627	1.13127	6.12829	10.0016	15.9391	8.96252
ENSG00000180730	SHISA2	shisa family member 2	23.6661	-3.37863	5.68926e-05	0.013229	4.90437	48.936	125.153	3.51253	7.91892	3.50188	1.25021	4.78173	13.0364
ENSG00000232480	TGFB2-AS1	TGFB2 antisense RNA 1 (head to head)	722.814	2.4789	5.7051e-05	0.013229	257.48	149.497	128.889	2096.98	1228.56	334.43	282.546	1613.04	413.905
ENSG00000117154	IGSF21	immunoglobin superfamily member 21	8.41898	-4.25437	5.7423e-05	0.013229	2.45219	23.1236	42.9629	3.51253	0	0.87547	1.25021	1.59391	0
ENSG00000139220	PPFIA2	PTPRF interacting protein alpha 2	123.86	-1.48995	5.79076e-05	0.013229	163.07	237.689	251.24	46.541	58.8263	108.558	106.267	38.2539	104.291
ENSG00000203727	SAMD5	sterile alpha motif domain containing 5	114.524	-2.22011	5.81805e-05	0.013229	74.7917	308.673	337.166	50.0536	53.1699	23.6377	18.7531	78.1017	86.3661
ENSG00000250902	SMAD1-AS1	SMAD1 antisense RNA 1	322.032	1.23557	5.84832e-05	0.013229	277.097	127.449	105.539	497.901	440.066	351.064	363.81	417.605	317.762
ENSG00000227082	LINC02798	long intergenic non-protein coding RNA 2798	85.2731	-1.27067	6.40976e-05	0.014233	83.3743	165.629	169.984	39.516	67.8765	56.9056	77.5127	39.8478	66.8115
ENSG00000080709	KCNN2	potassium calcium-activated channel subfamily N member 2	12.7016	-2.87221	6.60175e-05	0.0142616	6.13046	51.6248	31.7552	1.75627	4.5251	1.75094	6.25103	3.18782	7.33297
ENSG00000204049	AL391421.1	-	25.4197	1.33742	6.62324e-05	0.0142616	15.9392	12.9062	9.33977	31.6128	40.7259	35.8943	30.0049	27.0965	25.258
ENSG00000092068	SLC7A8	solute carrier family 7 member 8	21.8135	-1.92885	6.74332e-05	0.0142944	34.3306	32.8032	61.6425	3.51253	20.3629	10.5056	13.7523	6.37565	13.0364
ENSG00000272434	AC137630.3	-	135.318	1.43765	6.79418e-05	0.0142944	89.5048	59.1534	42.029	237.096	191.185	109.434	92.5152	211.99	184.954
ENSG00000149654	CDH22	cadherin 22	2.9138	-4.43241	6.94494e-05	0.0142944	6.13046	8.06637	10.2737	0.878133	0	0.87547	0	0	0
ENSG00000134326	CMPK2	cytidine/uridine monophosphate kinase 2	47.7622	-1.22782	6.95764e-05	0.0142944	47.8176	95.7209	87.7938	28.9784	38.4633	30.6415	23.7539	31.8782	44.8126
ENSG00000101384	JAG1	jagged canonical Notch ligand 1	2345.63	1.01697	7.24714e-05	0.0147538	1972.78	1264.27	947.053	3293	2252.37	2657.05	2739.2	3589.49	2395.44
ENSG00000259083	AL132639.3	-	76.7002	1.12704	7.39879e-05	0.014845	64.9829	39.2563	26.1514	104.498	70.139	102.43	88.7646	102.01	92.0695
ENSG00000186487	MYT1L	myelin transcription factor 1 like	37.5921	-3.90558	7.55706e-05	0.014845	25.748	81.2014	192.399	0	1.13127	10.5056	3.75062	1.59391	21.9989
ENSG00000231760	AL355312.2	-	130.434	1.08027	7.6664e-05	0.0149288	100.54	76.8994	47.6328	197.58	154.985	131.321	131.272	199.239	134.438
ENSG00000151468	CCDC3	coiled-coil domain containing 3	42.8157	-1.5446	8.05546e-05	0.0152032	38.0089	95.1831	95.2657	15.8064	28.2819	35.0188	32.5053	15.9391	29.3319
ENSG00000181690	PLAG1	PLAG1 zinc finger	28.1554	-1.29387	8.0666e-05	0.0152032	47.8176	34.4165	57.9066	11.4157	19.2317	23.6377	16.2527	20.7208	21.9989
ENSG00000249955	AC084866.1	-	49.2116	1.69411	8.07886e-05	0.0152032	38.0089	10.2174	13.0757	81.6663	49.7761	40.2716	65.0107	79.6956	65.1819
ENSG00000261513	AC009097.4	-	21.5589	1.46819	8.70453e-05	0.0161099	14.7131	9.14188	6.53784	27.2221	26.0193	25.3886	37.5062	25.5026	21.9989
ENSG00000103269	RHBDL1	rhomboid like 1	32.5387	-1.38348	8.80903e-05	0.0161696	35.5567	52.1625	76.5861	13.172	18.1004	19.2603	22.5037	31.8782	23.6285
ENSG00000154330	PGM5	phosphoglucomutase 5	114.825	-2.10847	9.14095e-05	0.0166425	36.7828	345.778	323.156	57.0786	73.5328	44.649	36.256	51.0052	65.1819
ENSG00000269292	AC093503.2	-	490.865	1.12209	9.36938e-05	0.0169208	434.037	214.565	179.324	750.804	634.645	576.059	473.828	620.031	534.492
ENSG00000150394	CDH8	cadherin 8	45.6873	-2.80897	9.9432e-05	0.0178134	107.896	122.609	89.6618	3.51253	4.5251	21.0113	40.0066	1.59391	20.3694
ENSG00000087085	ACHE	acetylcholinesterase (Cartwright blood group)	88.4956	-1.82221	0.000101338	0.0179253	50.2698	231.774	226.022	59.713	75.7954	36.7698	30.0049	47.8173	38.2944
ENSG00000254027	AC009902.2	-	273.915	1.85763	0.000106589	0.0186481	116.479	89.2678	93.3977	658.6	475.135	144.453	160.026	497.3	230.581
ENSG00000257605	AC073611.1	-	24.7683	1.39189	0.00010841	0.0186974	13.487	9.67964	13.0757	41.2722	33.9382	22.7622	30.0049	35.066	23.6285
ENSG00000257453	AC011611.3	-	607.706	1.32542	0.000108541	0.0186974	510.055	238.227	163.446	1044.1	641.432	660.105	681.362	889.402	641.227
ENSG00000128564	VGF	VGF nerve growth factor inducible	102.925	-2.30067	0.000114414	0.0192645	38.0089	403.856	215.749	26.344	55.4324	24.5132	31.2551	73.3199	57.849
ENSG00000198626	RYR2	ryanodine receptor 2	10.0194	-3.16048	0.000122027	0.0203931	6.13046	19.897	47.6328	1.75627	4.5251	0	3.75062	1.59391	4.88865
ENSG00000248690	HAS2-AS1	HAS2 antisense RNA 1	35.2498	1.36178	0.00012782	0.0210841	26.974	17.2083	8.40579	59.713	44.1197	37.6452	36.256	47.8173	39.1092
ENSG00000008196	TFAP2B	transcription factor AP-2 beta	10.857	-3.54686	0.000128045	0.0210841	2.45219	22.0481	58.8405	2.6344	1.13127	1.75094	0	4.78173	4.07387
ENSG00000225721	AL592166.1	-	300.071	1.1534	0.000129948	0.0211896	261.158	113.467	123.285	368.816	337.12	324.799	298.799	521.209	351.983
ENSG00000269439	AC010618.3	-	99.971	1.06324	0.000131525	0.0211896	84.6004	47.3227	43.8969	155.429	132.359	105.056	91.265	133.889	105.921
ENSG00000225649	AC064875.1	-	48.2748	-1.12178	0.000135476	0.021455	50.2698	85.5035	88.7278	35.1253	40.7259	26.2641	25.0041	47.8173	35.0353
ENSG00000111249	CUX2	cut like homeobox 2	52.9855	-2.57117	0.000136046	0.021455	13.487	145.732	198.003	39.516	22.6255	10.5056	16.2527	9.56347	21.1841
ENSG00000229124	VIM-AS1	VIM antisense RNA 1	21952.6	1.27867	0.000139357	0.0218234	16937.2	9325.26	7498.9	37149.4	29886	18245.7	18820.6	36814.6	22896
ENSG00000147813	NAPRT	nicotinate phosphoribosyltransferase	52.8014	1.85353	0.000140644	0.0218721	38.0089	11.2929	10.2737	86.057	54.3012	51.6527	42.507	62.1625	118.957
ENSG00000157557	ETS2	ETS proto-oncogene 2, transcription factor	23.1474	-1.88958	0.000141973	0.0219264	24.5219	48.936	62.5765	9.65946	4.5251	14.0075	12.5021	7.96956	23.6285
ENSG00000231851	MRPS9-AS1	MRPS9 antisense RNA 1	65.9709	1.12226	0.000145718	0.0222705	57.6264	31.19	24.2834	75.5194	65.6139	74.415	87.5144	74.9138	102.662
ENSG00000260934	AC130456.5	-	119.332	1.32826	0.000149564	0.0222705	99.3135	41.9451	39.227	169.48	222.861	123.441	120.02	135.482	122.216
ENSG00000261312	AC002550.1	-	171.544	1.00247	0.000149638	0.0222705	149.583	83.8902	77.5201	259.927	169.691	213.615	156.276	221.554	211.841
ENSG00000279080	AL022322.2	-	64.026	1.10377	0.000151162	0.0222705	52.722	26.8879	30.8212	76.3975	89.3707	72.664	67.5111	102.01	57.849
ENSG00000163536	SERPINI1	serpin family I member 1	20.1198	-1.5286	0.000153483	0.0224476	22.0697	30.6522	53.2367	14.0501	11.3127	7.87923	13.7523	17.533	10.5921
ENSG00000111981	ULBP1	UL16 binding protein 1	27.7003	-1.62912	0.000155371	0.0224476	22.0697	61.3044	68.1803	13.172	23.7568	18.3849	12.5021	9.56347	20.3694
ENSG00000197635	DPP4	dipeptidyl peptidase 4	77.1444	-1.63907	0.00015944	0.0228279	49.0437	209.188	163.446	43.9066	73.5328	37.6452	47.5078	38.2539	31.7762
ENSG00000203876	ADD3-AS1	ADD3 antisense RNA 1	197.095	1.47403	0.000160832	0.0228279	138.549	71.5218	61.6425	369.694	287.344	207.486	186.281	329.94	121.401
ENSG00000189350	TOGARAM2	TOG array regulator of axonemal microtubules 2	26.3198	-2.17731	0.0001631	0.0228279	14.7131	93.5699	56.0386	14.0501	20.3629	7.87923	10.0016	4.78173	15.4807
ENSG00000137273	FOXF2	forkhead box F2	25.6761	-3.06802	0.000171633	0.0234621	24.5219	67.7575	94.3317	0	14.7066	16.6339	7.50123	3.18782	2.44432
ENSG00000280234	AC124303.2	-	36.4635	-1.15417	0.000172839	0.0234621	67.4351	53.7758	51.3687	18.4408	30.5444	27.1396	40.0066	20.7208	18.7398
ENSG00000230212	AP000688.1	-	172.428	1.59374	0.000175253	0.0236214	90.7309	67.7575	62.5765	388.135	321.282	115.562	107.518	224.741	173.547
ENSG00000172250	SERHL	serine hydrolase like (pseudogene)	36.0742	1.25937	0.000176153	0.0236214	26.974	18.8215	11.2077	63.2256	48.6448	37.6452	40.0066	39.8478	38.2944
ENSG00000163673	DCLK3	doublecortin like kinase 3	5.95338	-4.63685	0.00018136	0.0241749	1.22609	11.2929	37.3591	1.75627	1.13127	0	0	0	0.814774
ENSG00000184156	KCNQ3	potassium voltage-gated channel subfamily Q member 3	88.2134	-2.76846	0.000187535	0.0247039	11.0348	229.085	373.591	28.9784	62.2201	17.5094	15.0025	23.9087	32.591
ENSG00000007402	CACNA2D2	calcium voltage-gated channel auxiliary subunit alpha2delta 2	71.8055	-1.17174	0.00019006	0.0247454	68.6612	144.657	127.955	69.3725	64.4826	38.5207	40.0066	49.4112	43.183
ENSG00000267598	AC011446.2	-	65.0931	1.28065	0.000192185	0.0248774	53.9481	26.3501	21.4815	115.914	58.8263	71.7886	75.0123	92.4469	70.0706
ENSG00000165548	TMEM63C	transmembrane protein 63C	8.75294	-2.00511	0.000193354	0.0248848	13.487	18.8215	20.5475	2.6344	9.05019	5.25282	2.50041	1.59391	4.88865
ENSG00000158710	TAGLN2	transgelin 2	519.644	1.59293	0.000205637	0.0261649	382.541	110.778	173.72	1087.13	955.927	480.633	462.576	540.336	483.161
ENSG00000187672	ERC2	ELKS/RAB6-interacting/CAST family member 2	29.0397	-1.38909	0.000211496	0.0264594	31.8784	50.5492	66.3124	13.172	21.4942	28.015	20.0033	9.56347	20.3694
ENSG00000240449	AC005586.1	-	44.7187	1.10323	0.000219327	0.027136	40.4611	19.3593	18.6795	55.3224	55.4324	63.9093	55.009	46.2234	48.0717
ENSG00000132932	ATP8A2	ATPase phospholipid transporting 8A2	33.8465	-2.98539	0.000224109	0.0273823	53.9481	65.6065	124.219	1.75627	1.13127	25.3886	18.7531	1.59391	12.2216
ENSG00000069493	CLEC2D	C-type lectin domain family 2 member D	204.296	-1.27118	0.000225604	0.0273823	166.749	361.911	476.328	129.086	149.328	170.717	186.281	97.2286	101.032
ENSG00000272078	AL139423.1	-	36.8757	1.37604	0.000226209	0.0273823	29.4262	14.5195	11.2077	64.1037	50.9073	42.0226	51.2584	36.66	31.7762
ENSG00000268047	AC018766.1	-	103.891	1.04254	0.000229263	0.027429	89.5048	56.4646	38.2931	157.186	141.409	119.939	101.267	129.107	101.847
ENSG00000176406	RIMS2	regulating synaptic membrane exocytosis 2	38.1909	-1.03654	0.000233871	0.027429	52.722	65.0687	56.9726	38.6378	23.7568	34.1433	31.2551	17.533	23.6285
ENSG00000178403	NEUROG2	neurogenin 2	19.3773	-4.35272	0.000234056	0.027429	1.22609	31.7277	125.153	1.75627	5.65637	0	2.50041	6.37565	0
ENSG00000154975	CA10	carbonic anhydrase 10	9.25184	-4.00021	0.000234886	0.027429	1.22609	36.0298	37.3591	1.75627	1.13127	0.87547	0	0	4.88865
ENSG00000257342	AC025165.2	-	463.756	1.1613	0.000239931	0.027429	362.924	202.197	198.937	762.219	545.274	392.211	377.562	787.392	545.084
ENSG00000158258	CLSTN2	calsyntenin 2	31.7173	-1.27342	0.000240068	0.027429	40.4611	45.7094	70.0483	15.8064	26.0193	19.2603	12.5021	25.5026	30.1467
ENSG00000214776	AC092821.2	alpha-2-macroglobulin like 1 pseudogene	16.1701	-3.26131	0.000242765	0.0275964	9.80874	59.6911	51.3687	0	2.26255	9.63017	6.25103	0	6.51819
ENSG00000215845	TSTD1	thiosulfate sulfurtransferase like domain containing 1	12.5168	2.92246	0.00024572	0.0277538	4.90437	1.61327	0.933977	30.7346	14.7066	6.12829	8.75144	33.4721	11.4068
ENSG00000250751	AC015795.1	-	27.1383	1.87293	0.000246629	0.0277538	22.0697	4.30206	4.66988	32.4909	33.9382	24.5132	36.256	52.5991	33.4057
ENSG00000230729	AL160270.1	-	191.191	1.23781	0.000249329	0.0277785	134.87	102.174	64.4444	348.619	230.78	150.581	162.527	310.813	215.915
ENSG00000150551	LYPD1	LY6/PLAUR domain containing 1	718.711	-1.90096	0.000276257	0.0300682	2482.84	752.861	977.874	237.974	167.429	666.233	637.605	196.051	349.538
ENSG00000091428	RAPGEF4	Rap guanine nucleotide exchange factor 4	243.223	1.39183	0.000278494	0.0301285	188.818	89.8056	72.8502	165.967	279.425	274.022	278.796	505.27	334.057
ENSG00000169855	ROBO1	roundabout guidance receptor 1	3717.55	-1.14434	0.000280043	0.0301504	2865.38	7392.02	7307.44	2826.71	2639.26	2681.57	1750.29	2577.35	3417.98
ENSG00000124302	CHST8	carbohydrate sulfotransferase 8	7.75298	-2.49138	0.000288325	0.0308936	4.90437	22.0481	24.2834	4.39066	2.26255	0.87547	3.75062	3.18782	4.07387
ENSG00000041982	TNC	tenascin C	43951.7	1.53519	0.000290063	0.0309317	30854.6	14699.6	12647.9	89914.6	76390.4	33764.3	31331.4	69606.1	36356
ENSG00000171714	ANO5	anoctamin 5	122.616	-2.1681	0.000303907	0.0317886	152.036	297.918	314.75	33.369	32.807	59.532	83.7638	7.96956	121.401
ENSG00000224195	AC022400.1	-	26.3717	1.6303	0.000307763	0.0319077	20.8436	6.99085	6.53784	26.344	45.251	23.6377	45.0074	36.66	26.0728
ENSG00000225400	RAB28P5	RAB28, member RAS oncogene family pseudogene 5	17.8904	1.42075	0.000317707	0.0323262	13.487	5.91534	7.47182	22.8315	23.7568	20.1358	26.2543	17.533	23.6285
ENSG00000279641	AC120057.3	-	131.963	1.03147	0.000319018	0.0323262	120.157	50.0115	66.3124	201.971	164.035	155.834	138.773	159.391	131.179
ENSG00000153902	LGI4	leucine rich repeat LGI family member 4	4.15048	-3.11463	0.000324734	0.0323887	3.67828	14.5195	12.1417	0.878133	1.13127	0.87547	2.50041	0	1.62955
ENSG00000280211	AC106886.5	-	357.952	1.03128	0.00032839	0.0325396	327.367	172.62	135.427	519.855	476.266	393.962	340.056	487.737	368.278
ENSG00000136267	DGKB	diacylglycerol kinase beta	273.425	1.61473	0.000330938	0.0326477	112.801	114.005	118.615	666.503	464.954	134.822	171.278	366.6	311.244
ENSG00000224713	AC025165.1	-	166.462	1.17035	0.000338612	0.0329567	112.801	82.8147	77.5201	303.834	195.71	130.445	120.02	255.026	219.989
ENSG00000177374	HIC1	HIC ZBTB transcriptional repressor 1	180.214	1.02008	0.000340193	0.0329567	141.001	90.8811	90.5958	343.35	210.417	168.09	177.529	218.366	181.695
ENSG00000088387	DOCK9	dedicator of cytokinesis 9	96.8111	-1.18288	0.000345141	0.0330913	163.07	137.666	163.446	33.369	58.8263	98.9281	87.5144	47.8173	80.6627
ENSG00000119283	TRIM67	tripartite motif containing 67	21.763	-2.0684	0.000346519	0.0330913	13.487	59.1534	59.7745	4.39066	20.3629	12.2566	6.25103	7.96956	12.2216
ENSG00000226245	ZNF32-AS1	ZNF32 antisense RNA 1	59.1988	1.26209	0.000352347	0.0334083	51.4959	25.2746	16.8116	100.985	75.7954	63.9093	65.0107	78.1017	55.4047
ENSG00000221949	LINC01465	long intergenic non-protein coding RNA 1465	58.4131	1.03993	0.000353567	0.0334083	46.5915	23.6613	34.5571	82.5445	62.2201	77.9169	60.0099	86.0712	52.1456
ENSG00000113448	PDE4D	phosphodiesterase 4D	327.475	-1.17056	0.000357827	0.0335002	416.872	557.655	587.472	169.48	159.51	357.192	168.778	186.488	343.835
ENSG00000002746	HECW1	HECT, C2 and WW domain containing E3 ubiquitin protein ligase 1	170.66	-1.3617	0.000360129	0.0335002	144.679	297.918	421.224	71.1288	85.9768	182.098	128.771	89.259	114.883
ENSG00000070731	ST6GALNAC2	ST6 N-acetylgalactosaminide alpha-2,6-sialyltransferase 2	55.4879	-2.36902	0.000360523	0.0335002	9.80874	191.98	157.842	34.2472	28.2819	10.5056	20.0033	23.9087	22.8137
ENSG00000140675	SLC5A2	solute carrier family 5 member 2	187.831	1.14875	0.000379903	0.034867	169.201	74.2106	70.0483	294.174	218.336	176.845	171.278	262.995	253.395
ENSG00000243422	RPL23AP49	ribosomal protein L23a pseudogene 49	10.1924	-1.68234	0.000391651	0.0355086	13.487	17.2083	26.1514	7.90319	3.39382	6.12829	3.75062	6.37565	7.33297
ENSG00000279605	AC067930.5	-	1178.88	1.01891	0.000412845	0.0368336	1101.03	554.966	446.441	1776.46	1208.2	1434.9	1137.69	1534.94	1415.26
ENSG00000141753	IGFBP4	insulin like growth factor binding protein 4	99.1257	-1.54346	0.000420452	0.0373635	82.1482	203.81	242.834	33.369	33.9382	90.1734	91.265	49.4112	65.1819
ENSG00000181195	PENK	proenkephalin	5.28684	-4.46105	0.000439088	0.0385606	2.45219	9.67964	31.7552	0	0	0	1.25021	0	2.44432
ENSG00000270919	AC108451.2	-	138.925	1.03319	0.000443686	0.0386756	134.87	62.9177	50.4348	197.58	157.247	154.083	170.028	159.391	163.77
ENSG00000250186	AC091180.4	-	438.981	1.07622	0.000443852	0.0386756	397.254	200.584	161.578	694.603	443.459	483.26	416.318	653.504	500.271
ENSG00000203472	AC009163.1	-	75.2914	1.67045	0.000455106	0.03929	33.1045	30.1144	28.9533	156.308	174.216	48.1509	40.0066	84.4773	82.2922
ENSG00000271086	NAMA	non-protein coding RNA, associated with MAP kinase pathway and growth arrest	5.46174	-3.11105	0.000461676	0.0396121	3.67828	12.9062	23.3494	1.75627	4.5251	0.87547	1.25021	0	0.814774
ENSG00000181418	DDN	dendrin	64.4334	-2.79741	0.00047004	0.0400028	12.2609	229.623	207.343	15.8064	39.5946	5.25282	7.50123	46.2234	16.2955
ENSG00000157064	NMNAT2	nicotinamide nucleotide adenylyltransferase 2	78.8288	-1.20458	0.000471691	0.0400028	137.322	80.6637	164.38	60.5912	44.1197	56.9056	40.0066	36.66	88.8104
ENSG00000269288	AC092070.3	-	23.5885	1.45924	0.000473038	0.0400028	15.9392	10.2174	7.47182	48.2973	30.5444	25.3886	18.7531	23.9087	31.7762
ENSG00000164076	CAMKV	CaM kinase like vesicle associated	49.4806	-1.6549	0.000473374	0.0400028	35.5567	67.2197	169.984	21.9533	33.9382	43.7735	21.2535	22.3148	29.3319
ENSG00000162105	SHANK2	SH3 and multiple ankyrin repeat domains 2	89.4072	-1.41267	0.000477566	0.0401192	115.253	159.714	184.927	23.7096	49.7761	90.1734	80.0131	33.4721	67.6263
ENSG00000267791	AC018761.4	-	13.4398	1.7147	0.000502683	0.041539	8.58265	3.7643	4.66988	24.5877	21.4942	16.6339	16.2527	12.7513	12.2216
ENSG00000259295	CSPG4P12	chondroitin sulfate proteoglycan 4 pseudogene 12	10.3479	2.41717	0.000505743	0.0416383	6.13046	1.61327	0.933977	7.90319	19.2317	8.7547	21.2535	17.533	9.77729
ENSG00000114757	PEX5L	peroxisomal biogenesis factor 5 like	18.2136	-1.41508	0.000520377	0.0423758	19.6175	35.492	37.3591	7.90319	7.91892	16.6339	12.5021	17.533	8.96252
ENSG00000280281	AL049781.1	-	11.7594	-2.54577	0.000531821	0.0428112	4.90437	31.7277	42.029	4.39066	10.1815	4.37735	5.00082	1.59391	1.62955
ENSG00000267452	LINC02073	long intergenic non-protein coding RNA 2073	4.70082	-5.17137	0.000532419	0.0428112	0	24.7369	15.8776	0.878133	0	0	0	0	0.814774
ENSG00000152969	JAKMIP1	janus kinase and microtubule interacting protein 1	4.99341	-4.0112	0.000533371	0.0428112	1.22609	15.595	23.3494	0.878133	2.26255	0	0	0	1.62955
ENSG00000197106	SLC6A17	solute carrier family 6 member 17	3.43147	-3.82475	0.000535804	0.0428528	2.45219	12.9062	12.1417	0.878133	0	0.87547	0	0	1.62955
ENSG00000271937	AC104187.1	-	15.1289	1.49234	0.000547006	0.043285	6.13046	4.83982	10.2737	16.6845	15.8378	23.6377	20.0033	15.9391	22.8137
ENSG00000165731	RET	ret proto-oncogene	23.8539	-1.67079	0.000553625	0.0436545	22.0697	55.3891	54.1707	11.4157	11.3127	16.6339	27.5045	4.78173	11.4068
ENSG00000254349	MIR2052HG	MIR2052 host gene	11.977	-2.29051	0.000567607	0.044444	8.58265	33.341	34.5571	6.14693	10.1815	6.12829	0	4.78173	4.07387
ENSG00000050767	COL23A1	collagen type XXIII alpha 1 chain	7.61156	-2.08719	0.000581235	0.0453525	7.35656	23.1236	15.8776	4.39066	3.39382	2.62641	1.25021	4.78173	5.70342
ENSG00000197177	ADGRA1	adhesion G protein-coupled receptor A1	111.969	-1.1344	0.000592135	0.0455914	104.218	229.623	192.399	46.541	63.3514	105.056	98.7662	76.5077	91.2547
ENSG00000267124	AC016588.1	-	13.4855	2.11595	0.000593488	0.0455914	11.0348	2.68879	0	19.3189	15.8378	18.3849	18.7531	22.3148	13.0364
ENSG00000177234	LINC01561	long intergenic non-protein coding RNA 1561	7.95397	-3.18794	0.000595021	0.0455914	6.13046	28.5012	24.2834	0	5.65637	0.87547	1.25021	0	4.88865
ENSG00000272910	AC090425.3	-	28.7445	1.10258	0.000597166	0.0455914	22.0697	16.1327	11.2077	38.6378	28.2819	37.6452	27.5045	44.6295	32.591
ENSG00000279047	AC244517.5	-	363.672	1.02209	0.000600249	0.0455914	337.176	181.762	129.823	531.27	383.502	411.471	330.054	508.458	459.533
ENSG00000121207	LRAT	lecithin retinol acyltransferase	8.59849	-2.15022	0.000603208	0.045636	29.4262	12.9062	11.2077	5.2688	0	4.37735	3.75062	6.37565	4.07387
ENSG00000158246	TENT5B	terminal nucleotidyltransferase 5B	399.697	1.24395	0.000605838	0.045671	335.949	148.959	143.832	517.22	771.529	458.746	467.577	482.955	270.505
ENSG00000126733	DACH2	dachshund family transcription factor 2	5.20497	-2.57468	0.000609789	0.045671	12.2609	11.2929	12.1417	0	2.26255	4.37735	1.25021	0	3.2591
ENSG00000262413	AC145207.2	-	178.554	1.07741	0.00062435	0.0464046	152.036	95.7209	61.6425	304.712	251.143	218.868	177.529	188.082	157.251
ENSG00000109854	HTATIP2	HIV-1 Tat interactive protein 2	55.9188	1.46179	0.000626273	0.0464046	30.6523	23.6613	23.3494	118.548	96.1583	34.1433	42.507	81.2895	52.9603
ENSG00000257022	AC008250.1	-	39.068	1.43887	0.000626418	0.0464046	31.8784	11.8307	13.0757	73.7632	31.6757	53.4037	46.2576	31.8782	57.849
ENSG00000122733	PHF24	PHD finger protein 24	7.94397	-2.61129	0.000627874	0.0464046	3.67828	24.1991	26.1514	1.75627	1.13127	5.25282	1.25021	3.18782	4.88865
ENSG00000186369	LINC00643	long intergenic non-protein coding RNA 643	26.7313	-1.99211	0.000635074	0.0466831	11.0348	62.3799	86.8599	8.78133	9.05019	16.6339	17.5029	7.96956	20.3694
ENSG00000005108	THSD7A	thrombospondin type 1 domain containing 7A	220.663	-1.71445	0.000639132	0.0466831	207.21	340.401	687.407	62.3474	73.5328	213.615	93.7654	86.0712	221.619
ENSG00000107438	PDLIM1	PDZ and LIM domain 1	419.922	3.10374	0.000642399	0.0466831	84.6004	46.7849	76.5861	1563.08	1091.68	152.332	172.528	502.082	89.6252
ENSG00000188803	SHISA6	shisa family member 6	42.6402	-1.7432	0.000642538	0.0466831	51.4959	98.9474	89.6618	11.4157	24.888	37.6452	46.2576	7.96956	15.4807
ENSG00000167131	CCDC103	coiled-coil domain containing 103	563.332	1.34868	0.00064559	0.0466831	202.305	331.797	297.005	1137.18	547.537	305.539	460.076	942.002	846.551
ENSG00000272202	AC097358.2	-	26.5218	1.77326	0.000646233	0.0466831	15.9392	8.60413	6.53784	58.8349	41.8571	24.5132	15.0025	46.2234	21.1841
ENSG00000112183	RBM24	RNA binding motif protein 24	60.8784	-1.29408	0.000650309	0.0468264	96.8613	96.2587	108.341	32.4909	85.9768	32.3924	40.0066	28.6904	26.8876
ENSG00000178623	GPR35	G protein-coupled receptor 35	22.1876	-1.51488	0.000666174	0.0473597	14.7131	47.8604	54.1707	18.4408	10.1815	13.1321	16.2527	14.3452	10.5921
ENSG00000251279	SMIM15-AS1	SMIM15 antisense RNA 1	67.6905	1.12966	0.000670719	0.047391	64.9829	24.1991	27.0853	100.985	71.2703	88.4225	72.5119	70.1321	89.6252
ENSG00000138795	LEF1	lymphoid enhancer binding factor 1	73.7906	-1.25035	0.000670995	0.047391	58.8525	147.346	153.172	27.2221	48.6448	51.6527	47.5078	65.3504	64.3672
ENSG00000260035	AC051619.7	-	155.632	1.028	0.000693284	0.0484867	148.357	68.2952	61.6425	244.999	157.247	175.97	167.528	208.802	167.844
ENSG00000102468	HTR2A	5-hydroxytryptamine receptor 2A	91.0081	-1.61421	0.000697183	0.0484867	60.0786	233.925	199.871	72.885	66.7452	32.3924	31.2551	86.0712	35.8501
ENSG00000250619	AC021088.1	-	64.4518	1.14571	0.000710675	0.049272	53.9481	33.341	20.5475	67.6162	73.5328	50.7773	81.2633	98.8225	100.217
ENSG00000136732	GYPC	glycophorin C (Gerbich blood group)	54.5525	-1.74169	0.000718525	0.0496625	36.7828	140.355	129.823	12.2939	15.8378	42.898	36.256	30.2843	46.4421
