## Supplementary Data 13 for "Patient iPSC-astrocytes show transcriptional and functional dysregulation in schizophrenia"

### Sheet: Sheet1
	ONTOLOGY	ID	Description	GeneRatio	BgRatio	pvalue	p.adjust	qvalue	geneID	Count
	BP	GO:0045670	regulation of osteoclast differentiation	2/6	85/19786	0.00027054	0.0343172	0.0220251	TLR4/MITF	2
	BP	GO:0016046	detection of fungus	1/6	1/19786	0.000303245	0.0343172	0.0220251	TLR4	1
	BP	GO:0070430	positive regulation of nucleotide-binding oligomerization domain containing 1 signaling pathway	1/6	1/19786	0.000303245	0.0343172	0.0220251	TLR4	1
	BP	GO:0098953	receptor diffusion trapping	1/6	1/19786	0.000303245	0.0343172	0.0220251	SHISA6	1
	BP	GO:0098970	postsynaptic neurotransmitter receptor diffusion trapping	1/6	1/19786	0.000303245	0.0343172	0.0220251	SHISA6	1
	BP	GO:0099628	neurotransmitter receptor diffusion trapping	1/6	1/19786	0.000303245	0.0343172	0.0220251	SHISA6	1
	BP	GO:0030316	osteoclast differentiation	2/6	127/19786	0.000602898	0.044111	0.0283109	TLR4/MITF	2
	BP	GO:0002537	nitric oxide production involved in inflammatory response	1/6	2/19786	0.000606413	0.044111	0.0283109	TLR4	1
	BP	GO:0070428	regulation of nucleotide-binding oligomerization domain containing 1 signaling pathway	1/6	2/19786	0.000606413	0.044111	0.0283109	TLR4	1
	BP	GO:0002761	regulation of myeloid leukocyte differentiation	2/6	139/19786	0.000721538	0.044111	0.0283109	TLR4/MITF	2
	BP	GO:0032707	negative regulation of interleukin-23 production	1/6	3/19786	0.000909504	0.044111	0.0283109	TLR4	1
	BP	GO:0044336	canonical Wnt signaling pathway involved in negative regulation of apoptotic process	1/6	3/19786	0.000909504	0.044111	0.0283109	MITF	1
	BP	GO:1903971	positive regulation of response to macrophage colony-stimulating factor	1/6	3/19786	0.000909504	0.044111	0.0283109	TLR4	1
	BP	GO:1903974	positive regulation of cellular response to macrophage colony-stimulating factor stimulus	1/6	3/19786	0.000909504	0.044111	0.0283109	TLR4	1
	BP	GO:0032497	detection of lipopolysaccharide	1/6	4/19786	0.00121252	0.0443272	0.0284497	TLR4	1
	BP	GO:0070427	nucleotide-binding oligomerization domain containing 1 signaling pathway	1/6	4/19786	0.00121252	0.0443272	0.0284497	TLR4	1
	BP	GO:0106104	regulation of glutamate receptor clustering	1/6	4/19786	0.00121252	0.0443272	0.0284497	SHISA6	1
	BP	GO:1904717	regulation of AMPA glutamate receptor clustering	1/6	4/19786	0.00121252	0.0443272	0.0284497	SHISA6	1
	BP	GO:0002322	B cell proliferation involved in immune response	1/6	5/19786	0.00151546	0.0443272	0.0284497	TLR4	1
	BP	GO:0010572	positive regulation of platelet activation	1/6	5/19786	0.00151546	0.0443272	0.0284497	TLR4	1
	BP	GO:1903223	positive regulation of oxidative stress-induced neuron death	1/6	5/19786	0.00151546	0.0443272	0.0284497	TLR4	1
	BP	GO:1903969	regulation of response to macrophage colony-stimulating factor	1/6	5/19786	0.00151546	0.0443272	0.0284497	TLR4	1
	BP	GO:1903972	regulation of cellular response to macrophage colony-stimulating factor stimulus	1/6	5/19786	0.00151546	0.0443272	0.0284497	TLR4	1
	BP	GO:0060729	intestinal epithelial structure maintenance	1/6	6/19786	0.00181832	0.0443272	0.0284497	TLR4	1
	BP	GO:0034128	negative regulation of MyD88-independent toll-like receptor signaling pathway	1/6	7/19786	0.0021211	0.0443272	0.0284497	TLR4	1
	BP	GO:0045359	positive regulation of interferon-beta biosynthetic process	1/6	7/19786	0.0021211	0.0443272	0.0284497	TLR4	1
	BP	GO:0002573	myeloid leukocyte differentiation	2/6	242/19786	0.00216344	0.0443272	0.0284497	TLR4/MITF	2
	BP	GO:0018243	protein O-linked glycosylation via threonine	1/6	8/19786	0.00242381	0.0443272	0.0284497	GALNT3	1
	BP	GO:0045350	interferon-beta biosynthetic process	1/6	8/19786	0.00242381	0.0443272	0.0284497	TLR4	1
	BP	GO:0045357	regulation of interferon-beta biosynthetic process	1/6	8/19786	0.00242381	0.0443272	0.0284497	TLR4	1
	BP	GO:0098976	excitatory chemical synaptic transmission	1/6	8/19786	0.00242381	0.0443272	0.0284497	SHISA6	1
	BP	GO:0032627	interleukin-23 production	1/6	9/19786	0.00272644	0.0443272	0.0284497	TLR4	1
	BP	GO:0032667	regulation of interleukin-23 production	1/6	9/19786	0.00272644	0.0443272	0.0284497	TLR4	1
	BP	GO:0034127	regulation of MyD88-independent toll-like receptor signaling pathway	1/6	9/19786	0.00272644	0.0443272	0.0284497	TLR4	1
	BP	GO:0045348	positive regulation of MHC class II biosynthetic process	1/6	9/19786	0.00272644	0.0443272	0.0284497	TLR4	1
	BP	GO:0097113	AMPA glutamate receptor clustering	1/6	9/19786	0.00272644	0.0443272	0.0284497	SHISA6	1
	BP	GO:0097688	glutamate receptor clustering	1/6	9/19786	0.00272644	0.0443272	0.0284497	SHISA6	1
	BP	GO:0031334	positive regulation of protein complex assembly	2/6	281/19786	0.00290322	0.0443272	0.0284497	TLR4/MITF	2
	BP	GO:0045637	regulation of myeloid cell differentiation	2/6	283/19786	0.00294397	0.0443272	0.0284497	TLR4/MITF	2
	BP	GO:0018242	protein O-linked glycosylation via serine	1/6	10/19786	0.003029	0.0443272	0.0284497	GALNT3	1
	BP	GO:0070391	response to lipoteichoic acid	1/6	10/19786	0.003029	0.0443272	0.0284497	TLR4	1
	BP	GO:0071223	cellular response to lipoteichoic acid	1/6	10/19786	0.003029	0.0443272	0.0284497	TLR4	1
	BP	GO:0045351	type I interferon biosynthetic process	1/6	11/19786	0.00333148	0.0443272	0.0284497	TLR4	1
	BP	GO:0070426	positive regulation of nucleotide-binding oligomerization domain containing signaling pathway	1/6	11/19786	0.00333148	0.0443272	0.0284497	TLR4	1
	BP	GO:0070434	positive regulation of nucleotide-binding oligomerization domain containing 2 signaling pathway	1/6	11/19786	0.00333148	0.0443272	0.0284497	TLR4	1
	BP	GO:0140052	cellular response to oxidised low-density lipoprotein particle stimulus	1/6	11/19786	0.00333148	0.0443272	0.0284497	TLR4	1
	BP	GO:1902105	regulation of leukocyte differentiation	2/6	313/19786	0.00358782	0.0443272	0.0284497	TLR4/MITF	2
	BP	GO:0002730	regulation of dendritic cell cytokine production	1/6	12/19786	0.00363388	0.0443272	0.0284497	TLR4	1
	BP	GO:0036005	response to macrophage colony-stimulating factor	1/6	12/19786	0.00363388	0.0443272	0.0284497	TLR4	1
	BP	GO:0036006	cellular response to macrophage colony-stimulating factor stimulus	1/6	12/19786	0.00363388	0.0443272	0.0284497	TLR4	1
	BP	GO:0045084	positive regulation of interleukin-12 biosynthetic process	1/6	12/19786	0.00363388	0.0443272	0.0284497	TLR4	1
	BP	GO:0098962	regulation of postsynaptic neurotransmitter receptor activity	1/6	12/19786	0.00363388	0.0443272	0.0284497	SHISA6	1
	BP	GO:1903909	regulation of receptor clustering	1/6	12/19786	0.00363388	0.0443272	0.0284497	SHISA6	1
	BP	GO:0002371	dendritic cell cytokine production	1/6	13/19786	0.00393621	0.0443272	0.0284497	TLR4	1
	BP	GO:0045346	regulation of MHC class II biosynthetic process	1/6	13/19786	0.00393621	0.0443272	0.0284497	TLR4	1
	BP	GO:0072578	neurotransmitter-gated ion channel clustering	1/6	13/19786	0.00393621	0.0443272	0.0284497	SHISA6	1
	BP	GO:0098543	detection of other organism	1/6	13/19786	0.00393621	0.0443272	0.0284497	TLR4	1
	BP	GO:1900227	positive regulation of NLRP3 inflammasome complex assembly	1/6	13/19786	0.00393621	0.0443272	0.0284497	TLR4	1
	BP	GO:0042090	interleukin-12 biosynthetic process	1/6	14/19786	0.00423846	0.0443272	0.0284497	TLR4	1
	BP	GO:0045075	regulation of interleukin-12 biosynthetic process	1/6	14/19786	0.00423846	0.0443272	0.0284497	TLR4	1
	BP	GO:0045342	MHC class II biosynthetic process	1/6	14/19786	0.00423846	0.0443272	0.0284497	TLR4	1
	BP	GO:0051770	positive regulation of nitric-oxide synthase biosynthetic process	1/6	14/19786	0.00423846	0.0443272	0.0284497	TLR4	1
	BP	GO:0070432	regulation of nucleotide-binding oligomerization domain containing 2 signaling pathway	1/6	14/19786	0.00423846	0.0443272	0.0284497	TLR4	1
	BP	GO:1901626	regulation of postsynaptic membrane organization	1/6	14/19786	0.00423846	0.0443272	0.0284497	SHISA6	1
	BP	GO:0060070	canonical Wnt signaling pathway	2/6	341/19786	0.0042434	0.0443272	0.0284497	MITF/SHISA6	2
	BP	GO:0032490	detection of molecule of bacterial origin	1/6	15/19786	0.00454063	0.0467135	0.0299812	TLR4	1
	BP	GO:0045416	positive regulation of interleukin-8 biosynthetic process	1/6	16/19786	0.00484273	0.0490778	0.0314987	TLR4	1
