## Supplementary Data 14 for "Patient iPSC-astrocytes show transcriptional and functional dysregulation in schizophrenia"

### Sheet: Sheet1
	ONTOLOGY	ID	Description	GeneRatio	BgRatio	pvalue	p.adjust	qvalue	geneID	Count
	BP	GO:0021902	commitment of neuronal cell to specific neuron type in forebrain	2/16	7/19786	1.28443e-05	0.0119709	0.00781477	FEZF2/TBR1	2
	BP	GO:0021877	forebrain neuron fate commitment	2/16	10/19786	2.74847e-05	0.0128079	0.00836112	FEZF2/TBR1	2
	BP	GO:0007610	behavior	5/16	619/19786	9.66934e-05	0.0254936	0.0166425	CNTNAP2/FEZF2/GRIK2/TBR1/EN1	5
	BP	GO:0021761	limbic system development	3/16	118/19786	0.000109414	0.0254936	0.0166425	CNTNAP2/FEZF2/TBR1	3
	BP	GO:1902667	regulation of axon guidance	2/16	22/19786	0.000140291	0.0261503	0.0170713	FEZF2/TBR1	2
	BP	GO:0007612	learning	3/16	151/19786	0.000226846	0.0352368	0.023003	CNTNAP2/TBR1/EN1	3
	MF	GO:0000978	RNA polymerase II proximal promoter sequence-specific DNA binding	4/14	443/18885	0.000248061	0.0151112	0.0070529	FEZF2/MITF/TBR1/EN1	4
	MF	GO:0000987	proximal promoter sequence-specific DNA binding	4/14	465/18885	0.000298496	0.0151112	0.0070529	FEZF2/MITF/TBR1/EN1	4
	MF	GO:0001227	DNA-binding transcription repressor activity, RNA polymerase II-specific	3/14	239/18885	0.000657179	0.0151112	0.0070529	FEZF2/MITF/EN1	3
	MF	GO:0000977	RNA polymerase II regulatory region sequence-specific DNA binding	4/14	626/18885	0.000917957	0.0151112	0.0070529	FEZF2/MITF/TBR1/EN1	4
	MF	GO:0001012	RNA polymerase II regulatory region DNA binding	4/14	628/18885	0.000928973	0.0151112	0.0070529	FEZF2/MITF/TBR1/EN1	4
	MF	GO:0000976	transcription regulatory region sequence-specific DNA binding	4/14	684/18885	0.00127717	0.0151112	0.0070529	FEZF2/MITF/TBR1/EN1	4
	MF	GO:0005234	extracellularly glutamate-gated ion channel activity	1/14	2/18885	0.00148215	0.0151112	0.0070529	GRIK2	1
	MF	GO:1990837	sequence-specific double-stranded DNA binding	4/14	716/18885	0.00151305	0.0151112	0.0070529	FEZF2/MITF/TBR1/EN1	4
	MF	GO:0003690	double-stranded DNA binding	4/14	787/18885	0.00214343	0.0151112	0.0070529	FEZF2/MITF/TBR1/EN1	4
	MF	GO:0044212	transcription regulatory region DNA binding	4/14	790/18885	0.00217354	0.0151112	0.0070529	FEZF2/MITF/TBR1/EN1	4
	MF	GO:0001067	regulatory region nucleic acid binding	4/14	791/18885	0.00218364	0.0151112	0.0070529	FEZF2/MITF/TBR1/EN1	4
	MF	GO:0004117	calmodulin-dependent cyclic-nucleotide phosphodiesterase activity	1/14	3/18885	0.00222246	0.0151112	0.0070529	PDE1A	1
	MF	GO:0099507	ligand-gated ion channel activity involved in regulation of presynaptic membrane potential	1/14	3/18885	0.00222246	0.0151112	0.0070529	GRIK2	1
	MF	GO:1905172	RISC complex binding	1/14	3/18885	0.00222246	0.0151112	0.0070529	NEAT1	1
	MF	GO:0099094	ligand-gated cation channel activity	2/14	96/18885	0.00223634	0.0151112	0.0070529	GRIK2/KCNJ6	2
	MF	GO:0046983	protein dimerization activity	5/14	1381/18885	0.00237631	0.0151112	0.0070529	MITF/SCUBE1/GRIK2/TLR4/TENM2	5
	MF	GO:0005267	potassium channel activity	2/14	100/18885	0.0024235	0.0151112	0.0070529	GRIK2/KCNJ6	2
	MF	GO:0015277	kainate selective glutamate receptor activity	1/14	4/18885	0.00296226	0.0164296	0.00766825	GRIK2	1
	MF	GO:0015467	G-protein activated inward rectifier potassium channel activity	1/14	4/18885	0.00296226	0.0164296	0.00766825	KCNJ6	1
	MF	GO:0015079	potassium ion transmembrane transporter activity	2/14	115/18885	0.00318899	0.0164296	0.00766825	GRIK2/KCNJ6	2
	MF	GO:0015276	ligand-gated ion channel activity	2/14	119/18885	0.00340992	0.0164296	0.00766825	GRIK2/KCNJ6	2
	MF	GO:0022834	ligand-gated channel activity	2/14	119/18885	0.00340992	0.0164296	0.00766825	GRIK2/KCNJ6	2
	MF	GO:0001875	lipopolysaccharide receptor activity	1/14	5/18885	0.00370155	0.0170593	0.00796213	TLR4	1
	MF	GO:0043565	sequence-specific DNA binding	4/14	953/18885	0.00429467	0.0189681	0.00885304	FEZF2/MITF/TBR1/EN1	4
	MF	GO:0046982	protein heterodimerization activity	3/14	527/18885	0.00625178	0.0265075	0.0123719	SCUBE1/TLR4/TENM2	3
	MF	GO:0042802	identical protein binding	5/14	1857/18885	0.00857283	0.0349508	0.0163127	SCUBE1/GRIK2/TLR4/TBR1/TENM2	5
	MF	GO:0031624	ubiquitin conjugating enzyme binding	1/14	14/18885	0.0103323	0.0405638	0.0189325	GRIK2	1
	MF	GO:0005242	inward rectifier potassium channel activity	1/14	16/18885	0.0118002	0.043944	0.0205101	KCNJ6	1
	MF	GO:0008329	signaling pattern recognition receptor activity	1/14	17/18885	0.0125334	0.043944	0.0205101	TLR4	1
	MF	GO:0005509	calcium ion binding	3/14	683/18885	0.0127229	0.043944	0.0205101	SCUBE1/CALN1/TENM2	3
	MF	GO:0004970	ionotropic glutamate receptor activity	1/14	18/18885	0.0132661	0.043944	0.0205101	GRIK2	1
	MF	GO:0038187	pattern recognition receptor activity	1/14	18/18885	0.0132661	0.043944	0.0205101	TLR4	1
	MF	GO:0044390	ubiquitin-like protein conjugating enzyme binding	1/14	19/18885	0.0139983	0.0449642	0.0209863	GRIK2	1
