## Supplementary Data 18 for "Patient iPSC-astrocytes show transcriptional and functional dysregulation in schizophrenia"

### Sheet: Sheet1
	ONTOLOGY	ID	Description	GeneRatio	BgRatio	pvalue	p.adjust	qvalue	geneID	Count
	BP	GO:0048666	neuron development	8/24	1091/19786	2.7712e-05	0.0104971	0.00840955	BCL11A/EPHA5/GDF7/GABRA5/DSCAML1/NGEF/NTNG1/RORB	8
	BP	GO:0048699	generation of neurons	9/24	1510/19786	3.90815e-05	0.0104971	0.00840955	BCL11A/EPHA5/GDF7/GABRA5/DSCAML1/NGEF/NTNG1/MYB/RORB	9
	BP	GO:0048812	neuron projection morphogenesis	6/24	597/19786	6.22598e-05	0.0104971	0.00840955	BCL11A/EPHA5/GDF7/DSCAML1/NGEF/NTNG1	6
	BP	GO:0022008	neurogenesis	9/24	1616/19786	6.67462e-05	0.0104971	0.00840955	BCL11A/EPHA5/GDF7/GABRA5/DSCAML1/NGEF/NTNG1/MYB/RORB	9
	BP	GO:0120039	plasma membrane bounded cell projection morphogenesis	6/24	611/19786	7.0801e-05	0.0104971	0.00840955	BCL11A/EPHA5/GDF7/DSCAML1/NGEF/NTNG1	6
	BP	GO:0048858	cell projection morphogenesis	6/24	615/19786	7.34065e-05	0.0104971	0.00840955	BCL11A/EPHA5/GDF7/DSCAML1/NGEF/NTNG1	6
	BP	GO:0032990	cell part morphogenesis	6/24	634/19786	8.68544e-05	0.0106459	0.00852871	BCL11A/EPHA5/GDF7/DSCAML1/NGEF/NTNG1	6
	BP	GO:0030182	neuron differentiation	8/24	1336/19786	0.00011712	0.0125611	0.010063	BCL11A/EPHA5/GDF7/GABRA5/DSCAML1/NGEF/NTNG1/RORB	8
	BP	GO:0030030	cell projection organization	8/24	1504/19786	0.000266661	0.0229573	0.0183918	BCL11A/EPHA5/GDF7/DSCAML1/NGEF/PLD1/NTNG1/DNAH9	8
	BP	GO:0007399	nervous system development	10/24	2404/19786	0.000267568	0.0229573	0.0183918	BCL11A/CPLX2/EPHA5/GDF7/GABRA5/DSCAML1/NGEF/NTNG1/MYB/RORB	10
	BP	GO:0048667	cell morphogenesis involved in neuron differentiation	5/24	532/19786	0.000383725	0.0299306	0.0239782	EPHA5/GDF7/DSCAML1/NGEF/NTNG1	5
	BP	GO:0048468	cell development	9/24	2133/19786	0.000558221	0.0370361	0.0296707	BCL11A/EPHA5/GDF7/GABRA5/DSCAML1/NGEF/NTNG1/MYB/RORB	9
	BP	GO:2000171	negative regulation of dendrite development	2/24	29/19786	0.000561153	0.0370361	0.0296707	BCL11A/NGEF	2
	BP	GO:0031175	neuron projection development	6/24	939/19786	0.000724558	0.0385458	0.0308801	BCL11A/EPHA5/GDF7/DSCAML1/NGEF/NTNG1	6
	BP	GO:0000902	cell morphogenesis	6/24	948/19786	0.000761851	0.0385458	0.0308801	BCL11A/EPHA5/GDF7/DSCAML1/NGEF/NTNG1	6
	BP	GO:0007612	learning	3/24	151/19786	0.000783998	0.0385458	0.0308801	MEIS2/GABRA5/GPR88	3
	BP	GO:0000904	cell morphogenesis involved in differentiation	5/24	680/19786	0.00116612	0.0385458	0.0308801	EPHA5/GDF7/DSCAML1/NGEF/NTNG1	5
	BP	GO:0032989	cellular component morphogenesis	6/24	1036/19786	0.00121105	0.0385458	0.0308801	BCL11A/EPHA5/GDF7/DSCAML1/NGEF/NTNG1	6
	BP	GO:0021509	roof plate formation	1/24	1/19786	0.00121298	0.0385458	0.0308801	GDF7	1
	BP	GO:1904799	regulation of neuron remodeling	1/24	1/19786	0.00121298	0.0385458	0.0308801	BCL11A	1
	BP	GO:1904800	negative regulation of neuron remodeling	1/24	1/19786	0.00121298	0.0385458	0.0308801	BCL11A	1
	BP	GO:1904897	regulation of hepatic stellate cell proliferation	1/24	1/19786	0.00121298	0.0385458	0.0308801	MYB	1
	BP	GO:1904899	positive regulation of hepatic stellate cell proliferation	1/24	1/19786	0.00121298	0.0385458	0.0308801	MYB	1
	BP	GO:1990922	hepatic stellate cell proliferation	1/24	1/19786	0.00121298	0.0385458	0.0308801	MYB	1
	BP	GO:2000173	negative regulation of branching morphogenesis of a nerve	1/24	1/19786	0.00121298	0.0385458	0.0308801	BCL11A	1
	BP	GO:2001049	regulation of tendon cell differentiation	1/24	1/19786	0.00121298	0.0385458	0.0308801	GDF7	1
	BP	GO:2001051	positive regulation of tendon cell differentiation	1/24	1/19786	0.00121298	0.0385458	0.0308801	GDF7	1
	BP	GO:0120036	plasma membrane bounded cell projection organization	7/24	1470/19786	0.00138278	0.0422377	0.0338378	BCL11A/EPHA5/GDF7/DSCAML1/NGEF/PLD1/NTNG1	7
	BP	GO:0007409	axonogenesis	4/24	413/19786	0.00142761	0.0422377	0.0338378	EPHA5/GDF7/DSCAML1/NTNG1	4
	MF	GO:0005328	neurotransmitter:sodium symporter activity	2/24	21/18885	0.000320287	0.0406764	0.0306801	SLC6A20/SLC6A6	2
