## Supplementary Data 20 for "Patient iPSC-astrocytes show transcriptional and functional dysregulation in schizophrenia"

### Sheet: Sheet1
Ingenuity Canonical Pathways	-log(p-value)	zScore	Ratio	Molecules
Inflammasome pathway	2.15		0.05	TLR4
MIF-mediated Glucocorticoid Regulation	1.92		0.0294	TLR4
MIF Regulation of Innate Immunity	1.83		0.0238	TLR4
iNOS Signaling	1.8		0.0222	TLR4
Melanoma Signaling	1.76		0.02	MITF
MSP-RON Signaling Pathway	1.69		0.0172	TLR4
Toll-like Receptor Signaling	1.58		0.0132	TLR4
TREM1 Signaling	1.58		0.0133	TLR4
LPS-stimulated MAPK Signaling	1.54		0.0122	TLR4
Crosstalk between Dendritic Cells and Natural Killer Cells	1.51		0.0112	TLR4
RANK Signaling in Osteoclasts	1.51		0.0114	MITF
Altered T Cell and B Cell Signaling in Rheumatoid Arthritis	1.5		0.0111	TLR4
Melanocyte Development and Pigmentation Signaling	1.49		0.0106	MITF
Communication between Innate and Adaptive Immune Cells	1.48		0.0104	TLR4
Role of PKR in Interferon Induction and Antiviral Response	1.39		0.00855	TLR4
LXR/RXR Activation	1.38		0.00826	TLR4
Phagosome Formation	1.36		0.008	TLR4
IL-12 Signaling and Production in Macrophages	1.34		0.00758	TLR4
PI3K Signaling in B Lymphocytes	1.32		0.00725	TLR4
Role of Pattern Recognition Receptors in Recognition of Bacteria and Viruses	1.28		0.00649	TLR4
Necroptosis Signaling Pathway	1.27		0.00637	TLR4
HOTAIR Regulatory Pathway	1.26		0.00625	TLR4
HMGB1 Signaling	1.25		0.00606	TLR4
Tec Kinase Signaling	1.25		0.0061	TLR4
NF-κB Signaling	1.21		0.00559	TLR4
Hepatic Fibrosis / Hepatic Stellate Cell Activation	1.2		0.00538	TLR4
Hepatic Cholestasis	1.2		0.00541	TLR4
Dendritic Cell Maturation	1.2		0.00546	TLR4
Production of Nitric Oxide and Reactive Oxygen Species in Macrophages	1.19		0.00532	TLR4
Osteoarthritis Pathway	1.14		0.00474	TLR4
LPS/IL-1 Mediated Inhibition of RXR Function	1.12		0.00446	TLR4
Colorectal Cancer Metastasis Signaling	1.07		0.00395	TLR4
Neuroinflammation Signaling Pathway	0.996		0.00333	TLR4
Role of Macrophages, Fibroblasts and Endothelial Cells in Rheumatoid Arthritis	0.98		0.00321	TLR4
Hepatic Fibrosis Signaling Pathway	0.912		0.00272	TLR4
