## Supplementary Data 21 for "Patient iPSC-astrocytes show transcriptional and functional dysregulation in schizophrenia"

### Sheet: Sheet1
Ingenuity Canonical Pathways	-log(p-value)	Z-Score	Ratio	Molecules
Opioid Signaling Pathway	1.84		0.0081	KCNJ6,PDE1A
Inflammasome pathway	1.83		0.05	TLR4
Neuroinflammation Signaling Pathway	1.68		0.00667	KCNJ6,TLR4
Synaptogenesis Signaling Pathway	1.65		0.00641	CDH8,CNTNAP2
MIF-mediated Glucocorticoid Regulation	1.6		0.0294	TLR4
MIF Regulation of Innate Immunity	1.51		0.0238	TLR4
tRNA Splicing	1.5		0.0233	PDE1A
iNOS Signaling	1.48		0.0222	TLR4
Melanoma Signaling	1.43		0.02	MITF
Glutamate Receptor Signaling	1.38		0.0175	GRIK2
MSP-RON Signaling Pathway	1.37		0.0172	TLR4
Toll-like Receptor Signaling	1.26		0.0132	TLR4
TREM1 Signaling	1.26		0.0133	TLR4
LPS-stimulated MAPK Signaling	1.22		0.0122	TLR4
Altered T Cell and B Cell Signaling in Rheumatoid Arthritis	1.19		0.0111	TLR4
Crosstalk between Dendritic Cells and Natural Killer Cells	1.19		0.0112	TLR4
RANK Signaling in Osteoclasts	1.19		0.0114	MITF
Melanocyte Development and Pigmentation Signaling	1.17		0.0106	MITF
Communication between Innate and Adaptive Immune Cells	1.16		0.0104	TLR4
Nitric Oxide Signaling in the Cardiovascular System	1.15		0.0101	PDE1A
Amyotrophic Lateral Sclerosis Signaling	1.15		0.0103	GRIK2
Role of PKR in Interferon Induction and Antiviral Response	1.08		0.00855	TLR4
G Beta Gamma Signaling	1.06		0.0082	KCNJ6
LXR/RXR Activation	1.06		0.00826	TLR4
Phagosome Formation	1.05		0.008	TLR4
Endocannabinoid Neuronal Synapse Pathway	1.04		0.00781	KCNJ6
IL-12 Signaling and Production in Macrophages	1.03		0.00758	TLR4
Cellular Effects of Sildenafil (Viagra)	1.03		0.00763	PDE1A
Gα12/13 Signaling	1.03		0.00769	CDH8
PI3K Signaling in B Lymphocytes	1.01		0.00725	TLR4
Cardiac β-adrenergic Signaling	0.998		0.00709	PDE1A
Relaxin Signaling	0.972		0.00667	PDE1A
Gustation Pathway	0.961		0.00649	PDE1A
Role of Pattern Recognition Receptors in Recognition of Bacteria and Viruses	0.961		0.00649	TLR4
Necroptosis Signaling Pathway	0.954		0.00637	TLR4
HOTAIR Regulatory Pathway	0.946		0.00625	TLR4
Dopamine-DARPP32 Feedback in cAMP Signaling	0.938		0.00613	KCNJ6
Tec Kinase Signaling	0.936		0.0061	TLR4
HMGB1 Signaling	0.933		0.00606	TLR4
NF-κB Signaling	0.9		0.00559	TLR4
RhoGDI Signaling	0.898		0.00556	CDH8
Dendritic Cell Maturation	0.891		0.00546	TLR4
Hepatic Cholestasis	0.887		0.00541	TLR4
Hepatic Fibrosis / Hepatic Stellate Cell Activation	0.884		0.00538	TLR4
Production of Nitric Oxide and Reactive Oxygen Species in Macrophages	0.88		0.00532	TLR4
Gap Junction Signaling	0.859		0.00505	GRIK2
CREB Signaling in Neurons	0.841		0.00483	GRIK2
Osteoarthritis Pathway	0.833		0.00474	TLR4
Sperm Motility	0.811		0.00448	PDE1A
LPS/IL-1 Mediated Inhibition of RXR Function	0.809		0.00446	TLR4
cAMP-mediated signaling	0.802		0.00439	PDE1A
Signaling by Rho Family GTPases	0.775		0.0041	CDH8
Colorectal Cancer Metastasis Signaling	0.761		0.00395	TLR4
G-Protein Coupled Receptor Signaling	0.732		0.00368	PDE1A
Role of Macrophages, Fibroblasts and Endothelial Cells in Rheumatoid Arthritis	0.679		0.00321	TLR4
Hepatic Fibrosis Signaling Pathway	0.615		0.00272	TLR4
Protein Kinase A Signaling	0.586		0.00251	PDE1A
Cardiac Hypertrophy Signaling (Enhanced)	0.511		0.00205	PDE1A
