## Supplementary Data 22 for "Patient iPSC-astrocytes show transcriptional and functional dysregulation in schizophrenia"

### Sheet: Sheet1
Ingenuity Canonical Pathways	-log(p-value)	Z-Score	Ratio	Molecules
Hepatic Fibrosis / Hepatic Stellate Cell Activation	9.85		0.0914	ACTA2,COL12A1,COL1A1,COL1A2,COL22A1,COL5A1,COL6A3,EDN1,EDNRA,FGFR2,FN1,ICAM1,IGFBP3,LHX2,MYH14,PDGFD,PDGFRA
Antigen Presentation Pathway	6.39		0.179	HLA-A,HLA-B,HLA-C,HLA-DQA1,HLA-DQB1,HLA-DRB1,HLA-DRB5
Graft-versus-Host Disease Signaling	5.75		0.146	HLA-A,HLA-B,HLA-C,HLA-DQA1,HLA-DQB1,HLA-DRB1,HLA-DRB5
Autoimmune Thyroid Disease Signaling	5.69		0.143	HLA-A,HLA-B,HLA-C,HLA-DQA1,HLA-DQB1,HLA-DRB1,HLA-DRB5
B Cell Development	5.35		0.167	HLA-A,HLA-B,HLA-DQA1,HLA-DQB1,HLA-DRB1,HLA-DRB5
Neuroinflammation Signaling Pathway	5.34	-0.57735	0.05	CXCL12,GABRB2,GAD2,GRIA1,HLA-A,HLA-B,HLA-C,HLA-DQA1,HLA-DQB1,HLA-DRB1,HLA-DRB5,ICAM1,KCNJ9,NTF3,SLC1A3
Virus Entry via Endocytic Pathways	5.18		0.0841	ACTA2,ACTG2,AP1S2,FLNC,HLA-A,HLA-B,HLA-C,ITGB5,PRKCB
Calcium-induced T Lymphocyte Apoptosis	4.81	-0.377964	0.106	HLA-A,HLA-B,HLA-DQA1,HLA-DQB1,HLA-DRB1,HLA-DRB5,PRKCB
Caveolar-mediated Endocytosis Signaling	4.52		0.0959	ACTA2,ACTG2,FLNC,HLA-A,HLA-B,HLA-C,ITGB5
Type I Diabetes Mellitus Signaling	4.18		0.0721	GAD2,HLA-A,HLA-B,HLA-C,HLA-DQA1,HLA-DQB1,HLA-DRB1,HLA-DRB5
Nur77 Signaling in T Lymphocytes	4.09		0.102	HLA-A,HLA-B,HLA-DQA1,HLA-DQB1,HLA-DRB1,HLA-DRB5
Allograft Rejection Signaling	4.06		0.0814	HLA-A,HLA-B,HLA-C,HLA-DQA1,HLA-DQB1,HLA-DRB1,HLA-DRB5
Dendritic Cell Maturation	4.06	0.632456	0.0546	COL1A1,COL1A2,HLA-A,HLA-B,HLA-C,HLA-DQA1,HLA-DQB1,HLA-DRB1,HLA-DRB5,ICAM1
GP6 Signaling Pathway	3.97	1.41421	0.0672	COL12A1,COL1A1,COL1A2,COL22A1,COL5A1,COL6A3,LAMB1,PRKCB
Crosstalk between Dendritic Cells and Natural Killer Cells	3.96		0.0787	ACTA2,ACTG2,HLA-A,HLA-B,HLA-C,HLA-DRB1,HLA-DRB5
OX40 Signaling Pathway	3.93		0.0778	HLA-A,HLA-B,HLA-C,HLA-DQA1,HLA-DQB1,HLA-DRB1,HLA-DRB5
T Helper Cell Differentiation	3.57		0.0822	HLA-A,HLA-B,HLA-DQA1,HLA-DQB1,HLA-DRB1,HLA-DRB5
PD-1, PD-L1 cancer immunotherapy pathway	3.49	-0.377964	0.066	HLA-A,HLA-B,HLA-C,HLA-DQA1,HLA-DQB1,HLA-DRB1,HLA-DRB5
IL-4 Signaling	3.22		0.0706	HLA-A,HLA-B,HLA-DQA1,HLA-DQB1,HLA-DRB1,HLA-DRB5
Th1 Pathway	3.15	0	0.0579	HLA-A,HLA-B,HLA-DQA1,HLA-DQB1,HLA-DRB1,HLA-DRB5,ICAM1
Altered T Cell and B Cell Signaling in Rheumatoid Arthritis	3.09		0.0667	HLA-A,HLA-B,HLA-DQA1,HLA-DQB1,HLA-DRB1,HLA-DRB5
Axonal Guidance Signaling	3.02		0.0309	CXCL12,EPHA3,EPHA5,ERAP2,FZD5,GDF7,NTF3,PDGFD,PLXNA2,PLXNC1,PRKCB,SEMA3A,SEMA3C,TUBB1,WNT7A
Cdc42 Signaling	2.98		0.0479	FGD3,HLA-A,HLA-B,HLA-C,HLA-DQA1,HLA-DQB1,HLA-DRB1,HLA-DRB5
Th2 Pathway	2.85		0.0515	HLA-A,HLA-B,HLA-DQA1,HLA-DQB1,HLA-DRB1,HLA-DRB5,ICAM1
Sperm Motility	2.76	-2	0.0404	ALK,EPHA3,EPHA5,FGFR2,PDE2A,PDGFRA,PLAAT4,PRKCB,PTK2B
Hepatic Fibrosis Signaling Pathway	2.71	2.11058	0.0326	ACTA2,COL1A1,COL1A2,EDN1,EDNRA,FZD5,ICAM1,PDGFD,PDGFRA,PRKCB,SNAI1,WNT7A
ILK Signaling	2.63	0.707107	0.0421	ACTA2,ACTG2,FLNC,FN1,ITGB5,MYH14,SNAI1,TMSB4Y
iCOS-iCOSL Signaling in T Helper Cells	2.62	0	0.0541	HLA-A,HLA-B,HLA-DQA1,HLA-DQB1,HLA-DRB1,HLA-DRB5
Phagosome Maturation	2.59		0.0464	CTSF,HLA-A,HLA-B,HLA-C,HLA-DRB1,HLA-DRB5,TUBB1
CD28 Signaling in T Helper Cells	2.45		0.05	HLA-A,HLA-B,HLA-DQA1,HLA-DQB1,HLA-DRB1,HLA-DRB5
IL-15 Production	2.43		0.0496	ALK,EPHA3,EPHA5,FGFR2,PDGFRA,PTK2B
Apelin Liver Signaling Pathway	2.42		0.115	COL1A1,COL1A2,EDN1
Atherosclerosis Signaling	2.35		0.0476	COL1A1,COL1A2,CXCL12,ICAM1,PDGFD,PLAAT4
Glutamate Receptor Signaling	2.29		0.0702	GRIA1,GRIK3,GRM3,SLC1A3
Th1 and Th2 Activation Pathway	2.29		0.0409	HLA-A,HLA-B,HLA-DQA1,HLA-DQB1,HLA-DRB1,HLA-DRB5,ICAM1
Actin Cytoskeleton Signaling	2.27	1.88982	0.0367	ACTA2,ACTG2,FGD3,FN1,MYH14,PDGFD,PIP5K1B,TMSB4Y
T Cell Exhaustion Signaling Pathway	2.24		0.04	HLA-A,HLA-B,HLA-C,HLA-DQA1,HLA-DQB1,HLA-DRB1,HLA-DRB5
Human Embryonic Stem Cell Pluripotency	2.2		0.0444	FGFR2,FZD5,NTF3,PDGFD,PDGFRA,WNT7A
Communication between Innate and Adaptive Immune Cells	2.19		0.0521	HLA-A,HLA-B,HLA-C,HLA-DRB1,HLA-DRB5
VEGF Signaling	2.14	1	0.0505	ACTA2,ACTG2,EIF1AY,PRKCB,PTK2B
Cytotoxic T Lymphocyte-mediated Apoptosis of Target Cells	2.09		0.0882	HLA-A,HLA-B,HLA-C
Leukocyte Extravasation Signaling	1.97	-1.13389	0.0355	ACTA2,ACTG2,CXCL12,ICAM1,PRKCB,PTK2B,RAPGEF4
Gap Junction Signaling	1.96		0.0354	ACTA2,ACTG2,GRIA1,GRIK3,HTR2C,PRKCB,TUBB1
PKCθ Signaling in T Lymphocytes	1.92	0	0.0387	HLA-A,HLA-B,HLA-DQA1,HLA-DQB1,HLA-DRB1,HLA-DRB5
Mechanisms of Viral Exit from Host Cells	1.87		0.0732	ACTA2,ACTG2,PRKCB
HOTAIR Regulatory Pathway	1.87	0.816497	0.0377	COL1A1,COL1A2,ICAM1,PCDHB5,RBBP7,WNT7A
Role of Macrophages, Fibroblasts and Endothelial Cells in Rheumatoid Arthritis	1.83		0.0288	CXCL12,DKK2,FN1,FZD5,ICAM1,PDGFD,PRKCB,SFRP4,WNT7A
Agrin Interactions at Neuromuscular Junction	1.8		0.0506	ACTA2,ACTG2,LAMB1,NRG1
Granzyme A Signaling	1.66		0.105	H1-0,H1-1
CTLA4 Signaling in Cytotoxic T Lymphocytes	1.63		0.0449	AP1S2,HLA-A,HLA-B,HLA-C
Glutamate Dependent Acid Resistance	1.62		0.5	GAD2
Glycine Degradation (Creatine Biosynthesis)	1.62		0.5	GATM
Role of NFAT in Regulation of the Immune Response	1.62	0	0.0331	HLA-A,HLA-B,HLA-DQA1,HLA-DQB1,HLA-DRB1,HLA-DRB5
Protein Kinase A Signaling	1.61	-2.12132	0.0251	AKAP17A,FLNC,H1-0,H1-1,PDE2A,PRKCB,PTK2B,PTPN3,PTPRT,PYGL
Death Receptor Signaling	1.6	0	0.044	ACTA2,ACTG2,PARP8,TNFRSF10A
Fcγ Receptor-mediated Phagocytosis in Macrophages and Monocytes	1.55	0	0.0426	ACTA2,ACTG2,PRKCB,PTK2B
Aryl Hydrocarbon Receptor Signaling	1.51		0.035	AHR,CYP1B1,DCT,GSTM1,NR2F1
PAK Signaling	1.51	1	0.0412	EPHA3,PDGFD,PDGFRA,PTK2B
Agranulocyte Adhesion and Diapedesis	1.51		0.0312	ACTA2,ACTG2,CXCL12,FN1,ICAM1,MYH14
Regulation of the Epithelial-Mesenchymal Transition Pathway	1.51		0.0312	ETS1,FGFR2,FZD5,PDGFD,SNAI1,WNT7A
Glutathione Redox Reactions I	1.47		0.0833	GPX7,GSTM1
Glycerol-3-phosphate Shuttle	1.44		0.333	GPD2
Epithelial Adherens Junction Signaling	1.41		0.0329	ACTA2,ACTG2,MYH14,SNAI1,TUBB1
Gluconeogenesis I	1.4		0.0769	FBP2,ME3
Paxillin Signaling	1.36		0.037	ACTA2,ACTG2,ITGB5,PTK2B
Remodeling of Epithelial Adherens Junctions	1.3		0.0441	ACTA2,ACTG2,TUBB1
G-Protein Coupled Receptor Signaling	1.3		0.0257	ADRB2,GRM3,HTR2C,PDE2A,PRKCB,PTK2B,RAPGEF4
Tec Kinase Signaling	1.29	-0.447214	0.0305	ACTA2,ACTG2,PRKCB,PTK2B,TNFRSF10A
Role of Osteoblasts, Osteoclasts and Chondrocytes in Rheumatoid Arthritis	1.27		0.0273	COL1A1,DKK2,FZD5,PTK2B,SFRP4,WNT7A
Eumelanin Biosynthesis	1.23		0.2	DCT
Glutamate Degradation III (via 4-aminobutyrate)	1.23		0.2	GAD2
RhoA Signaling	1.2	1	0.0325	ACTA2,ACTG2,PIP5K1B,PTK2B
DNA Methylation and Transcriptional Repression Signaling	1.19		0.0588	H4C6,RBBP7
Macropinocytosis Signaling	1.18		0.0395	ITGB5,PDGFD,PRKCB
Glycerol Degradation I	1.15		0.167	GPD2
Chemokine Signaling	1.13		0.0375	CXCL12,PRKCB,PTK2B
Cellular Effects of Sildenafil (Viagra)	1.12		0.0305	ACTA2,ACTG2,MYH14,PDE2A
NRF2-mediated Oxidative Stress Response	1.09		0.0265	ACTA2,ACTG2,DNAJC15,GSTM1,PRKCB
Adipogenesis pathway	1.09		0.0299	FGFR2,FZD5,RBBP7,RUNX1T1
HER-2 Signaling in Breast Cancer	1.08		0.0357	ITGB5,NRG1,PRKCB
PDGF Signaling	1.06		0.0349	PDGFD,PDGFRA,PRKCB
Clathrin-mediated Endocytosis Signaling	1.06		0.0259	ACTA2,ACTG2,AP1S2,ITGB5,PDGFD
Ovarian Cancer Signaling	1.04		0.0288	EDN1,EDNRA,FZD5,WNT7A
Superoxide Radicals Degradation	1.03		0.125	GPX7
Intrinsic Prothrombin Activation Pathway	1.03		0.0476	COL1A1,COL1A2
Regulation of Actin-based Motility by Rho	0.969		0.0319	ACTA2,ACTG2,PIP5K1B
Calcium Signaling	0.967		0.0243	ACTA2,GRIA1,MYH14,SLC8A1,TRPM8
α-Adrenergic Signaling	0.959		0.0316	PRKCB,PYGL,SLC8A1
Ephrin A Signaling	0.951		0.0426	EPHA3,EPHA5
Neuregulin Signaling	0.949		0.0312	DCN,NRG1,PRKCB
Systemic Lupus Erythematosus In T Cell Signaling Pathway	0.944	0.377964	0.021	HLA-A,HLA-B,HLA-C,HLA-DQA1,HLA-DQB1,HLA-DRB1,HLA-DRB5
Neuropathic Pain Signaling In Dorsal Horn Neurons	0.9		0.0297	GRIA1,GRM3,PRKCB
Aldosterone Signaling in Epithelial Cells	0.894		0.0253	DNAJC15,PIP5K1B,PRKCB,SCNN1B
Thyroid Cancer Signaling	0.893		0.0392	CXCL12,NTF3
PPAR Signaling	0.873		0.0288	NR2F1,PDGFD,PDGFRA
Glycogen Degradation II	0.864		0.0833	PYGL
EIF2 Signaling	0.856		0.0223	ACTA2,ACTG2,EIF1AY,RPS26,RPS4Y1
Glioblastoma Multiforme Signaling	0.845	2	0.0242	FZD5,PDGFD,PDGFRA,WNT7A
cAMP-mediated signaling	0.833	-1	0.0219	ADRB2,AKAP17A,GRM3,PDE2A,RAPGEF4
Acyl-CoA Hydrolysis	0.832		0.0769	ACOT2
Oleate Biosynthesis II (Animals)	0.832		0.0769	PTPRT
Systemic Lupus Erythematosus Signaling	0.828		0.0218	HLA-A,HLA-B,HLA-C,RNU4-1,RNU5E-1
Glioma Signaling	0.821		0.0273	PDGFD,PDGFRA,PRKCB
MSP-RON Signaling Pathway	0.803		0.0345	ACTA2,ACTG2
Glycogen Degradation III	0.802		0.0714	PYGL
Wnt/β-catenin Signaling	0.793	1	0.0231	DKK2,FZD5,SFRP4,WNT7A
PCP pathway	0.78		0.0333	FZD5,WNT7A
Retinoic acid Mediated Apoptosis Signaling	0.78		0.0333	PARP8,TNFRSF10A
Neuroprotective Role of THOP1 in Alzheimer's Disease	0.774		0.0259	HLA-A,HLA-B,HLA-C
Sphingosine-1-phosphate Signaling	0.766		0.0256	PDGFD,PDGFRA,PTK2B
Ephrin Receptor Signaling	0.75		0.0222	CXCL12,EPHA3,EPHA5,PDGFD
RhoGDI Signaling	0.75	-1	0.0222	ACTA2,ACTG2,CDH13,PIP5K1B
Signaling by Rho Family GTPases	0.749	0.447214	0.0205	ACTA2,ACTG2,CDH13,PIP5K1B,PTK2B
Synaptogenesis Signaling Pathway	0.739	0.816497	0.0192	CDH13,EPHA3,EPHA5,GRIA1,GRM3,NLGN4Y
ErbB4 Signaling	0.707		0.0299	NRG1,PRKCB
Endothelin-1 Signaling	0.705	0	0.0213	EDN1,EDNRA,PLAAT4,PRKCB
Synaptic Long Term Depression	0.7	-1	0.0212	GRIA1,GRM3,PLAAT4,PRKCB
PPARα/RXRα Activation	0.694	0	0.0211	GPD2,ITGB5,NR2F1,PRKCB
Synaptic Long Term Potentiation	0.681		0.0233	GRIA1,GRM3,PRKCB
GM-CSF Signaling	0.678		0.0286	ETS1,PRKCB
ERK/MAPK Signaling	0.678	-1	0.0207	ETS1,PRKCB,PTK2B,RAPGEF4
Growth Hormone Signaling	0.669		0.0282	IGFBP3,PRKCB
Basal Cell Carcinoma Signaling	0.66		0.0278	FZD5,WNT7A
GPCR-Mediated Integration of Enteroendocrine Signaling Exemplified by an L Cell	0.651		0.0274	ADRB2,NPY2R
IL-8 Signaling	0.643	-2	0.02	ICAM1,ITGB5,PRKCB,PTK2B
Protein Ubiquitination Pathway	0.619		0.0183	DNAJC15,HLA-A,HLA-B,HLA-C,USP9Y
Cardiac Hypertrophy Signaling (Enhanced)	0.612	0.707107	0.0164	ADRB2,EDN1,EDNRA,FGFR2,FZD5,PDE2A,PRKCB,WNT7A
CREB Signaling in Neurons	0.609	0	0.0193	GRIA1,GRIK3,GRM3,PRKCB
Role of Wnt/GSK-3β Signaling in the Pathogenesis of Influenza	0.609		0.0256	FZD5,WNT7A
VDR/RXR Activation	0.609		0.0256	IGFBP3,PRKCB
Ethanol Degradation IV	0.609		0.0435	GPX7
Cardiac β-adrenergic Signaling	0.608		0.0213	AKAP17A,PDE2A,SLC8A1
Tumoricidal Function of Hepatic Natural Killer Cells	0.594		0.0417	ICAM1
Osteoarthritis Pathway	0.591		0.019	ACAN,DCN,FN1,FZD5
Apelin Adipocyte Signaling Pathway	0.579		0.0244	GPX7,GSTM1
NF-κB Activation by Viruses	0.579		0.0244	ITGB5,PRKCB
Bupropion Degradation	0.578		0.04	CYP1B1
D-myo-inositol (1,4,5)-Trisphosphate Biosynthesis	0.578		0.04	PIP5K1B
Glycolysis I	0.564		0.0385	FBP2
TR/RXR Activation	0.564		0.0238	COL6A3,TBL1Y
Gαq Signaling	0.524		0.0191	HTR2C,PRKCB,PTK2B
Regulation of eIF4 and p70S6K Signaling	0.524		0.0191	EIF1AY,RPS26,RPS4Y1
Acetone Degradation I (to Methylglyoxal)	0.512		0.0333	CYP1B1
Factors Promoting Cardiogenesis in Vertebrates	0.504		0.0215	FZD5,PRKCB
CCR5 Signaling in Macrophages	0.498		0.0213	PRKCB,PTK2B
ErbB Signaling	0.498		0.0213	NRG1,PRKCB
FAK Signaling	0.492		0.0211	ACTA2,ACTG2
GABA Receptor Signaling	0.492		0.0211	GABRB2,GAD2
Glutathione-mediated Detoxification	0.489		0.0312	GSTM1
Amyotrophic Lateral Sclerosis Signaling	0.48		0.0206	GRIA1,GRIK3
Tight Junction Signaling	0.474		0.0179	ACTA2,ACTG2,MYH14
Apelin Cardiomyocyte Signaling Pathway	0.468		0.0202	PRKCB,SLC8A1
Nitric Oxide Signaling in the Cardiovascular System	0.468		0.0202	PDE2A,PRKCB
Germ Cell-Sertoli Cell Junction Signaling	0.461		0.0175	ACTA2,ACTG2,TUBB1
Interferon Signaling	0.447		0.0278	IFITM3
Notch Signaling	0.438		0.027	CNTN1
Acute Phase Response Signaling	0.429		0.0168	CP,FN1,TTR
NF-κB Signaling	0.429		0.0168	FGFR2,PDGFRA,PRKCB
Gαs Signaling	0.426		0.0187	ADRB2,RAPGEF4
HGF Signaling	0.406		0.018	ETS1,PRKCB
B Cell Receptor Signaling	0.406		0.0162	ETS1,PRKCB,PTK2B
Sertoli Cell-Sertoli Cell Junction Signaling	0.406		0.0162	ACTA2,ACTG2,TUBB1
Estrogen Biosynthesis	0.403		0.0244	CYP1B1
nNOS Signaling in Skeletal Muscle Cells	0.403		0.0244	SNTB1
GPCR-Mediated Nutrient Sensing in Enteroendocrine Cells	0.401		0.0179	PRKCB,RAPGEF4
Rac Signaling	0.401		0.0179	PIP5K1B,PTK2B
Apelin Endothelial Signaling Pathway	0.388		0.0174	ICAM1,PRKCB
Serotonin Receptor Signaling	0.387		0.0233	HTR2C
tRNA Splicing	0.387		0.0233	PDE2A
Role of Tissue Factor in Cancer	0.379		0.0171	ITGB5,PTK2B
RAR Activation	0.378		0.0155	IGFBP3,NR2F1,PRKCB
Renin-Angiotensin Signaling	0.374		0.0169	PRKCB,PTK2B
Cholecystokinin/Gastrin-mediated Signaling	0.37		0.0168	PRKCB,PTK2B
Role of NANOG in Mammalian Embryonic Stem Cell Pluripotency	0.37		0.0168	FZD5,WNT7A
PFKFB4 Signaling Pathway	0.365		0.0217	FBP2
Role of Oct4 in Mammalian Embryonic Stem Cell Pluripotency	0.365		0.0217	NR2F1
Stearate Biosynthesis I (Animals)	0.365		0.0217	ACOT2
G Beta Gamma Signaling	0.358		0.0164	KCNJ9,PRKCB
nNOS Signaling in Neurons	0.358		0.0213	PRKCB
Phagosome Formation	0.346		0.016	FN1,PRKCB
PTEN Signaling	0.342		0.0159	FGFR2,PDGFRA
14-3-3-mediated Signaling	0.338		0.0157	PRKCB,TUBB1
Xenobiotic Metabolism Signaling	0.334		0.0139	AHR,CYP1B1,GSTM1,PRKCB
Endocannabinoid Neuronal Synapse Pathway	0.334		0.0156	GRIA1,KCNJ9
UVC-Induced MAPK Signaling	0.332		0.0196	PRKCB
White Adipose Tissue Browning Pathway	0.33		0.0155	FGFR2,RUNX1T1
Gα12/13 Signaling	0.327		0.0154	CDH13,PTK2B
mTOR Signaling	0.326		0.0143	PRKCB,RPS26,RPS4Y1
UVB-Induced MAPK Signaling	0.326		0.0192	PRKCB
Integrin Signaling	0.317		0.0141	ACTA2,ACTG2,ITGB5
Transcriptional Regulatory Network in Embryonic Stem Cells	0.315		0.0185	H4C6
STAT3 Pathway	0.309		0.0148	FGFR2,PDGFRA
Nicotine Degradation III	0.304		0.0179	CYP1B1
Iron homeostasis signaling pathway	0.302		0.0146	CP,PDGFRA
Melatonin Degradation I	0.283		0.0167	CYP1B1
Semaphorin Signaling in Neurons	0.283		0.0167	SEMA3A
Autophagy	0.278		0.0164	CTSF
IL-2 Signaling	0.278		0.0164	PTK2B
Wnt/Ca+ pathway	0.273		0.0161	FZD5
Phospholipases	0.269		0.0159	PLAAT4
Thrombopoietin Signaling	0.269		0.0159	PRKCB
CD40 Signaling	0.26		0.0154	ICAM1
ErbB2-ErbB3 Signaling	0.26		0.0154	NRG1
Nicotine Degradation II	0.26		0.0154	CYP1B1
PXR/RXR Activation	0.26		0.0154	GSTM1
Superpathway of Melatonin Degradation	0.26		0.0154	CYP1B1
Eicosanoid Signaling	0.256		0.0152	PLAAT4
Cell Cycle: G1/S Checkpoint Regulation	0.251		0.0149	NRG1
Gustation Pathway	0.25		0.013	PDE2A,SCNN1B
Role of JAK1 and JAK3 in γc Cytokine Signaling	0.243		0.0145	PTK2B
SPINK1 General Cancer Pathway	0.243		0.0145	MT1E
Ephrin B Signaling	0.231		0.0139	CXCL12
Melatonin Signaling	0.231		0.0139	PRKCB
Dopamine-DARPP32 Feedback in cAMP Signaling	0.227		0.0123	KCNJ9,PRKCB
3-phosphoinositide Biosynthesis	0.225		0.0122	CA3,PIP5K1B
Glioma Invasiveness Signaling	0.224		0.0135	ITGB5
Hypoxia Signaling in the Cardiovascular System	0.224		0.0135	EDN1
TREM1 Signaling	0.221		0.0133	ICAM1
Erythropoietin Signaling	0.217		0.0132	PRKCB
Neurotrophin/TRK Signaling	0.217		0.0132	NTF3
Antiproliferative Role of Somatostatin Receptor 2	0.214		0.013	SSTR2
IL-3 Signaling	0.207		0.0127	PRKCB
Renal Cell Carcinoma Signaling	0.204		0.0125	ETS1
Role of MAPK Signaling in the Pathogenesis of Influenza	0.204		0.0125	PLAAT4
Prolactin Signaling	0.201		0.0123	PRKCB
LPS-stimulated MAPK Signaling	0.197		0.0122	PRKCB
3-phosphoinositide Degradation	0		0.00649	CA3
AMPK Signaling	0		0.00472	ADRB2
Adrenomedullin signaling pathway	0		0.0102	CALCRL,PTK2B
Androgen Signaling	0		0.00735	PRKCB
Antioxidant Action of Vitamin C	0		0.00917	PLAAT4
Breast Cancer Regulation by Stathmin1	0		0.01	PRKCB,TUBB1
CCR3 Signaling in Eosinophils	0		0.00806	PRKCB
CDK5 Signaling	0		0.00926	LAMB1
CXCR4 Signaling	0		0.012	CXCL12,PRKCB
Cardiac Hypertrophy Signaling	0		0.00417	ADRB2
Chronic Myeloid Leukemia Signaling	0		0.00971	MECOM
Colorectal Cancer Metastasis Signaling	0		0.00791	FZD5,WNT7A
Corticotropin Releasing Hormone Signaling	0		0.0069	PRKCB
D-myo-inositol (1,4,5,6)-Tetrakisphosphate Biosynthesis	0		0.00714	CA3
D-myo-inositol (3,4,5,6)-tetrakisphosphate Biosynthesis	0		0.00714	CA3
D-myo-inositol-5-phosphate Metabolism	0		0.00645	CA3
Endocannabinoid Developing Neuron Pathway	0		0.0087	STMN2
FGF Signaling	0		0.0119	FGFR2
FXR/RXR Activation	0		0.00794	TTR
Fc Epsilon RI Signaling	0		0.00855	PRKCB
GNRH Signaling	0		0.0116	PRKCB,PTK2B
Glucocorticoid Receptor Signaling	0		0.00595	ADRB2,ICAM1
Granulocyte Adhesion and Diapedesis	0		0.0112	CXCL12,ICAM1
Gαi Signaling	0		0.008	GRM3
HIF1α Signaling	0		0.00885	EDN1
HMGB1 Signaling	0		0.0121	ICAM1,RBBP7
Hepatic Cholestasis	0		0.00543	PRKCB
Huntington's Disease Signaling	0		0.00844	HAP1,PRKCB
IGF-1 Signaling	0		0.00962	IGFBP3
IL-12 Signaling and Production in Macrophages	0		0.00758	PRKCB
IL-6 Signaling	0		0.008	COL1A1
Insulin Receptor Signaling	0		0.00719	SCNN1B
LPS/IL-1 Mediated Inhibition of RXR Function	0		0.00446	GSTM1
LXR/RXR Activation	0		0.00826	TTR
Melanocyte Development and Pigmentation Signaling	0		0.0106	DCT
Mitochondrial Dysfunction	0		0.0117	GPD2,GPX7
Molecular Mechanisms of Cancer	0		0.00767	FZD5,PRKCB,WNT7A
Mouse Embryonic Stem Cell Pluripotency	0		0.00971	FZD5
NER Pathway	0		0.00971	H4C6
Natural Killer Cell Signaling	0		0.0084	PRKCB
Opioid Signaling Pathway	0		0.0081	KCNJ9,PRKCB
P2Y Purigenic Receptor Signaling Pathway	0		0.00787	PRKCB
PI3K Signaling in B Lymphocytes	0		0.00725	PRKCB
Phospholipase C Signaling	0		0.00389	PRKCB
Production of Nitric Oxide and Reactive Oxygen Species in Macrophages	0		0.00532	PRKCB
RANK Signaling in Osteoclasts	0		0.0114	PTK2B
Relaxin Signaling	0		0.00667	PDE2A
Role of NFAT in Cardiac Hypertrophy	0		0.00935	PRKCB,SLC8A1
Role of Pattern Recognition Receptors in Recognition of Bacteria and Viruses	0		0.00649	PRKCB
Senescence Pathway	0		0.00364	ETS1
Sirtuin Signaling Pathway	0		0.00687	H1-0,H1-1
Sumoylation Pathway	0		0.00971	ETS1
Superpathway of Inositol Phosphate Compounds	0		0.0102	CA3,PIP5K1B
Systemic Lupus Erythematosus In B Cell Signaling Pathway	0		0.00727	PLAAT4,PRKCB
Telomerase Signaling	0		0.00935	ETS1
Th17 Activation Pathway	0		0.011	AHR
Thrombin Signaling	0		0.00481	PRKCB
Type II Diabetes Mellitus Signaling	0		0.00704	PRKCB
UVA-Induced MAPK Signaling	0		0.0102	PARP8
VEGF Family Ligand-Receptor Interactions	0		0.0119	PRKCB
eNOS Signaling	0		0.00629	PRKCB
fMLP Signaling in Neutrophils	0		0.00862	PRKCB
p53 Signaling	0		0.0102	TNFRSF10A
p70S6K Signaling	0		0.00775	PRKCB
