## Supplementary Data 23 for "Patient iPSC-astrocytes show transcriptional and functional dysregulation in schizophrenia"

### Sheet: Sheet1
Ingenuity Canonical Pathways	-log(p-value)	zScore	Ratio	Molecules
Superoxide Radicals Degradation	2.02		0.125	CYGB
Ethanol Degradation IV	1.57		0.0435	CYGB
Synaptogenesis Signaling Pathway	1.28		0.00641	CPLX2,SYT16
PCP pathway	1.16		0.0167	RSPO3
Adrenomedullin signaling pathway	0.678		0.00508	TFAP2C
Huntington's Disease Signaling	0.608		0.00422	CPLX2
Axonal Guidance Signaling	0.355		0.00207	SEMA3D
