## Supplementary Data 24 for "Patient iPSC-astrocytes show transcriptional and functional dysregulation in schizophrenia"

### Sheet: Sheet1
Ingenuity Canonical Pathways	-log(p-value)	Z-Score	Ratio	Molecules
Sperm Motility	4.74		0.0359	EPHB1,EPHB2,FLT1,GUCY1A2,KIT,PDE1A,PDE4D,ROR2
Hepatic Fibrosis / Hepatic Stellate Cell Activation	4.34		0.0376	CCN2,COL24A1,EDN1,FLT1,TGFB2,TGFBR2,TLR4
IL-15 Production	3.42	-2.23607	0.0413	EPHB1,EPHB2,FLT1,KIT,ROR2
Hepatic Fibrosis Signaling Pathway	2.57	-1.13389	0.019	CCN2,EDN1,FLT1,SPP1,TGFB2,TGFBR2,TLR4
Axonal Guidance Signaling	2.49		0.0165	ADAM12,DCC,EPHB1,EPHB2,PAK5,SEMA3C,SHANK2,SLIT1
Protein Kinase A Signaling	2.38	0.377964	0.0176	DCC,DUSP4,PDE1A,PDE4D,PTPRD,TGFB2,TGFBR2
Cellular Effects of Sildenafil (Viagra)	2.35		0.0305	GUCY1A2,KCNQ3,PDE1A,PDE4D
Osteoarthritis Pathway	2.35	0	0.0237	JAG1,RUNX2,SPP1,TGFBR2,TLR4
Synaptogenesis Signaling Pathway	2.29	-2.23607	0.0192	CNTNAP2,CPLX2,EPHB1,EPHB2,LRP8,UNC13A
Apelin Cardiac Fibroblast Signaling Pathway	2.22		0.087	CCN2,TGFB2
cAMP-mediated signaling	2.21	-1.34164	0.0219	DUSP4,NPR3,PDE1A,PDE4D,RGS4
VDR/RXR Activation	2.14		0.0385	RUNX2,SPP1,TGFB2
Relaxin Signaling	2.14		0.0267	GUCY1A2,NPR3,PDE1A,PDE4D
G-Protein Coupled Receptor Signaling	1.9		0.0184	DUSP4,NPR3,PDE1A,PDE4D,RGS4
TGF-β Signaling	1.89		0.0312	RUNX2,TGFB2,TGFBR2
Inhibition of Angiogenesis by TSP1	1.89		0.0588	GUCY1A2,TGFBR2
MIF-mediated Glucocorticoid Regulation	1.89		0.0588	CD74,TLR4
Ephrin Receptor Signaling	1.87		0.0222	ANGPT1,EPHB1,EPHB2,PAK5
Nitric Oxide Signaling in the Cardiovascular System	1.86		0.0303	FLT1,GUCY1A2,PDE1A
Antigen Presentation Pathway	1.78		0.0513	CD74,HLA-DPA1
Antiproliferative Role of TOB in T Cell Signaling	1.78		0.0513	TGFB2,TGFBR2
Adrenomedullin signaling pathway	1.74	-2	0.0203	GUCY1A2,KCNQ3,NPR3,TFAP2C
MIF Regulation of Innate Immunity	1.72		0.0476	CD74,TLR4
tRNA Splicing	1.7		0.0465	PDE1A,PDE4D
FAT10 Cancer Signaling Pathway	1.64		0.0435	TGFB2,TGFBR2
Role of Oct4 in Mammalian Embryonic Stem Cell Pluripotency	1.64		0.0435	ETS2,SPP1
Th2 Pathway	1.5		0.0221	HLA-DPA1,JAG1,TGFBR2
STAT3 Pathway	1.5		0.0222	FLT1,TGFB2,TGFBR2
PCP pathway	1.43		0.0333	PRICKLE1,ROR2
Colorectal Cancer Metastasis Signaling	1.4		0.0158	DCC,TGFB2,TGFBR2,TLR4
eNOS Signaling	1.33		0.0189	FLT1,GUCY1A2,LPAR4
Ephrin B Signaling	1.29		0.0278	EPHB1,EPHB2
Angiopoietin Signaling	1.26		0.0267	ANGPT1,PAK5
Germ Cell-Sertoli Cell Junction Signaling	1.25		0.0175	PAK5,TGFB2,TGFBR2
Th1 and Th2 Activation Pathway	1.25		0.0175	HLA-DPA1,JAG1,TGFBR2
Antiproliferative Role of Somatostatin Receptor 2	1.24		0.026	GUCY1A2,NPR3
NF-κB Signaling	1.2		0.0168	FLT1,TGFBR2,TLR4
Neuroinflammation Signaling Pathway	1.18	0	0.0133	KCNJ6,TGFB2,TGFBR2,TLR4
Hepatic Cholestasis	1.17		0.0162	SLCO3A1,TGFB2,TLR4
ERK/MAPK Signaling	1.13		0.0155	DUSP4,ETS2,PAK5
Regulation of IL-2 Expression in Activated and Anergic T Lymphocytes	1.13		0.0225	TGFB2,TGFBR2
Regulation of the Epithelial-Mesenchymal Transition Pathway	1.13		0.0156	JAG1,TGFB2,TGFBR2
Altered T Cell and B Cell Signaling in Rheumatoid Arthritis	1.12		0.0222	SPP1,TLR4
Gap Junction Signaling	1.1		0.0152	GRIK2,GUCY1A2,NPR3
Melanocyte Development and Pigmentation Signaling	1.08		0.0213	KIT,MITF
Inflammasome pathway	1.02		0.05	TLR4
Chronic Myeloid Leukemia Signaling	1.02		0.0194	TGFB2,TGFBR2
PD-1, PD-L1 cancer immunotherapy pathway	0.996		0.0189	HLA-DPA1,TGFB2
Cardiac Hypertrophy Signaling (Enhanced)	0.993	-0.447214	0.0103	EDN1,PDE1A,PDE4D,TGFB2,TGFBR2
Pancreatic Adenocarcinoma Signaling	0.976		0.0183	TGFB2,TGFBR2
Glutathione Redox Reactions I	0.94		0.0417	PRDX6
p38 MAPK Signaling	0.919		0.0169	TGFB2,TGFBR2
Apelin Liver Signaling Pathway	0.908		0.0385	EDN1
Opioid Signaling Pathway	0.885		0.0121	KCNJ6,PDE1A,RGS4
Gαi Signaling	0.879		0.016	NPR3,RGS4
PTEN Signaling	0.873		0.0159	FLT1,TGFBR2
IL-12 Signaling and Production in Macrophages	0.841		0.0152	TGFB2,TLR4
Human Embryonic Stem Cell Pluripotency	0.825		0.0148	TGFB2,TGFBR2
Cardiac β-adrenergic Signaling	0.796		0.0142	PDE1A,PDE4D
Senescence Pathway	0.787		0.0109	ETS2,TGFB2,TGFBR2
Corticotropin Releasing Hormone Signaling	0.777		0.0138	GUCY1A2,NPR3
Notch Signaling	0.766		0.027	JAG1
Factors Promoting Cardiogenesis in Vertebrates	0.754		0.0133	TGFB2,TGFBR2
Epithelial Adherens Junction Signaling	0.745		0.0132	TGFB2,TGFBR2
Inhibition of Matrix Metalloproteases	0.745		0.0256	ADAM12
Gustation Pathway	0.736		0.013	PDE1A,PDE4D
Role of Pattern Recognition Receptors in Recognition of Bacteria and Viruses	0.736		0.013	TGFB2,TLR4
HOTAIR Regulatory Pathway	0.711		0.0125	SPP1,TLR4
Dopamine-DARPP32 Feedback in cAMP Signaling	0.699		0.0123	GUCY1A2,KCNJ6
Tec Kinase Signaling	0.695		0.0122	PAK5,TLR4
HMGB1 Signaling	0.691		0.0121	TGFB2,TLR4
iNOS Signaling	0.689		0.0222	TLR4
PFKFB4 Signaling Pathway	0.681		0.0217	TGFB2
Tight Junction Signaling	0.679		0.0119	TGFB2,TGFBR2
Triacylglycerol Degradation	0.673		0.0213	PRDX6
Wnt/β-catenin Signaling	0.661		0.0116	TGFB2,TGFBR2
T Cell Exhaustion Signaling Pathway	0.653		0.0114	HLA-DPA1,TGFBR2
Melanoma Signaling	0.649		0.02	MITF
TNFR1 Signaling	0.649		0.02	PAK5
Phototransduction Pathway	0.627		0.0189	GUCY1A2
Endothelin-1 Signaling	0.608		0.0106	EDN1,GUCY1A2
Synaptic Long Term Depression	0.605		0.0106	GUCY1A2,NPR3
PPARα/RXRα Activation	0.602		0.0105	TGFB2,TGFBR2
Glutamate Receptor Signaling	0.599		0.0175	GRIK2
MSP-RON Signaling Pathway	0.593		0.0172	TLR4
Clathrin-mediated Endocytosis Signaling	0.592		0.0104	DAB2,EPHB2
SPINK1 Pancreatic Cancer Pathway	0.58		0.0167	TGFBR2
Semaphorin Signaling in Neurons	0.58		0.0167	PAK5
IL-8 Signaling	0.57		0.01	ANGPT1,FLT1
Netrin Signaling	0.551		0.0154	DCC
Pyridoxal 5'-phosphate Salvage Pathway	0.551		0.0154	PAK5
Cell Cycle: G1/S Checkpoint Regulation	0.54		0.0149	TGFB2
Role of NFAT in Cardiac Hypertrophy	0.53		0.00935	TGFB2,TGFBR2
Heparan Sulfate Biosynthesis (Late Stages)	0.519		0.0141	PRDX6
Actin Cytoskeleton Signaling	0.519		0.00917	ARHGAP24,PAK5
Role of Osteoblasts, Osteoclasts and Chondrocytes in Rheumatoid Arthritis	0.514		0.00909	RUNX2,SPP1
T Helper Cell Differentiation	0.509		0.0137	TGFBR2
Hypoxia Signaling in the Cardiovascular System	0.504		0.0135	EDN1
TREM1 Signaling	0.499		0.0133	TLR4
Molecular Mechanisms of Cancer	0.498		0.00767	PAK5,TGFB2,TGFBR2
Toll-like Receptor Signaling	0.494		0.0132	TLR4
Heparan Sulfate Biosynthesis	0.485		0.0128	PRDX6
Agrin Interactions at Neuromuscular Junction	0.48		0.0127	PAK5
BEX2 Signaling Pathway	0.48		0.0127	SPP1
Renal Cell Carcinoma Signaling	0.476		0.0125	PAK5
Cyclins and Cell Cycle Regulation	0.472		0.0123	TGFB2
Apelin Adipocyte Signaling Pathway	0.467		0.0122	PRDX6
LPS-stimulated MAPK Signaling	0.467		0.0122	TLR4
Cardiac Hypertrophy Signaling	0.464		0.00833	TGFB2,TGFBR2
VEGF Family Ligand-Receptor Interactions	0.459		0.0119	FLT1
BMP signaling pathway	0.455		0.0118	RUNX2
Allograft Rejection Signaling	0.451		0.0116	HLA-DPA1
RANK Signaling in Osteoclasts	0.443		0.0114	MITF
Acute Myeloid Leukemia Signaling	0.439		0.0112	KIT
Crosstalk between Dendritic Cells and Natural Killer Cells	0.439		0.0112	TLR4
OX40 Signaling Pathway	0.435		0.0111	HLA-DPA1
ErbB Signaling	0.42		0.0106	PAK5
Fcγ Receptor-mediated Phagocytosis in Macrophages and Monocytes	0.42		0.0106	DGKB
Regulation of Actin-based Motility by Rho	0.42		0.0106	PAK5
FAK Signaling	0.417		0.0105	PAK5
GABA Receptor Signaling	0.417		0.0105	KCNQ3
Communication between Innate and Adaptive Immune Cells	0.413		0.0104	TLR4
Amyotrophic Lateral Sclerosis Signaling	0.409		0.0103	GRIK2
PAK Signaling	0.409		0.0103	PAK5
Salvage Pathways of Pyrimidine Ribonucleotides	0.409		0.0103	PAK5
VEGF Signaling	0.403		0.0101	FLT1
Neuropathic Pain Signaling In Dorsal Horn Neurons	0.396		0.0099	KCNQ3
SAPK/JNK Signaling	0.393		0.0098	DUSP4
IGF-1 Signaling	0.386		0.00962	CCN2
Telomerase Signaling	0.377		0.00935	ETS2
Paxillin Signaling	0.374		0.00926	PAK5
HGF Signaling	0.365		0.00901	ETS2
Rac Signaling	0.362		0.00893	PAK5
HIF1α Signaling	0.359		0.00885	EDN1
Apelin Endothelial Signaling Pathway	0.354		0.0087	ANGPT1
Endocannabinoid Developing Neuron Pathway	0.354		0.0087	STMN2
Role of PKR in Interferon Induction and Antiviral Response	0.348		0.00855	TLR4
Role of Tissue Factor in Cancer	0.348		0.00855	CCN2
Renin-Angiotensin Signaling	0.345		0.00847	PAK5
GP6 Signaling Pathway	0.343		0.0084	COL24A1
LXR/RXR Activation	0.337		0.00826	TLR4
Th1 Pathway	0.337		0.00826	HLA-DPA1
G Beta Gamma Signaling	0.335		0.0082	KCNJ6
RhoA Signaling	0.332		0.00813	LPAR4
CCR3 Signaling in Eosinophils	0.33		0.00806	PAK5
Role of Macrophages, Fibroblasts and Endothelial Cells in Rheumatoid Arthritis	0.328		0.00641	ROR2,TLR4
Phagosome Formation	0.327		0.008	TLR4
Endocannabinoid Neuronal Synapse Pathway	0.32		0.00781	KCNJ6
Reelin Signaling in Neurons	0.317		0.00775	LRP8
White Adipose Tissue Browning Pathway	0.317		0.00775	GUCY1A2
Gα12/13 Signaling	0.315		0.00769	LPAR4
PI3K Signaling in B Lymphocytes	0.297		0.00725	TLR4
Ovarian Cancer Signaling	0.295		0.00719	EDN1
Glucocorticoid Receptor Signaling	0.293		0.00595	TGFB2,TGFBR2
D-myo-inositol (1,4,5,6)-Tetrakisphosphate Biosynthesis	0.29		0.00709	PPFIA2
D-myo-inositol (3,4,5,6)-tetrakisphosphate Biosynthesis	0.29		0.00709	PPFIA2
Aryl Hydrocarbon Receptor Signaling	0.286		0.00699	TGFB2
Phagosome Maturation	0.27		0.00662	PRDX6
3-phosphoinositide Degradation	0.263		0.00645	PPFIA2
D-myo-inositol-5-phosphate Metabolism	0.261		0.00641	PPFIA2
Necroptosis Signaling Pathway	0.259		0.00637	TLR4
Gαq Signaling	0.257		0.00633	RGS4
3-phosphoinositide Biosynthesis	0.245		0.00606	PPFIA2
CXCR4 Signaling	0.242		0.00599	PAK5
Cdc42 Signaling	0.242		0.00599	HLA-DPA1
GNRH Signaling	0.232		0.00578	PAK5
RhoGDI Signaling	0.222		0.00556	PAK5
Dendritic Cell Maturation	0.217		0.00546	TLR4
Sertoli Cell-Sertoli Cell Junction Signaling	0.214		0.00541	GUCY1A2
Production of Nitric Oxide and Reactive Oxygen Species in Macrophages	0.21		0.00532	TLR4
RAR Activation	0.202		0.00515	TGFB2
Leukocyte Extravasation Signaling	0.198		0.00508	EDIL3
Natural Killer Cell Signaling	0.198		0.00508	PAK5
Breast Cancer Regulation by Stathmin1	0		0.00338	LPAR4,TGFB2
CREB Signaling in Neurons	0		0.00483	GRIK2
Estrogen Receptor Signaling	0		0.00305	RUNX2
Huntington's Disease Signaling	0		0.00422	CPLX2
Integrin Signaling	0		0.00469	PAK5
LPS/IL-1 Mediated Inhibition of RXR Function	0		0.00446	TLR4
Signaling by Rho Family GTPases	0		0.0041	PAK5
Superpathway of Inositol Phosphate Compounds	0		0.00505	PPFIA2
Systemic Lupus Erythematosus In B Cell Signaling Pathway	0		0.00364	TGFB2
Systemic Lupus Erythematosus In T Cell Signaling Pathway	0		0.003	HLA-DPA1
