## Supplementary Data 25 for "Patient iPSC-astrocytes show transcriptional and functional dysregulation in schizophrenia"

### Sheet: Sheet1
Ingenuity Canonical Pathways	-log(p-value)	Z-Score	Ratio	Molecules
Hepatic Fibrosis / Hepatic Stellate Cell Activation	12.9		0.156	ACTA2,COL1A1,COL1A2,COL21A1,COL22A1,COL24A1,COL26A1,COL4A3,COL4A4,COL4A6,COL5A1,COL6A2,COL8A1,COL8A2,COL9A2,EDN1,EDNRA,FGFR2,FLT1,FN1,ICAM1,IGFBP3,IL6R,LHX2,MYH14,PDGFB,PDGFRB,TGFB3,TNFRSF1B
GP6 Signaling Pathway	6.47	3.5	0.134	COL1A1,COL1A2,COL21A1,COL22A1,COL24A1,COL26A1,COL4A3,COL4A4,COL4A6,COL5A1,COL6A2,COL8A1,COL8A2,COL9A2,LAMA2,LAMB1
Human Embryonic Stem Cell Pluripotency	5.73		0.119	BMP6,FGFR2,FZD8,LEF1,NTF3,PDGFB,PDGFRB,S1PR3,SPHK1,TGFB3,WNT10B,WNT11,WNT2B,WNT5A,WNT7A,WNT7B
Hepatic Fibrosis Signaling Pathway	4.98	3.92232	0.0734	ACTA2,COL1A1,COL1A2,CREB5,EDN1,EDNRA,FLT1,FTL,FZD8,GLI3,ICAM1,IRAK1,ITGA3,KLF9,LEF1,MYLK,PDGFB,PDGFRB,SNAI1,TGFB3,TNFRSF1B,WNT10B,WNT11,WNT2B,WNT5A,WNT7A,WNT7B
Axonal Guidance Signaling	4.45		0.0639	ADAM19,ADAMTS1,ADAMTS17,ADAMTS4,ADAMTS9,BMP6,CXCL12,CXCR4,EPHA2,EPHA3,EPHA4,EPHB3,ERAP2,FZD8,GDF7,GLI3,ITGA3,NGEF,NTF3,PDGFB,SEMA3A,SEMA3C,SLIT1,SLIT3,TUBB1,WNT10B,WNT11,WNT2B,WNT5A,WNT7A,WNT7B
Basal Cell Carcinoma Signaling	4.39	2.33333	0.139	BMP6,FZD8,GLI3,LEF1,WNT10B,WNT11,WNT2B,WNT5A,WNT7A,WNT7B
Superoxide Radicals Degradation	4.36	0	0.5	CYGB,GPX7,NQO1,TYRP1
Caveolar-mediated Endocytosis Signaling	3.61		0.123	ACTA2,ACTG2,CAV1,CAVIN1,FLNC,HLA-A,HLA-B,HLA-C,ITGA3
PCP pathway	3.5	2.12132	0.133	FZD8,RSPO3,WNT10B,WNT11,WNT2B,WNT5A,WNT7A,WNT7B
Regulation of the Epithelial-Mesenchymal Transition Pathway	3.31		0.0781	FGF12,FGF17,FGF8,FGFR2,FZD8,LEF1,PDGFRB,SNAI1,TGFB3,WNT10B,WNT11,WNT2B,WNT5A,WNT7A,WNT7B
Wnt/β-catenin Signaling	3.28	0.83205	0.0809	AXIN2,CDH3,DKK2,FZD8,LEF1,RARG,SOX13,TGFB3,WNT10B,WNT11,WNT2B,WNT5A,WNT7A,WNT7B
Apelin Liver Signaling Pathway	3.1	2.23607	0.192	COL1A1,COL1A2,EDN1,IRS1,PDGFRB
Antigen Presentation Pathway	3.08		0.154	HLA-A,HLA-B,HLA-C,HLA-DQB1,HLA-DRB5,NLRC5
Osteoarthritis Pathway	2.89	2.33333	0.0711	ADAMTS4,CASP8,CREB5,CTNNA2,DCN,FGF8,FN1,FZD8,GLI3,ITGA3,LEF1,P2RX7,S1PR3,SPHK1,TNFRSF1B
Type I Diabetes Mellitus Signaling	2.85	0	0.0901	CASP8,GAD1,HLA-A,HLA-B,HLA-C,HLA-DQB1,HLA-DRB5,IRAK1,MAP3K5,TNFRSF1B
Actin Cytoskeleton Signaling	2.75	1.66667	0.0688	ACTA2,ACTG2,ACTN2,ARHGAP24,FGD3,FGF12,FGF17,FGF8,FN1,ITGA3,MYH14,MYLK,PDGFB,PIP5K1B,TMSB4Y
Role of Wnt/GSK-3β Signaling in the Pathogenesis of Influenza	2.73	1.88982	0.103	FZD8,LEF1,WNT10B,WNT11,WNT2B,WNT5A,WNT7A,WNT7B
Role of Macrophages, Fibroblasts and Endothelial Cells in Rheumatoid Arthritis	2.71		0.0609	ADAMTS4,CAMK2A,CREB5,CXCL12,DKK2,FN1,FZD8,ICAM1,IL6R,IRAK1,LEF1,PDGFB,TNFRSF1B,WNT10B,WNT11,WNT2B,WNT5A,WNT7A,WNT7B
Synaptogenesis Signaling Pathway	2.71	1.69775	0.0609	ADCY8,APOE,CACNA2D1,CAMK2A,CDH3,CDH8,CNTNAP2,CREB5,EPHA2,EPHA3,EPHA4,EPHB3,GRM3,GRM5,GRM8,NLGN1,NLGN4Y,NRXN1,SYT16
Role of Osteoblasts, Osteoclasts and Chondrocytes in Rheumatoid Arthritis	2.71		0.0682	ADAMTS4,BMP6,COL1A1,DKK2,FZD8,ITGA3,LEF1,MAP3K5,TNFRSF1B,WNT10B,WNT11,WNT2B,WNT5A,WNT7A,WNT7B
Ovarian Cancer Signaling	2.62		0.0791	BRCA2,EDN1,EDNRA,FZD8,LEF1,WNT10B,WNT11,WNT2B,WNT5A,WNT7A,WNT7B
Neuroinflammation Signaling Pathway	2.53	0	0.06	CALB1,CASP8,CREB5,CXCL12,GABRQ,GAD1,HLA-A,HLA-B,HLA-C,HLA-DQB1,HLA-DRB5,ICAM1,IL6R,IRAK1,NTF3,P2RX7,PLA2G4C,TGFB3
ILK Signaling	2.44	1.1547	0.0684	ACTA2,ACTG2,ACTN2,CREB5,DSP,FLNC,FN1,IRS1,KRT18,LEF1,MYH14,SNAI1,TMSB4Y
Virus Entry via Endocytic Pathways	2.41		0.0841	ACTA2,ACTG2,AP1S2,CAV1,FLNC,HLA-A,HLA-B,HLA-C,ITGA3
Crosstalk between Dendritic Cells and Natural Killer Cells	2.37		0.0899	ACTA2,ACTG2,CAMK2A,HLA-A,HLA-B,HLA-C,HLA-DRB5,TNFRSF1B
Cellular Effects of Sildenafil (Viagra)	2.32		0.0763	ACTA2,ACTG2,ADCY8,GUCY1A1,GUCY1B1,KCNN2,KCNN3,MYH14,MYLK,PDE2A
Acute Phase Response Signaling	2.22	-1	0.067	CP,CRABP2,FN1,FTL,IL6R,IRAK1,MAP3K5,OSMR,RBP1,SERPINF1,TNFRSF1B,TTR
HOTAIR Regulatory Pathway	2.18	2.7136	0.0692	COL1A1,COL1A2,ICAM1,LEF1,PCDHB5,WNT10B,WNT11,WNT2B,WNT5A,WNT7A,WNT7B
Agrin Interactions at Neuromuscular Junction	2.11	0.447214	0.0886	ACTA2,ACTG2,ITGA3,LAMA2,LAMB1,NRG1,NRG3
Sertoli Cell-Sertoli Cell Junction Signaling	2.11		0.0649	ACTA2,ACTG2,ACTN2,CLDN10,CLDN5,CTNNA2,GUCY1A1,GUCY1B1,ITGA3,MAP3K5,TGFB3,TUBB1
Cardiac Hypertrophy Signaling (Enhanced)	2.09	2.04124	0.0493	ADCY8,ADRB2,CAMK2A,EDN1,EDNRA,FGF12,FGF17,FGF8,FGFR2,FZD8,HDAC11,IL17D,IL6R,ITGA3,MAP3K5,PDE2A,TGFB3,TNFRSF1B,WNT10B,WNT11,WNT2B,WNT5A,WNT7A,WNT7B
IL-15 Production	2.07		0.0744	ALK,EPHA2,EPHA3,EPHA4,EPHB3,FGFR2,FLT1,PDGFRB,TEK
IL-4 Signaling	1.94		0.0824	HLA-A,HLA-B,HLA-DQB1,HLA-DRB5,IRS1,NR3C2,SYNJ2
Leukocyte Extravasation Signaling	1.91	0.632456	0.0609	ACTA2,ACTG2,ACTN2,CLDN10,CLDN5,CTNNA2,CXCL12,CXCR4,ICAM1,ITGA3,RAPGEF4,THY1
Graft-versus-Host Disease Signaling	1.91		0.104	HLA-A,HLA-B,HLA-C,HLA-DQB1,HLA-DRB5
Autoimmune Thyroid Disease Signaling	1.88		0.102	HLA-A,HLA-B,HLA-C,HLA-DQB1,HLA-DRB5
Sperm Motility	1.88	-1	0.0583	ALK,EPHA2,EPHA3,EPHA4,EPHB3,FGFR2,FLT1,GUCY1A1,GUCY1B1,PDE2A,PDGFRB,PLA2G4C,TEK
Cytotoxic T Lymphocyte-mediated Apoptosis of Target Cells	1.79		0.118	CASP8,HLA-A,HLA-B,HLA-C
T Helper Cell Differentiation	1.72		0.0822	HLA-A,HLA-B,HLA-DQB1,HLA-DRB5,IL6R,TNFRSF1B
B Cell Development	1.71		0.111	HLA-A,HLA-B,HLA-DQB1,HLA-DRB5
Notch Signaling	1.67		0.108	CNTN1,DLL3,DTX4,HEY1
Glioblastoma Multiforme Signaling	1.66	2.52982	0.0606	FZD8,LEF1,PDGFB,PDGFRB,WNT10B,WNT11,WNT2B,WNT5A,WNT7A,WNT7B
Role of NANOG in Mammalian Embryonic Stem Cell Pluripotency	1.65		0.0672	BMP6,FZD8,WNT10B,WNT11,WNT2B,WNT5A,WNT7A,WNT7B
Aryl Hydrocarbon Receptor Signaling	1.63	-1.34164	0.0629	AHR,CYP1B1,DCT,GSTM1,NFIC,NQO1,NR2F1,RARG,TGFB3
Agranulocyte Adhesion and Diapedesis	1.62		0.0573	ACTA2,ACTG2,CLDN10,CLDN5,CXCL12,CXCL14,CXCR4,FN1,ICAM1,ITGA3,MYH14
Ethanol Degradation IV	1.56		0.13	CYGB,GPX7,TYRP1
Atherosclerosis Signaling	1.52		0.0635	APOE,COL1A1,COL1A2,CXCL12,CXCR4,ICAM1,PDGFB,PLA2G4C
Phagosome Maturation	1.5		0.0596	CTSF,CTSV,CTSZ,HLA-A,HLA-B,HLA-C,HLA-DRB5,RAB7B,TUBB1
Prostanoid Biosynthesis	1.49		0.2	PTGDS,PTGES
PD-1, PD-L1 cancer immunotherapy pathway	1.47	-0.816497	0.066	HLA-A,HLA-B,HLA-C,HLA-DQB1,HLA-DRB5,TGFB3,TNFRSF1B
White Adipose Tissue Browning Pathway	1.47	-0.707107	0.062	ADCY8,CACNA2D1,CREB5,FGFR2,GUCY1A1,GUCY1B1,PRDM16,RARG
FGF Signaling	1.46	0.816497	0.0714	CREB5,FGF12,FGF17,FGF8,FGFR2,MAP3K5
Ephrin Receptor Signaling	1.43	0.447214	0.0556	CREB5,CXCL12,CXCR4,EPHA2,EPHA3,EPHA4,EPHB3,ITGA3,NGEF,PDGFB
Gluconeogenesis I	1.42		0.115	ALDOC,FBP2,ME3
Calcium Signaling	1.42	-0.447214	0.0534	ACTA2,ATP2B1,CACNA2D1,CAMK2A,CREB5,HDAC11,MYH14,SLC8A1,TNNT1,TPM2,TRPC4
Adipogenesis pathway	1.39		0.0597	AGPAT2,DLK1,FGFR2,FZD8,HDAC11,RBP1,WNT10B,WNT5A
Dendritic Cell Maturation	1.39	1.26491	0.0546	COL1A1,COL1A2,CREB5,HLA-A,HLA-B,HLA-C,HLA-DQB1,HLA-DRB5,ICAM1,TNFRSF1B
PFKFB4 Signaling Pathway	1.36	0	0.087	CREB5,FBP2,GCK,TGFB3
Iron homeostasis signaling pathway	1.34		0.0584	BMP6,CP,CYBRD1,FTL,IL6R,PDGFB,PDGFRB,SLC40A1
Remodeling of Epithelial Adherens Junctions	1.33		0.0735	ACTA2,ACTG2,ACTN2,CTNNA2,TUBB1
Ephrin A Signaling	1.33		0.0851	EPHA2,EPHA3,EPHA4,NGEF
Death Receptor Signaling	1.32	1.63299	0.0659	ACTA2,ACTG2,CASP8,MAP3K5,TNFRSF1B,TNFRSF21
Neuroprotective Role of THOP1 in Alzheimer's Disease	1.29	1	0.0603	HLA-A,HLA-B,HLA-C,PRSS12,PRSS56,TMPRSS2,TMPRSS7
GABA Receptor Signaling	1.24		0.0632	ADCY8,CACNA2D1,GABRQ,GAD1,KCNN2,KCNN3
Glutamate Dependent Acid Resistance	1.24		0.5	GAD1
L-DOPA Degradation	1.24		0.5	COMT
L-dopachrome Biosynthesis	1.24		0.5	TYRP1
Taurine Biosynthesis	1.24		0.5	CDO1
Phenylalanine Degradation IV (Mammalian, via Side Chain)	1.22		0.143	HPD,SLC27A2
PAK Signaling	1.21	1.63299	0.0619	EPHA3,EPHB3,ITGA3,MYLK,PDGFB,PDGFRB
Molecular Mechanisms of Cancer	1.2		0.0435	ADCY8,BMP6,CAMK2A,CASP8,CTNNA2,FZD8,IRS1,ITGA3,LEF1,MAP3K5,TGFB3,WNT10B,WNT11,WNT2B,WNT5A,WNT7A,WNT7B
Gap Junction Signaling	1.2		0.0505	ACTA2,ACTG2,ADCY8,CAV1,GAD1,GRIK2,GUCY1A1,GUCY1B1,HTR2C,TUBB1
cAMP-mediated signaling	1.17	-1.26491	0.0482	ADCY8,ADRB2,AKAP17A,CAMK2A,CREB5,DUSP6,GRM3,GRM8,PDE2A,RAPGEF4,S1PR3
Neurotrophin/TRK Signaling	1.16	-2	0.0658	CREB5,MAP3K5,NTF3,SORCS1,SPRY1
Transcriptional Regulatory Network in Embryonic Stem Cells	1.15		0.0741	GBX2,H4C13,H4C6,SIX3
Neuropathic Pain Signaling In Dorsal Horn Neurons	1.14	0.816497	0.0594	CAMK2A,GRM3,GRM5,GRM8,KCNN2,KCNN3
Epithelial Adherens Junction Signaling	1.13		0.0526	ACTA2,ACTG2,ACTN2,CTNNA2,LEF1,MYH14,SNAI1,TUBB1
Granulocyte Adhesion and Diapedesis	1.12		0.0503	CLDN10,CLDN5,CXCL12,CXCL14,CXCR4,ICAM1,ITGA3,THY1,TNFRSF1B
Synaptic Long Term Potentiation	1.09	0.377964	0.0543	ADCY8,CAMK2A,CREB5,GRM3,GRM5,GRM8,PPP1R14C
Glutamate Receptor Signaling	1.08		0.0702	GRIK2,GRM3,GRM5,GRM8
Glycerol-3-phosphate Shuttle	1.07		0.333	GPD1
Thymine Degradation	1.07		0.333	DPYD
Trehalose Degradation II (Trehalase)	1.07		0.333	GCK
Uracil Degradation II (Reductive)	1.07		0.333	DPYD
Nur77 Signaling in T Lymphocytes	1.04		0.0678	HLA-A,HLA-B,HLA-DQB1,HLA-DRB5
G-Protein Coupled Receptor Signaling	1.01		0.0441	ADCY8,ADRB2,CAMK2A,CREB5,DUSP6,GRM3,GRM5,GRM8,HTR2C,PDE2A,RAPGEF4,S1PR3
Induction of Apoptosis by HIV1	1	1	0.0656	CASP8,CXCR4,MAP3K5,TNFRSF1B
Allograft Rejection Signaling	0.985		0.0581	HLA-A,HLA-B,HLA-C,HLA-DQB1,HLA-DRB5
PDGF Signaling	0.985	1.34164	0.0581	CAV1,PDGFB,PDGFRB,SPHK1,SYNJ2
Wnt/Ca+ pathway	0.982	-1	0.0645	CAMK2A,CREB5,FZD8,WNT5A
Clathrin-mediated Endocytosis Signaling	0.966		0.0466	ACTA2,ACTG2,AP1S2,APOE,DAB2,FGF12,FGF17,FGF8,PDGFB
RAR Activation	0.966		0.0466	ADCY8,CRABP2,IGFBP3,LRAT,MAP3K5,NR2F1,RARG,RBP1,TGFB3
L-cysteine Degradation I	0.956		0.25	CDO1
Retinoate Biosynthesis II	0.956		0.25	RBP1
Cdc42 Signaling	0.951		0.0479	FGD3,HLA-A,HLA-B,HLA-C,HLA-DQB1,HLA-DRB5,ITGA3,MYLK
Inflammasome pathway	0.949		0.1	CASP8,P2RX7
The Visual Cycle	0.949		0.1	LRAT,RBP1
Tight Junction Signaling	0.94		0.0476	ACTA2,ACTG2,CLDN10,CLDN5,MYH14,MYLK,TGFB3,TNFRSF1B
Protein Kinase A Signaling	0.934	-1.50756	0.0402	ADCY8,AKAP17A,CAMK2A,CREB5,DUSP6,FLNC,GLI3,H1-1,LEF1,MYLK,PDE2A,PPP1R14C,PTPN3,PTPRT,PTPRU,TGFB3
Colorectal Cancer Metastasis Signaling	0.929	1.89737	0.0435	ADCY8,FZD8,IL6R,LEF1,TGFB3,WNT10B,WNT11,WNT2B,WNT5A,WNT7A,WNT7B
OX40 Signaling Pathway	0.923		0.0556	HLA-A,HLA-B,HLA-C,HLA-DQB1,HLA-DRB5
Retinol Biosynthesis	0.918		0.0714	BCO1,LRAT,RBP1
Germ Cell-Sertoli Cell Junction Signaling	0.909		0.0468	ACTA2,ACTG2,ACTN2,CTNNA2,ITGA3,MAP3K5,TGFB3,TUBB1
Sphingosine-1-phosphate Signaling	0.908	0	0.0513	ADCY8,CASP8,PDGFB,PDGFRB,S1PR3,SPHK1
Calcium-induced T Lymphocyte Apoptosis	0.908	1	0.0606	HLA-A,HLA-B,HLA-DQB1,HLA-DRB5
p38 MAPK Signaling	0.896	0	0.0508	CREB5,IRAK1,MAP3K5,PLA2G4C,TGFB3,TNFRSF1B
Corticotropin Releasing Hormone Signaling	0.894	-0.447214	0.0483	ADCY8,CACNA2D1,CREB5,GAD1,GLI3,GUCY1A1,GUCY1B1
Factors Promoting Cardiogenesis in Vertebrates	0.88		0.0538	BMP6,FZD8,LEF1,TGFB3,WNT11
Pyrimidine Deoxyribonucleotides De Novo Biosynthesis I	0.88		0.0909	AK5,RRM2
Melanocyte Development and Pigmentation Signaling	0.866		0.0532	ADCY8,CREB5,DCT,PAX3,TYRP1
Regulation of Actin-based Motility by Rho	0.866	1.34164	0.0532	ACTA2,ACTG2,ITGA3,MYLK,PIP5K1B
Eumelanin Biosynthesis	0.865		0.2	DCT
Glutamate Degradation III (via 4-aminobutyrate)	0.865		0.2	GAD1
Lysine Degradation V	0.865		0.2	PIPOX
Tyrosine Degradation I	0.865		0.2	HPD
Th1 Pathway	0.859	0.447214	0.0496	HLA-A,HLA-B,HLA-DQB1,HLA-DRB5,ICAM1,IL6R
Apelin Cardiac Fibroblast Signaling Pathway	0.848		0.087	SPHK1,TGFB3
CREB Signaling in Neurons	0.833	1.13389	0.0435	ADCY8,CACNA2D1,CAMK2A,CREB5,GRIK2,GRM3,GRM5,GRM8,POLR2A
FAT10 Cancer Signaling Pathway	0.832		0.0652	CXCR4,TGFB3,TNFRSF1B
Glutathione Redox Reactions I	0.818		0.0833	GPX7,GSTM1
Tumoricidal Function of Hepatic Natural Killer Cells	0.818		0.0833	CASP8,ICAM1
Nitric Oxide Signaling in the Cardiovascular System	0.799	-0.447214	0.0505	CAV1,FLT1,GUCY1A1,GUCY1B1,PDE2A
VEGF Signaling	0.799	1	0.0505	ACTA2,ACTG2,ACTN2,EIF1AY,FLT1
GPCR-Mediated Integration of Enteroendocrine Signaling Exemplified by an L Cell	0.795	0	0.0548	ADCY8,ADRB2,CCKAR,NPY2R
Ceramide Biosynthesis	0.792		0.167	SPTLC3
Glycerol Degradation I	0.792		0.167	GPD1
Glycine Cleavage Complex	0.792		0.167	OCA2
NAD Biosynthesis III	0.792		0.167	NMNAT2
Pentose Phosphate Pathway (Non-oxidative Branch)	0.792		0.167	TKTL1
Role of JAK family kinases in IL-6-type Cytokine Signaling	0.79		0.08	IL6R,OSMR
PKCθ Signaling in T Lymphocytes	0.789	0	0.0452	CACNA2D1,CAMK2A,HLA-A,HLA-B,HLA-DQB1,HLA-DRB5,MAP3K5
Hypoxia Signaling in the Cardiovascular System	0.78		0.0541	CREB5,EDN1,NQO1,UBE2E2
Glycolysis I	0.763		0.0769	ALDOC,FBP2
NRF2-mediated Oxidative Stress Response	0.74		0.0423	ABCC4,ACTA2,ACTG2,DNAJC15,FTL,GSTM1,MAP3K5,NQO1
Synaptic Long Term Depression	0.74	0.377964	0.0423	CACNA2D1,GAD1,GRM3,GRM5,GRM8,GUCY1A1,GUCY1B1,PLA2G4C
Thyroid Cancer Signaling	0.739		0.0588	CXCL12,LEF1,NTF3
GDP-glucose Biosynthesis	0.731		0.143	GCK
NAD Biosynthesis from 2-amino-3-carboxymuconate Semialdehyde	0.731		0.143	NMNAT2
NAD Salvage Pathway III	0.731		0.143	NMNAT2
STAT3 Pathway	0.706	2.23607	0.0444	BMP6,FGFR2,FLT1,IL6R,PDGFB,PDGFRB
Phototransduction Pathway	0.705		0.0566	GUCY1A1,GUCY1B1,RGS9BP
Th2 Pathway	0.697		0.0441	CXCR4,HLA-A,HLA-B,HLA-DQB1,HLA-DRB5,ICAM1
Glucose and Glucose-1-phosphate Degradation	0.68		0.125	GCK
Adrenomedullin signaling pathway	0.674	0	0.0406	ADCY8,GAD1,GUCY1A1,GUCY1B1,KCNN2,KCNN3,MYLK,TFAP2B
iCOS-iCOSL Signaling in T Helper Cells	0.661	0.447214	0.045	CAMK2A,HLA-A,HLA-B,HLA-DQB1,HLA-DRB5
TR/RXR Activation	0.648		0.0476	KLF9,SLC16A3,TBL1Y,TRH
Th1 and Th2 Activation Pathway	0.645		0.0409	CXCR4,HLA-A,HLA-B,HLA-DQB1,HLA-DRB5,ICAM1,IL6R
Type II Diabetes Mellitus Signaling	0.641	0	0.0423	CACNA2D1,GCK,IRS1,MAP3K5,SLC27A2,TNFRSF1B
Sucrose Degradation V (Mammalian)	0.635		0.111	ALDOC
UDP-N-acetyl-D-galactosamine Biosynthesis II	0.635		0.111	GCK
Retinoic acid Mediated Apoptosis Signaling	0.601		0.05	CASP8,CRABP2,RARG
Calcium Transport I	0.595		0.1	ATP2B1
Glycine Betaine Degradation	0.595		0.1	PIPOX
Pentose Phosphate Pathway	0.595		0.1	TKTL1
CTLA4 Signaling in Cytotoxic T Lymphocytes	0.591		0.0449	AP1S2,HLA-A,HLA-B,HLA-C
DNA Methylation and Transcriptional Repression Signaling	0.589		0.0588	H4C13,H4C6
Inhibition of Angiogenesis by TSP1	0.589		0.0588	GUCY1A1,GUCY1B1
Autophagy	0.588		0.0492	CTSF,CTSV,CTSZ
Altered T Cell and B Cell Signaling in Rheumatoid Arthritis	0.581		0.0444	HLA-A,HLA-B,HLA-DQB1,HLA-DRB5
LXR/RXR Activation	0.565	1	0.0413	APOE,MYLIP,SERPINF1,TNFRSF1B,TTR
RhoA Signaling	0.548	1.34164	0.0407	ACTA2,ACTG2,MYLK,NGEF,PIP5K1B
Gαi Signaling	0.531	0	0.04	ADCY8,CAV1,GRM3,GRM8,S1PR3
Eicosanoid Signaling	0.526		0.0455	PLA2G4C,PTGDS,PTGES
PTEN Signaling	0.523	-1.34164	0.0397	FGFR2,FLT1,ITGA3,PDGFRB,SYNJ2
Communication between Innate and Adaptive Immune Cells	0.521		0.0417	HLA-A,HLA-B,HLA-C,HLA-DRB5
Neuregulin Signaling	0.521		0.0417	DCN,ITGA3,NRG1,NRG3
Endothelin-1 Signaling	0.52	1.88982	0.0372	ADCY8,CASP8,EDN1,EDNRA,GUCY1A1,GUCY1B1,PLA2G4C
Cell Cycle: G1/S Checkpoint Regulation	0.515		0.0448	HDAC11,NRG1,TGFB3
eNOS Signaling	0.506	0	0.0377	ADCY8,CASP8,CAV1,FLT1,GUCY1A1,GUCY1B1
Acyl-CoA Hydrolysis	0.499		0.0769	ACOT2
Fatty Acid Activation	0.499		0.0769	SLC27A2
NAD biosynthesis II (from tryptophan)	0.499		0.0769	NMNAT2
Oleate Biosynthesis II (Animals)	0.499		0.0769	PTPRT
Pregnenolone Biosynthesis	0.499		0.0769	CYP7B1
Estrogen Biosynthesis	0.478		0.0488	CYP1B1,HSD17B11
Mechanisms of Viral Exit from Host Cells	0.478		0.0488	ACTA2,ACTG2
Triacylglycerol Biosynthesis	0.478		0.0488	AGPAT2,PLPP4
DNA Double-Strand Break Repair by Homologous Recombination	0.473		0.0714	BRCA2
Intrinsic Prothrombin Activation Pathway	0.464		0.0476	COL1A1,COL1A2
Ephrin B Signaling	0.462		0.0417	CXCL12,CXCR4,EPHB3
Oncostatin M Signaling	0.451		0.0465	CHI3L1,OSMR
Serotonin Receptor Signaling	0.451		0.0465	ADCY8,HTR2C
PPAR Signaling	0.451		0.0385	NR2F1,PDGFB,PDGFRB,TNFRSF1B
Histidine Degradation VI	0.449		0.0667	CYP7B1
TREM1 Signaling	0.433		0.04	ICAM1,IRAK1,NLRC5
Gαs Signaling	0.428	-1	0.0374	ADCY8,ADRB2,CREB5,RAPGEF4
Granzyme B Signaling	0.426		0.0625	CASP8
CDK5 Signaling	0.42		0.037	ADCY8,ITGA3,LAMB1,PPP1R14C
Paxillin Signaling	0.42	1	0.037	ACTA2,ACTG2,ACTN2,ITGA3
Antiproliferative Role of Somatostatin Receptor 2	0.415		0.039	GAD1,GUCY1A1,GUCY1B1
Dopamine Receptor Signaling	0.415		0.039	ADCY8,COMT,PPP1R14C
Cardiac β-adrenergic Signaling	0.414		0.0355	ADCY8,AKAP17A,PDE2A,PPP1R14C,SLC8A1
Role of Oct4 in Mammalian Embryonic Stem Cell Pluripotency	0.414		0.0435	IGF2BP1,NR2F1
Stearate Biosynthesis I (Animals)	0.414		0.0435	ACOT2,SLC27A2
VDR/RXR Activation	0.406		0.0385	CALB1,IGFBP3,KLF4
D-myo-inositol (1,4,5)-trisphosphate Degradation	0.406		0.0588	SYNJ2
Mitochondrial L-carnitine Shuttle Pathway	0.406		0.0588	SLC27A2
Ubiquinol-10 Biosynthesis (Eukaryotic)	0.406		0.0588	CYP7B1
γ-linolenate Biosynthesis II (Animals)	0.406		0.0588	SLC27A2
T Cell Exhaustion Signaling Pathway	0.404		0.0343	HLA-A,HLA-B,HLA-C,HLA-DQB1,HLA-DRB5,IL6R
Endocannabinoid Cancer Inhibition Pathway	0.401	0.447214	0.035	ADCY8,CASP8,CREB5,LEF1,NUPR1
Chemokine Signaling	0.389		0.0375	CAMK2A,CXCL12,CXCR4
1D-myo-inositol Hexakisphosphate Biosynthesis II (Mammalian)	0.387		0.0556	SYNJ2
D-myo-inositol (1,3,4)-trisphosphate Biosynthesis	0.387		0.0556	SYNJ2
NF-κB Signaling	0.382	1.63299	0.0335	CASP8,FGFR2,FLT1,IRAK1,PDGFRB,TNFRSF1B
Integrin Signaling	0.378	1.88982	0.0329	ACTA2,ACTG2,ACTN2,CAV1,ITGA3,MYLK,PDGFB
RhoGDI Signaling	0.377	-2.44949	0.0333	ACTA2,ACTG2,CDH3,CDH8,ITGA3,PIP5K1B
Apelin Adipocyte Signaling Pathway	0.373		0.0366	ADCY8,GPX7,GSTM1
Granzyme A Signaling	0.369		0.0526	H1-1
Relaxin Signaling	0.359		0.0333	ADCY8,GAD1,GUCY1A1,GUCY1B1,PDE2A
Hepatic Cholestasis	0.356		0.0326	ADCY8,CYP7B1,IL17D,IRAK1,TGFB3,TNFRSF1B
CDP-diacylglycerol Biosynthesis I	0.353		0.05	AGPAT2
CD27 Signaling in Lymphocytes	0.342		0.0377	CASP8,MAP3K5
CD28 Signaling in T Helper Cells	0.339		0.0333	HLA-A,HLA-B,HLA-DQB1,HLA-DRB5
Endoplasmic Reticulum Stress Pathway	0.337		0.0476	MAP3K5
Maturity Onset Diabetes of Young (MODY) Signaling	0.337		0.0476	GCK
3-phosphoinositide Degradation	0.337	-0.447214	0.0325	CA3,EYA4,PPFIA1,PPM1K,SYNJ2
Gustation Pathway	0.337		0.0325	ADCY8,CACNA2D1,P2RX7,PDE2A,SCNN1B
Ceramide Signaling	0.328		0.0341	S1PR3,SPHK1,TNFRSF1B
PPARα/RXRα Activation	0.327	-1.63299	0.0316	ACADL,ADCY8,GPD1,IRS1,NR2F1,TGFB3
LPS/IL-1 Mediated Inhibition of RXR Function	0.327	-1	0.0312	ABCC4,APOE,GSTM1,HS3ST1,IRAK1,SLC27A2,TNFRSF1B
Phosphatidylglycerol Biosynthesis II (Non-plastidic)	0.323		0.0455	AGPAT2
Regulation of eIF4 and p70S6K Signaling	0.322		0.0318	EIF1AY,IRS1,ITGA3,RPS26,RPS4Y1
Aldosterone Signaling in Epithelial Cells	0.317		0.0316	CRYAB,DNAJC15,NR3C2,PIP5K1B,SCNN1B
ERK/MAPK Signaling	0.313	-0.816497	0.0311	CREB5,DUSP6,ITGA3,PLA2G4C,PPP1R14C,RAPGEF4
Superpathway of D-myo-inositol (1,4,5)-trisphosphate Metabolism	0.309		0.0435	SYNJ2
Th17 Activation Pathway	0.308		0.033	AHR,IL6R,IRAK1
MSP-RON Signaling Pathway	0.299		0.0345	ACTA2,ACTG2
Superpathway of Inositol Phosphate Compounds	0.296	0	0.0305	CA3,EYA4,PIP5K1B,PPFIA1,PPM1K,SYNJ2
Endocannabinoid Neuronal Synapse Pathway	0.294	0	0.0312	ADCY8,CACNA2D1,GRM5,RIMS1
Dopamine-DARPP32 Feedback in cAMP Signaling	0.293	-1.34164	0.0307	ADCY8,CREB5,GUCY1A1,GUCY1B1,PPP1R14C
3-phosphoinositide Biosynthesis	0.288	-0.447214	0.0305	CA3,EYA4,PIP5K1B,PPFIA1,PPM1K
HMGB1 Signaling	0.284	1.34164	0.0303	ICAM1,IL17D,PLAT,TGFB3,TNFRSF1B
FAK Signaling	0.284		0.0316	ACTA2,ACTG2,ITGA3
Bupropion Degradation	0.284		0.04	CYP1B1
D-myo-inositol (1,4,5)-Trisphosphate Biosynthesis	0.284		0.04	PIP5K1B
Endometrial Cancer Signaling	0.283		0.0333	CTNNA2,LEF1
SPINK1 Pancreatic Cancer Pathway	0.283		0.0333	CPA4,CPD
Antiproliferative Role of TOB in T Cell Signaling	0.273		0.0385	TGFB3
NAD Salvage Pathway II	0.273		0.0385	NMNAT2
Bladder Cancer Signaling	0.272		0.0309	FGF12,FGF17,FGF8
Apoptosis Signaling	0.261		0.0303	CASP8,MAP3K5,TNFRSF1B
GNRH Signaling	0.25	-1	0.0289	ADCY8,CACNA2D1,CAMK2A,CREB5,MAP3K5
ErbB2-ErbB3 Signaling	0.249		0.0308	NRG1,NRG3
Regulation of Cellular Mechanics by Calpain Protease	0.249		0.0308	ACTN2,ITGA3
Role of p14/p19ARF in Tumor Suppression	0.242		0.0345	NPM3
Sonic Hedgehog Signaling	0.242		0.0345	GLI3
Chronic Myeloid Leukemia Signaling	0.24		0.0291	HDAC11,MECOM,TGFB3
NER Pathway	0.24		0.0291	H4C13,H4C6,POLR2A
ErbB4 Signaling	0.236		0.0299	NRG1,NRG3
Acetone Degradation I (to Methylglyoxal)	0.233		0.0333	CYP1B1
Dopamine Degradation	0.233		0.0333	COMT
TNFR2 Signaling	0.233		0.0333	TNFRSF1B
4-1BB Signaling in T Lymphocytes	0.215		0.0312	MAP3K5
Fatty Acid β-oxidation I	0.215		0.0312	SLC27A2
Glutathione-mediated Detoxification	0.215		0.0312	GSTM1
Circadian Rhythm Signaling	0.207		0.0303	CREB5
IL-9 Signaling	0.207		0.0303	IRS1
Retinoate Biosynthesis I	0.207		0.0303	RBP1
MIF-mediated Glucocorticoid Regulation	0.2		0.0294	PLA2G4C
Role of JAK2 in Hormone-like Cytokine Signaling	0.2		0.0294	IRS1
14-3-3-mediated Signaling	0		0.0157	MAP3K5,TUBB1
AMPK Signaling	0		0.0236	ADRB2,AK5,CREB5,IRS1,PPM1K
ATM Signaling	0		0.0103	CREB5
Actin Nucleation by ARP-WASP Complex	0		0.0139	ITGA3
Acute Myeloid Leukemia Signaling	0		0.0112	LEF1
Amyotrophic Lateral Sclerosis Signaling	0		0.0103	GRIK2
Androgen Signaling	0		0.0147	CACNA2D1,POLR2A
Angiopoietin Signaling	0		0.0133	TEK
Antioxidant Action of Vitamin C	0		0.00917	PLA2G4C
Apelin Cardiomyocyte Signaling Pathway	0		0.0202	MYLK,SLC8A1
Apelin Endothelial Signaling Pathway	0		0.0261	ADCY8,ICAM1,TEK
Assembly of RNA Polymerase II Complex	0		0.02	POLR2A
B Cell Receptor Signaling	0	-2	0.0216	CAMK2A,CREB5,MAP3K5,SYNJ2
BMP signaling pathway	0		0.0118	BMP6
Breast Cancer Regulation by Stathmin1	0		0.02	ADCY8,CAMK2A,PPP1R14C,TUBB1
CCR3 Signaling in Eosinophils	0		0.0161	MYLK,PLA2G4C
CCR5 Signaling in Macrophages	0		0.0106	CACNA2D1
CD40 Signaling	0		0.0154	ICAM1
CXCR4 Signaling	0		0.018	ADCY8,CXCL12,CXCR4
Cardiac Hypertrophy Signaling	0	0	0.025	ADCY8,ADRB2,IL6R,IRS1,MAP3K5,TGFB3
Cell Cycle Control of Chromosomal Replication	0		0.0179	CDC7
Cholecystokinin/Gastrin-mediated Signaling	0		0.0084	EPHA4
Chondroitin Sulfate Biosynthesis	0		0.0179	HS3ST1
Chondroitin Sulfate Biosynthesis (Late Stages)	0		0.0208	HS3ST1
Coagulation System	0		0.0286	PLAT
Complement System	0		0.027	CFI
Cyclins and Cell Cycle Regulation	0		0.0247	HDAC11,TGFB3
D-myo-inositol (1,4,5,6)-Tetrakisphosphate Biosynthesis	0	-1	0.0286	CA3,EYA4,PPFIA1,PPM1K
D-myo-inositol (3,4,5,6)-tetrakisphosphate Biosynthesis	0	-1	0.0286	CA3,EYA4,PPFIA1,PPM1K
D-myo-inositol-5-phosphate Metabolism	0	-1	0.0258	CA3,EYA4,PPFIA1,PPM1K
Dermatan Sulfate Biosynthesis	0		0.0169	HS3ST1
Dermatan Sulfate Biosynthesis (Late Stages)	0		0.0217	HS3ST1
Docosahexaenoic Acid (DHA) Signaling	0		0.0263	SERPINF1
EIF2 Signaling	0		0.0268	ACTA2,ACTG2,EIF1AY,NKX6-2,RPS26,RPS4Y1
ERK5 Signaling	0		0.0139	CREB5
Endocannabinoid Developing Neuron Pathway	0		0.0174	ADCY8,CREB5
ErbB Signaling	0		0.0213	NRG1,NRG3
Estrogen Receptor Signaling	0		0.0146	POLR2A,SPEN
Estrogen-Dependent Breast Cancer Signaling	0		0.027	CREB5,HSD17B11
FLT3 Signaling in Hematopoietic Progenitor Cells	0		0.0125	CREB5
FXR/RXR Activation	0		0.0238	APOE,SERPINF1,TTR
Fc Epsilon RI Signaling	0		0.0171	PLA2G4C,SYNJ2
Fcγ Receptor-mediated Phagocytosis in Macrophages and Monocytes	0		0.0213	ACTA2,ACTG2
FcγRIIB Signaling in B Lymphocytes	0		0.0133	CACNA2D1
G Beta Gamma Signaling	0		0.0246	CACNA2D1,CAV1,CAV2
GDNF Family Ligand-Receptor Interactions	0		0.0263	DOK7,IRS1
GM-CSF Signaling	0		0.0143	CAMK2A
GPCR-Mediated Nutrient Sensing in Enteroendocrine Cells	0		0.0268	ADCY8,CACNA2D1,RAPGEF4
Glioma Signaling	0		0.0273	CAMK2A,PDGFB,PDGFRB
Glucocorticoid Receptor Signaling	0		0.0208	ADRB2,ICAM1,KRT18,KRT8,NR3C2,POLR2A,TGFB3
Growth Hormone Signaling	0		0.0282	IGFBP3,IRS1
Gα12/13 Signaling	0		0.0231	CDH3,CDH8,MAP3K5
Gαq Signaling	0		0.0127	GRM5,HTR2C
HER-2 Signaling in Breast Cancer	0		0.0238	MAP3K5,NRG1
HGF Signaling	0		0.018	ITGA3,MAP3K5
HIF1α Signaling	0		0.00885	EDN1
HIPPO signaling	0		0.0235	FRMD6,PPP1R14C
Heparan Sulfate Biosynthesis	0		0.0128	HS3ST1
Heparan Sulfate Biosynthesis (Late Stages)	0		0.0141	HS3ST1
Hereditary Breast Cancer Signaling	0		0.0214	BRCA2,HDAC11,POLR2A
Huntington's Disease Signaling	0		0.0253	CASP8,CREB5,GRM5,HDAC11,POLR2A,RCOR2
IGF-1 Signaling	0		0.0288	IGFBP3,IGFBP7,IRS1
IL-1 Signaling	0		0.022	ADCY8,IRAK1
IL-12 Signaling and Production in Macrophages	0		0.0152	APOE,TGFB3
IL-6 Signaling	0		0.024	COL1A1,IL6R,TNFRSF1B
IL-8 Signaling	0	0	0.02	FLT1,ICAM1,IRAK1,TEK
Inhibition of ARE-Mediated mRNA Degradation Pathway	0		0.0164	TNFRSF1B,ZFP36
Insulin Receptor Signaling	0	0	0.0288	IRS1,PPP1R14C,SCNN1B,SYNJ2
Interferon Signaling	0		0.0278	IFITM3
LPS-stimulated MAPK Signaling	0		0.0122	MAP3K5
Leptin Signaling in Obesity	0		0.0135	ADCY8
MIF Regulation of Innate Immunity	0		0.0238	PLA2G4C
Macropinocytosis Signaling	0		0.0132	PDGFB
Melatonin Degradation I	0		0.0167	CYP1B1
Melatonin Signaling	0		0.0139	CAMK2A
Mitochondrial Dysfunction	0		0.0117	CASP8,GPX7
Mitotic Roles of Polo-Like Kinase	0		0.0152	CDC7
Mouse Embryonic Stem Cell Pluripotency	0		0.0194	FZD8,LEF1
Myc Mediated Apoptosis Signaling	0		0.0154	CASP8
NF-κB Activation by Viruses	0		0.0122	ITGA3
NGF Signaling	0		0.0175	CREB5,MAP3K5
Natural Killer Cell Signaling	0		0.0084	SYNJ2
Netrin Signaling	0		0.0154	CACNA2D1
Nicotine Degradation II	0		0.0154	CYP1B1
Nicotine Degradation III	0		0.0179	CYP1B1
Noradrenaline and Adrenaline Degradation	0		0.0286	COMT
Nucleotide Excision Repair Pathway	0		0.0286	POLR2A
Opioid Signaling Pathway	0	-1	0.0162	ADCY8,CACNA2D1,CAMK2A,CREB5
P2Y Purigenic Receptor Signaling Pathway	0		0.0157	ADCY8,CREB5
PEDF Signaling	0		0.0244	CASP8,SERPINF1
PI3K Signaling in B Lymphocytes	0		0.0145	CAMK2A,IRS1
PI3K/AKT Signaling	0		0.023	IL6R,ITGA3,MAP3K5,SYNJ2
PXR/RXR Activation	0		0.0154	GSTM1
Pancreatic Adenocarcinoma Signaling	0		0.0183	BRCA2,TGFB3
Phagosome Formation	0		0.024	FN1,ITGA3,SCARA3
Phospholipase C Signaling	0	1	0.0195	ADCY8,CREB5,HDAC11,ITGA3,PLA2G4C
Phospholipases	0		0.0159	PLA2G4C
Production of Nitric Oxide and Reactive Oxygen Species in Macrophages	0	0	0.0213	APOE,MAP3K5,PPP1R14C,TNFRSF1B
Prolactin Signaling	0		0.0123	IRS1
Prostate Cancer Signaling	0		0.022	CREB5,LEF1
Protein Ubiquitination Pathway	0		0.0256	CRYAB,DNAJC15,HLA-A,HLA-B,HLA-C,UBE2E2,USP9Y
Pyridoxal 5'-phosphate Salvage Pathway	0		0.0154	IRAK1
Pyrimidine Ribonucleotides De Novo Biosynthesis	0		0.0233	AK5
Pyrimidine Ribonucleotides Interconversion	0		0.0244	AK5
RANK Signaling in Osteoclasts	0		0.0114	MAP3K5
Rac Signaling	0		0.0268	ANK1,ITGA3,PIP5K1B
Reelin Signaling in Neurons	0		0.0233	APOE,CAMK2A,ITGA3
Regulation of IL-2 Expression in Activated and Anergic T Lymphocytes	0		0.0112	TGFB3
Renal Cell Carcinoma Signaling	0		0.0125	PDGFB
Renin-Angiotensin Signaling	0		0.00847	ADCY8
Role of BRCA1 in DNA Damage Response	0		0.0125	BRCA2
Role of IL-17F in Allergic Inflammatory Airway Diseases	0		0.0238	CREB5
Role of JAK1 and JAK3 in γc Cytokine Signaling	0		0.0145	IRS1
Role of MAPK Signaling in the Pathogenesis of Influenza	0		0.025	MAP3K5,PLA2G4C
Role of NFAT in Cardiac Hypertrophy	0	0.447214	0.028	ADCY8,CACNA2D1,CAMK2A,HDAC11,SLC8A1,TGFB3
Role of NFAT in Regulation of the Immune Response	0	1	0.0221	HLA-A,HLA-B,HLA-DQB1,HLA-DRB5
Role of PKR in Interferon Induction and Antiviral Response	0		0.0244	CASP8
Role of Pattern Recognition Receptors in Recognition of Bacteria and Viruses	0		0.013	IL17D,TGFB3
Role of RIG1-like Receptors in Antiviral Innate Immunity	0		0.0227	CASP8
Role of Tissue Factor in Cancer	0		0.00855	ITGA3
SAPK/JNK Signaling	0		0.0196	IRS1,MAP3K5
SPINK1 General Cancer Pathway	0		0.0145	IL6R
Salvage Pathways of Pyrimidine Ribonucleotides	0		0.0206	AK5,IRAK1
Semaphorin Signaling in Neurons	0		0.0167	SEMA3A
Senescence Pathway	0		0.00727	ASXL2,TGFB3
Signaling by Rho Family GTPases	0	1.88982	0.0287	ACTA2,ACTG2,CDH3,CDH8,ITGA3,MYLK,PIP5K1B
Sirtuin Signaling Pathway	0	-0.447214	0.0206	ACADL,DUSP6,H1-1,NDRG1,NQO1,TSPO
Sumoylation Pathway	0		0.00971	MAP3K5
Superpathway of Melatonin Degradation	0		0.0154	CYP1B1
Superpathway of Methionine Degradation	0		0.027	CDO1
Systemic Lupus Erythematosus In B Cell Signaling Pathway	0	-0.447214	0.0182	IL17D,IL6R,IRAK1,SYNJ2,TGFB3
Systemic Lupus Erythematosus In T Cell Signaling Pathway	0	0.707107	0.024	CASP8,CREB5,HLA-A,HLA-B,HLA-C,HLA-DQB1,HLA-DRB5,S1PR3
Systemic Lupus Erythematosus Signaling	0		0.0262	HLA-A,HLA-B,HLA-C,IL6R,RNU4-1,RNU5E-1
TGF-β Signaling	0		0.0208	INHBB,TGFB3
TNFR1 Signaling	0		0.02	CASP8
TWEAK Signaling	0		0.0286	CASP8
Tec Kinase Signaling	0	2	0.0244	ACTA2,ACTG2,ITGA3,TNFRSF21
Telomerase Signaling	0		0.00935	HDAC11
Thrombin Signaling	0		0.0144	ADCY8,CAMK2A,MYLK
Toll-like Receptor Signaling	0		0.0132	IRAK1
Unfolded protein response	0		0.0179	MAP3K5
VEGF Family Ligand-Receptor Interactions	0		0.0238	FLT1,PLA2G4C
Xenobiotic Metabolism Signaling	0		0.0279	AHR,CAMK2A,CYP1B1,FTL,GSTM1,HS3ST1,MAP3K5,NQO1
iNOS Signaling	0		0.0222	IRAK1
mTOR Signaling	0		0.0143	IRS1,RPS26,RPS4Y1
nNOS Signaling in Neurons	0		0.0213	CAMK2A
nNOS Signaling in Skeletal Muscle Cells	0		0.0244	CACNA2D1
p53 Signaling	0		0.0102	COQ8A
p70S6K Signaling	0		0.00775	IRS1
tRNA Splicing	0		0.0233	PDE2A
α-Adrenergic Signaling	0		0.0211	ADCY8,SLC8A1
