## Supplementary Data 26 for "Patient iPSC-astrocytes show transcriptional and functional dysregulation in schizophrenia"

### Sheet: Sheet1
Ingenuity Canonical Pathways	-log(p-value)	zScore	Ratio	Molecules
Ephrin A Signaling	2.65		0.0455	EPHA5,NGEF
RhoA Signaling	1.86		0.0177	NGEF,PLD1
Choline Biosynthesis III	1.69		0.0769	PLD1
Axonal Guidance Signaling	1.53		0.00704	EPHA5,NGEF,NTNG1
Ephrin Receptor Signaling	1.52		0.0117	EPHA5,NGEF
Phospholipases	1.18		0.0233	PLD1
Synaptogenesis Signaling Pathway	1.1		0.00676	CPLX2,EPHA5
Melatonin Signaling	0.999		0.0152	RORB
Antioxidant Action of Vitamin C	0.895		0.0118	PLD1
Fcγ Receptor-mediated Phagocytosis in Macrophages and Monocytes	0.881		0.0114	PLD1
GABA Receptor Signaling	0.872		0.0111	GABRA5
Sumoylation Pathway	0.834		0.0101	MYB
IL-15 Production	0.814		0.00962	EPHA5
Pancreatic Adenocarcinoma Signaling	0.81		0.00952	PLD1
Rac Signaling	0.795		0.00917	PLD1
p70S6K Signaling	0.76		0.0084	PLD1
Gαq Signaling	0.677		0.0068	PLD1
Endothelin-1 Signaling	0.642		0.00621	PLD1
Sperm Motility	0.586		0.00535	EPHA5
IL-8 Signaling	0.582		0.00529	PLD1
mTOR Signaling	0.572		0.00515	PLD1
Phospholipase C Signaling	0.534		0.00465	PLD1
Huntington's Disease Signaling	0.522		0.0045	CPLX2
Signaling by Rho Family GTPases	0.513		0.00439	PLD1
Neuroinflammation Signaling Pathway	0.466		0.00385	GABRA5
Breast Cancer Regulation by Stathmin1	0.244		0.00192	GPR88
