## Supplementary Data 27 for "Patient iPSC-astrocytes show transcriptional and functional dysregulation in schizophrenia"

### Sheet: Sheet1
Ingenuity Canonical Pathways	-log(p-value)	Z Score	Ratio	Molecules
Chondroitin Sulfate Degradation (Metazoa)	2.19		0.0714	CEMIP
Dermatan Sulfate Degradation (Metazoa)	2.16		0.0667	CEMIP
Ephrin A Signaling	1.69		0.0227	EPHA3
PAK Signaling	1.38		0.011	EPHA3
IL-15 Production	1.32		0.00962	EPHA3
Ephrin Receptor Signaling	1.11		0.00585	EPHA3
Sperm Motility	1.08		0.00535	EPHA3
Synaptogenesis Signaling Pathway	0.886		0.00338	EPHA3
Axonal Guidance Signaling	0.739		0.00235	EPHA3
