## Supplementary Data 28 for "Patient iPSC-astrocytes show transcriptional and functional dysregulation in schizophrenia"

### Sheet: Sheet1
Ingenuity Canonical Pathways	-log(p-value)	Z Score	Ratio	Molecules
Glutamate Receptor Signaling	2.24		0.0526	GRIK3,GRIN2A,GRM8
Reelin Signaling in Neurons	2.11		0.0328	APOE,CNR1,GRIN2A,ITGA3
Caveolar-mediated Endocytosis Signaling	2.01		0.0435	CAV1,CAVIN1,ITGA3
Synaptogenesis Signaling Pathway	1.93	0	0.0203	APOE,CDH3,EPHA5,GRIN2A,GRM8,NRXN1
Regulation of Actin-based Motility by Rho	1.78		0.0357	ITGA3,MYLK,PIP5K1B
FXR/RXR Activation	1.75		0.0349	APOE,SERPINF1,TTR
LXR/RXR Activation	1.71		0.0337	APOE,SERPINF1,TTR
Amyotrophic Lateral Sclerosis Signaling	1.68		0.0326	GRIK3,GRIN2A,NEFL
Hepatic Fibrosis / Hepatic Stellate Cell Activation	1.63		0.0235	COL18A1,COL22A1,COL8A2,EDNRB
Ephrin Receptor Signaling	1.62		0.0234	EPHA5,GRIN2A,ITGA3,NGEF
Tyrosine Degradation I	1.6		0.25	HPD
GP6 Signaling Pathway	1.54		0.0288	COL18A1,COL22A1,COL8A2
Glycine Betaine Degradation	1.5		0.2	PIPOX
Lysine Degradation V	1.5		0.2	PIPOX
Ephrin A Signaling	1.49		0.0455	EPHA5,NGEF
RhoA Signaling	1.45		0.0265	MYLK,NGEF,PIP5K1B
Endocannabinoid Neuronal Synapse Pathway	1.41		0.0256	CNR1,GRIN2A,RIMS1
Gαi Signaling	1.36		0.0244	CAV1,CNR1,GRM8
Granulocyte Adhesion and Diapedesis	1.3		0.0231	CLDN5,ITGA3,THY1
Signaling by Rho Family GTPases	1.24	-1	0.0175	CDH3,ITGA3,MYLK,PIP5K1B
Phenylalanine Degradation IV (Mammalian, via Side Chain)	1.13		0.0833	HPD
G-Protein Coupled Receptor Signaling	1.08		0.0154	CNR1,DUSP6,GRM8,HTR2C
Neuroinflammation Signaling Pathway	1.07		0.0154	CALB1,GABRB2,GRIN2A,S100B
RhoGDI Signaling	1.05		0.0182	CDH3,ITGA3,PIP5K1B
Leukocyte Extravasation Signaling	0.994		0.0171	CLDN5,ITGA3,THY1
Gap Junction Signaling	0.983		0.0169	CAV1,GRIK3,HTR2C
PAK Signaling	0.94		0.022	ITGA3,MYLK
Breast Cancer Regulation by Stathmin1	0.939		0.0115	CNR1,EDNRB,GPR158,GPR39,GRM8,HTR2C
Atherosclerosis Signaling	0.925		0.0215	APOE,COL18A1
Neuropathic Pain Signaling In Dorsal Horn Neurons	0.917		0.0213	GRIN2A,GRM8
CREB Signaling in Neurons	0.89		0.0154	GRIK3,GRIN2A,GRM8
Integrin Signaling	0.886		0.0153	CAV1,ITGA3,MYLK
D-myo-inositol (1,4,5)-Trisphosphate Biosynthesis	0.881		0.0455	PIP5K1B
Actin Cytoskeleton Signaling	0.871		0.0151	ITGA3,MYLK,PIP5K1B
Axonal Guidance Signaling	0.865		0.0117	ADAM12,ADAMTS9,EPHA5,ITGA3,NGEF
Virus Entry via Endocytic Pathways	0.859		0.0196	CAV1,ITGA3
Apelin Liver Signaling Pathway	0.83		0.04	COL18A1
Rac Signaling	0.814		0.0183	ITGA3,PIP5K1B
Coagulation System	0.814		0.0385	PLAT
Endocannabinoid Developing Neuron Pathway	0.801		0.018	CNR1,STMN2
Cdc42 Signaling	0.795		0.0179	ITGA3,MYLK
cAMP-mediated signaling	0.792		0.0138	CNR1,DUSP6,GRM8
Synaptic Long Term Potentiation	0.76		0.0169	GRIN2A,GRM8
Hepatic Fibrosis Signaling Pathway	0.748	-2	0.0116	CNR1,COL18A1,ITGA3,MYLK
Dermatan Sulfate Biosynthesis (Late Stages)	0.744		0.0323	CHST7
Inhibition of Matrix Metalloproteases	0.744		0.0323	ADAM12
Circadian Rhythm Signaling	0.732		0.0312	GRIN2A
Interferon Signaling	0.732		0.0312	IFITM1
Intrinsic Prothrombin Activation Pathway	0.732		0.0312	COL18A1
Chondroitin Sulfate Biosynthesis (Late Stages)	0.72		0.0303	CHST7
Docosahexaenoic Acid (DHA) Signaling	0.697		0.0286	SERPINF1
Agranulocyte Adhesion and Diapedesis	0.657		0.0145	CLDN5,ITGA3
Chondroitin Sulfate Biosynthesis	0.636		0.0244	CHST7
Serotonin Receptor Signaling	0.636		0.0244	HTR2C
Heparan Sulfate Biosynthesis (Late Stages)	0.618		0.0233	CHST7
Transcriptional Regulatory Network in Embryonic Stem Cells	0.618		0.0233	EOMES
Acute Phase Response Signaling	0.609		0.0134	SERPINF1,TTR
Dermatan Sulfate Biosynthesis	0.609		0.0227	CHST7
nNOS Signaling in Neurons	0.609		0.0227	GRIN2A
Tight Junction Signaling	0.581		0.0128	CLDN5,MYLK
Heparan Sulfate Biosynthesis	0.562		0.02	CHST7
Sertoli Cell-Sertoli Cell Junction Signaling	0.55		0.0122	CLDN5,ITGA3
LPS/IL-1 Mediated Inhibition of RXR Function	0.519		0.0116	APOE,CHST7
ERK/MAPK Signaling	0.515		0.0115	DUSP6,ITGA3
Regulation of Cellular Mechanics by Calpain Protease	0.49		0.0164	ITGA3
Actin Nucleation by ARP-WASP Complex	0.451		0.0147	ITGA3
Agrin Interactions at Neuromuscular Junction	0.427		0.0137	ITGA3
VDR/RXR Activation	0.427		0.0137	CALB1
NF-κB Activation by Viruses	0.409		0.013	ITGA3
PEDF Signaling	0.4		0.0127	SERPINF1
TR/RXR Activation	0.396		0.0125	TRH
PDGF Signaling	0.388		0.0122	CAV1
Apelin Cardiomyocyte Signaling Pathway	0.365		0.0114	MYLK
Nitric Oxide Signaling in the Cardiovascular System	0.361		0.0112	CAV1
FAK Signaling	0.358		0.0111	ITGA3
GABA Receptor Signaling	0.358		0.0111	GABRB2
Neuregulin Signaling	0.354		0.011	ITGA3
Phagosome Formation	0.334		0.0103	ITGA3
IL-12 Signaling and Production in Macrophages	0.318		0.0098	APOE
Paxillin Signaling	0.318		0.0098	ITGA3
CDK5 Signaling	0.315		0.00971	ITGA3
Gαs Signaling	0.312		0.00962	CNR1
HGF Signaling	0.312		0.00962	ITGA3
IL-15 Production	0.312		0.00962	EPHA5
Role of Tissue Factor in Cancer	0.309		0.00952	ITGA3
CCR3 Signaling in Eosinophils	0.292		0.00901	MYLK
Cellular Effects of Sildenafil (Viagra)	0.29		0.00893	MYLK
G Beta Gamma Signaling	0.282		0.0087	CAV1
Gα12/13 Signaling	0.274		0.00847	CDH3
PTEN Signaling	0.265		0.0082	ITGA3
Iron homeostasis signaling pathway	0.26		0.00806	CYBRD1
T Cell Exhaustion Signaling Pathway	0.24		0.00752	EOMES
Corticotropin Releasing Hormone Signaling	0.236		0.00741	CNR1
Dendritic Cell Maturation	0.234		0.00735	COL18A1
Endocannabinoid Cancer Inhibition Pathway	0.232		0.0073	CNR1
Aldosterone Signaling in Epithelial Cells	0.228		0.00719	PIP5K1B
HMGB1 Signaling	0.225		0.00709	PLAT
eNOS Signaling	0.223		0.00704	CAV1
Xenobiotic Metabolism PXR Signaling Pathway	0.221		0.00699	CHST7
Xenobiotic Metabolism CAR Signaling Pathway	0.219		0.00694	CHST7
3-phosphoinositide Biosynthesis	0.217		0.0069	PIP5K1B
Tec Kinase Signaling	0.217		0.0069	ITGA3
Regulation of eIF4 and p70S6K Signaling	0.215		0.00685	ITGA3
Gαq Signaling	0.213		0.0068	HTR2C
Dopamine-DARPP32 Feedback in cAMP Signaling	0.208		0.00667	GRIN2A
Germ Cell-Sertoli Cell Junction Signaling	0.2		0.00645	ITGA3
Adrenomedullin signaling pathway	0		0.00571	MYLK
Calcium Signaling	0		0.00543	GRIN2A
Cardiac Hypertrophy Signaling (Enhanced)	0		0.00465	EDNRB,ITGA3
Clathrin-mediated Endocytosis Signaling	0		0.00578	APOE
EIF2 Signaling	0		0.00493	NKX6-2
Endothelin-1 Signaling	0		0.00621	EDNRB
Estrogen Receptor Signaling	0		0.00338	CAV1
Glucocorticoid Receptor Signaling	0		0.00352	KRT8
Molecular Mechanisms of Cancer	0		0.00272	ITGA3
Natural Killer Cell Signaling	0		0.00637	COL18A1
Opioid Signaling Pathway	0		0.00431	GRIN2A
Osteoarthritis Pathway	0		0.00532	ITGA3
PI3K/AKT Signaling	0		0.00621	ITGA3
Phospholipase C Signaling	0		0.00465	ITGA3
Production of Nitric Oxide and Reactive Oxygen Species in Macrophages	0		0.00617	APOE
Protein Kinase A Signaling	0		0.00581	DUSP6,MYLK
Role of Osteoblasts, Osteoclasts and Chondrocytes in Rheumatoid Arthritis	0		0.00503	ITGA3
Sirtuin Signaling Pathway	0		0.00389	DUSP6
Sperm Motility	0		0.00535	EPHA5
Superpathway of Inositol Phosphate Compounds	0		0.00575	PIP5K1B
Synaptic Long Term Depression	0		0.0061	GRM8
Thrombin Signaling	0		0.00535	MYLK
Wnt/β-catenin Signaling	0		0.00613	CDH3
Xenobiotic Metabolism Signaling	0		0.00433	CHST7
