## Supplementary Data 29 for "Patient iPSC-astrocytes show transcriptional and functional dysregulation in schizophrenia"

### Sheet: Sheet1
Copy of 116 DEGs in Windrem, et al. 2017 Table S2
Gene ID	Log2FC
AC009227.2	-2.758
AC010890.1	-1.937
AC131097.3	-2.180
ALOX5	1.777
AOAH	-2.271
ARHGAP36	-2.686
ASIC4	-2.321
ASTN2	-2.242
AZGP1	-3.323
BAI1	-2.000
BCAN	-2.473
BEX5	-3.885
BRINP2	-1.625
BRINP3	-3.433
BTN3A2	1.355
C10orf85	-3.081
C1orf94	-2.077
C2orf80	-1.924
CA10	-3.550
CCL2	1.832
CDH10	-1.646
CHRNA4	-2.755
CMTM5	-3.023
CNTN1	-2.675
COL20A1	-3.476
CRHR1	-2.382
CSMD3	-2.560
CSPG5	-1.285
CTTNBP2	-1.904
CXXC11	-2.814
DGKG	-2.306
DLL3	-2.352
DSCAM	-3.148
DSEL	-1.151
ELFN2	-1.943
EPHB1	-1.344
FA2H	-2.440
FAM222A-AS1	-1.297
FGF12	-1.988
FGF14	-2.021
FLJ38379	-2.389
GABRA3	-2.450
GAL3ST1	-2.681
GALNT13	-2.467
GPR123	-1.807
GPR139	-2.589
GPR17	-3.357
GPR45	-2.895
GRIA4	-2.519
GRID1	-1.562
GRID2	-2.055
GRIK4	-1.547
HMGA1P7	-2.057
HS3ST4	2.149
IRX1	-1.815
KCNA3	-1.719
KCND2	-3.145
KCNJ9	-2.187
KCNK9	-1.460
KIAA1244	-1.643
KIF19	-1.644
KY	-1.873
LGI3	-1.614
LHFPL3	-2.250
LINGO1	-2.139
LOC100128127	-1.814
LOC100505797	-3.266
LOC101927206	-3.592
LOC101927646	-2.001
LOC101928430	-2.691
LOC101929249	-2.003
LOC102723927	-2.363
LOC284395	-2.792
LUZP2	-1.948
MAPT-AS1	-1.844
MPZ	-2.105
MT3	-1.795
NETO1	-2.633
NEU4	-3.361
NLRP2	-7.208
NR0B1	-3.321
NXPH1	-2.892
OLIG1	-3.146
OLIG2	-3.196
OMG	-2.561
OPCML	-2.099
PCDH11X	-2.364
PCDH15	-2.530
PLLP	-2.581
PLPPR1	-2.652
PLPPR5	-1.573
PNCK	-1.226
PPAPDC1A	-2.357
PPP1R16B	-2.665
PTPRT	4.410
RP11-1055B8.3	-2.336
RP11-1134I14.8	-1.783
RP11-547I7.2	-2.779
RPH3A	-2.014
RPS12P11	1.647
SHC3	-1.830
SHISA7	-2.302
SLC6A1	-1.596
SLC6A1-AS1	-1.706
SLC8A3	-2.224
SLFN11	2.193
SLFN13	2.832
SNX22	-2.297
SOX10	-4.448
TMEM229B	-1.187
TMEM257	-4.018
UGT8	-3.250
WNT7B	-2.626
VWC2	-2.003
ZNF439	-2.139
ZNF488	-1.464
