## Supplementary Data 30 for "Patient iPSC-astrocytes show transcriptional and functional dysregulation in schizophrenia"

### Sheet: Sheet1
Ingenuity Canonical Pathways	-log(p-value)	zScore	Ratio	Molecules
Glutamate Receptor Signaling	4.06	-2	0.0702	GRIA4,GRID1,GRID2,GRIK4
Amyotrophic Lateral Sclerosis Signaling	3.17	-2	0.0412	GRIA4,GRID1,GRID2,GRIK4
Synaptic Long Term Depression	2.12	-2	0.0212	CRHR1,GRIA4,GRID1,GRID2
Notch Signaling	2		0.0541	CNTN1,DLL3
Calcium Signaling	1.99	-2	0.0194	CHRNA4,GRIA4,PNCK,SLC8A3
CREB Signaling in Neurons	1.98	-2	0.0193	GRIA4,GRID1,GRID2,GRIK4
Airway Pathology in Chronic Obstructive Pulmonary Disease	1.9		0.0254	CCL2,FGF12,FGF14
Dermatan Sulfate Biosynthesis (Late Stages)	1.82		0.0435	DSEL,HS3ST4
Dermatan Sulfate Biosynthesis	1.61		0.0339	DSEL,HS3ST4
Neuroinflammation Signaling Pathway	1.46		0.0134	CCL2,GABRA3,KCNJ9,SLC6A1
Breast Cancer Regulation by Stathmin1	1.46		0.0102	ADGRA1,ADGRB1,CRHR1,GPR139,GPR17,GPR45
TREM1 Signaling	1.42		0.0267	CCL2,NLRP2
Synaptogenesis Signaling Pathway	1.41	-2	0.0128	CDH10,EPHB1,GRIA4,SHC3
Regulation of the Epithelial-Mesenchymal Transition Pathway	1.35		0.0156	FGF12,FGF14,WNT7B
FGF Signaling	1.33		0.0238	FGF12,FGF14
Oleate Biosynthesis II (Animals)	1.28		0.0769	PTPRT
Leukotriene Biosynthesis	1.25		0.0714	ALOX5
GABA Receptor Signaling	1.24		0.0211	GABRA3,SLC6A1
Bladder Cancer Signaling	1.22		0.0206	FGF12,FGF14
Differential Regulation of Cytokine Production in Macrophages and T Helper Cells by IL-17A and IL-17F	1.15		0.0556	CCL2
Renin-Angiotensin Signaling	1.07		0.0169	CCL2,SHC3
Differential Regulation of Cytokine Production in Intestinal Epithelial Cells by IL-17A and IL-17F	1.05		0.0435	CCL2
Atherosclerosis Signaling	1.02		0.0157	ALOX5,CCL2
Endocannabinoid Neuronal Synapse Pathway	1.01		0.0156	GRIA4,KCNJ9
Semaphorin Neuronal Repulsive Signaling Pathway	1		0.0154	BCAN,CSPG5
IL-17A Signaling in Fibroblasts	0.874		0.0286	CCL2
Wnt/β-catenin Signaling	0.802		0.0116	SOX10,WNT7B
Role of IL-17F in Allergic Inflammatory Airway Diseases	0.801		0.0238	CCL2
Triacylglycerol Biosynthesis	0.801		0.0238	PLPP4
Role of Hypercytokinemia/hyperchemokinemia in the Pathogenesis of Influenza	0.791		0.0233	CCL2
Hepatic Fibrosis / Hepatic Stellate Cell Activation	0.753		0.0108	CCL2,COL20A1
Chondroitin Sulfate Biosynthesis (Late Stages)	0.748		0.0208	HS3ST4
Regulation Of The Epithelial Mesenchymal Transition By Growth Factors Pathway	0.746		0.0106	FGF12,FGF14
Xenobiotic Metabolism CAR Signaling Pathway	0.742		0.0106	HS3ST4,UGT8
Xenobiotic Metabolism PXR Signaling Pathway	0.732		0.0104	HS3ST4,UGT8
Clathrin-mediated Endocytosis Signaling	0.728		0.0104	FGF12,FGF14
Role of IL-17A in Arthritis	0.702		0.0185	CCL2
Chondroitin Sulfate Biosynthesis	0.688		0.0179	HS3ST4
MSP-RON Signaling Pathway	0.674		0.0172	CCL2
PCP pathway	0.661		0.0167	WNT7B
Actin Cytoskeleton Signaling	0.649		0.00917	FGF12,FGF14
Eicosanoid Signaling	0.625		0.0152	ALOX5
cAMP-mediated signaling	0.621		0.00877	CRHR1,GPR17
SPINK1 General Cancer Pathway	0.608		0.0145	MT3
Heparan Sulfate Biosynthesis (Late Stages)	0.597		0.0141	HS3ST4
Basal Cell Carcinoma Signaling	0.592		0.0139	WNT7B
Ephrin B Signaling	0.592		0.0139	EPHB1
Heparan Sulfate Biosynthesis	0.562		0.0128	HS3ST4
Role of Wnt/GSK-3β Signaling in the Pathogenesis of Influenza	0.562		0.0128	WNT7B
Chemokine Signaling	0.553		0.0125	CCL2
IL-17 Signaling	0.553		0.0125	CCL2
Role of MAPK Signaling in the Pathogenesis of Influenza	0.553		0.0125	CCL2
Regulation Of The Epithelial Mesenchymal Transition In Development Pathway	0.535		0.0119	WNT7B
G-Protein Coupled Receptor Signaling	0.514		0.00735	CRHR1,GPR17
Axonal Guidance Signaling	0.498		0.0062	EPHB1,LINGO1,WNT7B
Melanocyte Development and Pigmentation Signaling	0.494		0.0106	SOX10
Cardiac Hypertrophy Signaling (Enhanced)	0.493		0.00616	FGF12,FGF14,WNT7B
α-Adrenergic Signaling	0.487		0.0104	SLC8A3
Xenobiotic Metabolism Signaling	0.484		0.00697	HS3ST4,UGT8
PAK Signaling	0.483		0.0103	DSCAM
p53 Signaling	0.48		0.0102	ADGRB1
Apelin Cardiomyocyte Signaling Pathway	0.476		0.0101	SLC8A3
Neuropathic Pain Signaling In Dorsal Horn Neurons	0.469		0.0099	GRIA4
Gαs Signaling	0.449		0.00935	CRHR1
Role of Macrophages, Fibroblasts and Endothelial Cells in Rheumatoid Arthritis	0.437		0.00641	CCL2,WNT7B
Apelin Endothelial Signaling Pathway	0.424		0.0087	CCL2
GP6 Signaling Pathway	0.413		0.0084	COL20A1
Role of NANOG in Mammalian Embryonic Stem Cell Pluripotency	0.413		0.0084	WNT7B
Estrogen Receptor Signaling	0.41		0.0061	NR0B1,SHC3
IL-15 Production	0.407		0.00826	EPHB1
LXR/RXR Activation	0.407		0.00826	CCL2
G Beta Gamma Signaling	0.404		0.0082	KCNJ9
Gαi Signaling	0.396		0.008	GPR17
Synaptic Long Term Potentiation	0.386		0.00775	GRIA4
Gα12/13 Signaling	0.383		0.00769	CDH10
Human Embryonic Stem Cell Pluripotency	0.371		0.00741	WNT7B
Ovarian Cancer Signaling	0.361		0.00719	WNT7B
Cardiac β-adrenergic Signaling	0.357		0.00709	SLC8A3
D-myo-inositol (1,4,5,6)-Tetrakisphosphate Biosynthesis	0.354		0.00704	PPP1R16B
D-myo-inositol (3,4,5,6)-tetrakisphosphate Biosynthesis	0.354		0.00704	PPP1R16B
Xenobiotic Metabolism General Signaling Pathway	0.352		0.00699	UGT8
Hepatic Fibrosis Signaling Pathway	0.351		0.00543	CCL2,WNT7B
Corticotropin Releasing Hormone Signaling	0.348		0.0069	CRHR1
Coronavirus Pathogenesis Pathway	0.337		0.00667	CCL2
Factors Promoting Cardiogenesis in Vertebrates	0.337		0.00667	WNT7B
3-phosphoinositide Degradation	0.325		0.00641	PPP1R16B
D-myo-inositol-5-phosphate Metabolism	0.323		0.00637	PPP1R16B
eNOS Signaling	0.319		0.00629	CHRNA4
HOTAIR Regulatory Pathway	0.317		0.00625	WNT7B
Dopamine-DARPP32 Feedback in cAMP Signaling	0.311		0.00613	KCNJ9
Glioblastoma Multiforme Signaling	0.307		0.00606	WNT7B
HMGB1 Signaling	0.307		0.00606	CCL2
3-phosphoinositide Biosynthesis	0.306		0.00602	PPP1R16B
Ephrin Receptor Signaling	0.281		0.00556	EPHB1
Granulocyte Adhesion and Diapedesis	0.281		0.00556	CCL2
RhoGDI Signaling	0.281		0.00556	CDH10
Endothelin-1 Signaling	0.269		0.00532	SHC3
Agranulocyte Adhesion and Diapedesis	0.261		0.00518	CCL2
Adrenomedullin signaling pathway	0.255		0.00508	SHC3
Gap Junction Signaling	0.254		0.00505	GRIA4
Superpathway of Inositol Phosphate Compounds	0.252		0.00503	PPP1R16B
AMPK Signaling	0.232		0.00467	CHRNA4
Role of NFAT in Cardiac Hypertrophy	0.232		0.00467	SLC8A3
Role of Osteoblasts, Osteoclasts and Chondrocytes in Rheumatoid Arthritis	0.225		0.00455	WNT7B
Sperm Motility	0.221		0.00448	EPHB1
LPS/IL-1 Mediated Inhibition of RXR Function	0.22		0.00446	HS3ST4
Huntington's Disease Signaling	0.205		0.00422	RPH3A
Signaling by Rho Family GTPases	0.198		0.0041	CDH10
Colorectal Cancer Metastasis Signaling	0		0.00395	WNT7B
Glucocorticoid Receptor Signaling	0		0.00298	CCL2
Molecular Mechanisms of Cancer	0		0.00256	WNT7B
Opioid Signaling Pathway	0		0.00405	KCNJ9
Protein Kinase A Signaling	0		0.00251	PTPRT
Systemic Lupus Erythematosus In B Cell Signaling Pathway	0		0.00364	SHC3
