## Supplementary Data 35 for "Patient iPSC-astrocytes show transcriptional and functional dysregulation in schizophrenia"

### Sheet: Sheet1
ONTOLOGY	ID	Description	GeneRatio	BgRatio	pvalue	p.adjust	qvalue	geneID	Count
BP	GO:0007399	nervous system development	113/541	2331/21077	1.41112e-11	6.05194e-08	5.35415e-08	Cldn11/Plp1/Kif13b/Tspan2/Mbp/Lpar1/Il33/Trf/Cnp/Hapln2/Itgb4/Pmp22/Mag/Fnbp1/Mal/Pllp/Bcas1/Gjc2/Insc/Aspa/Sgk1/Gli2/Itga4/Ndrg1/Gpc4/Dio3/Cntn2/Arhgef10/Tenm1/Sh3tc2/Nptxr/Met/Myrf/Daam2/Mtmr2/Apbb2/Pcdh19/Neurod1/Jam3/Shtn1/Sigmar1/Rap1a/Rpe65/Thbs4/Arhgap33/Smarca1/Bloc1s1/Cd9/Vstm2l/Spag6l/Micall2/Efhd1/Neurl1a/Apaf1/Cers2/Snca/Chl1/Kat2b/Sclt1/C3/Sept2/Ndrg2/Fbxo7/Negr1/Bhlhe22/Enpp2/Mpdz/C…	113
BP	GO:0007272	ensheathment of neurons	23/541	163/21077	3.34855e-11	6.05194e-08	5.35415e-08	Cldn11/Plp1/Tspan2/Mbp/Trf/Itgb4/Pmp22/Mag/Mal/Pllp/Bcas1/Ndrg1/Cntn2/Arhgef10/Sh3tc2/Myrf/Mtmr2/Jam3/Cd9/Mpdz/Kcnj10/Qk/Hes5	23
BP	GO:0008366	axon ensheathment	23/541	163/21077	3.34855e-11	6.05194e-08	5.35415e-08	Cldn11/Plp1/Tspan2/Mbp/Trf/Itgb4/Pmp22/Mag/Mal/Pllp/Bcas1/Ndrg1/Cntn2/Arhgef10/Sh3tc2/Myrf/Mtmr2/Jam3/Cd9/Mpdz/Kcnj10/Qk/Hes5	23
BP	GO:0042552	myelination	22/541	160/21077	1.50159e-10	2.03541e-07	1.80073e-07	Plp1/Tspan2/Mbp/Trf/Itgb4/Pmp22/Mag/Mal/Pllp/Bcas1/Ndrg1/Cntn2/Arhgef10/Sh3tc2/Myrf/Mtmr2/Jam3/Cd9/Mpdz/Kcnj10/Qk/Hes5	22
BP	GO:0030030	cell projection organization	80/541	1580/21077	3.49343e-09	2.67957e-06	2.37061e-06	Plp1/Kif13b/Tspan2/Lpar1/Anln/Cnp/Itgb4/Pmp22/Mag/Pls1/Ermn/Sgk1/Gli2/Itga4/Cntn2/Pld1/Nptxr/Met/Mtmr2/Apbb2/Plekha1/Shtn1/Rap1a/Thbs4/Arhgap33/Gsn/Bloc1s1/Vstm2l/Spag6l/Micall2/Efhd1/Neurl1a/Cers2/Rhoj/Chl1/Dynll1/Kat2b/Ptpn23/Dnah1/Sclt1/Sept2/Rhog/Fbxo7/Negr1/Bhlhe22/Enpp2/Clrn1/Unc119b/Myo6/Dnaaf2/Gbx2/Ncs1/Cfap206/Cdc14b/Plxnb3/Qk/Ccp110/Nyap1/Wasf1/Bsg/Ptk2b/Mak/Adgrv1/Ptpn9/Tnr/Nme2/Prkd1/…	80
BP	GO:0022008	neurogenesis	87/541	1782/21077	3.71601e-09	2.67957e-06	2.37061e-06	Plp1/Kif13b/Tspan2/Lpar1/Il33/Trf/Cnp/Itgb4/Pmp22/Mag/Gjc2/Aspa/Sgk1/Gli2/Itga4/Ndrg1/Dio3/Cntn2/Arhgef10/Tenm1/Sh3tc2/Nptxr/Met/Myrf/Daam2/Mtmr2/Apbb2/Neurod1/Shtn1/Rap1a/Rpe65/Thbs4/Arhgap33/Smarca1/Bloc1s1/Vstm2l/Micall2/Efhd1/Neurl1a/Cers2/Chl1/Kat2b/Sclt1/C3/Sept2/Fbxo7/Negr1/Bhlhe22/Enpp2/Clrn1/Btbd6/Kcnj10/Myo6/Timp2/Gbx2/Mycl/Ncs1/Plxnb3/Qk/Nyap1/Wasf1/Ppp2r3a/Mapk1/Gnrh1/Bsg/Ptk2b/Adgrv1…	87
BP	GO:0048731	system development	180/541	4738/21077	3.73216e-09	2.67957e-06	2.37061e-06	Cldn11/Plp1/Kif13b/Tspan2/Mbp/Lpar1/Il33/Anln/Slc12a2/Trf/Cnp/Hapln2/Itgb4/Pmp22/Mag/Fnbp1/Mal/Pllp/Bcas1/Gjc2/Calb1/Insc/Aspa/Sgk1/Gli2/Itga4/Xist/Rassf2/Ndrg1/Gpc4/Dio3/Sapcd2/Cntn2/Kdf1/Enpp1/Arhgef10/Tenm1/Myh7/Sh3tc2/Nptxr/Met/Anxa4/Myrf/Daam2/Mtmr2/Apbb2/Krt2/Pcdh19/Neurod1/Plekha1/Jam3/Shtn1/Sigmar1/Rap1a/Rpe65/Thbs4/Clic4/Arhgap33/Igfbp5/Celf4/Hist1h4i/Smarca1/Bloc1s1/Mfge8/Cd9/Alox8/Adip…	180
BP	GO:0051239	regulation of multicellular organismal process	136/541	3284/21077	3.95362e-09	2.67957e-06	2.37061e-06	Kif13b/Mbp/Lpar1/Il33/Trf/Pmp22/Mag/Pls1/Dock5/Gjc2/Gatm/Wnk1/Aspa/Sgk1/Gli2/Rassf2/Gpc4/Dio3/Sapcd2/Cntn2/Kdf1/Erbin/Enpp1/Otud7b/Myh7/Nptxr/Litaf/Met/Anxa4/Myrf/Daam2/Mtmr2/Neurod1/Shtn1/Hrh1/Rap1a/Tmbim1/Thbs4/Arhgap33/Igfbp5/Celf4/Hist1h4i/Cd9/Alox8/Adipor2/Phldb1/Nrarp/Chil1/Ptgis/Phldb2/Zfp64/Neurl1a/Cers2/Rhoj/Snca/Epb41l4b/Enpp4/Kat2b/Smurf2/Ptpn23/Ppp1r16b/Tcim/C3/Scd1/Ndrg2/Tnni3/Fbxo7/…	136
BP	GO:0048870	cell motility	80/541	1604/21077	6.86781e-09	3.72373e-06	3.29438e-06	Prr5l/Lpar1/Il33/Anln/Slc12a2/Trf/Itgb4/Tnfaip6/Pmp22/Dock5/Wnk1/Itga4/Gpc4/Cntn2/Trp53inp1/Pld1/Met/Apbb2/Jam3/Shtn1/Hrh1/Pstpip2/Thbs4/Clic4/Igfbp5/Cd9/Efcab1/Spag6l/Phldb2/Neurl1a/Cers2/Rhoj/Scnn1b/Chl1/Epb41l4b/Smurf2/Ptpn23/Lyst/Dnah1/Selplg/Dpp4/Rhog/Enpp2/Clrn1/Dnaaf2/Wdr66/Gbx2/Ccl8/Fscn3/Cd40/Stard13/Plxnb3/Hc/Map3k3/Ppp2r3a/Gnrh1/Mospd2/Ptk2b/Atp2b4/Fgfbp1/Tnr/Rps6kb1/Apod/Coro6/Pcsk5/P…	80
BP	GO:0051674	localization of cell	80/541	1604/21077	6.86781e-09	3.72373e-06	3.29438e-06	Prr5l/Lpar1/Il33/Anln/Slc12a2/Trf/Itgb4/Tnfaip6/Pmp22/Dock5/Wnk1/Itga4/Gpc4/Cntn2/Trp53inp1/Pld1/Met/Apbb2/Jam3/Shtn1/Hrh1/Pstpip2/Thbs4/Clic4/Igfbp5/Cd9/Efcab1/Spag6l/Phldb2/Neurl1a/Cers2/Rhoj/Scnn1b/Chl1/Epb41l4b/Smurf2/Ptpn23/Lyst/Dnah1/Selplg/Dpp4/Rhog/Enpp2/Clrn1/Dnaaf2/Wdr66/Gbx2/Ccl8/Fscn3/Cd40/Stard13/Plxnb3/Hc/Map3k3/Ppp2r3a/Gnrh1/Mospd2/Ptk2b/Atp2b4/Fgfbp1/Tnr/Rps6kb1/Apod/Coro6/Pcsk5/P…	80
BP	GO:0006928	movement of cell or subcellular component	94/541	2020/21077	8.65235e-09	4.26482e-06	3.77309e-06	Kif13b/Prr5l/Lpar1/Il33/Anln/Slc12a2/Trf/Itgb4/Tnfaip6/Pmp22/Dock5/Wnk1/Gli2/Itga4/Gpc4/Cntn2/Trp53inp1/Myh7/Pld1/Met/Apbb2/Jam3/Shtn1/Hrh1/Pstpip2/Thbs4/Clic4/Igfbp5/Bloc1s1/Cd9/Efcab1/Vstm2l/Spag6l/Phldb2/Neurl1a/Cers2/Rhoj/Scnn1b/Chl1/Dynll1/Epb41l4b/Smurf2/Ptpn23/Lyst/Dnah1/Selplg/Dpp4/Rhog/Enpp2/Clrn1/Dnaaf2/Wdr66/Gbx2/Myh6/Flot2/Ccl8/Fscn3/Cd40/Gpd1l/Stard13/Plxnb3/Hc/Map3k3/Wasf1/Ppp2r3a/K…	94
BP	GO:0120036	plasma membrane bounded cell projection organization	77/541	1535/21077	1.0766e-08	4.86444e-06	4.30356e-06	Plp1/Kif13b/Tspan2/Lpar1/Anln/Cnp/Itgb4/Pmp22/Mag/Pls1/Sgk1/Gli2/Itga4/Cntn2/Pld1/Nptxr/Met/Mtmr2/Apbb2/Plekha1/Shtn1/Rap1a/Thbs4/Arhgap33/Gsn/Bloc1s1/Vstm2l/Spag6l/Micall2/Efhd1/Neurl1a/Cers2/Chl1/Dynll1/Kat2b/Ptpn23/Dnah1/Sclt1/Sept2/Rhog/Fbxo7/Negr1/Bhlhe22/Enpp2/Clrn1/Unc119b/Myo6/Dnaaf2/Gbx2/Ncs1/Cdc14b/Plxnb3/Qk/Ccp110/Nyap1/Wasf1/Bsg/Ptk2b/Mak/Adgrv1/Ptpn9/Tnr/Nme2/Prkd1/Kit/Ppp1r9b/Ptk6/C…	77
BP	GO:0040011	locomotion	87/541	1828/21077	1.23402e-08	5.14682e-06	4.55339e-06	Prr5l/Lpar1/Il33/Anln/Slc12a2/Trf/Itgb4/Tnfaip6/Pmp22/Dock5/Wnk1/Gli2/Itga4/Gpc4/Cntn2/Trp53inp1/Pld1/Gpr37/Met/Apbb2/Jam3/Shtn1/Hrh1/Pstpip2/Thbs4/Clic4/Igfbp5/Cd9/Efcab1/Vstm2l/Spag6l/Phldb2/Neurl1a/Cers2/Rhoj/Snca/Scnn1b/Chl1/Epb41l4b/Smurf2/Ptpn23/Lyst/Dnah1/Selplg/Dpp4/Rhog/Fbxo7/Enpp2/Clrn1/Dnaaf2/Wdr66/Gbx2/Ccl8/Fscn3/Cd40/Stard13/Plxnb3/Hc/Map3k3/Ppp2r3a/Gnrh1/Bsg/Mospd2/Ptk2b/Atp2b4/Fgfb…	87
BP	GO:0048468	cell development	104/541	2409/21077	5.98661e-08	2.30057e-05	2.03531e-05	Plp1/Kif13b/Tspan2/Lpar1/Trf/Cnp/Hapln2/Itgb4/Pmp22/Mag/Dock5/Gjc2/Aspa/Sgk1/Gli2/Itga4/Ndrg1/Dio3/Cntn2/Kdf1/Arhgef10/Tenm1/Sh3tc2/Nptxr/Met/Myrf/Daam2/Mtmr2/Apbb2/Krt2/Neurod1/Jam3/Shtn1/Rap1a/Rpe65/Thbs4/Clic4/Arhgap33/Bloc1s1/Vstm2l/Spag6l/Micall2/Efhd1/Neurl1a/Cers2/Chl1/Kat2b/Ppp1r16b/Dnah1/Sclt1/C3/Sept2/Synpo2l/Fbxo7/Negr1/Bhlhe22/Enpp2/Bmp3/Clrn1/Kcnj10/Myo6/Timp2/Gbx2/Myh6/Flnc/Mycl/Ncs…	104
BP	GO:0048666	neuron development	64/541	1233/21077	6.36453e-08	2.30057e-05	2.03531e-05	Plp1/Kif13b/Tspan2/Lpar1/Cnp/Pmp22/Mag/Sgk1/Gli2/Itga4/Dio3/Cntn2/Tenm1/Nptxr/Met/Mtmr2/Apbb2/Neurod1/Shtn1/Rap1a/Rpe65/Thbs4/Arhgap33/Bloc1s1/Vstm2l/Micall2/Efhd1/Neurl1a/Cers2/Chl1/Kat2b/Sclt1/C3/Sept2/Fbxo7/Negr1/Bhlhe22/Clrn1/Myo6/Gbx2/Ncs1/Plxnb3/Qk/Nyap1/Wasf1/Bsg/Ptk2b/Adgrv1/Ptpn9/Tnr/Nme2/Prkd1/Ppp1r9b/Mfrp/Ptk6/Cul7/Trip11/Inpp5j/Rtn4ip1/Unc5d/L1cam/Hes5/Jak2/Sema7a	64
BP	GO:0048699	generation of neurons	78/541	1679/21077	2.13656e-07	7.24026e-05	6.40546e-05	Plp1/Kif13b/Tspan2/Lpar1/Trf/Cnp/Pmp22/Mag/Gjc2/Aspa/Sgk1/Gli2/Itga4/Dio3/Cntn2/Tenm1/Nptxr/Met/Daam2/Mtmr2/Apbb2/Neurod1/Shtn1/Rap1a/Rpe65/Thbs4/Arhgap33/Smarca1/Bloc1s1/Vstm2l/Micall2/Efhd1/Neurl1a/Cers2/Chl1/Kat2b/Sclt1/C3/Sept2/Fbxo7/Negr1/Bhlhe22/Enpp2/Clrn1/Myo6/Timp2/Gbx2/Mycl/Ncs1/Plxnb3/Qk/Nyap1/Wasf1/Ppp2r3a/Gnrh1/Bsg/Ptk2b/Adgrv1/Ptpn9/Tnr/Nme2/Adra2c/Prkd1/Kit/Vegfd/Ppp1r9b/Scrt2/Mfrp…	78
BP	GO:0016477	cell migration	70/541	1456/21077	2.77157e-07	8.83966e-05	7.82045e-05	Prr5l/Lpar1/Il33/Anln/Slc12a2/Itgb4/Tnfaip6/Pmp22/Dock5/Wnk1/Itga4/Gpc4/Cntn2/Trp53inp1/Pld1/Met/Apbb2/Jam3/Shtn1/Hrh1/Pstpip2/Thbs4/Clic4/Igfbp5/Cd9/Efcab1/Phldb2/Cers2/Rhoj/Scnn1b/Chl1/Epb41l4b/Smurf2/Ptpn23/Lyst/Selplg/Dpp4/Rhog/Enpp2/Gbx2/Ccl8/Fscn3/Cd40/Stard13/Plxnb3/Hc/Map3k3/Gnrh1/Mospd2/Ptk2b/Fgfbp1/Tnr/Rps6kb1/Apod/Coro6/Pcsk5/Prkd1/Kit/Vegfd/Ppp1r9b/Padi2/Scrt2/Ptk6/Unc5d/L1cam/Jak2/Ma…	70
BP	GO:2000026	regulation of multicellular organismal development	94/541	2201/21077	4.8807e-07	0.000147018	0.000130066	Kif13b/Mbp/Lpar1/Trf/Pmp22/Mag/Gjc2/Wnk1/Aspa/Sgk1/Gli2/Rassf2/Gpc4/Dio3/Sapcd2/Cntn2/Kdf1/Enpp1/Nptxr/Met/Myrf/Daam2/Mtmr2/Neurod1/Shtn1/Rap1a/Arhgap33/Celf4/Hist1h4i/Alox8/Phldb1/Nrarp/Chil1/Ptgis/Phldb2/Neurl1a/Cers2/Rhoj/Snca/Kat2b/Smurf2/Ppp1r16b/Tcim/C3/Fbxo7/Negr1/Enpp2/Oxtr/Timp2/Gbx2/Myh6/Mycl/Ncs1/Vash2/Cd40/Mtm1/Ctla2a/Asmt/Stard13/Plxnb3/Hc/Qk/Map3k3/Ppp2r3a/Mapk1/Acvr2a/Gnrh1/Ptk2b/A…	94
BP	GO:0050793	regulation of developmental process	111/541	2742/21077	5.33961e-07	0.000152376	0.000134807	Kif13b/Mbp/Lpar1/Trf/Pmp22/Mag/Pls1/Dock5/Gjc2/Ermn/Wnk1/Aspa/Sgk1/Gli2/Rassf2/Gpc4/Dio3/Sapcd2/Cntn2/Kdf1/Enpp1/Trp53inp1/Nptxr/Met/Myrf/Daam2/Mtmr2/Krt2/Neurod1/Plekhb1/Shtn1/Rap1a/Tmbim1/Arhgap33/Igfbp5/Celf4/Hist1h4i/Alox8/Phldb1/Nrarp/Chil1/Ptgis/Phldb2/Neurl1a/Syne3/Cers2/Rhoj/Snca/Kat2b/Smurf2/Ppp1r16b/Tcim/C3/Rhog/Fbxo7/Negr1/Enpp2/Oxtr/Timp2/Gbx2/Myh6/Mycl/Flot2/Ncs1/Suz12/Vash2/Ccl8/Cd4…	111
BP	GO:0031175	neuron projection development	56/541	1092/21077	6.68057e-07	0.00018111	0.000160228	Plp1/Kif13b/Tspan2/Lpar1/Cnp/Pmp22/Mag/Sgk1/Gli2/Itga4/Cntn2/Nptxr/Met/Apbb2/Shtn1/Rap1a/Thbs4/Arhgap33/Bloc1s1/Vstm2l/Micall2/Efhd1/Neurl1a/Cers2/Chl1/Kat2b/Sept2/Fbxo7/Negr1/Bhlhe22/Clrn1/Myo6/Gbx2/Ncs1/Plxnb3/Qk/Nyap1/Wasf1/Bsg/Ptk2b/Adgrv1/Ptpn9/Tnr/Nme2/Prkd1/Ppp1r9b/Ptk6/Cul7/Trip11/Inpp5j/Rtn4ip1/Unc5d/L1cam/Hes5/Jak2/Sema7a	56
BP	GO:0030182	neuron differentiation	70/541	1501/21077	8.48089e-07	0.000218969	0.000193721	Plp1/Kif13b/Tspan2/Lpar1/Cnp/Pmp22/Mag/Sgk1/Gli2/Itga4/Dio3/Cntn2/Tenm1/Nptxr/Met/Mtmr2/Apbb2/Neurod1/Shtn1/Rap1a/Rpe65/Thbs4/Arhgap33/Smarca1/Bloc1s1/Vstm2l/Micall2/Efhd1/Neurl1a/Cers2/Chl1/Kat2b/Sclt1/C3/Sept2/Fbxo7/Negr1/Bhlhe22/Clrn1/Myo6/Timp2/Gbx2/Mycl/Ncs1/Plxnb3/Qk/Nyap1/Wasf1/Ppp2r3a/Bsg/Ptk2b/Adgrv1/Ptpn9/Tnr/Nme2/Adra2c/Prkd1/Vegfd/Ppp1r9b/Mfrp/Ptk6/Cul7/Trip11/Inpp5j/Rtn4ip1/Unc5d/L1c…	70
BP	GO:0040012	regulation of locomotion	51/541	1018/21077	4.21351e-06	0.00100877	0.000892462	Prr5l/Lpar1/Il33/Trf/Tnfaip6/Dock5/Wnk1/Itga4/Trp53inp1/Pld1/Met/Jam3/Shtn1/Thbs4/Clic4/Igfbp5/Cd9/Efcab1/Phldb2/Cers2/Rhoj/Snca/Epb41l4b/Smurf2/Ptpn23/Fbxo7/Enpp2/Cd40/Stard13/Plxnb3/Hc/Map3k3/Ppp2r3a/Gnrh1/Mospd2/Ptk2b/Fgfbp1/Rps6kb1/Trim27/Apod/Pcsk5/Prkd1/Kit/Vegfd/Padi2/Scrt2/Unc5d/Jak2/Maz/Nod2/Sema7a	51
BP	GO:0007155	cell adhesion	61/541	1307/21077	4.5053e-06	0.00100877	0.000892462	Cldn11/Mbp/Hapln2/Itgb4/Tnfaip6/Pmp22/Mag/Dock5/Wnk1/Itga4/Gpc4/Cntn2/Tenm1/Mog/Pcdh19/Serpinb8/Jam3/Thbs4/Cntnap5a/Gsn/Mfge8/Cd9/Cd33/Vstm2l/Nrarp/Phldb2/Micall2/Fgl1/Chl1/Epb41l4b/Ptpn23/Spock2/Spon1/Selplg/Dpp4/Negr1/Enpp2/Mpdz/Hfe/Hapln1/Flot2/Pcdhb6/Plxnb3/Gnrh1/Bsg/Ptk2b/Adgrv1/Fbln5/Cntnap5b/Tnr/Plekha2/Apod/Pcsk5/Kit/Dennd6a/Unc5d/L1cam/Hes5/Jak2/Mybpc3/Tmem8b	61
BP	GO:0051128	regulation of cellular component organization	102/541	2574/21077	4.50979e-06	0.00100877	0.000892462	Kif13b/Lpar1/Anln/Trf/Pmp22/Mag/Pls1/Dock5/Snx33/Ermn/Sgk1/Syt9/Gpc4/Cntn2/Enpp1/Svip/Arhgef10/Pld1/Nptxr/Met/Mtmr2/Apbb2/Jam3/Shtn1/Rap1a/Arhgap33/Igfbp5/Gda/Gsn/Atad2b/Mfge8/Pmaip1/Adipor2/Phldb1/Phldb2/Neurl1a/Apaf1/Syne3/Cers2/Rhoj/Snca/Dynll1/Kat2b/Ptpn23/Rassf7/C3/Stag1/Jmjd4/Dpp4/Rhog/Synpo2l/Fbxo7/Gnl3l/Negr1/Preb/Enpp2/Clrn1/Hfe/Oxtr/Ncs1/Ccl8/Phb/Mtm1/Cdc14b/Plxnb3/Qk/Ccp110/Wasf1/Btc/M…	102
BP	GO:0051960	regulation of nervous system development	53/541	1078/21077	4.6513e-06	0.00100877	0.000892462	Kif13b/Lpar1/Trf/Pmp22/Mag/Gjc2/Aspa/Sgk1/Gli2/Gpc4/Dio3/Cntn2/Nptxr/Met/Myrf/Daam2/Mtmr2/Neurod1/Shtn1/Rap1a/Arhgap33/Neurl1a/Cers2/Snca/Kat2b/Fbxo7/Negr1/Enpp2/Oxtr/Timp2/Gbx2/Mycl/Ncs1/Plxnb3/Qk/Gnrh1/Ptk2b/Ptpn9/Tnr/Nme2/Adra2c/Prkd1/Kit/Scrt2/Ptk6/Lrfn1/Cul7/Inpp5j/Rtn4ip1/Unc5d/L1cam/Hes5/Sema7a	53
BP	GO:2000145	regulation of cell motility	48/541	940/21077	4.92553e-06	0.00102716	0.00090873	Prr5l/Lpar1/Il33/Trf/Tnfaip6/Dock5/Wnk1/Itga4/Trp53inp1/Pld1/Met/Jam3/Shtn1/Thbs4/Clic4/Igfbp5/Cd9/Efcab1/Phldb2/Cers2/Rhoj/Epb41l4b/Smurf2/Ptpn23/Enpp2/Cd40/Stard13/Plxnb3/Hc/Map3k3/Ppp2r3a/Gnrh1/Mospd2/Ptk2b/Fgfbp1/Rps6kb1/Apod/Pcsk5/Prkd1/Kit/Vegfd/Padi2/Scrt2/Unc5d/Jak2/Maz/Nod2/Sema7a	48
BP	GO:0022610	biological adhesion	61/541	1319/21077	5.99264e-06	0.00120341	0.00106466	Cldn11/Mbp/Hapln2/Itgb4/Tnfaip6/Pmp22/Mag/Dock5/Wnk1/Itga4/Gpc4/Cntn2/Tenm1/Mog/Pcdh19/Serpinb8/Jam3/Thbs4/Cntnap5a/Gsn/Mfge8/Cd9/Cd33/Vstm2l/Nrarp/Phldb2/Micall2/Fgl1/Chl1/Epb41l4b/Ptpn23/Spock2/Spon1/Selplg/Dpp4/Negr1/Enpp2/Mpdz/Hfe/Hapln1/Flot2/Pcdhb6/Plxnb3/Gnrh1/Bsg/Ptk2b/Adgrv1/Fbln5/Cntnap5b/Tnr/Plekha2/Apod/Pcsk5/Kit/Dennd6a/Unc5d/L1cam/Hes5/Jak2/Mybpc3/Tmem8b	61
BP	GO:0032879	regulation of localization	109/541	2855/21077	1.06241e-05	0.00196429	0.0017378	Prr5l/Mbp/Lpar1/Il33/Trf/Tnfaip6/Pls1/Dock5/Snx33/Gjc2/Cnih3/Wnk1/Sgk1/Itga4/Syt9/Gpc4/Sapcd2/Enpp1/Trp53inp1/Svip/Otud7b/Sh3tc2/Pld1/Pm20d1/Met/Anxa4/Mtmr2/Jam3/Shtn1/Rap1a/Tmbim1/Thbs4/Clic4/Igfbp5/Gsn/Mfge8/Lypd1/Cd9/Pmaip1/Alox8/Adipor2/Efcab1/Phldb2/Cers2/Rhoj/Snca/Scnn1b/Fxyd6/Dynll1/Kcnk13/Epb41l4b/Smurf2/Ptpn23/Hrh3/C3/Sept2/Rhog/Gnl3l/Glra3/Preb/Enpp2/Hfe/Oxtr/Prss8/Kcnj10/Myo6/Ncs1/Rab3…	109
BP	GO:0022010	central nervous system myelination	6/541	21/21077	1.08684e-05	0.00196429	0.0017378	Plp1/Mag/Cntn2/Myrf/Kcnj10/Hes5	6
BP	GO:0032291	axon ensheathment in central nervous system	6/541	21/21077	1.08684e-05	0.00196429	0.0017378	Plp1/Mag/Cntn2/Myrf/Kcnj10/Hes5	6
BP	GO:0048709	oligodendrocyte differentiation	12/541	103/21077	1.32708e-05	0.0023211	0.00205348	Plp1/Tspan2/Cnp/Mag/Aspa/Cntn2/Myrf/Daam2/Enpp2/Kcnj10/Qk/Hes5	12
BP	GO:0030334	regulation of cell migration	45/541	893/21077	1.37038e-05	0.00232193	0.00205421	Prr5l/Lpar1/Il33/Tnfaip6/Dock5/Wnk1/Itga4/Trp53inp1/Pld1/Met/Jam3/Shtn1/Thbs4/Clic4/Igfbp5/Cd9/Phldb2/Cers2/Rhoj/Epb41l4b/Smurf2/Ptpn23/Enpp2/Cd40/Stard13/Plxnb3/Hc/Map3k3/Gnrh1/Mospd2/Ptk2b/Fgfbp1/Rps6kb1/Apod/Pcsk5/Prkd1/Kit/Vegfd/Padi2/Scrt2/Unc5d/Jak2/Maz/Nod2/Sema7a	45
BP	GO:0007010	cytoskeleton organization	59/541	1310/21077	1.88674e-05	0.00309997	0.00274254	Lpar1/Anln/Trf/Cnp/Pmp22/Pls1/Ermn/Insc/Sgk1/Sapcd2/Cntn2/Arhgef10/Met/Daam2/Krt2/Jam3/Shtn1/Pstpip2/Gda/Gsn/Spag6l/Phldb1/Phldb2/Micall2/Neurl1a/Syne3/Rhoj/Snca/Epb41l4b/Kat2b/Rassf7/Dnah1/Tuba8/Stag1/Rhog/Synpo2l/Map3k20/Clrn1/Dnaaf2/Myh6/Fscn3/Mtm1/Cdc14b/Ccp110/Wasf1/Mapk1/Ptk2b/Map7/Trim27/Coro6/Map6d1/Kit/Haus3/Ppp1r9b/Cul7/Magel2/Inpp5j/Mybpc3/Ttll1	59
BP	GO:0009653	anatomical structure morphogenesis	104/541	2741/21077	2.31679e-05	0.00366577	0.00324311	Kif13b/Mbp/Lpar1/Slc12a2/Cnp/Itgb4/Pmp22/Mag/Dock5/Calb1/Ermn/Wnk1/Sgk1/Gli2/Itga4/Dio3/Sapcd2/Cntn2/Kdf1/Myh7/Met/Mtmr2/Apbb2/Neurod1/Plekha1/Jam3/Shtn1/Rap1a/Tmbim1/Rpe65/Thbs4/Clic4/Arhgap33/Igfbp5/Mfge8/Cd9/Adipor2/Vstm2l/Phldb1/Nrarp/Chil1/Ptgis/Phldb2/Micall2/Hpgd/Fgl1/Apaf1/Syne3/Rhoj/Scnn1b/Chl1/Ppp1r16b/C3/Tnni3/Rhog/Synpo2l/Map3k20/Bhlhe22/Enpp2/Sox7/Clrn1/Gcnt4/Myo6/Gbx2/Myh6/Vash2/Ccl…	104
BP	GO:0021782	glial cell development	12/541	109/21077	2.36632e-05	0.00366577	0.00324311	Plp1/Tspan2/Itgb4/Pmp22/Mag/Ndrg1/Cntn2/Arhgef10/Sh3tc2/Myrf/Kcnj10/Hes5	12
BP	GO:0065008	regulation of biological quality	143/541	4065/21077	2.45418e-05	0.00369627	0.00327009	Mbp/Lpar1/Slc12a2/Trf/Cnp/Trhr/Pmp22/Mag/Pls1/Dock5/Cnih3/Calb1/Ermn/Gatm/Insc/Wnk1/Sgk1/Syt9/Rassf2/Zswim7/Gpc4/Dio3/Cntn2/Kdf1/Erbin/Enpp1/Myh7/Nptxr/Pm20d1/Met/Mtmr2/Apbb2/Slc16a2/Neurod1/Plekha1/Jam3/Shtn1/Hrh1/Cln5/Rap1a/Rpe65/Clic4/Arhgap33/Igfbp5/Celf4/Gsn/Cd9/Pmaip1/Adipor2/Ano4/Syn2/Slc24a3/Ptgis/Crym/Neurl1a/Syne3/Rhoj/Snca/Scnn1b/Carhsp1/Dynll1/Kcnk13/Enpp4/Kat2b/Lrrc8d/Slc4a2/Lyst/Stx…	143
BP	GO:0051234	establishment of localization	154/541	4453/21077	2.61114e-05	0.00382637	0.00338519	Prr5l/Mbp/Il33/Slc12a2/Trf/Cnp/Slc1a4/Fnbp1/Pls1/Mal/Pllp/Snx33/Gjc2/Cnih3/Slc44a1/Abca8a/Insc/Wnk1/Sgk1/Itga4/Nlrc4/Ano2/Syt9/Sapcd2/Cntn2/Erbin/Enpp1/Svip/Lman2l/Sh3tc2/Pld1/Ttyh2/Pm20d1/Met/Anxa4/Mtmr2/Slc16a2/Neurod1/Plekha1/Sigmar1/Hrh1/Cln5/Rap1a/Srp19/Tmem144/Nipal4/Clic4/Arhgap33/Amph/Gsn/Ubl4a/Gjb1/Bloc1s1/Mfge8/Cd9/Pmaip1/Alox8/Adipor2/Ano4/Tmc3/Syn2/Chil1/Slc24a3/Tmem266/Phldb2/Micall2…	154
BP	GO:0031344	regulation of cell projection organization	40/541	788/21077	3.53996e-05	0.00505096	0.00446858	Kif13b/Lpar1/Anln/Pmp22/Mag/Pls1/Ermn/Sgk1/Cntn2/Pld1/Met/Shtn1/Rap1a/Arhgap33/Neurl1a/Cers2/Dynll1/Kat2b/Rhog/Fbxo7/Negr1/Enpp2/Clrn1/Ncs1/Plxnb3/Qk/Ccp110/Ptk2b/Mak/Ptpn9/Tnr/Nme2/Prkd1/Kit/Ptk6/Cul7/Inpp5j/Rtn4ip1/L1cam/Sema7a	40
BP	GO:0042063	gliogenesis	22/541	324/21077	3.6649e-05	0.00509515	0.00450767	Plp1/Tspan2/Il33/Trf/Cnp/Itgb4/Pmp22/Mag/Gjc2/Aspa/Ndrg1/Cntn2/Arhgef10/Sh3tc2/Myrf/Daam2/Cers2/Enpp2/Kcnj10/Qk/Mapk1/Hes5	22
BP	GO:0060326	cell chemotaxis	21/541	302/21077	3.88223e-05	0.00526236	0.00465561	Lpar1/Slc12a2/Wnk1/Met/Jam3/Hrh1/Thbs4/Efcab1/Lyst/Rhog/Enpp2/Ccl8/Plxnb3/Hc/Mospd2/Ptk2b/Prkd1/Kit/Vegfd/Padi2/Nod2	21
BP	GO:0051270	regulation of cellular component movement	48/541	1026/21077	4.68595e-05	0.00619688	0.00548238	Prr5l/Lpar1/Il33/Trf/Tnfaip6/Dock5/Wnk1/Itga4/Trp53inp1/Pld1/Met/Jam3/Shtn1/Thbs4/Clic4/Igfbp5/Cd9/Efcab1/Phldb2/Cers2/Rhoj/Epb41l4b/Smurf2/Ptpn23/Enpp2/Cd40/Stard13/Plxnb3/Hc/Map3k3/Ppp2r3a/Gnrh1/Mospd2/Ptk2b/Fgfbp1/Rps6kb1/Apod/Pcsk5/Prkd1/Kit/Vegfd/Padi2/Scrt2/Unc5d/Jak2/Maz/Nod2/Sema7a	48
BP	GO:0010001	glial cell differentiation	18/541	239/21077	4.91645e-05	0.0063469	0.0056151	Plp1/Tspan2/Cnp/Itgb4/Pmp22/Mag/Aspa/Ndrg1/Cntn2/Arhgef10/Sh3tc2/Myrf/Daam2/Enpp2/Kcnj10/Qk/Mapk1/Hes5	18
BP	GO:0048869	cellular developmental process	152/541	4442/21077	5.28831e-05	0.00656586	0.00580882	Plp1/Kif13b/Tspan2/Lpar1/Il33/Anln/Trf/Cnp/Hapln2/Itgb4/Pmp22/Mag/Dock5/Gjc2/Ermn/Insc/Aspa/Sgk1/Gli2/Itga4/Xist/Rassf2/Ndrg1/Dio3/Cntn2/Kdf1/Enpp1/Trp53inp1/Arhgef10/Tenm1/Sh3tc2/Nptxr/Met/Anxa4/Myrf/Daam2/Mtmr2/Apbb2/Krt2/Neurod1/Plekhb1/Plekha1/Jam3/Shtn1/Rap1a/Rpe65/Thbs4/Clic4/Arhgap33/Igfbp5/Hist1h4i/Smarca1/Bloc1s1/Cd9/Alox8/Vstm2l/Spag6l/Phldb1/Nrarp/Phldb2/Micall2/Efhd1/Neurl1a/Syne3/Cer…	152
BP	GO:0048583	regulation of response to stimulus	133/541	3781/21077	5.32826e-05	0.00656586	0.00580882	Prr5l/Lpar1/Il33/Trf/St18/Tnfaip6/Pmp22/Mal/Cnih3/Wnk1/Gli2/Nlrc4/Syt9/Rassf2/Gpc4/Cntn2/Erbin/Enpp1/Trp53inp1/Svip/Arhgef10/Otud7b/Myh7/Sh3tc2/Nptxr/Gpr37/Litaf/Met/Mog/Daam2/Mtmr2/Plekhg3/Neurod1/Plekha1/Jam3/Rap1a/Tmbim1/Thbs4/Igfbp5/Celf4/Gsn/Cd9/Pmaip1/Alox8/Nrarp/Chil1/Ptgis/Phldb2/Efhd1/Fgl1/Neurl1a/Apaf1/Cers2/Snca/Dynll1/Enpp4/Smurf2/Ppp1r16b/Tcim/Plekhg6/C3/Cops8/Sept2/Ndrg2/Dpp4/C4b/Sy…	133
BP	GO:0120035	regulation of plasma membrane bounded cell projection organization	39/541	779/21077	5.97068e-05	0.007194	0.00636453	Kif13b/Lpar1/Anln/Pmp22/Mag/Pls1/Sgk1/Cntn2/Pld1/Met/Shtn1/Rap1a/Arhgap33/Neurl1a/Cers2/Dynll1/Kat2b/Rhog/Fbxo7/Negr1/Enpp2/Clrn1/Ncs1/Plxnb3/Qk/Ccp110/Ptk2b/Mak/Ptpn9/Tnr/Nme2/Prkd1/Kit/Ptk6/Cul7/Inpp5j/Rtn4ip1/L1cam/Sema7a	39
BP	GO:0030154	cell differentiation	145/541	4214/21077	6.48699e-05	0.00764619	0.00676458	Plp1/Kif13b/Tspan2/Lpar1/Il33/Anln/Trf/Cnp/Hapln2/Itgb4/Pmp22/Mag/Dock5/Gjc2/Insc/Aspa/Sgk1/Gli2/Itga4/Xist/Rassf2/Ndrg1/Dio3/Cntn2/Kdf1/Enpp1/Trp53inp1/Arhgef10/Tenm1/Sh3tc2/Nptxr/Met/Anxa4/Myrf/Daam2/Mtmr2/Apbb2/Krt2/Neurod1/Plekhb1/Plekha1/Jam3/Shtn1/Rap1a/Rpe65/Thbs4/Clic4/Arhgap33/Igfbp5/Hist1h4i/Smarca1/Bloc1s1/Cd9/Alox8/Vstm2l/Spag6l/Phldb1/Nrarp/Phldb2/Micall2/Efhd1/Neurl1a/Cers2/Chl1/Kat…	145
BP	GO:0050767	regulation of neurogenesis	45/541	962/21077	8.14928e-05	0.00940115	0.0083172	Kif13b/Lpar1/Trf/Pmp22/Mag/Gjc2/Aspa/Sgk1/Gli2/Dio3/Cntn2/Met/Daam2/Neurod1/Shtn1/Rap1a/Arhgap33/Neurl1a/Cers2/Kat2b/Fbxo7/Negr1/Enpp2/Timp2/Mycl/Ncs1/Plxnb3/Qk/Gnrh1/Ptk2b/Ptpn9/Tnr/Nme2/Adra2c/Prkd1/Kit/Scrt2/Ptk6/Cul7/Inpp5j/Rtn4ip1/Unc5d/L1cam/Hes5/Sema7a	45
BP	GO:0007017	microtubule-based process	38/541	764/21077	8.49879e-05	0.00960009	0.0084932	Kif13b/Cnp/Insc/Sgk1/Sapcd2/Cntn2/Arhgef10/Met/Gda/Bloc1s1/Spag6l/Phldb1/Phldb2/Neurl1a/Snca/Dynll1/Kat2b/Lyst/Rassf7/Dnah1/Tuba8/Stag1/Dnaaf2/Wdr66/Flot2/Cdc14b/Ccp110/Wasf1/Kif13a/Mak/Map7/Pex1/Map6d1/Haus3/Kif1c/Cul7/Inpp5j/Ttll1	38
BP	GO:0032270	positive regulation of cellular protein metabolic process	64/541	1546/21077	0.000102731	0.0113675	0.0100568	Prr5l/Mbp/Lpar1/Il33/Trf/St18/Snx33/Nlrc4/Rassf2/Cntn2/Svip/Gpr37/Met/Rap1a/Thbs4/Gsn/Pmaip1/Chil1/Neurl1a/Apaf1/Snca/Kat2b/Spon1/Ppp1r16b/Tcim/C3/Cops8/Jmjd4/Map3k20/Tec/Enpp2/Sox7/Bmp3/Hfe/Timp2/Ccl8/Phb/Cd40/Cdc14b/Nub1/Pde8a/Mas1/Map3k3/Mapk1/Acvr2a/Ptk2b/Atp2b4/Tead1/Atg14/Sept4/Rps6kb1/Adra2c/Prkd1/Kit/Vegfd/Senp1/Kmt2e/Fastkd2/Rps6kb2/Hes5/Jak2/Nod2/Sema7a/Nr1h2	64
BP	GO:0001932	regulation of protein phosphorylation	60/541	1429/21077	0.000117086	0.0126968	0.0112329	Prr5l/Lpar1/Trf/Pmp22/Gjc2/Rassf2/Enpp1/Gpr37/Met/Rap1a/Thbs4/Chil1/Trpt1/Neurl1a/Snca/Kat2b/Tcim/C3/Cops8/Ndrg2/Map3k20/Fbxo7/Tec/Enpp2/Bmp3/Hfe/Hus1/Timp2/Plcl1/Suz12/Ccl8/Phb/Cd40/Cactin/Gpd1l/Pde8a/Mas1/Map3k3/Mapk1/Acvr2a/Ptk2b/Atp2b4/Tead1/Pkig/Atg14/Trim27/Adra2c/Prkd1/Kit/Deptor/Vegfd/Ppp1r9b/Ptk6/Inpp5j/L1cam/Hes5/Jak2/Nod2/Sema7a/Cdkn2d	60
BP	GO:0006810	transport	146/541	4311/21077	0.000132213	0.0140561	0.0124354	Prr5l/Mbp/Il33/Slc12a2/Trf/Cnp/Slc1a4/Fnbp1/Pls1/Pllp/Snx33/Gjc2/Cnih3/Slc44a1/Abca8a/Wnk1/Sgk1/Itga4/Nlrc4/Ano2/Syt9/Cntn2/Erbin/Enpp1/Svip/Lman2l/Sh3tc2/Pld1/Ttyh2/Pm20d1/Met/Anxa4/Mtmr2/Slc16a2/Neurod1/Sigmar1/Hrh1/Cln5/Rap1a/Srp19/Tmem144/Nipal4/Clic4/Arhgap33/Amph/Gsn/Gjb1/Bloc1s1/Mfge8/Cd9/Pmaip1/Alox8/Adipor2/Ano4/Tmc3/Syn2/Chil1/Slc24a3/Tmem266/Micall2/Crym/Neurl1a/Syne3/Rhoj/Snca/Scnn1b/…	146
BP	GO:0022607	cellular component assembly	102/541	2814/21077	0.000168915	0.0176126	0.0155819	Lpar1/Anln/Hapln2/Itgb4/Pmp22/Pls1/Sgk1/Nlrc4/Gpc4/Trp53inp1/Svip/Arhgef10/Pld1/Nptxr/Met/Mtmr2/Shtn1/Sigmar1/Rap1a/Srp19/Pstpip2/Thbs4/Gda/Celf4/Gsn/Hist1h4i/Smarca1/Gjb1/Cd9/Naa60/Spag6l/Phldb1/Phldb2/Micall2/Snu13/Neurl1a/Apaf1/Rhoj/Snca/Dynll1/Kat2b/Ptpn23/Dnah1/Sclt1/Mrps2/Stag1/Nsg2/Cops8/Sept2/Rhog/Synpo2l/Hr/Glra3/Preb/Enpp2/Clrn1/Oxtr/Unc119b/Kcnj10/Myo6/Dnaaf2/Mia2/Myh6/Flot2/Fscn3/Mtm1…	102
BP	GO:0051247	positive regulation of protein metabolic process	66/541	1652/21077	0.000219983	0.0221404	0.0195876	Prr5l/Mbp/Lpar1/Il33/Trf/St18/Snx33/Nlrc4/Rassf2/Cntn2/Svip/Gpr37/Met/Rap1a/Thbs4/Gsn/Pmaip1/Chil1/Neurl1a/Apaf1/Snca/Kat2b/Smurf2/Spon1/Ppp1r16b/Tcim/C3/Cops8/Jmjd4/Map3k20/Tec/Enpp2/Sox7/Bmp3/Hfe/Timp2/Ccl8/Phb/Cd40/Cdc14b/Nub1/Pde8a/Mas1/Map3k3/Ppp2r3a/Mapk1/Acvr2a/Ptk2b/Atp2b4/Tead1/Atg14/Sept4/Rps6kb1/Adra2c/Prkd1/Kit/Vegfd/Senp1/Kmt2e/Fastkd2/Rps6kb2/Hes5/Jak2/Nod2/Sema7a/Nr1h2	66
BP	GO:0006935	chemotaxis	31/541	604/21077	0.000220505	0.0221404	0.0195876	Lpar1/Slc12a2/Wnk1/Gli2/Cntn2/Met/Apbb2/Jam3/Hrh1/Thbs4/Efcab1/Vstm2l/Chl1/Lyst/Rhog/Enpp2/Gbx2/Ccl8/Plxnb3/Hc/Bsg/Mospd2/Ptk2b/Prkd1/Kit/Vegfd/Padi2/Unc5d/L1cam/Nod2/Sema7a	31
BP	GO:0042330	taxis	31/541	607/21077	0.000240312	0.0236904	0.0209589	Lpar1/Slc12a2/Wnk1/Gli2/Cntn2/Met/Apbb2/Jam3/Hrh1/Thbs4/Efcab1/Vstm2l/Chl1/Lyst/Rhog/Enpp2/Gbx2/Ccl8/Plxnb3/Hc/Bsg/Mospd2/Ptk2b/Prkd1/Kit/Vegfd/Padi2/Unc5d/L1cam/Nod2/Sema7a	31
BP	GO:1904018	positive regulation of vasculature development	15/541	204/21077	0.00026597	0.0257515	0.0227824	Rap1a/Chil1/Ptgis/Rhoj/Ppp1r16b/C3/Vash2/Cd40/Hc/Map3k3/Ptk2b/Fgfbp1/Prkd1/Kit/Vegfd	15
BP	GO:0032268	regulation of cellular protein metabolic process	92/541	2521/21077	0.00029816	0.0283618	0.0250917	Prr5l/Mbp/Lpar1/Il33/Trf/St18/Pmp22/Snx33/Gjc2/Nlrc4/Rassf2/Cntn2/Enpp1/Svip/Gpr37/Met/Serpinb8/Rap1a/Thbs4/Igfbp5/Gsn/Pmaip1/Chil1/Trpt1/Neurl1a/Apaf1/Snca/Kat2b/Spon1/Ppp1r16b/Tcim/C3/Cops8/Jmjd4/Ndrg2/Map3k20/Fbxo7/Gnl3l/Tec/Enpp2/Sox7/Bmp3/Hfe/Hus1/Timp2/Plcl1/Suz12/Ccl8/Secisbp2l/Phb/Cd40/Mtm1/Cactin/Ctla2a/Cdc14b/Gpd1l/Nub1/Pde8a/Mas1/Qk/Map3k3/Mapk1/Acvr2a/Ptk2b/Atp2b4/Tead1/Pkig/Atg14/Sep…	92
BP	GO:0014003	oligodendrocyte development	6/541	37/21077	0.000328617	0.0302017	0.0267194	Plp1/Mag/Cntn2/Myrf/Kcnj10/Hes5	6
BP	GO:0007015	actin filament organization	23/541	403/21077	0.000328642	0.0302017	0.0267194	Lpar1/Trf/Pls1/Ermn/Arhgef10/Met/Shtn1/Pstpip2/Gsn/Phldb2/Micall2/Rhoj/Rhog/Synpo2l/Clrn1/Fscn3/Wasf1/Ptk2b/Trim27/Coro6/Ppp1r9b/Magel2/Mybpc3	23
BP	GO:0009966	regulation of signal transduction	100/541	2802/21077	0.000347146	0.0313704	0.0277534	Prr5l/Lpar1/Trf/St18/Pmp22/Mal/Cnih3/Wnk1/Gli2/Rassf2/Gpc4/Cntn2/Erbin/Enpp1/Trp53inp1/Arhgef10/Otud7b/Sh3tc2/Nptxr/Gpr37/Litaf/Met/Daam2/Mtmr2/Plekhg3/Neurod1/Plekha1/Rap1a/Tmbim1/Igfbp5/Celf4/Gsn/Pmaip1/Alox8/Nrarp/Chil1/Ptgis/Neurl1a/Apaf1/Snca/Smurf2/Ppp1r16b/Tcim/Plekhg6/C3/Cops8/Ndrg2/Synpo2l/Map3k20/Sox7/Bmp3/Hfe/Timp2/Suz12/Ccl8/Psd4/Phb/Cd40/Mtm1/Cactin/Gpd1l/Pde8a/Mas1/Map3k3/Wasf1/Ppp2…	100
BP	GO:0042325	regulation of phosphorylation	62/541	1555/21077	0.000363754	0.0323324	0.0286044	Prr5l/Lpar1/Trf/Pmp22/Gjc2/Wnk1/Rassf2/Enpp1/Gpr37/Met/Rap1a/Thbs4/Chil1/Trpt1/Neurl1a/Snca/Dynll1/Kat2b/Tcim/C3/Cops8/Ndrg2/Map3k20/Fbxo7/Tec/Enpp2/Bmp3/Hfe/Hus1/Timp2/Plcl1/Suz12/Ccl8/Phb/Cd40/Cactin/Gpd1l/Pde8a/Mas1/Map3k3/Mapk1/Acvr2a/Ptk2b/Atp2b4/Tead1/Pkig/Atg14/Trim27/Adra2c/Prkd1/Kit/Deptor/Vegfd/Ppp1r9b/Ptk6/Inpp5j/L1cam/Hes5/Jak2/Nod2/Sema7a/Cdkn2d	62
BP	GO:0051246	regulation of protein metabolic process	97/541	2710/21077	0.000391765	0.0337815	0.0298864	Prr5l/Mbp/Lpar1/Il33/Trf/St18/Pmp22/Snx33/Gjc2/Nlrc4/Rassf2/Cntn2/Enpp1/Svip/Gpr37/Met/Serpinb8/Rap1a/Thbs4/Igfbp5/Gsn/Pmaip1/Chil1/Trpt1/Neurl1a/Apaf1/Snca/Kat2b/Smurf2/Spon1/Ppp1r16b/Tcim/C3/Cops8/Jmjd4/Ndrg2/Map3k20/Fbxo7/Gnl3l/Tec/Enpp2/Sox7/Bmp3/Hfe/Hus1/Timp2/Plcl1/Flot2/Suz12/Ccl8/Secisbp2l/Phb/Cd40/Mtm1/Cactin/Ctla2a/Cdc14b/Gpd1l/Nub1/Pde8a/Mas1/Qk/Map3k3/Ppp2r3a/Mapk1/Acvr2a/Ptk2b/Atp2b4…	97
BP	GO:0097435	supramolecular fiber organization	33/541	681/21077	0.000392518	0.0337815	0.0298864	Lpar1/Trf/Pls1/Ermn/Sgk1/Arhgef10/Met/Krt2/Shtn1/Pstpip2/Gda/Gsn/Phldb2/Micall2/Rhoj/Snca/Rhog/Synpo2l/Clrn1/Myh6/Fscn3/Mtm1/Wasf1/Ptk2b/Fbln5/Trim27/Coro6/Map6d1/Ppp1r9b/Magel2/Inpp5j/Col5a2/Mybpc3	33
BP	GO:0060284	regulation of cell development	47/541	1101/21077	0.000459289	0.037852	0.0334877	Kif13b/Lpar1/Trf/Pmp22/Mag/Dock5/Gjc2/Aspa/Sgk1/Gli2/Dio3/Cntn2/Met/Daam2/Neurod1/Shtn1/Rap1a/Arhgap33/Neurl1a/Cers2/Kat2b/Fbxo7/Negr1/Enpp2/Timp2/Mycl/Ncs1/Plxnb3/Qk/Gnrh1/Ptk2b/Ptpn9/Tnr/Nme2/Adra2c/Prkd1/Kit/Scrt2/S1pr3/Ptk6/Cul7/Inpp5j/Rtn4ip1/Unc5d/L1cam/Hes5/Sema7a	47
BP	GO:0042759	long-chain fatty acid biosynthetic process	4/541	15/21077	0.00046774	0.037852	0.0334877	Plp1/Alox8/Aloxe3/Qk	4
BP	GO:0051127	positive regulation of actin nucleation	4/541	15/21077	0.00046774	0.037852	0.0334877	Gsn/Wasf1/Trim27/Magel2	4
BP	GO:0090197	positive regulation of chemokine secretion	4/541	15/21077	0.00046774	0.037852	0.0334877	Mbp/Il33/Alox8/Hc	4
BP	GO:0006464	cellular protein modification process	119/541	3484/21077	0.000492575	0.0387064	0.0342436	Prr5l/Mbp/Lpar1/Trf/Pmp22/Gjc2/Wnk1/Sgk1/Rassf2/Jmjd7/Enpp1/Usp54/Svip/Rimklb/Otud7b/Rnf141/Gpr37/Met/Sgf29/Rap1a/Galnt10/Thbs4/Bloc1s1/Naa60/B3galt5/Sdf2/Chil1/Trpt1/Neurl1a/Snca/B3gnt8/Ddost/Kat2b/Smurf2/Ptpn23/Spock2/Ppp1r16b/Tcim/C3/Cops8/Mtfmt/Jmjd4/Ndrg2/Rnf187/Sin3b/Map3k20/Fbxo7/Hr/Dusp18/Gnl3l/Tec/Enpp2/Cdk18/Bmp3/Hfe/Oxtr/Hus1/Timp2/Plcl1/Suz12/Tnni3k/Ccl8/Phb/Cd40/Fbxo10/Mtm1/Cactin/Cd…	119
BP	GO:0036211	protein modification process	119/541	3484/21077	0.000492575	0.0387064	0.0342436	Prr5l/Mbp/Lpar1/Trf/Pmp22/Gjc2/Wnk1/Sgk1/Rassf2/Jmjd7/Enpp1/Usp54/Svip/Rimklb/Otud7b/Rnf141/Gpr37/Met/Sgf29/Rap1a/Galnt10/Thbs4/Bloc1s1/Naa60/B3galt5/Sdf2/Chil1/Trpt1/Neurl1a/Snca/B3gnt8/Ddost/Kat2b/Smurf2/Ptpn23/Spock2/Ppp1r16b/Tcim/C3/Cops8/Mtfmt/Jmjd4/Ndrg2/Rnf187/Sin3b/Map3k20/Fbxo7/Hr/Dusp18/Gnl3l/Tec/Enpp2/Cdk18/Bmp3/Hfe/Oxtr/Hus1/Timp2/Plcl1/Suz12/Tnni3k/Ccl8/Phb/Cd40/Fbxo10/Mtm1/Cactin/Cd…	119
BP	GO:0045664	regulation of neuron differentiation	36/541	780/21077	0.000536396	0.0415477	0.0367572	Kif13b/Lpar1/Pmp22/Mag/Sgk1/Gli2/Dio3/Cntn2/Met/Neurod1/Shtn1/Rap1a/Arhgap33/Neurl1a/Cers2/Kat2b/Fbxo7/Negr1/Timp2/Mycl/Ncs1/Plxnb3/Qk/Ptk2b/Ptpn9/Tnr/Nme2/Adra2c/Prkd1/Ptk6/Cul7/Inpp5j/Rtn4ip1/L1cam/Hes5/Sema7a	36
BP	GO:0006468	protein phosphorylation	70/541	1839/21077	0.000556839	0.0425237	0.0376207	Prr5l/Mbp/Lpar1/Trf/Pmp22/Gjc2/Wnk1/Sgk1/Rassf2/Enpp1/Gpr37/Met/Rap1a/Thbs4/Chil1/Trpt1/Neurl1a/Snca/Kat2b/Tcim/C3/Cops8/Ndrg2/Map3k20/Fbxo7/Tec/Enpp2/Cdk18/Bmp3/Hfe/Oxtr/Hus1/Timp2/Plcl1/Suz12/Tnni3k/Ccl8/Phb/Cd40/Cactin/Gpd1l/Pde8a/Mas1/Map3k3/Mapk1/Acvr2a/Ptk2b/Atp2b4/Mak/Tead1/Pkig/Atg14/Rps6kb1/Nme2/Trim27/Adra2c/Prkd1/Kit/Deptor/Vegfd/Ppp1r9b/Ptk6/Inpp5j/Rps6kb2/L1cam/Hes5/Jak2/Nod2/Sema7a/…	70
BP	GO:0051130	positive regulation of cellular component organization	53/541	1299/21077	0.000583041	0.0428583	0.0379168	Lpar1/Anln/Trf/Dock5/Sgk1/Syt9/Arhgef10/Met/Shtn1/Rap1a/Gda/Gsn/Mfge8/Pmaip1/Phldb1/Phldb2/Neurl1a/Snca/Dynll1/Kat2b/Ptpn23/C3/Jmjd4/Synpo2l/Fbxo7/Negr1/Enpp2/Clrn1/Hfe/Oxtr/Ccl8/Plxnb3/Qk/Ccp110/Wasf1/Btc/Mapk1/Ptk2b/Nme2/Trim27/Pcsk5/Prkd1/Kit/Siva1/Ptk6/Cul7/Magel2/Kmt2e/L1cam/Irgm1/Nod2/Sema7a/Nr1h2	53
BP	GO:0022603	regulation of anatomical structure morphogenesis	46/541	1083/21077	0.000586728	0.0428583	0.0379168	Kif13b/Mbp/Lpar1/Mag/Dock5/Ermn/Wnk1/Sgk1/Dio3/Sapcd2/Cntn2/Met/Shtn1/Rap1a/Tmbim1/Arhgap33/Phldb1/Nrarp/Chil1/Ptgis/Phldb2/Syne3/Rhoj/Ppp1r16b/C3/Rhog/Enpp2/Vash2/Ccl8/Cd40/Stard13/Plxnb3/Hc/Map3k3/Ppp2r3a/Ptk2b/Egln1/Fgfbp1/Tnr/Prkd1/Kit/Vegfd/Cul7/Col5a2/L1cam/Sema7a	46
BP	GO:0001938	positive regulation of endothelial cell proliferation	9/541	92/21077	0.000594136	0.0428583	0.0379168	Itga4/Thbs4/Nrarp/Ppp1r16b/Vash2/Plxnb3/Fgfbp1/Prkd1/Vegfd	9
BP	GO:0019220	regulation of phosphate metabolic process	66/541	1715/21077	0.00060717	0.0428583	0.0379168	Prr5l/Lpar1/Trf/Pmp22/Gjc2/Wnk1/Rassf2/Enpp1/Gpr37/Met/Mtmr2/Rap1a/Thbs4/Chil1/Trpt1/Neurl1a/Snca/Dynll1/Kat2b/Ppp1r16b/Tcim/C3/Cops8/Ndrg2/Map3k20/Fbxo7/Tec/Enpp2/Bmp3/Hfe/Hus1/Timp2/Plcl1/Myo1d/Suz12/Ccl8/Phb/Cd40/Cactin/Gpd1l/Pde8a/Mas1/Map3k3/Mapk1/Acvr2a/Ptk2b/Atp2b4/Tead1/Pkig/Atg14/Smg5/Trim27/Adra2c/Prkd1/Kit/Deptor/Vegfd/Ppp1r9b/Ptk6/Inpp5j/L1cam/Hes5/Jak2/Nod2/Sema7a/Cdkn2d	66
BP	GO:0033631	cell-cell adhesion mediated by integrin	4/541	16/21077	0.000611057	0.0428583	0.0379168	Wnk1/Itga4/Dpp4/L1cam	4
BP	GO:0090196	regulation of chemokine secretion	4/541	16/21077	0.000611057	0.0428583	0.0379168	Mbp/Il33/Alox8/Hc	4
BP	GO:0051174	regulation of phosphorus metabolic process	66/541	1716/21077	0.000616553	0.0428583	0.0379168	Prr5l/Lpar1/Trf/Pmp22/Gjc2/Wnk1/Rassf2/Enpp1/Gpr37/Met/Mtmr2/Rap1a/Thbs4/Chil1/Trpt1/Neurl1a/Snca/Dynll1/Kat2b/Ppp1r16b/Tcim/C3/Cops8/Ndrg2/Map3k20/Fbxo7/Tec/Enpp2/Bmp3/Hfe/Hus1/Timp2/Plcl1/Myo1d/Suz12/Ccl8/Phb/Cd40/Cactin/Gpd1l/Pde8a/Mas1/Map3k3/Mapk1/Acvr2a/Ptk2b/Atp2b4/Tead1/Pkig/Atg14/Smg5/Trim27/Adra2c/Prkd1/Kit/Deptor/Vegfd/Ppp1r9b/Ptk6/Inpp5j/L1cam/Hes5/Jak2/Nod2/Sema7a/Cdkn2d	66
BP	GO:0030031	cell projection assembly	26/541	503/21077	0.000626616	0.0430065	0.0380478	Lpar1/Anln/Itgb4/Pmp22/Pld1/Shtn1/Gsn/Spag6l/Neurl1a/Rhoj/Dynll1/Ptpn23/Dnah1/Sclt1/Sept2/Rhog/Clrn1/Unc119b/Dnaaf2/Cdc14b/Plxnb3/Ccp110/Mak/Kit/Ppp1r9b/Ttll1	26
BP	GO:0010954	positive regulation of protein processing	5/541	28/21077	0.000659139	0.0446731	0.0395223	Cntn2/Gsn/Spon1/C3/Phb	5
BP	GO:2000147	positive regulation of cell motility	28/541	562/21077	0.000697036	0.0466584	0.0412787	Lpar1/Trf/Tnfaip6/Dock5/Wnk1/Itga4/Pld1/Met/Shtn1/Thbs4/Igfbp5/Rhoj/Epb41l4b/Smurf2/Enpp2/Cd40/Map3k3/Mospd2/Ptk2b/Fgfbp1/Rps6kb1/Pcsk5/Prkd1/Kit/Vegfd/Jak2/Maz/Sema7a	28
BP	GO:0023051	regulation of signaling	115/541	3384/21077	0.000759075	0.0492446	0.0435667	Prr5l/Lpar1/Trf/St18/Pmp22/Mal/Cnih3/Calb1/Wnk1/Gli2/Syt9/Rassf2/Gpc4/Cntn2/Erbin/Enpp1/Trp53inp1/Arhgef10/Otud7b/Sh3tc2/Nptxr/Gpr37/Litaf/Met/Daam2/Mtmr2/Plekhg3/Neurod1/Plekha1/Hrh1/Rap1a/Tmbim1/Igfbp5/Celf4/Gsn/Pmaip1/Alox8/Nrarp/Chil1/Ptgis/Neurl1a/Apaf1/Snca/Dynll1/Smurf2/Ptpn23/Ppp1r16b/Tcim/Plekhg6/C3/Gucy1b1/Cops8/Ndrg2/Synpo2l/Map3k20/Glra3/Sox7/Bmp3/Mir153/Hfe/Oxtr/Kcnj10/Myo6/Timp2/Plc…	115
BP	GO:0043412	macromolecule modification	123/541	3664/21077	0.000762855	0.0492446	0.0435667	Prr5l/Mbp/Lpar1/Trf/Pmp22/Gjc2/Wnk1/Sgk1/Rassf2/Jmjd7/Enpp1/Usp54/Svip/Rimklb/2210016F16Rik/Otud7b/Rnf141/Gpr37/Met/Sgf29/Rap1a/Galnt10/Thbs4/Bloc1s1/Naa60/B3galt5/Sdf2/Chil1/Trpt1/Neurl1a/Snca/B3gnt8/Ddost/Kat2b/Smurf2/Ptpn23/Spock2/Ppp1r16b/Tcim/C3/Cops8/Mtfmt/Jmjd4/Ndrg2/Rnf187/Sin3b/Map3k20/Fbxo7/Hr/Dusp18/Gnl3l/Tec/Enpp2/Cdk18/Bmp3/Hfe/Oxtr/Hus1/Timp2/Pus3/Plcl1/Suz12/Tnni3k/Ccl8/Adat2/Phb/C…	123
BP	GO:0045595	regulation of cell differentiation	72/541	1926/21077	0.000762919	0.0492446	0.0435667	Kif13b/Lpar1/Trf/Pmp22/Mag/Dock5/Gjc2/Aspa/Sgk1/Gli2/Rassf2/Dio3/Cntn2/Kdf1/Enpp1/Trp53inp1/Met/Daam2/Neurod1/Plekhb1/Shtn1/Rap1a/Arhgap33/Igfbp5/Hist1h4i/Alox8/Phldb1/Nrarp/Phldb2/Neurl1a/Cers2/Kat2b/Fbxo7/Negr1/Enpp2/Timp2/Mycl/Flot2/Ncs1/Suz12/Ccl8/Ctla2a/Plxnb3/Qk/Btc/Mapk1/Acvr2a/Gnrh1/Ptk2b/Adgrv1/Thra/Hist1h4m/Ptpn9/Tnr/Nme2/Adra2c/Prkd1/Kit/Scrt2/S1pr3/Ptk6/Cul7/Senp1/Inpp5j/Rtn4ip1/Unc5d…	72
BP	GO:0007288	sperm axoneme assembly	4/541	17/21077	0.000782951	0.0493623	0.0436708	Spag6l/Neurl1a/Dnah1/Ttll1	4
BP	GO:0090195	chemokine secretion	4/541	17/21077	0.000782951	0.0493623	0.0436708	Mbp/Il33/Alox8/Hc	4
CC	GO:0043209	myelin sheath	26/538	219/21319	6.33841e-11	4.44957e-08	3.60289e-08	Cldn11/Plp1/Mobp/Tspan2/Mbp/Cnp/Pmp22/Mag/Pllp/Gjc2/Ermn/Ndrg1/Cntn2/Mog/Jam3/Rap1a/Gsn/Syn2/Hrh3/Sept2/Mpdz/Myo1d/Phb/Car13/Sept4/Nme2	26
CC	GO:0042995	cell projection	110/538	2460/21319	1.22973e-09	4.31636e-07	3.49503e-07	Kif13b/Mbp/Lpar1/Anln/Cnp/Slc1a4/Ddn/Mag/Gjc2/Cnih3/Calb1/Ermn/Sgk1/Gli2/Itga4/Ano2/Bbof1/Cntn2/Enpp1/Tenm1/Pld1/Nptxr/Qdpr/Met/Mtmr2/Plekhb1/Plekha1/Shtn1/Sigmar1/Hrh1/Rap1a/Pgr15l/Clic4/Arhgap33/Amph/Gsn/Efcab1/Vstm2l/Spag6l/Tmem266/Micall2/Neurl1a/Rhoj/Snca/Chl1/Dynll1/Ptpn23/Ppp1r16b/Dnah1/Sclt1/Plekhg6/Hrh3/Selplg/Nsg2/Sept2/Gabra3/Ndrg2/Dpp4/C4b/Rhog/Fbxo7/Negr1/Glra3/Mpdz/Clrn1/Oxtr/Unc119…	110
CC	GO:0120025	plasma membrane bounded cell projection	102/538	2264/21319	3.88788e-09	9.09764e-07	7.36651e-07	Kif13b/Mbp/Lpar1/Anln/Cnp/Slc1a4/Ddn/Mag/Gjc2/Cnih3/Calb1/Ermn/Sgk1/Gli2/Itga4/Ano2/Bbof1/Cntn2/Enpp1/Tenm1/Pld1/Nptxr/Qdpr/Met/Mtmr2/Plekhb1/Plekha1/Shtn1/Hrh1/Rap1a/Pgr15l/Clic4/Arhgap33/Amph/Gsn/Efcab1/Vstm2l/Spag6l/Tmem266/Micall2/Neurl1a/Snca/Chl1/Dynll1/Ptpn23/Dnah1/Sclt1/Hrh3/Selplg/Nsg2/Sept2/Gabra3/Dpp4/C4b/Fbxo7/Negr1/Glra3/Mpdz/Clrn1/Oxtr/Unc119b/Kcnj10/Myo6/Dnaaf2/Wdr66/Timp2/Flot2/My…	102
CC	GO:0097458	neuron part	88/538	1965/21319	7.50251e-08	1.31669e-05	1.06615e-05	Kif13b/Mbp/Lpar1/Slc1a4/Ddn/Mag/Bcas1/Gjc2/Cnih3/Calb1/Ermn/Sgk1/Itga4/Ano2/Syt9/Gpc4/Cntn2/Enpp1/Tenm1/Nptxr/Qdpr/Met/Mtmr2/Plekhb1/Shtn1/Sigmar1/Hrh1/Rap1a/Arhgap33/Amph/Vstm2l/Syn2/Tmem266/Micall2/Neurl1a/Snca/Chl1/Fxyd6/Dynll1/Stx11/Hrh3/Nsg2/Gucy1b1/Sept2/Gabra3/C4b/Fbxo7/Negr1/Glra3/Mpdz/Clrn1/Myo6/Timp2/Flot2/Myo1d/Ncs1/Svop/Rab3c/Glra2/Phb/Cd40/Ctla2a/Aldoc/Rpl30/Mapk1/Gnrh1/Bsg/Ptk2b/Atp…	88
CC	GO:0043005	neuron projection	71/538	1516/21319	3.19047e-07	4.47942e-05	3.62706e-05	Kif13b/Mbp/Lpar1/Slc1a4/Ddn/Mag/Gjc2/Cnih3/Calb1/Ermn/Sgk1/Itga4/Ano2/Cntn2/Enpp1/Tenm1/Nptxr/Qdpr/Met/Mtmr2/Plekhb1/Shtn1/Hrh1/Rap1a/Arhgap33/Amph/Vstm2l/Tmem266/Micall2/Neurl1a/Snca/Chl1/Dynll1/Hrh3/Nsg2/Sept2/Gabra3/C4b/Fbxo7/Negr1/Glra3/Mpdz/Clrn1/Myo6/Timp2/Myo1d/Ncs1/Glra2/Cd40/Ctla2a/Aldoc/Mapk1/Gnrh1/Bsg/Ptk2b/Atp2b4/Mak/Adgrv1/Map7/Ptpn9/Rps6kb1/Adra2c/Apod/Pcsk5/Ppp1r9b/Kif1c/Brs3/Inpp5…	71
CC	GO:0005856	cytoskeleton	90/538	2109/21319	4.47341e-07	5.23389e-05	4.23797e-05	Kif13b/Mobp/Plekhh1/Anln/Cnp/Slc1a4/Fnbp1/Pls1/Calb1/Ermn/Gli2/Ndrg1/Bbof1/Kdf1/Arhgef10/Reep3/Tenm1/Myh7/Krt2/Shtn1/Pstpip2/Cc2d1a/Clic4/Amph/Gsn/Alox8/Efcab1/Spag6l/Phldb2/Micall2/Snca/Dynll1/Cbx3/Epb41l4b/Kat2b/Ptpn23/Lyst/Rassf7/Dnah1/Sclt1/Tuba8/Plekhg6/Stag1/Ubxn6/Sept2/Krt80/Tnni3/Synpo2l/Tec/Clrn1/Hfe/Eml5/Myo6/Dnaaf2/Wdr66/Myh6/Flnc/Flot2/Myo1d/Fscn3/Cfap206/Cdc14b/Tbc1d31/Ccp110/Wasf1/M…	90
CC	GO:0099568	cytoplasmic region	31/538	474/21319	1.51691e-06	0.000152124	0.000123177	Mobp/Anln/Itgb4/Pls1/Calb1/Ermn/Insc/Gli2/Sapcd2/Kdf1/Gsn/Efcab1/Spag6l/Phldb1/Phldb2/Rhoj/Snca/Dynll1/Dnah1/Gucy1b1/Sept2/Rhog/Hfe/Flot2/Mapk1/Ptk2b/Mak/Atg14/Sept4/Prkd1/Ppp1r9b	31
CC	GO:0043218	compact myelin	6/538	19/21319	5.15154e-06	0.00040826	0.000330575	Mbp/Pmp22/Mag/Pllp/Jam3/Mpdz	6
CC	GO:0005938	cell cortex	23/538	313/21319	5.2341e-06	0.00040826	0.000330575	Mobp/Anln/Itgb4/Pls1/Calb1/Ermn/Insc/Sapcd2/Kdf1/Gsn/Phldb1/Phldb2/Rhoj/Snca/Gucy1b1/Sept2/Rhog/Hfe/Flot2/Ptk2b/Sept4/Prkd1/Ppp1r9b	23
CC	GO:0044463	cell projection part	68/538	1559/21319	6.80728e-06	0.000434429	0.000351764	Kif13b/Mbp/Lpar1/Slc1a4/Ddn/Mag/Gjc2/Cnih3/Calb1/Ermn/Gli2/Itga4/Bbof1/Cntn2/Enpp1/Nptxr/Met/Mtmr2/Plekhb1/Plekha1/Shtn1/Hrh1/Arhgap33/Amph/Efcab1/Spag6l/Tmem266/Neurl1a/Snca/Chl1/Dynll1/Ptpn23/Dnah1/Sclt1/Hrh3/Nsg2/Sept2/Gabra3/Dpp4/C4b/Negr1/Unc119b/Myo6/Dnaaf2/Timp2/Myo1d/Ncs1/Psd4/Cd40/Ctla2a/Mapk1/Gnrh1/Ptk2b/Atp2b4/Mak/Adgrv1/Atg14/Ptpn9/Sept4/Adra2c/Apod/Pcsk5/Ppp1r9b/Kif1c/Inpp5j/Magee1/P…	68
CC	GO:0120038	plasma membrane bounded cell projection part	68/538	1559/21319	6.80728e-06	0.000434429	0.000351764	Kif13b/Mbp/Lpar1/Slc1a4/Ddn/Mag/Gjc2/Cnih3/Calb1/Ermn/Gli2/Itga4/Bbof1/Cntn2/Enpp1/Nptxr/Met/Mtmr2/Plekhb1/Plekha1/Shtn1/Hrh1/Arhgap33/Amph/Efcab1/Spag6l/Tmem266/Neurl1a/Snca/Chl1/Dynll1/Ptpn23/Dnah1/Sclt1/Hrh3/Nsg2/Sept2/Gabra3/Dpp4/C4b/Negr1/Unc119b/Myo6/Dnaaf2/Timp2/Myo1d/Ncs1/Psd4/Cd40/Ctla2a/Mapk1/Gnrh1/Ptk2b/Atp2b4/Mak/Adgrv1/Atg14/Ptpn9/Sept4/Adra2c/Apod/Pcsk5/Ppp1r9b/Kif1c/Inpp5j/Magee1/P…	68
CC	GO:0045202	synapse	61/538	1415/21319	2.98699e-05	0.00174739	0.00141489	Lpar1/Bcas1/Cnih3/Calb1/Syt9/Ndrg1/Gpc4/Cntn2/Erbin/Enpp1/Pld1/Nptxr/Met/Mtmr2/Sigmar1/Rap1a/Thbs4/Arhgap33/Amph/Syn2/Neurl1a/Snca/Fxyd6/Stx11/Gucy1b1/Sept2/Gabra3/Ndrg2/C4b/Glra3/Mpdz/Mir153/Myo6/Hapln1/Flot2/Ncs1/Svop/Rab3c/Glra2/Phb/Aldoc/Rpl30/Qk/Nmnat2/Wasf1/Mapk1/Gnrh1/Ptk2b/Atp2b4/Adgrv1/Egln1/Sept4/Tnr/Rps6kb1/Adra2c/Ppp1r9b/Lrfn1/Magee1/L1cam/Jak2/Pdzd11	61
CC	GO:0045178	basal part of cell	9/538	66/21319	3.99879e-05	0.00215935	0.00174846	Cldn11/Trf/Itgb4/Met/Phldb1/Phldb2/Oscp1/Clrn1/Hfe	9
CC	GO:0044459	plasma membrane part	104/538	2872/21319	7.6942e-05	0.00385809	0.00312396	Cldn11/Tspan2/Lpar1/Slc12a2/Trf/Itgb4/Pmp22/Mag/Mal/Gjc2/Cnih3/Itga4/Gpc4/Cntn2/Erbin/Enpp1/Tenm1/Pld1/Nptxr/Litaf/Met/Anxa4/Mog/Mtmr2/Slc16a2/Pcdh19/Plekha1/Jam3/Sigmar1/Hrh1/Pgr15l/Amph/Gjb1/Mfge8/Cd9/Adipor2/Cd33/Tmc3/Slc24a3/Tmem266/Ptgis/Hpgd/Neurl1a/Scnn1b/Fxyd6/Kcnk13/Lrrc8d/Slc4a2/Oscp1/Stx11/Hrh3/Selplg/Sept2/Gabra3/Dpp4/Esyt3/Glra3/Enpp2/Mpdz/Hfe/Oxtr/Prss8/Kcnj10/Myo6/Cr2/Flot2/Myo1d/N…	104
CC	GO:0030054	cell junction	50/538	1135/21319	9.57836e-05	0.00448267	0.00362969	Cldn11/Itgb4/Pmp22/Gjc2/Cnih3/Itga4/Syt9/Ndrg1/Sapcd2/Kdf1/Erbin/Jam3/Sigmar1/Rap1a/Clic4/Amph/Gsn/Gjb1/Syn2/Phldb2/Micall2/Neurl1a/Snca/Epb41l4b/Plekhg6/Dcaf6/Gabra3/Dpp4/Synpo2l/Tec/Glra3/Mpdz/Oxtr/Flot2/Ncs1/Svop/Glra2/Nfia/Wasf1/Mapk1/Ptk2b/Rps6kb1/Prkd1/Kit/Ppp1r9b/Lrfn1/Senp1/Plxdc1/Jak2/Pdzd11	50
CC	GO:0044430	cytoskeletal part	63/538	1554/21319	0.000130365	0.00571975	0.00463138	Kif13b/Mobp/Anln/Cnp/Slc1a4/Pls1/Calb1/Gli2/Ndrg1/Bbof1/Kdf1/Arhgef10/Reep3/Myh7/Krt2/Shtn1/Pstpip2/Clic4/Gsn/Efcab1/Spag6l/Micall2/Dynll1/Cbx3/Kat2b/Ptpn23/Rassf7/Dnah1/Sclt1/Tuba8/Plekhg6/Stag1/Sept2/Krt80/Tnni3/Clrn1/Hfe/Eml5/Myo6/Dnaaf2/Myh6/Flot2/Myo1d/Cdc14b/Tbc1d31/Ccp110/Kif13a/Pea15a/Mak/Map7/Atg14/Sept4/Nme2/Lrrcc1/Mcm3/Map6d1/Haus3/Ppp1r9b/Kif1c/Cul7/Mybpc3/Bmyc/Ttll1	63
CC	GO:0036477	somatodendritic compartment	46/538	1054/21319	0.00022574	0.00932173	0.00754796	Mbp/Lpar1/Slc1a4/Ddn/Gjc2/Cnih3/Calb1/Ermn/Itga4/Cntn2/Enpp1/Nptxr/Met/Mtmr2/Shtn1/Hrh1/Arhgap33/Tmem266/Neurl1a/Snca/Chl1/Hrh3/Nsg2/Gabra3/C4b/Negr1/Myo6/Timp2/Myo1d/Ncs1/Cd40/Ctla2a/Mapk1/Gnrh1/Ptk2b/Adra2c/Cnga2/Apod/Pcsk5/Ppp1r9b/Kif1c/Brs3/Inpp5j/Magee1/Plxdc1/L1cam	46
CC	GO:0098590	plasma membrane region	51/538	1222/21319	0.000300575	0.0117224	0.00949184	Slc12a2/Trf/Itgb4/Mal/Cnih3/Gpc4/Cntn2/Erbin/Pld1/Met/Anxa4/Mtmr2/Plekha1/Sigmar1/Cd9/Ptgis/Hpgd/Neurl1a/Scnn1b/Fxyd6/Slc4a2/Oscp1/Stx11/Selplg/Sept2/Gabra3/Dpp4/Glra3/Mpdz/Oxtr/Kcnj10/Myo6/Flot2/Myo1d/Ncs1/Psd4/Osmr/Glra2/Phb/Mapk1/Atp2b4/Adgrv1/Adra2c/Atp1b3/Ppp1r9b/Lrfn1/Magee1/L1cam/Jak2/Nod2/Pdzd11	51
CC	GO:0009986	cell surface	42/538	955/21319	0.000361246	0.0129671	0.0104996	Lpar1/Trf/Itgb4/Trhr/Pmp22/Itga4/Gpc4/Cntn2/Enpp1/Anxa4/Mog/Jam3/Clic4/Mfge8/Cd9/Cd33/Scnn1b/C3/Sept2/Dpp4/Hfe/Cr2/Timp2/Osmr/Phb/Cd40/Egfl8/Mas1/Plxnb3/Acvr2a/Adgrv1/Fgfbp1/Tnr/Rps6kb1/Kit/Lrfn1/Unc5d/L1cam/Nod2/Sema7a/Tmem8b/Clptm1	42
CC	GO:0031252	cell leading edge	22/538	387/21319	0.000369432	0.0129671	0.0104996	Itgb4/Kdf1/Pld1/Plekha1/Shtn1/Amph/Gsn/Phldb2/Gabra3/Dpp4/Clrn1/Myo6/Flot2/Myo1d/Psd4/Mtm1/Wasf1/Ptk2b/Nme2/Ppp1r9b/Ptk6/Inpp5j	22
CC	GO:0030864	cortical actin cytoskeleton	9/538	96/21319	0.000718898	0.0226727	0.0183585	Mobp/Anln/Pls1/Calb1/Gsn/Sept2/Hfe/Flot2/Ppp1r9b	9
CC	GO:0033270	paranode region of axon	4/538	17/21319	0.000734812	0.0226727	0.0183585	Kif13b/Mag/Gjc2/Ermn	4
CC	GO:0043232	intracellular non-membrane-bounded organelle	134/538	4119/21319	0.000742839	0.0226727	0.0183585	Kif13b/Mobp/Il33/Plekhh1/Anln/Cnp/Slc1a4/Fnbp1/Pls1/Calb1/Ermn/Gli2/Xist/Rassf2/Ndrg1/Bbof1/Sapcd2/Kdf1/Arhgef10/Reep3/Tenm1/Myh7/Gpatch11/Krt2/Blnk/Shtn1/Sigmar1/Srp19/Pstpip2/Cc2d1a/Clic4/Amph/Gsn/Hist1h4i/Smarca1/Alox8/Efcab1/Spag6l/Mrpl2/Pelp1/Phldb2/Micall2/Snu13/Snca/Carhsp1/Chl1/Dynll1/Cbx3/Epb41l4b/Kat2b/Ptpn23/Lyst/Rassf7/Tcim/Dnah1/Sclt1/Mrps2/Tuba8/Plekhg6/Stag1/Scd1/Ubxn6/Sept2/Krt80/…	134
CC	GO:0044448	cell cortex part	14/538	208/21319	0.000858013	0.0233671	0.0189207	Mobp/Anln/Pls1/Calb1/Sapcd2/Gsn/Phldb1/Phldb2/Gucy1b1/Sept2/Hfe/Flot2/Sept4/Ppp1r9b	14
CC	GO:0031226	intrinsic component of plasma membrane	61/538	1604/21319	0.000869487	0.0233671	0.0189207	Cldn11/Tspan2/Lpar1/Itgb4/Pmp22/Mag/Cnih3/Itga4/Gpc4/Cntn2/Enpp1/Tenm1/Met/Slc16a2/Pcdh19/Jam3/Hrh1/Pgr15l/Cd9/Adipor2/Tmc3/Slc24a3/Tmem266/Scnn1b/Fxyd6/Kcnk13/Lrrc8d/Slc4a2/Hrh3/Gabra3/Esyt3/Glra3/Enpp2/Oxtr/Prss8/Kcnj10/Flot2/Pcdhb6/Plpp4/Osmr/Glra2/Phb/Cd40/Plxnb3/Hc/Acvr2a/Bsg/Mospd2/Ptk2b/Gpr174/Atp2b4/Adra2c/Slc2a9/Atp1b3/Kit/Xntrpc/S1pr3/Brs3/Lrfn1/Sema7a/Sstr1	61
CC	GO:0030425	dendrite	33/538	727/21319	0.000901277	0.0233671	0.0189207	Lpar1/Slc1a4/Ddn/Cnih3/Calb1/Enpp1/Nptxr/Met/Mtmr2/Hrh1/Arhgap33/Tmem266/Neurl1a/Chl1/Hrh3/Nsg2/Gabra3/C4b/Negr1/Myo1d/Ncs1/Ctla2a/Mapk1/Gnrh1/Ptk2b/Apod/Pcsk5/Ppp1r9b/Kif1c/Inpp5j/Magee1/Plxdc1/L1cam	33
CC	GO:0043228	non-membrane-bounded organelle	134/538	4139/21319	0.000905063	0.0233671	0.0189207	Kif13b/Mobp/Il33/Plekhh1/Anln/Cnp/Slc1a4/Fnbp1/Pls1/Calb1/Ermn/Gli2/Xist/Rassf2/Ndrg1/Bbof1/Sapcd2/Kdf1/Arhgef10/Reep3/Tenm1/Myh7/Gpatch11/Krt2/Blnk/Shtn1/Sigmar1/Srp19/Pstpip2/Cc2d1a/Clic4/Amph/Gsn/Hist1h4i/Smarca1/Alox8/Efcab1/Spag6l/Mrpl2/Pelp1/Phldb2/Micall2/Snu13/Snca/Carhsp1/Chl1/Dynll1/Cbx3/Epb41l4b/Kat2b/Ptpn23/Lyst/Rassf7/Tcim/Dnah1/Sclt1/Mrps2/Tuba8/Plekhg6/Stag1/Scd1/Ubxn6/Sept2/Krt80/…	134
CC	GO:0097447	dendritic tree	33/538	730/21319	0.000965383	0.0233671	0.0189207	Lpar1/Slc1a4/Ddn/Cnih3/Calb1/Enpp1/Nptxr/Met/Mtmr2/Hrh1/Arhgap33/Tmem266/Neurl1a/Chl1/Hrh3/Nsg2/Gabra3/C4b/Negr1/Myo1d/Ncs1/Ctla2a/Mapk1/Gnrh1/Ptk2b/Apod/Pcsk5/Ppp1r9b/Kif1c/Inpp5j/Magee1/Plxdc1/L1cam	33
CC	GO:0098858	actin-based cell projection	14/538	211/21319	0.000985612	0.0233671	0.0189207	Kif13b/Cnp/Calb1/Ermn/Nptxr/Shtn1/Clic4/Clrn1/Oxtr/Kcnj10/Myo6/Mtm1/Adgrv1/Ppp1r9b	14
CC	GO:0034707	chloride channel complex	6/538	46/21319	0.000998594	0.0233671	0.0189207	Ano2/Ttyh2/Clic4/Gabra3/Glra3/Glra2	6
CC	GO:0005859	muscle myosin complex	3/538	9/21319	0.00119839	0.0267889	0.0216914	Myh7/Myh6/Mybpc3	3
CC	GO:0033267	axon part	23/538	452/21319	0.00124526	0.0267889	0.0216914	Kif13b/Mbp/Mag/Gjc2/Calb1/Ermn/Itga4/Cntn2/Nptxr/Shtn1/Amph/Snca/Dynll1/Timp2/Myo1d/Ncs1/Cd40/Gnrh1/Ptk2b/Adra2c/Ppp1r9b/Inpp5j/L1cam	23
CC	GO:0030424	axon	32/538	712/21319	0.00125931	0.0267889	0.0216914	Kif13b/Mbp/Mag/Gjc2/Calb1/Ermn/Itga4/Cntn2/Nptxr/Mtmr2/Shtn1/Amph/Vstm2l/Snca/Dynll1/C4b/Myo6/Timp2/Myo1d/Ncs1/Cd40/Aldoc/Mapk1/Gnrh1/Bsg/Ptk2b/Map7/Adra2c/Ppp1r9b/Kif1c/Inpp5j/L1cam	32
CC	GO:0044304	main axon	8/538	86/21319	0.00147726	0.030501	0.0246971	Kif13b/Mbp/Mag/Gjc2/Ermn/Cntn2/Myo1d/Cd40	8
CC	GO:0044456	synapse part	44/538	1095/21319	0.00164402	0.0329744	0.0266999	Lpar1/Bcas1/Cnih3/Calb1/Syt9/Gpc4/Cntn2/Erbin/Met/Mtmr2/Sigmar1/Arhgap33/Amph/Syn2/Neurl1a/Snca/Fxyd6/Stx11/Gucy1b1/Gabra3/Glra3/Mpdz/Myo6/Flot2/Ncs1/Svop/Rab3c/Glra2/Phb/Aldoc/Rpl30/Wasf1/Mapk1/Gnrh1/Ptk2b/Atp2b4/Egln1/Sept4/Adra2c/Ppp1r9b/Lrfn1/Magee1/L1cam/Jak2	44
CC	GO:0009331	glycerol-3-phosphate dehydrogenase complex	2/538	3/21319	0.00187509	0.0365643	0.0296067	Gpd1l/Gpd2	2
CC	GO:0005887	integral component of plasma membrane	57/538	1528/21319	0.0019866	0.0376918	0.0305197	Cldn11/Tspan2/Lpar1/Itgb4/Pmp22/Mag/Cnih3/Itga4/Cntn2/Enpp1/Tenm1/Met/Slc16a2/Pcdh19/Jam3/Hrh1/Pgr15l/Cd9/Tmc3/Slc24a3/Tmem266/Scnn1b/Fxyd6/Kcnk13/Lrrc8d/Slc4a2/Hrh3/Gabra3/Esyt3/Glra3/Enpp2/Oxtr/Kcnj10/Pcdhb6/Plpp4/Osmr/Glra2/Phb/Cd40/Plxnb3/Hc/Acvr2a/Bsg/Mospd2/Ptk2b/Gpr174/Atp2b4/Adra2c/Slc2a9/Atp1b3/Kit/Xntrpc/S1pr3/Brs3/Lrfn1/Sema7a/Sstr1	57
CC	GO:0099512	supramolecular fiber	37/538	896/21319	0.00240446	0.0444192	0.0359669	Kif13b/Cnp/Slc1a4/Pls1/Ndrg1/Reep3/Myh7/Krt2/Shtn1/Pstpip2/Spag6l/Snca/Chl1/Dynll1/Kat2b/Dnah1/Tuba8/Sept2/Krt80/Tnni3/Synpo2l/Clrn1/Eml5/Myo6/Myh6/Mtm1/Kif13a/Atp2b4/Fbln5/Map7/Nme2/Map6d1/Haus3/Kif1c/Col5a2/Mybpc3/Ttll1	37
CC	GO:0016323	basolateral plasma membrane	14/538	234/21319	0.00259944	0.0467899	0.0378865	Slc12a2/Trf/Itgb4/Erbin/Met/Hpgd/Slc4a2/Oscp1/Kcnj10/Flot2/Myo1d/Atp2b4/Nod2/Pdzd11	14
CC	GO:0099081	supramolecular polymer	37/538	902/21319	0.00268784	0.0468759	0.0379562	Kif13b/Cnp/Slc1a4/Pls1/Ndrg1/Reep3/Myh7/Krt2/Shtn1/Pstpip2/Spag6l/Snca/Chl1/Dynll1/Kat2b/Dnah1/Tuba8/Sept2/Krt80/Tnni3/Synpo2l/Clrn1/Eml5/Myo6/Myh6/Mtm1/Kif13a/Atp2b4/Fbln5/Map7/Nme2/Map6d1/Haus3/Kif1c/Col5a2/Mybpc3/Ttll1	37
CC	GO:0099080	supramolecular complex	37/538	903/21319	0.00273777	0.0468759	0.0379562	Kif13b/Cnp/Slc1a4/Pls1/Ndrg1/Reep3/Myh7/Krt2/Shtn1/Pstpip2/Spag6l/Snca/Chl1/Dynll1/Kat2b/Dnah1/Tuba8/Sept2/Krt80/Tnni3/Synpo2l/Clrn1/Eml5/Myo6/Myh6/Mtm1/Kif13a/Atp2b4/Fbln5/Map7/Nme2/Map6d1/Haus3/Kif1c/Col5a2/Mybpc3/Ttll1	37
CC	GO:0043025	neuronal cell body	31/538	721/21319	0.00292528	0.0488939	0.0395902	Mbp/Lpar1/Slc1a4/Gjc2/Calb1/Ermn/Itga4/Cntn2/Enpp1/Nptxr/Met/Shtn1/Neurl1a/Snca/C4b/Negr1/Myo6/Timp2/Myo1d/Cd40/Mapk1/Gnrh1/Ptk2b/Adra2c/Cnga2/Apod/Pcsk5/Ppp1r9b/Brs3/Plxdc1/L1cam	31
MF	GO:0019911	structural constituent of myelin sheath	5/525	10/20775	2.29443e-06	0.00233802	0.00205049	Plp1/Mobp/Mbp/Mal/Pllp	5
MF	GO:0051015	actin filament binding	17/525	198/20775	1.22312e-05	0.0062318	0.00546542	Pls1/Ermn/Myh7/Shtn1/Pstpip2/Gsn/Micall2/Syne3/Tnni3/Myo6/Myh6/Flnc/Myo1d/Fscn3/Coro6/Ppp1r9b/Mybpc3	17
MF	GO:0003779	actin binding	25/525	427/20775	9.67633e-05	0.0328673	0.0288253	Mobp/Anln/Pls1/Ermn/Myh7/Daam2/Shtn1/Pstpip2/Gsn/Micall2/Syne3/Snca/Tnni3/Synpo2l/Myo6/Myh6/Flnc/Myo1d/Vash2/Fscn3/Wasf1/Coro6/Ppp1r9b/Mybpc3/Nod2	25
