## Supplementary Data 37 for "Patient iPSC-astrocytes show transcriptional and functional dysregulation in schizophrenia"

### Sheet: Sheet1
ONTOLOGY	ID	Description	GeneRatio	BgRatio	pvalue	p.adjust	qvalue	geneID	Count
MF	GO:0000976	transcription regulatory region sequence-specific DNA binding	27/268	869/20775	2.37997e-05	0.00841034	0.00711162	Zfp407/Dbp/Arntl/Ciart/Ebf4/Bhlhe41/Zfp277/Tef/Gbx2/Hey1/Gli2/Nr1d2/E2f6/Stat5b/Lin54/Top1/Spi1/Klf16/Jun/Thrb/Rb1/Mnt/Cbx3/Zfp750/Egr3/Nkx2-1/Dmtf1	27
MF	GO:0001012	RNA polymerase II regulatory region DNA binding	26/268	831/20775	3.01675e-05	0.00841034	0.00711162	Zfp407/Dbp/Arntl/Ciart/Ebf4/Bhlhe41/Zfp277/Tef/Gbx2/Hey1/Gli2/Nr1d2/E2f6/Stat5b/Lin54/Top1/Spi1/Klf16/Jun/Thrb/Rb1/Mnt/Zfp750/Egr3/Nkx2-1/Dmtf1	26
MF	GO:0003690	double-stranded DNA binding	29/268	1005/20775	4.5193e-05	0.00841034	0.00711162	Zfp407/Dbp/Arntl/Ciart/Mnd1/Ebf4/Bhlhe41/Zfp277/Tef/Gbx2/Aff3/Hey1/Gli2/Nr1d2/E2f6/Stat5b/Lin54/Top1/Spi1/Klf16/Jun/Thrb/Rb1/Mnt/Cbx3/Zfp750/Egr3/Nkx2-1/Dmtf1	29
MF	GO:1990837	sequence-specific double-stranded DNA binding	27/268	916/20775	5.86869e-05	0.00841034	0.00711162	Zfp407/Dbp/Arntl/Ciart/Ebf4/Bhlhe41/Zfp277/Tef/Gbx2/Hey1/Gli2/Nr1d2/E2f6/Stat5b/Lin54/Top1/Spi1/Klf16/Jun/Thrb/Rb1/Mnt/Cbx3/Zfp750/Egr3/Nkx2-1/Dmtf1	27
MF	GO:0000977	RNA polymerase II regulatory region sequence-specific DNA binding	25/268	823/20775	6.93109e-05	0.00841034	0.00711162	Zfp407/Dbp/Arntl/Ciart/Ebf4/Bhlhe41/Zfp277/Tef/Gbx2/Hey1/Gli2/Nr1d2/E2f6/Stat5b/Lin54/Top1/Spi1/Klf16/Jun/Thrb/Mnt/Zfp750/Egr3/Nkx2-1/Dmtf1	25
MF	GO:0044212	transcription regulatory region DNA binding	28/268	982/20775	7.55521e-05	0.00841034	0.00711162	Zfp407/Dbp/Arntl/Ciart/Ebf4/Bhlhe41/Zfp277/Tef/Gbx2/Hey1/Gli2/Nr1d2/E2f6/Stat5b/Lin54/Top1/Spi1/Klf16/Jun/Thrb/Rb1/Mnt/Cbx3/Zfp750/Egr3/Nkx2-1/Tfam/Dmtf1	28
MF	GO:0001067	regulatory region nucleic acid binding	28/268	986/20775	8.09799e-05	0.00841034	0.00711162	Zfp407/Dbp/Arntl/Ciart/Ebf4/Bhlhe41/Zfp277/Tef/Gbx2/Hey1/Gli2/Nr1d2/E2f6/Stat5b/Lin54/Top1/Spi1/Klf16/Jun/Thrb/Rb1/Mnt/Cbx3/Zfp750/Egr3/Nkx2-1/Tfam/Dmtf1	28
MF	GO:0000980	RNA polymerase II distal enhancer sequence-specific DNA binding	7/268	94/20775	0.000216391	0.0196645	0.0166279	Arntl/Ciart/Bhlhe41/Nr1d2/Spi1/Jun/Nkx2-1	7
MF	GO:0000981	DNA-binding transcription factor activity, RNA polymerase II-specific	22/268	761/20775	0.00037701	0.030454	0.0257513	Dbp/Arntl/Ebf4/Bhlhe41/Tef/Gbx2/Hey1/Gli2/Nr1d2/E2f6/Stat5b/Spi1/Klf16/Jun/Thrb/Mnt/Zfp750/Preb/Egr3/Nkx2-1/Stk16/Dmtf1	22
MF	GO:0003700	DNA-binding transcription factor activity	26/268	1004/20775	0.000601928	0.0428041	0.0361943	Dbp/Arntl/Ebf4/Bhlhe41/Tef/Gbx2/Aff3/Hey1/Gli2/Nr1d2/E2f6/Stat5b/Spi1/Klf16/Jun/Zfp235/Thrb/Zfp341/Mnt/Zfp750/Preb/Egr3/Nkx2-1/Tfam/Stk16/Dmtf1	26
MF	GO:0043236	laminin binding	4/268	31/20775	0.000647655	0.0428041	0.0361943	Ache/Plekha2/Itga9/Adam9	4
MF	GO:0046983	protein dimerization activity	33/268	1415/20775	0.000709328	0.0429735	0.0363375	Ano2/Arntl/Nlrc4/Ebf4/Bhlhe41/Tef/Ache/Trim9/Pdgfra/Mthfd1l/Hey1/E2f6/Stat5b/Rabggtb/Adra2c/Atp6v1c2/Siah1a/Eno3/Lcn2/Jun/Suclg2/Thrb/Cenpw/Cln6/Mnt/Glb1/Dynll2/Nkx2-1/Trim12c/Gstm5/Papss1/Idh1/Tenm1	33
MF	GO:0043565	sequence-specific DNA binding	28/268	1142/20775	0.000865467	0.0483996	0.0409257	Zfp407/Dbp/Arntl/Ciart/Ebf4/Bhlhe41/Zfp277/Tef/Gbx2/Hey1/Gli2/Nr1d2/E2f6/Stat5b/Lin54/Top1/Spi1/Klf16/Jun/Thrb/Rb1/Mnt/Cbx3/Zfp750/Egr3/Nkx2-1/Tfam/Dmtf1	28
