## Supplementary Data 38 for "Patient iPSC-astrocytes show transcriptional and functional dysregulation in schizophrenia"

### Sheet: Sheet1
Ingenuity Canonical Pathways	-log(p-value)	Z-Score	Ratio	Molecules
Sertoli Cell-Sertoli Cell Junction Signaling	3.54		0.0595	CLDN11,GUCY1B1,ITGA4,JAM3,MAP3K20,MAP3K3,MAPK1,MTMR2,PLS1,RAP1A,TUBA8
Neuregulin Signaling	2.95	-1.34164	0.0729	ERBIN,ITGA4,MAPK1,PRKD1,RAP1A,RPS6KB1,RPS6KB2
ERK5 Signaling	2.89	-2.44949	0.0833	MAP3K3,RAP1A,RPS6KB1,RPS6KB2,SGK1,WNK1
Parkinson's Signaling	2.66		0.188	GPR37,MAPK1,SNCA
Germ Cell-Sertoli Cell Junction Signaling	2.63		0.0526	FNBP1,GSN,MAP3K3,MAPK1,MTMR2,PLS1,RAP1A,RHOG,TUBA8
CNTF Signaling	2.59	-1.34164	0.0877	JAK2,MAPK1,RAP1A,RPS6KB1,RPS6KB2
Signaling by Rho Family GTPases	2.56	-0.904534	0.0451	ARHGEF10,FNBP1,ITGA4,MAP3K20,MAPK1,PLD1,PTK2B,RHOG,SEPTIN2,SEPTIN4,WASF1
Rac Signaling	2.56	0.377964	0.0625	ITGA4,MAPK1,PLD1,PTK2B,RAP1A,RPS6KB1,WASF1
mTOR Signaling	2.54	-1.66667	0.0476	FNBP1,MAPK1,PLD1,PPP2R3A,PRKD1,PRR5L,RAP1A,RHOG,RPS6KB1,RPS6KB2
Sphingosine-1-phosphate Signaling	2.46	-0.377964	0.0598	FNBP1,MAPK1,PLCL1,PTK2B,RHOG,S1PR3,S1PR5
Cholecystokinin/Gastrin-mediated Signaling	2.42	-1.13389	0.0588	FNBP1,IL33,MAPK1,PRKD1,PTK2B,RAP1A,RHOG
Production of Nitric Oxide and Reactive Oxygen Species in Macrophages	2.35	-1.41421	0.0479	APOD,FNBP1,JAK2,MAP3K3,MAPK1,PPP2R3A,PRKD1,RAP1A,RHOG
RhoA Signaling	2.34	-0.816497	0.0569	ANLN,LPAR1,PLD1,PTK2B,SEPTIN2,SEPTIN4,WASF1
Fcγ Receptor-mediated Phagocytosis in Macrophages and Monocytes	2.31	-0.816497	0.0638	MAPK1,PLD1,PRKD1,PTK2B,RPS6KB1,RPS6KB2
Leukocyte Extravasation Signaling	2.22	0	0.0457	CLDN11,ITGA4,JAM3,MAPK1,PRKD1,PTK2B,RAP1A,SELPLG,TIMP2
p70S6K Signaling	2.22	-1.13389	0.0543	MAPK1,PLCL1,PLD1,PPP2R3A,PRKD1,RAP1A,RPS6KB1
Gap Junction Signaling	2.21		0.0455	GJB1,GJC2,GUCY1B1,LPAR1,MAPK1,PLCL1,PRKD1,RAP1A,TUBA8
Growth Hormone Signaling	2.18	-1.34164	0.0704	JAK2,MAPK1,PRKD1,RPS6KB1,RPS6KB2
Actin Nucleation by ARP-WASP Complex	2.15	-0.447214	0.0694	FNBP1,ITGA4,RAP1A,RHOG,WASF1
IGF-1 Signaling	2.1	-1.34164	0.0577	IGFBP5,JAK2,MAPK1,RAP1A,RPS6KB1,RPS6KB2
Glioma Invasiveness Signaling	2.1	-1.34164	0.0676	FNBP1,MAPK1,RAP1A,RHOG,TIMP2
Erythropoietin Signaling	2.06		0.0658	JAK2,MAPK1,PRKD1,RAP1A,RPS6KB1
PI3K/AKT Signaling	2.05	0	0.046	INPP5J,ITGA4,JAK2,MAPK1,PPP2R3A,RAP1A,RPS6KB1,RPS6KB2
Insulin Receptor Signaling	2.05	-1.13389	0.0504	INPP5J,JAK2,MAPK1,RAP1A,RPS6KB1,RPS6KB2,SGK1
Integrin Signaling	2.01	-1.13389	0.0423	ARF3,FNBP1,GSN,ITGA4,ITGB4,MAPK1,RAP1A,RHOG,TSPAN2
NGF Signaling	1.91	-1.63299	0.0526	MAP3K3,MAPK1,RAP1A,RHOG,RPS6KB1,RPS6KB2
IL-4 Signaling	1.86		0.0588	INPP5J,JAK2,RAP1A,RPS6KB1,RPS6KB2
3-phosphoinositide Degradation	1.83	-1.88982	0.0455	DOT1L,INPP5J,MTM1,MTMR2,PPP1R16B,PPP2R3A,PTPN23
LXR/RXR Activation	1.8	-1.34164	0.0496	APOD,C4A/C4B,IL33,NR1H2,SCD,TF
Acute Myeloid Leukemia Signaling	1.78	-0.447214	0.0562	KIT,MAPK1,RAP1A,RPS6KB1,RPS6KB2
Gαq Signaling	1.78	-0.377964	0.0446	FNBP1,HRH1,MAPK1,PLD1,PRKD1,PTK2B,RHOG
Semaphorin Signaling in Neurons	1.75		0.0667	FNBP1,MAPK1,RHOG,SEMA7A
Gαi Signaling	1.73	1.63299	0.048	ADRA2C,HRH3,LPAR1,MAPK1,RAP1A,S1PR3
PTEN Signaling	1.72	0	0.0476	INPP5J,ITGA4,MAPK1,RAP1A,RPS6KB1,RPS6KB2
IL-8 Signaling	1.71	-1.41421	0.04	FNBP1,MAPK1,PLD1,PRKD1,PTK2B,RAP1A,RHOG,RPS6KB1
14-3-3-mediated Signaling	1.7	-1.34164	0.0472	MAPK1,PLCL1,PRKD1,RAP1A,SNCA,TUBA8
Melanocyte Development and Pigmentation Signaling	1.69	-0.447214	0.0532	KIT,MAPK1,RAP1A,RPS6KB1,RPS6KB2
Regulation of Actin-based Motility by Rho	1.69	0	0.0532	FNBP1,GSN,ITGA4,RHOG,WASF1
Thrombopoietin Signaling	1.68	-1	0.0635	JAK2,MAPK1,PRKD1,RAP1A
Hepatic Fibrosis Signaling Pathway	1.67	-1.73205	0.0326	ACVR2A,FNBP1,IL33,ITGA4,JAK2,MAPK1,PRKD1,RAP1A,RHOG,RPS6KB1,RPS6KB2,TF
Pyridoxal 5'-phosphate Salvage Pathway	1.63	1	0.0615	ACVR2A,CDK18,MAPK1,SGK1
UVA-Induced MAPK Signaling	1.62	-1	0.051	MAPK1,PLCL1,RAP1A,RPS6KB1,RPS6KB2
Thrombin Signaling	1.62	-2.12132	0.0385	ARHGEF10,FNBP1,MAPK1,PLCL1,PRKD1,RAP1A,RHOG,RPS6KB1
Role of JAK1 and JAK3 in γc Cytokine Signaling	1.55		0.058	JAK2,MAPK1,PTK2B,RAP1A
Granulocyte Adhesion and Diapedesis	1.51		0.0391	CLDN11,HRH1,HRH3,IL33,ITGA4,JAM3,SELPLG
Molecular Mechanisms of Cancer	1.5		0.0307	APAF1,ARHGEF10,BMP3,CDK18,CDKN2D,FNBP1,ITGA4,JAK2,MAPK1,PRKD1,RAP1A,RHOG
Glycine Degradation (Creatine Biosynthesis)	1.48		0.5	GATM
Uridine-5'-phosphate Biosynthesis	1.48		0.5	UMPS
Cardiac Hypertrophy Signaling (Enhanced)	1.46	-1.38675	0.0287	ACVR2A,ADRA2C,IL33,ITGA4,JAK2,MAP3K20,MAP3K3,MAPK1,PDE8A,PLCL1,PRKD1,RAP1A,RPS6KB1,RPS6KB2
Paxillin Signaling	1.46	1	0.0463	ITGA4,ITGB4,MAPK1,PTK2B,RAP1A
Oncostatin M Signaling	1.46		0.0698	JAK2,MAPK1,RAP1A
B Cell Receptor Signaling	1.44	-0.377964	0.0378	INPP5J,MAP3K3,MAPK1,PTK2B,RAP1A,RPS6KB1,RPS6KB2
HGF Signaling	1.42	-0.447214	0.045	ITGA4,MAP3K3,MAPK1,PRKD1,RAP1A
cAMP-mediated signaling	1.42	0	0.0351	ADRA2C,HRH3,LPAR1,MAPK1,PDE8A,PKIG,RAP1A,S1PR3
G-Protein Coupled Receptor Signaling	1.4		0.0331	ADRA2C,HRH1,HRH3,LPAR1,MAPK1,PDE8A,PTK2B,RAP1A,S1PR3
PPARα/RXRα Activation	1.39	-0.816497	0.0368	ACVR2A,ADIPOR2,GPD2,JAK2,MAPK1,PLCL1,RAP1A
VDR/RXR Activation	1.38		0.0513	CALB1,HR,IGFBP5,PRKD1
IL-3 Signaling	1.37	-1	0.0506	JAK2,MAPK1,PRKD1,RAP1A
Agranulocyte Adhesion and Diapedesis	1.37		0.0365	CLDN11,HRH1,IL33,ITGA4,JAM3,MYH7,SELPLG
Apelin Endothelial Signaling Pathway	1.36	-1.34164	0.0435	MAPK1,PRKD1,RAP1A,RPS6KB1,RPS6KB2
Prolactin Signaling	1.33	-1	0.0494	JAK2,MAPK1,PRKD1,RAP1A
Role of Tissue Factor in Cancer	1.33		0.0427	JAK2,MAPK1,PTK2B,RAP1A,RPS6KB1
NF-κB Activation by Viruses	1.32	0	0.0488	ITGA4,MAPK1,PRKD1,RAP1A
Renin-Angiotensin Signaling	1.32	-0.447214	0.0424	JAK2,MAPK1,PRKD1,PTK2B,RAP1A
Adrenomedullin signaling pathway	1.32	-0.377964	0.0355	GPR37,GUCY1B1,IL33,MAPK1,PLCL1,PTK2B,RAP1A
Glycerol-3-phosphate Shuttle	1.31		0.333	GPD2
Cardiac Hypertrophy Signaling	1.31	-1.41421	0.0333	ADRA2C,FNBP1,MAP3K3,MAPK1,PLCL1,RAP1A,RHOG,RPS6KB1
UVC-Induced MAPK Signaling	1.27		0.0588	MAPK1,PRKD1,RAP1A
UVB-Induced MAPK Signaling	1.25		0.0577	MAPK1,PRKD1,RPS6KB1
PDGF Signaling	1.25	-1	0.0465	INPP5J,JAK2,MAPK1,RAP1A
Tec Kinase Signaling	1.24	-0.816497	0.0366	FNBP1,ITGA4,JAK2,PRKD1,PTK2B,RHOG
Glioblastoma Multiforme Signaling	1.23	-1.63299	0.0364	FNBP1,MAPK1,PLCL1,RAP1A,RHOG,RPS6KB1
HMGB1 Signaling	1.23	-1.34164	0.0364	FNBP1,IL33,KAT2B,MAPK1,RAP1A,RHOG
Phagosome Formation	1.23		0.04	FNBP1,ITGA4,PLCL1,PRKD1,RHOG
FXR/RXR Activation	1.22		0.0397	APOD,C4A/C4B,IL33,SLC4A2,TF
Ceramide Signaling	1.22	-1	0.0455	PPP2R3A,RAP1A,S1PR3,S1PR5
RANK Signaling in Osteoclasts	1.22	0	0.0455	GSN,MAP3K3,MAPK1,PTK2B
Reelin Signaling in Neurons	1.19	0.447214	0.0388	ARHGEF10,ITGA4,MAPK1,RAP1A,WASF1
Phenylalanine Degradation I (Aerobic)	1.19		0.25	QDPR
Role of JAK family kinases in IL-6-type Cytokine Signaling	1.19		0.08	JAK2,MAPK1
Axonal Guidance Signaling	1.19		0.0268	ADAMTS4,BMP3,ITGA4,L1CAM,MAG,MAPK1,PLCL1,PLXNB3,PRKD1,RAP1A,SEMA7A,TUBA8,UNC5D
Phospholipase C Signaling	1.17	-1.13389	0.0311	ARHGEF10,FNBP1,ITGA4,MAPK1,PLD1,PRKD1,RAP1A,RHOG
Protein Kinase A Signaling	1.15	-0.904534	0.0276	CDC14B,DUSP18,H1-3,MAPK1,PDE8A,PLCL1,PRKD1,PTK2B,PTPN23,PTPN9,RAP1A
Factors Promoting Cardiogenesis in Vertebrates	1.15		0.043	ACVR2A,BMP3,MYH7,PRKD1
ErbB Signaling	1.14	-1	0.0426	MAPK1,PRKD1,RAP1A,RPS6KB1
Nur77 Signaling in T Lymphocytes	1.12		0.0508	APAF1,MAP3K3,SIN3B
TGF-β Signaling	1.11	0	0.0417	ACVR2A,MAPK1,RAP1A,SMURF2
Acute Phase Response Signaling	1.1	-1	0.0335	C4A/C4B,IL33,JAK2,MAPK1,RAP1A,TF
PAK Signaling	1.1	1	0.0412	ITGA4,MAPK1,PTK2B,RAP1A
Salvage Pathways of Pyrimidine Ribonucleotides	1.1	1	0.0412	ACVR2A,CDK18,MAPK1,SGK1
IL-2 Signaling	1.09		0.0492	MAPK1,PTK2B,RAP1A
PI3K Signaling in B Lymphocytes	1.09		0.0362	MAPK1,PLCL1,PLEKHA1,PLEKHA2,RAP1A
p53 Signaling	1.09	-1	0.0408	APAF1,KAT2B,STAG1,TP53INP1
Protein Citrullination	1.09		0.2	PADI2
Sperm Motility	1.09	0	0.0314	GUCY1B1,JAK2,KIT,PLCL1,PRKD1,PTK2B,SLC12A2
D-myo-inositol (1,4,5,6)-Tetrakisphosphate Biosynthesis	1.07	-1.34164	0.0357	DOT1L,MTMR2,PPP1R16B,PPP2R3A,PTPN23
D-myo-inositol (3,4,5,6)-tetrakisphosphate Biosynthesis	1.07	-1.34164	0.0357	DOT1L,MTMR2,PPP1R16B,PPP2R3A,PTPN23
Neuropathic Pain Signaling In Dorsal Horn Neurons	1.05	-1	0.0396	GPR37,MAPK1,PLCL1,PRKD1
Aryl Hydrocarbon Receptor Signaling	1.04	-1	0.035	APAF1,MAPK1,NFIA,PTGES3,TRIP11
Sumoylation Pathway	1.03	0	0.0388	FNBP1,RHOG,SENP1,SNCA
Glycerol Degradation I	1.02		0.167	GPD2
NAD Biosynthesis III	1.02		0.167	NMNAT2
Endothelin-1 Signaling	1.02	-1.63299	0.0319	GUCY1B1,MAPK1,PLCL1,PLD1,PRKD1,RAP1A
Regulation of Cellular Mechanics by Calpain Protease	1.02		0.0462	ITGA4,MAPK1,RAP1A
Synaptic Long Term Depression	1.01	0	0.0317	GUCY1B1,MAPK1,PLCL1,PPP2R3A,PRKD1,RAP1A
ILK Signaling	1	0	0.0316	FNBP1,ITGB4,MAPK1,MYH7,PPP2R3A,RHOG
ErbB4 Signaling	0.995		0.0448	MAPK1,PRKD1,RAP1A
Telomerase Signaling	0.983		0.0374	MAPK1,PPP2R3A,PTGES3,RAP1A
Virus Entry via Endocytic Pathways	0.983		0.0374	ITGA4,ITGB4,PRKD1,RAP1A
Systemic Lupus Erythematosus In T Cell Signaling Pathway	0.972	-1	0.027	FNBP1,MAPK1,PPP2R3A,RAP1A,RHOG,RPS6KB1,RPS6KB2,S1PR3,SELPLG
SPINK1 General Cancer Pathway	0.966		0.0435	JAK2,MAPK1,RAP1A
Antioxidant Action of Vitamin C	0.961	1	0.0367	JAK2,MAPK1,PLCL1,PLD1
Inhibition of Angiogenesis by TSP1	0.959		0.0588	GUCY1B1,MAPK1
NAD Biosynthesis from 2-amino-3-carboxymuconate Semialdehyde	0.955		0.143	NMNAT2
NAD Salvage Pathway III	0.955		0.143	NMNAT2
Epithelial Adherens Junction Signaling	0.955		0.0329	ACVR2A,MYH7,RAP1A,TUBA8,WASF1
GM-CSF Signaling	0.952		0.0429	JAK2,MAPK1,RAP1A
Glioma Signaling	0.95		0.0364	CDKN2D,MAPK1,PRKD1,RAP1A
Superpathway of Inositol Phosphate Compounds	0.949	-1.63299	0.0305	DOT1L,INPP5J,MTMR2,PPP1R16B,PPP2R3A,PTPN23
IL-15 Signaling	0.939		0.0423	JAK2,MAPK1,RAP1A
D-myo-inositol-5-phosphate Metabolism	0.928	-1.34164	0.0323	DOT1L,MTMR2,PPP1R16B,PPP2R3A,PTPN23
Breast Cancer Regulation by Stathmin1	0.926		0.03	ARHGEF10,MAPK1,PPP2R3A,PRKD1,RAP1A,TUBA8
Melatonin Signaling	0.925		0.0417	MAPK1,PLCL1,PRKD1
Caveolar-mediated Endocytosis Signaling	0.912		0.0411	FLOT2,ITGA4,ITGB4
Regulation of eIF4 and p70S6K Signaling	0.911	0.447214	0.0318	ITGA4,MAPK1,PPP2R3A,RAP1A,RPS6KB1
Aldosterone Signaling in Epithelial Cells	0.903	-1.34164	0.0316	MAPK1,PLCL1,PRKD1,SGK1,SLC12A2
Notch Signaling	0.899		0.0541	HES5,MAG
Leptin Signaling in Obesity	0.899		0.0405	JAK2,MAPK1,PLCL1
Neuroinflammation Signaling Pathway	0.885	1.34164	0.0267	ACVR2A,CALB1,GABRA3,GJB1,JAK2,MAPK1,MFGE8,SNCA
Fc Epsilon RI Signaling	0.88	0	0.0342	INPP5J,MAPK1,PRKD1,RAP1A
GDNF Family Ligand-Receptor Interactions	0.874		0.0395	DOK6,MAPK1,RAP1A
Macropinocytosis Signaling	0.874		0.0395	ITGB4,PRKD1,RAP1A
Antiproliferative Role of Somatostatin Receptor 2	0.862		0.039	GUCY1B1,MAPK1,RAP1A
Dopamine Receptor Signaling	0.862		0.039	NCS1,PPP2R3A,QDPR
Dopamine-DARPP32 Feedback in cAMP Signaling	0.862	-1	0.0307	GUCY1B1,KCNJ10,PLCL1,PPP2R3A,PRKD1
Natural Killer Cell Signaling	0.86		0.0336	INPP5J,MAPK1,PRKD1,RAP1A
Role of NANOG in Mammalian Embryonic Stem Cell Pluripotency	0.86		0.0336	BMP3,JAK2,MAPK1,RAP1A
3-phosphoinositide Biosynthesis	0.854	-1.34164	0.0305	DOT1L,MTMR2,PPP1R16B,PPP2R3A,PTPN23
Sucrose Degradation V (Mammalian)	0.853		0.111	ALDOC
Agrin Interactions at Neuromuscular Junction	0.838		0.038	ITGA4,MAPK1,RAP1A
CXCR4 Signaling	0.831	-1.34164	0.0299	FNBP1,MAPK1,PRKD1,RAP1A,RHOG
Chemokine Signaling	0.827		0.0375	MAPK1,PTK2B,RAP1A
FLT3 Signaling in Hematopoietic Progenitor Cells	0.827		0.0375	MAPK1,RAP1A,RPS6KB1
IL-17 Signaling	0.827		0.0375	JAK2,MAPK1,RAP1A
JAK/Stat Signaling	0.827		0.0375	JAK2,MAPK1,RAP1A
Tight Junction Signaling	0.824		0.0298	CLDN11,JAM3,MPDZ,MYH7,PPP2R3A
Synaptogenesis Signaling Pathway	0.818	0.707107	0.0256	MAPK1,RAP1A,RPS6KB1,RPS6KB2,SNCA,SYN2,SYT9,WASF1
Calcium Transport I	0.81		0.1	ATP2B4
Prostanoid Biosynthesis	0.81		0.1	PTGES3
IL-6 Signaling	0.806	-1	0.032	IL33,JAK2,MAPK1,RAP1A
LPS-stimulated MAPK Signaling	0.804		0.0366	MAPK1,PRKD1,RAP1A
Actin Cytoskeleton Signaling	0.801	1.63299	0.0275	GSN,ITGA4,MAPK1,MYH7,RAP1A,WASF1
Atherosclerosis Signaling	0.797		0.0317	APOD,IL33,ITGA4,SELPLG
Pyrimidine Ribonucleotides De Novo Biosynthesis	0.794		0.0465	SMARCA1,UMPS
Role of Osteoblasts, Osteoclasts and Chondrocytes in Rheumatoid Arthritis	0.789		0.0273	ADAMTS4,BMP3,GSN,IL33,MAPK1,PTK2B
P2Y Purigenic Receptor Signaling Pathway	0.789	-1	0.0315	MAPK1,PLCL1,PRKD1,RAP1A
GNRH Signaling	0.787	-0.447214	0.0289	MAP3K3,MAPK1,PRKD1,PTK2B,RAP1A
HER-2 Signaling in Breast Cancer	0.782		0.0357	ITGB4,PRKD1,RAP1A
VEGF Family Ligand-Receptor Interactions	0.782		0.0357	MAPK1,PRKD1,RAP1A
T Cell Exhaustion Signaling Pathway	0.773		0.0286	ACVR2A,JAK2,MAPK1,PPP2R3A,RAP1A
BMP signaling pathway	0.772		0.0353	BMP3,MAPK1,RAP1A
Synaptic Long Term Potentiation	0.772	-1	0.031	MAPK1,PLCL1,PRKD1,RAP1A
Gα12/13 Signaling	0.764	0	0.0308	LPAR1,MAPK1,PTK2B,RAP1A
iNOS Signaling	0.763		0.0444	JAK2,MAPK1
Cellular Effects of Sildenafil (Viagra)	0.755		0.0305	GPR37,GUCY1B1,MYH7,PLCL1
Guanosine Nucleotides Degradation III	0.738		0.0833	GDA
RhoGDI Signaling	0.738	0.447214	0.0278	ARHGEF10,FNBP1,ITGA4,RHOG,WASF1
STAT3 Pathway	0.724	-1	0.0296	JAK2,MAP3K20,MAPK1,RAP1A
Estrogen Receptor Signaling	0.709		0.0292	KAT2B,MAPK1,PELP1,RAP1A
Iron homeostasis signaling pathway	0.709		0.0292	BMP3,JAK2,MAPK1,TF
NAD biosynthesis II (from tryptophan)	0.707		0.0769	NMNAT2
Oleate Biosynthesis II (Animals)	0.707		0.0769	SCD
Ovarian Cancer Signaling	0.694	-1	0.0288	MAPK1,RAP1A,RPS6KB1,RPS6KB2
Melanoma Signaling	0.693		0.04	MAPK1,RAP1A
Huntington's Disease Signaling	0.688	-0.447214	0.0253	APAF1,MAPK1,NEUROD1,PRKD1,SGK1,SNCA
CCR5 Signaling in Macrophages	0.684		0.0319	MAPK1,PRKD1,PTK2B
Thyroid Cancer Signaling	0.68		0.0392	MAPK1,RAP1A
FAK Signaling	0.675		0.0316	ITGA4,MAPK1,RAP1A
α-Adrenergic Signaling	0.675		0.0316	MAPK1,PRKD1,RAP1A
Sirtuin Signaling Pathway	0.67	-1.88982	0.0241	ATG14,DOT1L,H1-3,MAPK1,NDRG1,NR1H2,TUBA8
CD27 Signaling in Lymphocytes	0.656		0.0377	APAF1,MAP3K3
Lymphotoxin β Receptor Signaling	0.656		0.0377	APAF1,MAPK1
Clathrin-mediated Endocytosis Signaling	0.656		0.0259	AMPH,APOD,ITGB4,MYO6,TF
ERK/MAPK Signaling	0.656	1.34164	0.0259	ITGA4,MAPK1,PPP2R3A,PTK2B,RAP1A
Choline Biosynthesis III	0.652		0.0667	PLD1
Corticotropin Releasing Hormone Signaling	0.651	0	0.0276	GUCY1B1,MAPK1,PRKD1,RAP1A
Apelin Cardiomyocyte Signaling Pathway	0.641		0.0303	MAPK1,PLCL1,PRKD1
Apoptosis Signaling	0.641		0.0303	APAF1,MAPK1,RAP1A
Nitric Oxide Signaling in the Cardiovascular System	0.641		0.0303	GUCY1B1,MAPK1,PRKD1
VEGF Signaling	0.641		0.0303	MAPK1,PTK2B,RAP1A
Opioid Signaling Pathway	0.636	-0.816497	0.0243	MAPK1,PRKD1,RAP1A,RPS6KB1,RPS6KB2,SIGMAR1
EGF Signaling	0.632		0.0364	MAPK1,RPS6KB1
Granzyme B Signaling	0.627		0.0625	APAF1
Relaxin Signaling	0.618		0.0267	GUCY1B1,MAPK1,PDE8A,RAP1A
SAPK/JNK Signaling	0.616		0.0294	MAP3K20,MAP3K3,RAP1A
Role of CHK Proteins in Cell Cycle Checkpoint Control	0.61		0.0351	HUS1,PPP2R3A
Mouse Embryonic Stem Cell Pluripotency	0.608		0.0291	JAK2,MAPK1,RAP1A
D-myo-inositol (1,4,5)-trisphosphate Degradation	0.604		0.0588	INPP5J
PPAR Signaling	0.601		0.0288	IL33,MAPK1,RAP1A
Cancer Drug Resistance By Drug Efflux	0.599		0.0345	MAPK1,RAP1A
1D-myo-inositol Hexakisphosphate Biosynthesis II (Mammalian)	0.583		0.0556	INPP5J
D-myo-inositol (1,3,4)-trisphosphate Biosynthesis	0.583		0.0556	INPP5J
FAT10 Signaling Pathway	0.583		0.0556	NUB1
Purine Nucleotides Degradation II (Aerobic)	0.583		0.0556	GDA
Endometrial Cancer Signaling	0.578		0.0333	MAPK1,RAP1A
Role of Macrophages, Fibroblasts and Endothelial Cells in Rheumatoid Arthritis	0.575		0.0224	ADAMTS4,IL33,JAK2,MAPK1,PLCL1,PRKD1,RAP1A
CDK5 Signaling	0.57		0.0278	MAPK1,PPP2R3A,RAP1A
DNA damage-induced 14-3-3σ Signaling	0.563		0.0526	HUS1
Granzyme A Signaling	0.563		0.0526	H1-3
Pancreatic Adenocarcinoma Signaling	0.563		0.0275	JAK2,MAPK1,PLD1
AMPK Signaling	0.553	0.447214	0.0236	ADRA2C,KAT2B,MAPK1,PPP2R3A,RPS6KB1
Type I Diabetes Mellitus Signaling	0.549		0.027	APAF1,JAK2,MAPK1
Phospholipases	0.548		0.0317	PLCL1,PLD1
Cardiomyocyte Differentiation via BMP Receptors	0.544		0.05	MYH7
IL-17A Signaling in Airway Cells	0.539		0.0312	JAK2,MAPK1
HIF1α Signaling	0.535		0.0265	EGLN1,MAPK1,RAP1A
ErbB2-ErbB3 Signaling	0.53		0.0308	MAPK1,RAP1A
Myc Mediated Apoptosis Signaling	0.53		0.0308	APAF1,RAP1A
Maturity Onset Diabetes of Young (MODY) Signaling	0.526		0.0476	NEUROD1
fMLP Signaling in Neutrophils	0.516		0.0259	MAPK1,PRKD1,RAP1A
Systemic Lupus Erythematosus In B Cell Signaling Pathway	0.508	-0.816497	0.0218	IL33,INPP5J,JAK2,MAPK1,PRKD1,RAP1A
p38 MAPK Signaling	0.503		0.0254	IL33,RPS6KB1,RPS6KB2
IL-10 Signaling	0.495		0.029	IL33,MAPK1
Superpathway of D-myo-inositol (1,4,5)-trisphosphate Metabolism	0.494		0.0435	INPP5J
IL-15 Production	0.484		0.0248	JAK2,KIT,PTK2B
IL-22 Signaling	0.479		0.0417	MAPK1
Role of JAK1, JAK2 and TYK2 in Interferon Signaling	0.479		0.0417	JAK2
Tumoricidal Function of Hepatic Natural Killer Cells	0.479		0.0417	APAF1
G Beta Gamma Signaling	0.478		0.0246	MAPK1,PRKD1,RAP1A
Inhibition of ARE-Mediated mRNA Degradation Pathway	0.478		0.0246	CNOT11,MAPK1,PPP2R3A
CCR3 Signaling in Eosinophils	0.466		0.0242	MAPK1,PRKD1,RAP1A
IL-17A Signaling in Gastric Cells	0.464		0.04	MAPK1
Non-Small Cell Lung Cancer Signaling	0.463		0.0274	MAPK1,RAP1A
Xenobiotic Metabolism Signaling	0.461		0.0209	MAP3K3,MAPK1,PPP2R3A,PRKD1,PTGES3,RAP1A
Estrogen-Dependent Breast Cancer Signaling	0.456		0.027	MAPK1,RAP1A
Ephrin Receptor Signaling	0.452	0	0.0222	ITGA4,JAK2,MAPK1,RAP1A
Antiproliferative Role of TOB in T Cell Signaling	0.451		0.0385	MAPK1
Gluconeogenesis I	0.451		0.0385	ALDOC
Glycolysis I	0.451		0.0385	ALDOC
NAD Salvage Pathway II	0.451		0.0385	NMNAT2
TREM1 Signaling	0.448		0.0267	JAK2,MAPK1
Neurotrophin/TRK Signaling	0.441		0.0263	MAPK1,RAP1A
Toll-like Receptor Signaling	0.441		0.0263	IL33,MAPK1
Dendritic Cell Maturation	0.439	-1	0.0219	IL33,JAK2,MAPK1,PLCL1
White Adipose Tissue Browning Pathway	0.438		0.0233	GUCY1B1,MAPK1,THRA
IL-12 Signaling and Production in Macrophages	0.423		0.0227	APOD,MAPK1,PRKD1
Renal Cell Carcinoma Signaling	0.413		0.025	MAPK1,RAP1A
Role of MAPK Signaling in the Pathogenesis of Influenza	0.413		0.025	MAPK1,RAP1A
Adipogenesis pathway	0.412		0.0224	KAT2B,RPS6KB1,SIN3B
Cyclins and Cell Cycle Regulation	0.407		0.0247	CDKN2D,PPP2R3A
Human Embryonic Stem Cell Pluripotency	0.407		0.0222	BMP3,S1PR3,S1PR5
Androgen Signaling	0.402		0.0221	KAT2B,MAPK1,PRKD1
Th2 Pathway	0.402		0.0221	ACVR2A,IL33,JAK2
PEDF Signaling	0.4		0.0244	MAPK1,RAP1A
RAR Activation	0.396		0.0207	JAK2,KAT2B,MAPK1,PRKD1
G Protein Signaling Mediated by Tubby	0.391		0.0323	JAK2
TR/RXR Activation	0.388		0.0238	SLC16A2,THRA
Colorectal Cancer Metastasis Signaling	0.383	-1.34164	0.0198	FNBP1,JAK2,MAPK1,RAP1A,RHOG
4-1BB Signaling in T Lymphocytes	0.381		0.0312	MAPK1
HIPPO signaling	0.381		0.0235	PPP2R3A,TEAD1
Cardiac β-adrenergic Signaling	0.379		0.0213	PDE8A,PKIG,PPP2R3A
Type II Diabetes Mellitus Signaling	0.374		0.0211	ADIPOR2,MAPK1,PRKD1
Cytotoxic T Lymphocyte-mediated Apoptosis of Target Cells	0.361		0.0294	APAF1
MIF-mediated Glucocorticoid Regulation	0.361		0.0294	MAPK1
Role of JAK2 in Hormone-like Cytokine Signaling	0.361		0.0294	JAK2
CTLA4 Signaling in Cytotoxic T Lymphocytes	0.358		0.0225	JAK2,PPP2R3A
Regulation of IL-2 Expression in Activated and Anergic T Lymphocytes	0.358		0.0225	MAPK1,RAP1A
IL-17A Signaling in Fibroblasts	0.352		0.0286	MAPK1
TWEAK Signaling	0.352		0.0286	APAF1
Calcium Signaling	0.347		0.0194	ATP2B4,MAPK1,MYH7,RAP1A
Prostate Cancer Signaling	0.347		0.022	MAPK1,RAP1A
Interferon Signaling	0.343		0.0278	JAK2
CREB Signaling in Neurons	0.343	-1	0.0193	MAPK1,PLCL1,PRKD1,RAP1A
Cell Cycle Regulation by BTG Family Proteins	0.334		0.027	PPP2R3A
Complement System	0.334		0.027	C4A/C4B
Docosahexaenoic Acid (DHA) Signaling	0.326		0.0263	APAF1
GABA Receptor Signaling	0.326		0.0211	GABRA3,GPR37
Role of Pattern Recognition Receptors in Recognition of Bacteria and Viruses	0.323		0.0195	IL33,MAPK1,PRKD1
Role of NFAT in Cardiac Hypertrophy	0.319	-1	0.0187	MAPK1,PLCL1,PRKD1,RAP1A
PKCθ Signaling in T Lymphocytes	0.319		0.0194	MAP3K3,MAPK1,RAP1A
April Mediated Signaling	0.318		0.0256	MAPK1
Inhibition of Matrix Metalloproteases	0.318		0.0256	TIMP2
ATM Signaling	0.316		0.0206	CBX3,PPP2R3A
Bladder Cancer Signaling	0.316		0.0206	MAPK1,RAP1A
Senescence Pathway	0.314	-0.447214	0.0182	ACVR2A,KAT2B,MAPK1,PPP2R3A,RAP1A
Glucocorticoid Receptor Signaling	0.31		0.0179	JAK2,KAT2B,MAPK1,PTGES3,RAP1A,SGK1
eNOS Signaling	0.304		0.0189	GUCY1B1,LPAR1,PRKD1
B Cell Activating Factor Signaling	0.302		0.0244	MAPK1
Mechanisms of Viral Exit from Host Cells	0.302		0.0244	PRKD1
Pyrimidine Ribonucleotides Interconversion	0.302		0.0244	SMARCA1
Role of PKR in Interferon Induction and Antiviral Response	0.302		0.0244	APAF1
MIF Regulation of Innate Immunity	0.295		0.0238	MAPK1
Role of IL-17F in Allergic Inflammatory Airway Diseases	0.295		0.0238	MAPK1
Chronic Myeloid Leukemia Signaling	0.289		0.0194	MAPK1,RAP1A
BAG2 Signaling Pathway	0.288		0.0233	MAPK1
Role of Hypercytokinemia/hyperchemokinemia in the Pathogenesis of Influenza	0.288		0.0233	IL33
Serotonin Receptor Signaling	0.288		0.0233	QDPR
tRNA Splicing	0.288		0.0233	PDE8A
IL-23 Signaling Pathway	0.281		0.0227	JAK2
T Cell Receptor Signaling	0.28		0.019	MAPK1,RAP1A
Gαs Signaling	0.272		0.0187	MAPK1,RAP1A
Dermatan Sulfate Biosynthesis (Late Stages)	0.269		0.0217	DSEL
FAT10 Cancer Signaling Pathway	0.269		0.0217	ACVR2A
PFKFB4 Signaling Pathway	0.269		0.0217	MAPK1
Role of Oct4 in Mammalian Embryonic Stem Cell Pluripotency	0.269		0.0217	PHB
Th1 and Th2 Activation Pathway	0.264		0.0175	ACVR2A,IL33,JAK2
nNOS Signaling in Neurons	0.262		0.0213	PRKD1
iCOS-iCOSL Signaling in T Helper Cells	0.256		0.018	PLEKHA1,PLEKHA2
Graft-versus-Host Disease Signaling	0.256		0.0208	IL33
GPCR-Mediated Nutrient Sensing in Enteroendocrine Cells	0.252		0.0179	PLCL1,PRKD1
Cell Cycle: G2/M DNA Damage Checkpoint Regulation	0.251		0.0204	KAT2B
Amyloid Processing	0.245		0.02	MAPK1
TNFR1 Signaling	0.245		0.02	APAF1
Endocannabinoid Developing Neuron Pathway	0.241		0.0174	MAPK1,RAP1A
NF-κB Signaling	0.24		0.0168	IL33,MAP3K3,RAP1A
Phototransduction Pathway	0.229		0.0189	GUCY1B1
GP6 Signaling Pathway	0.227		0.0168	PRKD1,RHOG
Role of Cytokines in Mediating Communication between Immune Cells	0.224		0.0185	IL33
Role of IL-17A in Arthritis	0.224		0.0185	MAPK1
Transcriptional Regulatory Network in Embryonic Stem Cells	0.224		0.0185	L1CAM
Cell Cycle Control of Chromosomal Replication	0.214		0.0179	CDK18
Glutamate Receptor Signaling	0.21		0.0175	SLC1A4
MSP-RON Signaling Pathway	0.205		0.0172	JAK2
Dermatan Sulfate Biosynthesis	0.201		0.0169	DSEL
Altered T Cell and B Cell Signaling in Rheumatoid Arthritis	0		0.0111	IL33
Amyotrophic Lateral Sclerosis Signaling	0		0.0103	APAF1
Angiopoietin Signaling	0		0.0133	RAP1A
Apelin Adipocyte Signaling Pathway	0		0.0122	MAPK1
Basal Cell Carcinoma Signaling	0		0.0139	BMP3
CD40 Signaling	0		0.0154	MAPK1
Calcium-induced T Lymphocyte Apoptosis	0		0.0152	PRKD1
Cdc42 Signaling	0		0.012	ITGA4,MAPK1
Cell Cycle: G1/S Checkpoint Regulation	0		0.0149	CDKN2D
Communication between Innate and Adaptive Immune Cells	0		0.0104	IL33
Death Receptor Signaling	0		0.011	APAF1
EIF2 Signaling	0		0.0134	MAPK1,RAP1A,RPL30
Endocannabinoid Cancer Inhibition Pathway	0		0.00699	MAPK1
Endocannabinoid Neuronal Synapse Pathway	0		0.0156	MAPK1,PLCL1
Ephrin B Signaling	0		0.0139	MAPK1
FGF Signaling	0		0.0119	MAPK1
FcγRIIB Signaling in B Lymphocytes	0		0.0133	RAP1A
GPCR-Mediated Integration of Enteroendocrine Signaling Exemplified by an L Cell	0		0.0137	PLCL1
Gustation Pathway	0		0.00649	PDE8A
HOTAIR Regulatory Pathway	0		0.00629	SUZ12
Hepatic Cholestasis	0		0.0163	IL33,PRKD1,SLC4A2
Hepatic Fibrosis / Hepatic Stellate Cell Activation	0		0.0161	IGFBP5,MYH7,TIMP2
Hereditary Breast Cancer Signaling	0		0.00714	RAP1A
IL-1 Signaling	0		0.011	MAPK1
IL-7 Signaling Pathway	0		0.0128	MAPK1
Induction of Apoptosis by HIV1	0		0.0164	APAF1
LPS/IL-1 Mediated Inhibition of RXR Function	0		0.00893	IL33,NR1H2
Mitochondrial Dysfunction	0		0.0117	GPD2,SNCA
Mitotic Roles of Polo-Like Kinase	0		0.0152	PPP2R3A
NER Pathway	0		0.00971	COPS8
NRF2-mediated Oxidative Stress Response	0		0.0159	MAPK1,PRKD1,RAP1A
Netrin Signaling	0		0.0154	UNC5D
Osteoarthritis Pathway	0		0.0142	ADAMTS4,ITGA4,S1PR3
PD-1, PD-L1 cancer immunotherapy pathway	0		0.00943	JAK2
PXR/RXR Activation	0		0.0154	SCD
Phagosome Maturation	0		0.0132	DYNLL1,TUBA8
Protein Ubiquitination Pathway	0		0.011	PSMB7,SMURF2,USP54
Regulation of the Epithelial-Mesenchymal Transition Pathway	0		0.0156	JAK2,MAPK1,RAP1A
Remodeling of Epithelial Adherens Junctions	0		0.0147	TUBA8
Retinoic acid Mediated Apoptosis Signaling	0		0.0167	APAF1
Role of NFAT in Regulation of the Immune Response	0		0.011	MAPK1,RAP1A
Role of PI3K/AKT Signaling in the Pathogenesis of Influenza	0		0.0156	MAPK1
Small Cell Lung Cancer Signaling	0		0.0141	APAF1
Systemic Lupus Erythematosus Signaling	0		0.0131	IL33,MAPK1,RAP1A
Th1 Pathway	0		0.00826	JAK2
Th17 Activation Pathway	0		0.011	JAK2
Wnt/Ca+ pathway	0		0.0161	PLCL1
Wnt/β-catenin Signaling	0		0.0116	ACVR2A,PPP2R3A
