## Supplementary Data 39 for "Patient iPSC-astrocytes show transcriptional and functional dysregulation in schizophrenia"

### Sheet: Sheet1
Ingenuity Canonical Pathways	-log(p-value)	Z-Score	Ratio	Molecules
Synaptogenesis Signaling Pathway	4.36	1.88562	0.0609	ARPC5,CACNA2D1,CADM1,EPHA8,EPHB2,GRIN2B,HSPA8,NAPB,NECTIN1,NECTIN3,NTRK2,PIK3C2B,RAP2A,RPS6KB2,SNCA,SYN2,SYT17,SYT2,SYT9
Rac Signaling	3.86	1.41421	0.0893	ANK1,ARPC5,ITGA4,JUN,NFKB1,PIK3C2B,PIP5K1B,PRKCI,RAP2A,SH3RF1
Unfolded protein response	3.75	2.44949	0.125	CALR,HSP90B1,Hspa1b,HSPA5,HSPA8,HSPH1,PDIA6
HER-2 Signaling in Breast Cancer	3.38		0.0952	AREG,CCND1,ITGB4,PARD6B,PIK3C2B,PRKCI,RAP2A,TSC1
Tight Junction Signaling	3.02		0.0655	CLDN11,JUN,MPDZ,MYH7,NAPB,NECTIN1,NECTIN3,NFKB1,NGFR,PRKCI,TGFBR1
Hepatic Fibrosis Signaling Pathway	3.01	-1.21268	0.0489	CCND1,FNBP1,FZD3,ICAM1,IL33,ITGA4,JUN,NFKB1,NGFR,PDGFRA,PIK3C2B,PRKCI,RAP2A,RPS6KB2,TF,TGFBR1,TRADD,TTN
PTEN Signaling	2.82	-0.333333	0.0714	CCND1,ITGA4,NFKB1,NGFR,NTRK2,PDGFRA,RAP2A,RPS6KB2,TGFBR1
Neuroinflammation Signaling Pathway	2.69	-0.57735	0.05	APH1B,CALB1,GABRA2,GDNF,GRIN2B,ICAM1,JUN,NFKB1,P2RX7,PIK3C2B,PLA2G4A,PLA2G6,SLC6A1,SNCA,TGFBR1
Hepatic Fibrosis / Hepatic Stellate Cell Activation	2.66		0.0591	COL24A1,COL9A3,CYP2E1,ECE1,ICAM1,LHX2,MYH7,NFKB1,NGFR,PDGFRA,TGFBR1
Neuregulin Signaling	2.36	1	0.0729	AREG,ERBIN,HSP90B1,ITGA4,PRKCI,RAP2A,RPS6KB2
Molecular Mechanisms of Cancer	2.35		0.0435	APH1B,ARHGEF10,BBC3,BMP3,CCND1,CDK14,DAXX,FNBP1,FZD3,IHH,ITGA4,JUN,NFKB1,PIK3C2B,PRKCI,RAP2A,TGFBR1
Huntington's Disease Signaling	2.3	0.447214	0.0506	GRIN2B,Hspa1b,HSPA5,HSPA8,JUN,NAPB,NEUROD1,PIK3C2B,POLR2D,PRKCI,SGK1,SNCA
Erythropoietin Signaling	2.25		0.0789	JUN,NFKB1,PIK3C2B,PRKCI,PTPN6,RAP2A
Aldosterone Signaling in Epithelial Cells	2.17	-0.447214	0.057	HSP90B1,HSPA5,HSPA8,HSPH1,PIK3C2B,PIP5K1B,PRKCI,SGK1,SLC12A2
PPAR Signaling	2.17	-0.377964	0.0673	HSP90B1,IL33,JUN,NFKB1,NGFR,PDGFRA,RAP2A
Endoplasmic Reticulum Stress Pathway	2.02		0.143	CALR,HSP90B1,HSPA5
Induction of Apoptosis by HIV1	2.02	-0.447214	0.082	BBC3,DAXX,NFKB1,NGFR,TRADD
Sphingosine and Sphingosine-1-phosphate Metabolism	1.94		0.25	ACER2,SGPP2
Apelin Endothelial Signaling Pathway	1.94	-0.377964	0.0609	ICAM1,JUN,NFKB1,PIK3C2B,PRKCI,RAP2A,RPS6KB2
MIF Regulation of Innate Immunity	1.92	0	0.0952	JUN,NFKB1,PLA2G4A,PLA2G6
Prostate Cancer Signaling	1.89		0.0659	CCND1,GSTP1,HSP90B1,NFKB1,PIK3C2B,RAP2A
BAG2 Signaling Pathway	1.89	2	0.093	Hspa1b,HSPA5,HSPA8,NFKB1
p38 MAPK Signaling	1.88	-1	0.0593	DAXX,IL33,PLA2G4A,PLA2G6,RPS6KB2,TGFBR1,TRADD
NF-κB Signaling	1.84	-1	0.0503	IL33,NFKB1,NGFR,NTRK2,PDGFRA,PIK3C2B,RAP2A,TGFBR1,TRADD
Factors Promoting Cardiogenesis in Vertebrates	1.84		0.0645	BMP3,CER1,FZD3,MYH7,PRKCI,TGFBR1
Systemic Lupus Erythematosus In B Cell Signaling Pathway	1.82	-0.57735	0.0436	CCND1,FCGR2A,IFIT3,IGHM,IL33,JUN,NFKB1,PIK3C2B,PRKCI,PTPN6,RAP2A,TRAF4
Signaling by Rho Family GTPases	1.8	0	0.0451	ARHGEF10,ARPC5,FNBP1,ITGA4,JUN,NFKB1,PIK3C2B,PIP5K1B,PRKCI,SEPTIN11,SEPTIN4
RhoA Signaling	1.79	0.816497	0.0569	ANLN,ARPC5,LPAR1,PIP5K1B,SEPTIN11,SEPTIN4,TTN
Integrin Signaling	1.79	-0.333333	0.0469	ARPC5,FNBP1,ITGA4,ITGA9,ITGAM,ITGB4,PIK3C2B,RAP2A,TSPAN2,TTN
IL-6 Signaling	1.76	-1.13389	0.056	IL33,JUN,NFKB1,NGFR,PIK3C2B,RAP2A,TNFAIP6
Production of Nitric Oxide and Reactive Oxygen Species in Macrophages	1.71	-0.707107	0.0479	FNBP1,JUN,NFKB1,NGFR,PIK3C2B,PPP1R11,PRKCI,PTPN6,SIRPA
Estrogen-Dependent Breast Cancer Signaling	1.69	0.447214	0.0676	CCND1,JUN,NFKB1,PIK3C2B,RAP2A
Reelin Signaling in Neurons	1.69	1.13389	0.0543	ARHGEF10,ARPC5,GRIN2B,ITGA4,NDEL1,NECTIN3,PIK3C2B
Thyroid Cancer Signaling	1.64		0.0784	CCND1,GDNF,NTRK2,RAP2A
Neurotrophin/TRK Signaling	1.64	0	0.0658	JUN,NGFR,NTRK2,PIK3C2B,RAP2A
IGF-1 Signaling	1.63	0.447214	0.0577	CCN3,JUN,PIK3C2B,PRKCI,RAP2A,RPS6KB2
3-phosphoinositide Biosynthesis	1.62	0	0.0488	ACP6,CILP,PIK3C2B,PIP5K1B,PPFIA2,PTPN6,PTPRM,SIRPA
HMGB1 Signaling	1.6	-1.13389	0.0485	FNBP1,ICAM1,IL33,JUN,NFKB1,NGFR,PIK3C2B,RAP2A
IL-3 Signaling	1.58	0.447214	0.0633	JUN,PIK3C2B,PRKCI,PTPN6,RAP2A
Androgen Signaling	1.58	0	0.0515	CACNA2D1,CALR,CCND1,JUN,NFKB1,POLR2D,PRKCI
Th2 Pathway	1.58	0	0.0515	APH1B,ICAM1,IL33,JUN,NFKB1,PIK3C2B,TGFBR1
Paxillin Signaling	1.56		0.0556	ITGA4,ITGA9,ITGAM,ITGB4,PIK3C2B,RAP2A
JAK/Stat Signaling	1.56	-0.447214	0.0625	JUN,NFKB1,PIK3C2B,PTPN6,RAP2A
IL-8 Signaling	1.56	0	0.045	CCND1,FNBP1,ICAM1,ITGAM,JUN,NFKB1,PIK3C2B,PRKCI,RAP2A
Prolactin Signaling	1.54	1	0.0617	JUN,NMI,PIK3C2B,PRKCI,RAP2A
Pancreatic Adenocarcinoma Signaling	1.54	-1	0.055	CCND1,CYP2E1,NFKB1,PIK3C2B,RAD51,TGFBR1
Insulin Receptor Signaling	1.53	0	0.0504	PIK3C2B,PPP1R11,PRKCI,RAP2A,RPS6KB2,SGK1,TSC1
LPS-stimulated MAPK Signaling	1.52	1.34164	0.061	JUN,NFKB1,PIK3C2B,PRKCI,RAP2A
NF-κB Activation by Viruses	1.52	0.447214	0.061	ITGA4,NFKB1,PIK3C2B,PRKCI,RAP2A
NAD Phosphorylation and Dephosphorylation	1.52		0.154	Acp5,ACP6
HGF Signaling	1.51	1.63299	0.0541	CCND1,ITGA4,JUN,PIK3C2B,PRKCI,RAP2A
Circadian Rhythm Signaling	1.49		0.0909	ARNTL,GRIN2B,PER3
Type II Diabetes Mellitus Signaling	1.49	-0.816497	0.0493	ADIPOR2,CACNA2D1,NFKB1,NGFR,PIK3C2B,PRKCI,TRADD
TR/RXR Activation	1.48		0.0595	DIO3,PIK3C2B,SLC16A2,SYT2,THRB
VEGF Family Ligand-Receptor Interactions	1.48	0.447214	0.0595	PIK3C2B,PLA2G4A,PLA2G6,PRKCI,RAP2A
MIF-mediated Glucocorticoid Regulation	1.46		0.0882	NFKB1,PLA2G4A,PLA2G6
NGF Signaling	1.46	-1.34164	0.0526	NFKB1,NGFR,PIK3C2B,RAP2A,RPS6KB2,TRAF4
Role of Macrophages, Fibroblasts and Endothelial Cells in Rheumatoid Arthritis	1.45		0.0385	CCND1,FZD3,ICAM1,IL33,JUN,NFKB1,NGFR,PIK3C2B,PRKCI,RAP2A,TRADD,TRAF4
Acute Phase Response Signaling	1.42	-0.816497	0.0447	IL33,ITIH3,JUN,NFKB1,NGFR,RAP2A,TF,TRADD
Renin-Angiotensin Signaling	1.4	0.816497	0.0508	JUN,NFKB1,PIK3C2B,PRKCI,PTPN6,RAP2A
Ceramide Signaling	1.4	0.447214	0.0568	JUN,NFKB1,NGFR,PIK3C2B,RAP2A
Acute Myeloid Leukemia Signaling	1.39	-0.447214	0.0562	CCND1,NFKB1,PIK3C2B,RAP2A,RPS6KB2
Glycine Degradation (Creatine Biosynthesis)	1.38		0.5	GATM
Epithelial Adherens Junction Signaling	1.36		0.0461	ARPC5,MYH7,NECTIN1,NECTIN3,PTPRM,RAP2A,TGFBR1
Thrombopoietin Signaling	1.35	1	0.0635	JUN,PIK3C2B,PRKCI,RAP2A
IL-15 Production	1.35		0.0496	EPHA8,EPHB2,NFKB1,NTRK2,PDGFRA,PRKCI
LXR/RXR Activation	1.35	1.34164	0.0496	ABCA1,IL33,NFKB1,NGFR,SCD,TF
B Cell Receptor Signaling	1.35	-0.816497	0.0432	FCGR2A,IGHM,JUN,NFKB1,PIK3C2B,PTPN6,RAP2A,RPS6KB2
Sertoli Cell-Sertoli Cell Junction Signaling	1.35		0.0432	CLDN11,ITGA4,JUN,NECTIN1,NECTIN3,PLS1,PRKG2,RAP2A
Parkinson's Signaling	1.35		0.125	GPR37,SNCA
Sperm Motility	1.31	1	0.0404	EPHA8,EPHB2,NTRK2,PDGFRA,PLA2G4A,PLA2G6,PRKCI,PRKG2,SLC12A2
CD40 Signaling	1.31	-1	0.0615	ICAM1,JUN,NFKB1,PIK3C2B
ErbB2-ErbB3 Signaling	1.31		0.0615	CCND1,JUN,PIK3C2B,RAP2A
Nicotine Degradation II	1.31	-1	0.0615	CYP2E1,CYP4F8,FMO2,FMO4
ErbB Signaling	1.3	1.34164	0.0532	AREG,JUN,PIK3C2B,PRKCI,RAP2A
Fcγ Receptor-mediated Phagocytosis in Macrophages and Monocytes	1.3	1.34164	0.0532	ARPC5,FCGR2A,PLA2G6,PRKCI,RPS6KB2
Phagosome Formation	1.29		0.048	FCGR2A,FNBP1,ITGA4,ITGAM,PIK3C2B,PRKCI
Atherosclerosis Signaling	1.28		0.0476	ICAM1,IL33,ITGA4,NFKB1,PLA2G4A,PLA2G6
ErbB4 Signaling	1.27		0.0597	APH1B,PIK3C2B,PRKCI,RAP2A
14-3-3-mediated Signaling	1.27	0.816497	0.0472	JUN,PIK3C2B,PRKCI,RAP2A,SNCA,TSC1
eNOS Signaling	1.27	-1.63299	0.044	HSP90B1,Hspa1b,HSPA5,HSPA8,LPAR1,PIK3C2B,PRKCI
Glucocorticoid Receptor Signaling	1.25		0.0357	HSP90B1,Hspa1b,HSPA5,HSPA8,ICAM1,JUN,NFKB1,PIK3C2B,POLR2D,RAP2A,SGK1,TGFBR1
Axonal Guidance Signaling	1.25		0.033	ARPC5,BMP3,EPHA8,EPHB2,FZD3,ITGA4,MAG,NGFR,NTRK2,PIK3C2B,PLXNB3,PRKCI,RAP2A,SEMA6C,SHANK2,SLIT3
IL-10 Signaling	1.23		0.058	FCGR2A,IL33,JUN,NFKB1
Superpathway of Inositol Phosphate Compounds	1.22	0	0.0406	ACP6,CILP,PIK3C2B,PIP5K1B,PPFIA2,PTPN6,PTPRM,SIRPA
Gap Junction Signaling	1.21		0.0404	CCN3,DBN1,GJA4,LPAR1,PIK3C2B,PRKCI,PRKG2,RAP2A
Glioblastoma Multiforme Signaling	1.2	1.13389	0.0424	CCND1,FNBP1,FZD3,PDGFRA,PIK3C2B,RAP2A,TSC1
Thyroid Hormone Metabolism I (via Deiodination)	1.2		0.333	DIO3
Thyronamine and Iodothyronamine Metabolism	1.2		0.333	DIO3
Growth Hormone Signaling	1.19	-1	0.0563	PIK3C2B,PRKCI,PTPN6,RPS6KB2
Small Cell Lung Cancer Signaling	1.19	0	0.0563	CCND1,NFKB1,PIK3C2B,TRAF4
Neuropathic Pain Signaling In Dorsal Horn Neurons	1.19	0.447214	0.0495	GPR37,GRIN2B,NTRK2,PIK3C2B,PRKCI
Inflammasome pathway	1.18		0.1	NFKB1,P2RX7
SAPK/JNK Signaling	1.18	0.447214	0.049	DAXX,JUN,PIK3C2B,RAP2A,TRADD
Actin Nucleation by ARP-WASP Complex	1.17	1	0.0556	ARPC5,FNBP1,ITGA4,RAP2A
Caveolar-mediated Endocytosis Signaling	1.16		0.0548	ITGA4,ITGA9,ITGAM,ITGB4
Chronic Myeloid Leukemia Signaling	1.16		0.0485	CCND1,NFKB1,PIK3C2B,RAP2A,TGFBR1
Sumoylation Pathway	1.16	1.34164	0.0485	DAXX,FNBP1,JUN,NFKB1,SNCA
Human Embryonic Stem Cell Pluripotency	1.16		0.0444	BMP3,FZD3,NTRK2,PDGFRA,PIK3C2B,TGFBR1
STAT3 Pathway	1.16	0	0.0444	NGFR,NTRK2,PDGFRA,PTPN6,RAP2A,TGFBR1
Th1 and Th2 Activation Pathway	1.14		0.0409	APH1B,ICAM1,IL33,JUN,NFKB1,PIK3C2B,TGFBR1
FAT10 Cancer Signaling Pathway	1.13		0.0652	NFKB1,NGFR,TGFBR1
Ovarian Cancer Signaling	1.12		0.0432	CCND1,FZD3,PIK3C2B,RAD51,RAP2A,RPS6KB2
GDNF Family Ligand-Receptor Interactions	1.11	0	0.0526	GDNF,JUN,PIK3C2B,RAP2A
Macropinocytosis Signaling	1.11		0.0526	ITGB4,PIK3C2B,PRKCI,RAP2A
Toll-like Receptor Signaling	1.11		0.0526	IL33,JUN,NFKB1,TRAF4
Virus Entry via Endocytic Pathways	1.11		0.0467	ITGA4,ITGB4,PIK3C2B,PRKCI,RAP2A
Ephrin A Signaling	1.11		0.0638	EPHA8,NGFR,PIK3C2B
mTOR Signaling	1.1	0	0.0381	EIF3M,FNBP1,PIK3C2B,PRKCI,PRR5L,RAP2A,RPS6KB2,TSC1
Pyrimidine Deoxyribonucleotides De Novo Biosynthesis I	1.1		0.0909	AK4,AK5
D-myo-inositol (1,4,5,6)-Tetrakisphosphate Biosynthesis	1.1	0	0.0429	ACP6,CILP,PPFIA2,PTPN6,PTPRM,SIRPA
D-myo-inositol (3,4,5,6)-tetrakisphosphate Biosynthesis	1.1	0	0.0429	ACP6,CILP,PPFIA2,PTPN6,PTPRM,SIRPA
PI3K/AKT Signaling	1.1	1.13389	0.0402	CCND1,HSP90B1,ITGA4,NFKB1,RAP2A,RPS6KB2,TSC1
Protein Kinase A Signaling	1.08	-1.89737	0.0327	IHH,NFKB1,NGFR,PPP1R11,PRKCI,PTPN6,PTPRK,PTPRM,PTPRR,SIRPA,TGFBR1,TNNI3,TTN
Glioma Signaling	1.07	1	0.0455	CCND1,PDGFRA,PIK3C2B,PRKCI,RAP2A
IL-7 Signaling Pathway	1.07	-1	0.0513	CCND1,IGHM,JUN,PIK3C2B
Melanoma Signaling	1.05		0.06	CCND1,PIK3C2B,RAP2A
TNFR1 Signaling	1.05		0.06	JUN,NFKB1,TRADD
Colorectal Cancer Metastasis Signaling	1.04	0	0.0356	CCND1,FNBP1,FZD3,JUN,NFKB1,PIK3C2B,RAP2A,SIAH1,TGFBR1
Role of JAK1, JAK2 and TYK2 in Interferon Signaling	1.04		0.0833	NFKB1,PTPN6
IL-17 Signaling	1.04		0.05	JUN,NFKB1,PIK3C2B,RAP2A
Renal Cell Carcinoma Signaling	1.04		0.05	CUL2,JUN,PIK3C2B,RAP2A
UVC-Induced MAPK Signaling	1.03		0.0588	JUN,PRKCI,RAP2A
Phospholipase C Signaling	1.01	0.333333	0.035	ARHGEF10,FCGR2A,FNBP1,ITGA4,NFKB1,PLA2G4A,PLA2G6,PRKCI,RAP2A
UVB-Induced MAPK Signaling	1.01		0.0577	JUN,PIK3C2B,PRKCI
Hepatic Cholestasis	1.01		0.038	IL33,JUN,NFKB1,NGFR,PPRC1,PRKCI,SLC4A2
Role of Osteoblasts, Osteoclasts and Chondrocytes in Rheumatoid Arthritis	1.01		0.0364	BMP3,FZD3,IL33,JUN,NFKB1,NGFR,PIK3C2B,TRADD
Bupropion Degradation	1.01		0.08	CYP2E1,CYP4F8
IL-17A Signaling in Gastric Cells	1.01		0.08	JUN,NFKB1
PEDF Signaling	1.01	-1	0.0488	GDNF,NFKB1,PIK3C2B,RAP2A
fMLP Signaling in Neutrophils	0.994	0.447214	0.0431	ARPC5,NFKB1,PIK3C2B,PRKCI,RAP2A
Protein Citrullination	0.992		0.2	PADI2
Lymphotoxin β Receptor Signaling	0.988		0.0566	NFKB1,PIK3C2B,TRAF4
Fc Epsilon RI Signaling	0.982	0.447214	0.0427	PIK3C2B,PLA2G4A,PLA2G6,PRKCI,RAP2A
NAD Salvage Pathway II	0.98		0.0769	Acp5,ACP6
LPS/IL-1 Mediated Inhibition of RXR Function	0.974		0.0357	ABCA1,CHST1,FMO2,FMO4,GSTP1,IL33,JUN,NGFR
Endothelin-1 Signaling	0.971	0.816497	0.0372	ECE1,JUN,PIK3C2B,PLA2G4A,PLA2G6,PRKCI,RAP2A
BMP signaling pathway	0.97	1	0.0471	BMP3,JUN,NFKB1,RAP2A
IL-4 Signaling	0.97		0.0471	PIK3C2B,PTPN6,RAP2A,RPS6KB2
Cholecystokinin/Gastrin-mediated Signaling	0.959	0.447214	0.042	FNBP1,IL33,JUN,PRKCI,RAP2A
GP6 Signaling Pathway	0.959	-0.447214	0.042	COL24A1,COL9A3,PIK3C2B,PRKCI,SCHIP1
Natural Killer Cell Signaling	0.959		0.042	FCGR2A,PIK3C2B,PRKCI,PTPN6,RAP2A
PDGF Signaling	0.956	1	0.0465	JUN,PDGFRA,PIK3C2B,RAP2A
3-phosphoinositide Degradation	0.955	0	0.039	ACP6,CILP,PPFIA2,PTPN6,PTPRM,SIRPA
ILK Signaling	0.953	-0.377964	0.0368	CCND1,FNBP1,ITGB4,JUN,MYH7,NFKB1,PIK3C2B
PPARα/RXRα Activation	0.953	-1.13389	0.0368	ABCA1,ADIPOR2,HSP90B1,JUN,NFKB1,RAP2A,TGFBR1
CD28 Signaling in T Helper Cells	0.948	-0.447214	0.0417	ARPC5,JUN,NFKB1,PIK3C2B,PTPN6
D-myo-inositol-5-phosphate Metabolism	0.946	0	0.0387	ACP6,CILP,PPFIA2,PTPN6,PTPRM,SIRPA
Regulation of the Epithelial-Mesenchymal Transition Pathway	0.936		0.0365	APH1B,FZD3,NFKB1,PARD6B,PIK3C2B,RAP2A,TGFBR1
Clathrin-mediated Endocytosis Signaling	0.927		0.0363	ARPC5,EPHB2,HSPA8,ITGB4,MYO6,PIK3C2B,TF
ERK/MAPK Signaling	0.927	0.377964	0.0363	ITGA4,PIK3C2B,PLA2G4A,PLA2G6,PPP1R11,PRKCI,RAP2A
Ceramide Biosynthesis	0.918		0.167	SPTLC1
Ceramide Degradation	0.918		0.167	ACER2
CNTF Signaling	0.918		0.0526	PIK3C2B,RAP2A,RPS6KB2
Regulation of IL-2 Expression in Activated and Anergic T Lymphocytes	0.916		0.0449	JUN,NFKB1,RAP2A,TGFBR1
CCR3 Signaling in Eosinophils	0.904	0.447214	0.0403	PIK3C2B,PLA2G4A,PLA2G6,PRKCI,RAP2A
Adrenomedullin signaling pathway	0.894	-0.816497	0.0355	GPR37,IL33,NFKB1,PIK3C2B,PRKG2,RAP2A,TTN
Protein Ubiquitination Pathway	0.889		0.033	CUL2,HSP90B1,HSPA5,HSPA8,HSPH1,NEDD4L,PSMD6,UBE2B,USP54
Acetone Degradation I (to Methylglyoxal)	0.876		0.0667	CYP2E1,CYP4F8
TNFR2 Signaling	0.876		0.0667	JUN,NFKB1
P2Y Purigenic Receptor Signaling Pathway	0.872	0.447214	0.0394	JUN,NFKB1,PIK3C2B,PRKCI,RAP2A
Dopamine-DARPP32 Feedback in cAMP Signaling	0.871	1	0.0368	GRIN2B,KCNJ10,KCNJ2,PPP1R11,PRKCI,PRKG2
Endometrial Cancer Signaling	0.869		0.05	CCND1,PIK3C2B,RAP2A
Phosphatidylcholine Biosynthesis I	0.855		0.143	PCYT1A
Melanocyte Development and Pigmentation Signaling	0.854	-1	0.0426	PIK3C2B,PTPN6,RAP2A,RPS6KB2
Regulation of Actin-based Motility by Rho	0.854	1	0.0426	ARPC5,FNBP1,ITGA4,PIP5K1B
IL-2 Signaling	0.854		0.0492	JUN,PIK3C2B,RAP2A
FAK Signaling	0.842		0.0421	ITGA4,PIK3C2B,RAP2A,TNS1
GABA Receptor Signaling	0.842		0.0421	CACNA2D1,GABRA2,GPR37,SLC6A1
Gα12/13 Signaling	0.842	-0.447214	0.0385	JUN,LPAR1,NFKB1,PIK3C2B,RAP2A
4-1BB Signaling in T Lymphocytes	0.831		0.0625	JUN,NFKB1
Glutathione-mediated Detoxification	0.831		0.0625	Gsta4,GSTP1
Activation of IRF by Cytosolic Pattern Recognition Receptors	0.824		0.0476	JUN,NFKB1,SIKE1
Calcium Signaling	0.823	2	0.034	ATP2B4,CACNA2D1,CALR,GRIN2B,MYH7,RAP2A,TNNI3
PAK Signaling	0.819	1	0.0412	ITGA4,PDGFRA,PIK3C2B,RAP2A
Salvage Pathways of Pyrimidine Ribonucleotides	0.819	0	0.0412	AK4,AK5,DMPK,SGK1
IL-9 Signaling	0.81		0.0606	NFKB1,PIK3C2B
UVA-Induced MAPK Signaling	0.808		0.0408	JUN,PIK3C2B,RAP2A,RPS6KB2
p53 Signaling	0.808		0.0408	BBC3,CCND1,JUN,PIK3C2B
Opioid Signaling Pathway	0.804	1.13389	0.0324	CACNA2D1,GRIN2B,NFKB1,PRKCI,RAP2A,RPS6KB2,SCN7A,SIGMAR1
Germ Cell-Sertoli Cell Junction Signaling	0.802		0.0351	FNBP1,NECTIN3,PIK3C2B,PLS1,RAP2A,TGFBR1
Nitric Oxide Signaling in the Cardiovascular System	0.797	1	0.0404	HSP90B1,PIK3C2B,PRKCI,PRKG2
Xenobiotic Metabolism Signaling	0.797		0.0314	CHST1,FMO2,FMO4,GSTP1,HSP90B1,NFKB1,PIK3C2B,PRKCI,RAP2A
Regulation of Cellular Mechanics by Calpain Protease	0.796		0.0462	CCND1,ITGA4,RAP2A
DNA Methylation and Transcriptional Repression Signaling	0.789		0.0588	H4C11,H4C6
Inhibition of Angiogenesis by TSP1	0.789		0.0588	JUN,TGFBR1
Role of JAK2 in Hormone-like Cytokine Signaling	0.789		0.0588	PTPN6,SIRPA
Wnt/β-catenin Signaling	0.786	2.44949	0.0347	CCND1,FZD3,JUN,SOX13,SOX7,TGFBR1
IL-17A Signaling in Fibroblasts	0.77		0.0571	JUN,NFKB1
TWEAK Signaling	0.77		0.0571	NFKB1,TRADD
Hereditary Breast Cancer Signaling	0.75		0.0357	CCND1,PIK3C2B,POLR2D,RAD51,RAP2A
Granulocyte Adhesion and Diapedesis	0.74		0.0335	CLDN11,ICAM1,IL33,ITGA4,ITGAM,NGFR
Actin Cytoskeleton Signaling	0.737	1.63299	0.0321	ARPC5,ITGA4,MYH7,PIK3C2B,PIP5K1B,RAP2A,TTN
T Cell Receptor Signaling	0.734		0.0381	JUN,NFKB1,PIK3C2B,RAP2A
Ephrin Receptor Signaling	0.732	2	0.0333	ARPC5,EPHA8,EPHB2,GRIN2B,ITGA4,RAP2A
Notch Signaling	0.732		0.0541	APH1B,MAG
GM-CSF Signaling	0.73		0.0429	CCND1,PIK3C2B,RAP2A
Aryl Hydrocarbon Receptor Signaling	0.724	0	0.035	CCND1,GSTP1,HSP90B1,JUN,NFKB1
IL-15 Signaling	0.717		0.0423	NFKB1,PIK3C2B,RAP2A
Calcium Transport I	0.714		0.1	ATP2B4
Dendritic Cell Maturation	0.71	-1.63299	0.0328	FCGR2A,ICAM1,IL33,NFKB1,NGFR,PIK3C2B
ERK5 Signaling	0.705		0.0417	RAP2A,RPS6KB2,SGK1
CDK5 Signaling	0.704	0	0.037	NGFR,NTRK2,PPP1R11,RAP2A
April Mediated Signaling	0.697		0.0513	JUN,NFKB1
tRNA Charging	0.697		0.0513	FARSA,KARS1
Non-Small Cell Lung Cancer Signaling	0.693		0.0411	CCND1,PIK3C2B,RAP2A
Glioma Invasiveness Signaling	0.682		0.0405	FNBP1,PIK3C2B,RAP2A
Hypoxia Signaling in the Cardiovascular System	0.682		0.0405	HSP90B1,JUN,UBE2B
Angiopoietin Signaling	0.67		0.04	NFKB1,PIK3C2B,RAP2A
FcγRIIB Signaling in B Lymphocytes	0.67		0.04	CACNA2D1,PIK3C2B,RAP2A
NRF2-mediated Oxidative Stress Response	0.668		0.0317	ENC1,GSTP1,JUN,PIK3C2B,PRKCI,RAP2A
Synaptic Long Term Depression	0.668	1.63299	0.0317	CACNA2D1,PLA2G4A,PLA2G6,PRKCI,PRKG2,RAP2A
Systemic Lupus Erythematosus Signaling	0.666		0.0306	FCGR2A,IGHM,IL33,JUN,PIK3C2B,PTPN6,RAP2A
B Cell Activating Factor Signaling	0.665		0.0488	JUN,NFKB1
Estrogen Biosynthesis	0.665		0.0488	CYP2E1,CYP4F8
Pyrimidine Ribonucleotides Interconversion	0.665		0.0488	AK4,AK5
HIF1α Signaling	0.658		0.0354	CUL2,JUN,PIK3C2B,RAP2A
Antiproliferative Role of Somatostatin Receptor 2	0.648		0.039	PIK3C2B,PTPN6,RAP2A
Guanosine Nucleotides Degradation III	0.644		0.0833	GDA
VDR/RXR Activation	0.638		0.0385	CALB1,CST6,PRKCI
Senescence Pathway	0.635	0	0.0291	CCND1,DMTF1,JUN,NFKB1,PIK3C2B,RAP2A,TGFBR1,YPEL3
Pyrimidine Ribonucleotides De Novo Biosynthesis	0.634		0.0465	AK4,AK5
PKCθ Signaling in T Lymphocytes	0.63	0	0.0323	CACNA2D1,JUN,NFKB1,PIK3C2B,RAP2A
Agrin Interactions at Neuromuscular Junction	0.627		0.038	ITGA4,JUN,RAP2A
Sphingosine-1-phosphate Signaling	0.624		0.0342	ACER2,FNBP1,PDGFRA,PIK3C2B
Apelin Pancreas Signaling Pathway	0.62		0.0455	NFKB1,PIK3C2B
IL-23 Signaling Pathway	0.62		0.0455	NFKB1,PIK3C2B
Role of MAPK Signaling in the Pathogenesis of Influenza	0.617		0.0375	PLA2G4A,PLA2G6,RAP2A
Leukocyte Extravasation Signaling	0.616	-0.447214	0.0305	CLDN11,ICAM1,ITGA4,ITGAM,PIK3C2B,PRKCI
Oleate Biosynthesis II (Animals)	0.613		0.0769	SCD
Pregnenolone Biosynthesis	0.613		0.0769	CYP2E1
Role of NANOG in Mammalian Embryonic Stem Cell Pluripotency	0.607		0.0336	BMP3,FZD3,PIK3C2B,RAP2A
iNOS Signaling	0.606		0.0444	JUN,NFKB1
Th1 Pathway	0.591		0.0331	APH1B,ICAM1,NFKB1,PIK3C2B
DNA Double-Strand Break Repair by Homologous Recombination	0.586		0.0714	RAD51
nNOS Signaling in Neurons	0.579		0.0426	GRIN2B,PRKCI
Tec Kinase Signaling	0.569	-0.447214	0.0305	FNBP1,ITGA4,NFKB1,PIK3C2B,PRKCI
Choline Biosynthesis III	0.56		0.0667	PCYT1A
Histidine Degradation VI	0.56		0.0667	CYP2E1
CREB Signaling in Neurons	0.556	1	0.029	CACNA2D1,GRIN2B,PIK3C2B,POLR2D,PRKCI,RAP2A
Sirtuin Signaling Pathway	0.554	-0.377964	0.0275	ABCA1,ARNTL,ATG10,H4C11,JUN,NDRG1,NFKB1,TOMM22
Thrombin Signaling	0.55	-0.816497	0.0288	ARHGEF10,FNBP1,NFKB1,PIK3C2B,PRKCI,RAP2A
CXCR4 Signaling	0.549	0.447214	0.0299	FNBP1,JUN,PIK3C2B,PRKCI,RAP2A
RANK Signaling in Osteoclasts	0.541		0.0341	JUN,NFKB1,PIK3C2B
Osteoarthritis Pathway	0.534	1.34164	0.0284	FZD3,IHH,ITGA4,NFKB1,P2RX7,TGFBR1
Synaptic Long Term Potentiation	0.532	1	0.031	GRIN2B,PPP1R11,PRKCI,RAP2A
White Adipose Tissue Browning Pathway	0.532	1	0.031	CACNA2D1,FNDC5,PRKG2,THRB
Death Receptor Signaling	0.516		0.033	DAXX,NFKB1,TRADD
Ubiquinol-10 Biosynthesis (Eukaryotic)	0.514		0.0588	CYP2E1
GNRH Signaling	0.513	2	0.0289	CACNA2D1,JUN,NFKB1,PRKCI,RAP2A
IL-12 Signaling and Production in Macrophages	0.511		0.0303	JUN,NFKB1,PIK3C2B,PRKCI
CD27 Signaling in Lymphocytes	0.507		0.0377	JUN,NFKB1
T Cell Exhaustion Signaling Pathway	0.501	0	0.0286	JUN,PIK3C2B,PTPN6,RAP2A,TGFBR1
Role of IL-17A in Arthritis	0.496		0.037	NFKB1,PIK3C2B
Transcriptional Regulatory Network in Embryonic Stem Cells	0.496		0.037	H4C11,H4C6
Methylglyoxal Degradation III	0.494		0.0556	CYP2E1
Purine Nucleotides Degradation II (Aerobic)	0.494		0.0556	GDA
CCR5 Signaling in Macrophages	0.492		0.0319	CACNA2D1,JUN,PRKCI
EGF Signaling	0.486		0.0364	JUN,PIK3C2B
Nicotine Degradation III	0.476		0.0357	CYP2E1,CYP4F8
TGF-β Signaling	0.476		0.0312	JUN,RAP2A,TGFBR1
GADD45 Signaling	0.475		0.0526	CCND1
RhoGDI Signaling	0.473	-0.447214	0.0278	ARHGEF10,ARPC5,FNBP1,ITGA4,PIP5K1B
PI3K Signaling in B Lymphocytes	0.472	1	0.029	JUN,NFKB1,PRKCI,RAP2A
ATM Signaling	0.469		0.0309	H4C11,JUN,RAD51
Amyotrophic Lateral Sclerosis Signaling	0.469		0.0309	GDNF,GRIN2B,PIK3C2B
Role of NFAT in Regulation of the Immune Response	0.468	0.447214	0.0276	FCGR2A,JUN,NFKB1,PIK3C2B,RAP2A
Cardiomyocyte Differentiation via BMP Receptors	0.457		0.05	MYH7
Cancer Drug Resistance By Drug Efflux	0.456		0.0345	NFKB1,RAP2A
MSP-RON Signaling Pathway	0.456		0.0345	ITGAM,PIK3C2B
VEGF Signaling	0.454		0.0303	PIK3C2B,PTPN6,RAP2A
Maturity Onset Diabetes of Young (MODY) Signaling	0.44		0.0476	NEUROD1
Melatonin Degradation I	0.437		0.0333	CYP2E1,CYP4F8
PCP pathway	0.437		0.0333	FZD3,JUN
Corticotropin Releasing Hormone Signaling	0.431		0.0276	ARPC5,CACNA2D1,JUN,PRKCI
Mouse Embryonic Stem Cell Pluripotency	0.426		0.0291	FZD3,PIK3C2B,RAP2A
NER Pathway	0.426		0.0291	H4C11,H4C6,POLR2D
Wnt/Ca+ pathway	0.42		0.0323	FZD3,NFKB1
Agranulocyte Adhesion and Diapedesis	0.413		0.026	CLDN11,ICAM1,IL33,ITGA4,MYH7
Phospholipases	0.411		0.0317	PLA2G4A,PLA2G6
IL-17A Signaling in Airway Cells	0.403		0.0312	NFKB1,PIK3C2B
Role of PI3K/AKT Signaling in the Pathogenesis of Influenza	0.403		0.0312	NFKB1,PIK3C2B
Telomerase Signaling	0.4		0.028	HSP90B1,PIK3C2B,RAP2A
Myc Mediated Apoptosis Signaling	0.395		0.0308	PIK3C2B,RAP2A
Pyridoxal 5'-phosphate Salvage Pathway	0.395		0.0308	DMPK,SGK1
Superpathway of Melatonin Degradation	0.395		0.0308	CYP2E1,CYP4F8
Glutathione Redox Reactions I	0.395		0.0417	GSTP1
Tumoricidal Function of Hepatic Natural Killer Cells	0.395		0.0417	ICAM1
Antioxidant Action of Vitamin C	0.388		0.0275	NFKB1,PLA2G4A,PLA2G6
Eicosanoid Signaling	0.387		0.0303	PLA2G4A,PLA2G6
Mitotic Roles of Polo-Like Kinase	0.387		0.0303	ESPL1,HSP90B1
Role of Pattern Recognition Receptors in Recognition of Bacteria and Viruses	0.383		0.026	IL33,NFKB1,PIK3C2B,PRKCI
D-myo-inositol (1,4,5)-Trisphosphate Biosynthesis	0.381		0.04	PIP5K1B
Type I Diabetes Mellitus Signaling	0.376		0.027	NFKB1,NGFR,TRADD
Breast Cancer Regulation by Stathmin1	0.376		0.025	ARHGEF10,PIK3C2B,PPP1R11,PRKCI,RAP2A
Antiproliferative Role of TOB in T Cell Signaling	0.369		0.0385	TGFBR1
Estrogen-mediated S-phase Entry	0.369		0.0385	CCND1
Gluconeogenesis I	0.369		0.0385	ENO3
Glycolysis I	0.369		0.0385	ENO3
Lipid Antigen Presentation by CD1	0.369		0.0385	CALR
Gαq Signaling	0.368	-1	0.0255	FNBP1,NFKB1,PIK3C2B,PRKCI
Regulation of eIF4 and p70S6K Signaling	0.368		0.0255	EIF3M,ITGA4,PIK3C2B,RAP2A
Role of JAK1 and JAK3 in γc Cytokine Signaling	0.364		0.029	PIK3C2B,RAP2A
SPINK1 General Cancer Pathway	0.364		0.029	PIK3C2B,RAP2A
Endocannabinoid Developing Neuron Pathway	0.354		0.0261	CCND1,PIK3C2B,RAP2A
Heparan Sulfate Biosynthesis (Late Stages)	0.35		0.0282	AARSD1,CHST1
Basal Cell Carcinoma Signaling	0.343		0.0278	BMP3,FZD3
Role of Tissue Factor in Cancer	0.343		0.0256	PDIA6,PIK3C2B,RAP2A
T Helper Cell Differentiation	0.336		0.0274	NGFR,TGFBR1
Cardiac Hypertrophy Signaling (Enhanced)	0.336	0	0.0226	FZD3,IL33,ITGA4,JUN,NFKB1,NGFR,PIK3C2B,PRKCI,RAP2A,RPS6KB2,TGFBR1
Role of p14/p19ARF in Tumor Suppression	0.334		0.0345	PIK3C2B
AMPK Signaling	0.328		0.0236	AK4,AK5,CCND1,PIK3C2B,TSC1
Cdc42 Signaling	0.323		0.024	ARPC5,ITGA4,JUN,PRKCI
TREM1 Signaling	0.323		0.0267	ICAM1,NFKB1
Role of NFAT in Cardiac Hypertrophy	0.32	0.447214	0.0234	CACNA2D1,PIK3C2B,PRKCI,RAP2A,TGFBR1
G Beta Gamma Signaling	0.317		0.0246	CACNA2D1,PRKCI,RAP2A
Mitochondrial Dysfunction	0.307		0.0234	APH1B,COX4I2,DHODH,SNCA
Heparan Sulfate Biosynthesis	0.305		0.0256	AARSD1,CHST1
Role of Wnt/GSK-3β Signaling in the Pathogenesis of Influenza	0.305		0.0256	FZD3,SIAH1
FXR/RXR Activation	0.299		0.0238	IL33,SLC4A2,TF
Chemokine Signaling	0.293		0.025	JUN,RAP2A
FLT3 Signaling in Hematopoietic Progenitor Cells	0.293		0.025	PIK3C2B,RAP2A
p70S6K Signaling	0.285		0.0233	PIK3C2B,PRKCI,RAP2A
EIF2 Signaling	0.285	0	0.0223	CCND1,EIF3M,HSPA5,PIK3C2B,RAP2A
Cellular Effects of Sildenafil (Viagra)	0.277		0.0229	GPR37,MYH7,PRKG2
Nucleotide Excision Repair Pathway	0.277		0.0286	POLR2D
FGF Signaling	0.271		0.0238	PIK3C2B,PTPN6
B Cell Development	0.269		0.0278	IGHM
Interferon Signaling	0.269		0.0278	IFIT3
HIPPO signaling	0.266		0.0235	PPP1R11,WWC1
Adipogenesis pathway	0.264		0.0224	ARNTL,FZD3,NR1D2
Cell Cycle Regulation by BTG Family Proteins	0.261		0.027	CCND1
Complement System	0.261		0.027	ITGAM
Docosahexaenoic Acid (DHA) Signaling	0.253		0.0263	PIK3C2B
Thyroid Hormone Metabolism II (via Conjugation and/or Degradation)	0.253		0.0263	DIO3
Iron homeostasis signaling pathway	0.252		0.0219	BMP3,PDGFRA,TF
CTLA4 Signaling in Cytotoxic T Lymphocytes	0.247		0.0225	PIK3C2B,PTPN6
Antigen Presentation Pathway	0.246		0.0256	CALR
Altered T Cell and B Cell Signaling in Rheumatoid Arthritis	0.242		0.0222	IL33,NFKB1
OX40 Signaling Pathway	0.242		0.0222	JUN,NFKB1
IL-1 Signaling	0.237		0.022	JUN,NFKB1
Th17 Activation Pathway	0.237		0.022	HSP90B1,NFKB1
Mechanisms of Viral Exit from Host Cells	0.232		0.0244	PRKCI
Role of PKR in Interferon Induction and Antiviral Response	0.232		0.0244	NFKB1
nNOS Signaling in Skeletal Muscle Cells	0.232		0.0244	CACNA2D1
Role of IL-17F in Allergic Inflammatory Airway Diseases	0.226		0.0238	NFKB1
Oncostatin M Signaling	0.22		0.0233	RAP2A
Role of Hypercytokinemia/hyperchemokinemia in the Pathogenesis of Influenza	0.22		0.0233	IL33
Role of RIG1-like Receptors in Antiviral Innate Immunity	0.214		0.0227	NFKB1
Dermatan Sulfate Biosynthesis (Late Stages)	0.202		0.0217	CHST1
Role of Oct4 in Mammalian Embryonic Stem Cell Pluripotency	0.202		0.0217	NR5A1
Stearate Biosynthesis I (Animals)	0.202		0.0217	CYP2E1
Triacylglycerol Degradation	0.197		0.0213	AARSD1
Amyloid Processing	0		0.02	APH1B
Apelin Adipocyte Signaling Pathway	0		0.0122	GSTP1
Apelin Cardiomyocyte Signaling Pathway	0		0.0202	PIK3C2B,PRKCI
Apoptosis Signaling	0		0.0202	NFKB1,RAP2A
Assembly of RNA Polymerase II Complex	0		0.02	POLR2D
Autophagy	0		0.0164	ATG10
Bladder Cancer Signaling	0		0.0206	CCND1,RAP2A
Calcium-induced T Lymphocyte Apoptosis	0		0.0152	PRKCI
Cardiac Hypertrophy Signaling	0	-0.447214	0.0208	FNBP1,JUN,PIK3C2B,RAP2A,TGFBR1
Cardiac β-adrenergic Signaling	0		0.0142	PKIG,PPP1R11
Cell Cycle Control of Chromosomal Replication	0		0.0179	CDK14
Cell Cycle: G1/S Checkpoint Regulation	0		0.0149	CCND1
Chondroitin Sulfate Biosynthesis	0		0.0179	CHST1
Chondroitin Sulfate Biosynthesis (Late Stages)	0		0.0208	CHST1
Communication between Innate and Adaptive Immune Cells	0		0.0208	IGHM,IL33
Crosstalk between Dendritic Cells and Natural Killer Cells	0		0.0112	NFKB1
Cyclins and Cell Cycle Regulation	0		0.0123	CCND1
Dermatan Sulfate Biosynthesis	0		0.0169	CHST1
Dopamine Receptor Signaling	0		0.013	PPP1R11
Endocannabinoid Cancer Inhibition Pathway	0		0.021	CCND1,PIK3C2B,SPTLC1
Endocannabinoid Neuronal Synapse Pathway	0		0.0156	CACNA2D1,GRIN2B
Ephrin B Signaling	0		0.0139	EPHB2
Estrogen Receptor Signaling	0		0.0146	POLR2D,RAP2A
G-Protein Coupled Receptor Signaling	0		0.0184	ADORA2B,LPAR1,NFKB1,PIK3C2B,RAP2A
GPCR-Mediated Integration of Enteroendocrine Signaling Exemplified by an L Cell	0		0.0137	GRP
GPCR-Mediated Nutrient Sensing in Enteroendocrine Cells	0		0.0179	CACNA2D1,PRKCI
Glutamate Receptor Signaling	0		0.0175	GRIN2B
Graft-versus-Host Disease Signaling	0		0.0208	IL33
Gustation Pathway	0		0.013	CACNA2D1,P2RX7
Gαi Signaling	0		0.016	LPAR1,RAP2A
Gαs Signaling	0		0.00935	ADORA2B
HOTAIR Regulatory Pathway	0		0.0189	ICAM1,NFKB1,PIK3C2B
Hematopoiesis from Pluripotent Stem Cells	0		0.0204	IGHM
Inhibition of ARE-Mediated mRNA Degradation Pathway	0		0.0082	NGFR
Leptin Signaling in Obesity	0		0.0135	PIK3C2B
Melatonin Signaling	0		0.0139	PRKCI
Netrin Signaling	0		0.0154	CACNA2D1
Neuroprotective Role of THOP1 in Alzheimer's Disease	0		0.00862	ECE1
Oxidative Phosphorylation	0		0.00917	COX4I2
PD-1, PD-L1 cancer immunotherapy pathway	0		0.0189	NGFR,PIK3C2B
PXR/RXR Activation	0		0.0154	SCD
Phagosome Maturation	0		0.0199	CALR,DYNLL1,NAPB
Phototransduction Pathway	0		0.0189	OPN3
Primary Immunodeficiency Signaling	0		0.02	IGHM
RAR Activation	0		0.0207	JUN,NFKB1,NRIP2,PRKCI
Relaxin Signaling	0		0.02	JUN,NFKB1,PIK3C2B
Remodeling of Epithelial Adherens Junctions	0		0.0147	ARPC5
Role of BRCA1 in DNA Damage Response	0		0.0125	RAD51
Role of Cytokines in Mediating Communication between Immune Cells	0		0.0185	IL33
SPINK1 Pancreatic Cancer Pathway	0		0.0167	TGFBR1
Semaphorin Signaling in Neurons	0		0.0167	FNBP1
Systemic Lupus Erythematosus In T Cell Signaling Pathway	0	-2.23607	0.018	FNBP1,JUN,PIK3C2B,RAP2A,RPS6KB2,Trav4-4-dv10
cAMP-mediated signaling	0		0.0132	ADORA2B,LPAR1,PKIG
iCOS-iCOSL Signaling in T Helper Cells	0		0.018	NFKB1,PIK3C2B
α-Adrenergic Signaling	0		0.0211	PRKCI,RAP2A
