## Supplementary Data 40 for "Patient iPSC-astrocytes show transcriptional and functional dysregulation in schizophrenia"

### Sheet: Sheet1
Ingenuity Canonical Pathways	-log(p-value)	Z-Score	Ratio	Molecules
Proline Biosynthesis I	3.09		0.5	ALDH18A1,PYCR1
Folate Polyglutamylation	2.88		0.4	MTHFD1L,SHMT2
Triacylglycerol Degradation	2.66	1	0.0851	AARSD1,NDST3,PNLIP,RPE65
Folate Transformations I	2.33		0.222	MTHFD1L,SHMT2
Adipogenesis pathway	2.3		0.0448	ARNTL,DLK1,NR1D2,RB1,RPS6KA1,STAT5B
Th2 Pathway	2.27	0	0.0441	ACVR1B,APH1A,HLA-DMB,JUN,SPI1,STAT5B
Aryl Hydrocarbon Receptor Signaling	2.17		0.042	ALDH18A1,CYP1B1,GSTM3,HSPB7,JUN,RB1
G-Protein Coupled Receptor Signaling	1.82		0.0294	ADRA1D,ADRA2C,HRH3,HTR2A,MAP3K8,PDE8B,RGS10,RPS6KA1
Th1 and Th2 Activation Pathway	1.81		0.0351	ACVR1B,APH1A,HLA-DMB,JUN,SPI1,STAT5B
Iron homeostasis signaling pathway	1.64		0.0365	ALAS2,ATP6V1C2,PDGFRA,STAT5B,TFR2
Cardiac Hypertrophy Signaling	1.63	0.816497	0.0292	ADRA1D,ADRA2C,GNB4,IRS1,JUN,MAP3K8,RPS6KA1
Glycine Biosynthesis I	1.63		0.5	SHMT2
Sulfate Activation for Sulfonation	1.63		0.5	PAPSS1
Neuroinflammation Signaling Pathway	1.59	-0.816497	0.0267	ACVR1B,APH1A,CXCL10,GABRQ,GRIN2D,HLA-DMB,JUN,SLC6A1
IL-17A Signaling in Gastric Cells	1.47		0.08	CXCL10,JUN
4-aminobutyrate Degradation I	1.46		0.333	SUCLG2
Autophagy	1.46		0.0492	ATG10,CTSA,CTSF
Antiproliferative Role of TOB in T Cell Signaling	1.43		0.0769	RB1,RPS6KA1
Estrogen-mediated S-phase Entry	1.43		0.0769	E2F6,RB1
Glioma Signaling	1.39		0.0364	E2F6,IDH1,PDGFRA,RB1
Growth Hormone Signaling	1.3		0.0423	IRS1,RPS6KA1,STAT5B
Heparan Sulfate Biosynthesis (Late Stages)	1.3		0.0423	AARSD1,NDST3,RPE65
Circadian Rhythm Signaling	1.25		0.0606	ARNTL,GRIN2D
IL-9 Signaling	1.25		0.0606	IRS1,STAT5B
CMP-N-acetylneuraminate Biosynthesis I (Eukaryotes)	1.24		0.2	NANP
Glutamate Degradation III (via 4-aminobutyrate)	1.24		0.2	SUCLG2
Tetrahydrofolate Salvage from 5,10-methenyltetrahydrofolate	1.24		0.2	MTHFD1L
Tetrapyrrole Biosynthesis II	1.24		0.2	ALAS2
dTMP De Novo Biosynthesis	1.24		0.2	SHMT2
Gαi Signaling	1.23		0.032	ADRA2C,GNB4,HRH3,RGS10
Role of JAK2 in Hormone-like Cytokine Signaling	1.22		0.0588	IRS1,STAT5B
GDNF Family Ligand-Receptor Interactions	1.22		0.0395	DOK7,IRS1,JUN
Heparan Sulfate Biosynthesis	1.2		0.0385	AARSD1,NDST3,RPE65
IL-7 Signaling Pathway	1.2		0.0385	JUN,PTK2,STAT5B
IL-17A Signaling in Fibroblasts	1.2		0.0571	JUN,LCN2
Arginine Degradation VI (Arginase 2 Pathway)	1.17		0.167	PYCR1
Lactose Degradation III	1.17		0.167	GLB1
Proline Biosynthesis II (from Arginine)	1.17		0.167	PYCR1
Chemokine Signaling	1.17		0.0375	CCL24,JUN,PTK2
Role of BRCA1 in DNA Damage Response	1.17		0.0375	E2F6,RB1,SMARCE1
Prolactin Signaling	1.16		0.037	IRS1,JUN,STAT5B
Cell Cycle Regulation by BTG Family Proteins	1.16		0.0541	E2F6,RB1
Notch Signaling	1.16		0.0541	APH1A,HEY1
Superpathway of Serine and Glycine Biosynthesis I	1.1		0.143	SHMT2
Acute Myeloid Leukemia Signaling	1.06		0.0337	IDH1,SPI1,STAT5B
Intrinsic Prothrombin Activation Pathway	1.06		0.0476	F5,KLK8
Retinol Biosynthesis	1.06		0.0476	CES5A,PNLIP
Role of IL-17F in Allergic Inflammatory Airway Diseases	1.06		0.0476	CXCL10,RPS6KA1
Histidine Degradation III	1.05		0.125	MTHFD1L
CCR5 Signaling in Macrophages	1.01		0.0319	CACNA2D2,GNB4,JUN
Citrulline Biosynthesis	0.998		0.111	ALDH18A1
Heme Biosynthesis II	0.998		0.111	ALAS2
Pathogenesis of Multiple Sclerosis	0.998		0.111	CXCL10
GABA Receptor Signaling	0.998		0.0316	CACNA2D2,GABRQ,SLC6A1
Role of Oct4 in Mammalian Embryonic Stem Cell Pluripotency	0.996		0.0435	PPP1R8,RB1
Ephrin A Signaling	0.98		0.0426	EPHA8,PTK2
p53 Signaling	0.968		0.0306	BBC3,JUN,RB1
PKCθ Signaling in T Lymphocytes	0.962		0.0258	CACNA2D2,HLA-DMB,JUN,MAP3K8
Glycine Betaine Degradation	0.955		0.1	SHMT2
Gαq Signaling	0.947		0.0255	ADRA1D,GNB4,HTR2A,PLD1
Cardiac Hypertrophy Signaling (Enhanced)	0.922	0.333333	0.0185	ACE,ACVR1B,ADRA1D,ADRA2C,HSPB7,JUN,MAP3K8,PDE8B,PTK2
Chronic Myeloid Leukemia Signaling	0.92		0.0291	E2F6,RB1,STAT5B
Xenobiotic Metabolism Signaling	0.915		0.0209	ALDH18A1,CES5A,CYP1B1,GSTM3,MAP3K8,NDST3
IGF-1 Signaling	0.911		0.0288	IRS1,JUN,PTK2
PPAR Signaling	0.911		0.0288	JUN,PDGFRA,STAT5B
LPS/IL-1 Mediated Inhibition of RXR Function	0.909		0.0223	ALDH18A1,GSTM3,JUN,NDST3,SLC27A2
CD27 Signaling in Lymphocytes	0.894		0.0377	JUN,MAP3K8
cAMP-mediated signaling	0.886	-1.34164	0.0219	ADRA2C,HRH3,PDE8B,RGS10,RPS6KA1
Pancreatic Adenocarcinoma Signaling	0.867		0.0275	E2F6,PLD1,RB1
HGF Signaling	0.85		0.027	JUN,MAP3K8,PTK2
Fatty Acid Activation	0.848		0.0769	SLC27A2
Rac Signaling	0.842		0.0268	JUN,PLD1,PTK2
GNRH Signaling	0.837		0.0231	CACNA2D2,JUN,MAP3K8,PTK2
Wnt/β-catenin Signaling	0.837		0.0231	ACVR1B,ILK,JUN,SFRP5
Phenylalanine Degradation IV (Mammalian, via Side Chain)	0.818		0.0714	SLC27A2
Neuroprotective Role of THOP1 in Alzheimer's Disease	0.81		0.0259	ACE,ECE2,KLK8
PCP pathway	0.808		0.0333	JUN,LGR4
SPINK1 Pancreatic Cancer Pathway	0.808		0.0333	CTSA,KLK8
Granulocyte Adhesion and Diapedesis	0.8		0.0223	CCL24,CXCL10,HRH3,SELPLG
IL-2 Signaling	0.796		0.0328	JUN,STAT5B
Ephrin Receptor Signaling	0.794		0.0222	EPHA8,GNB4,GRIN2D,PTK2
Renin-Angiotensin Signaling	0.794		0.0254	ACE,JUN,PTK2
Choline Biosynthesis III	0.791		0.0667	PLD1
Superpathway of Citrulline Metabolism	0.791		0.0667	ALDH18A1
Thrombopoietin Signaling	0.774		0.0317	JUN,STAT5B
IL-15 Production	0.772		0.0248	EPHA8,PDGFRA,PTK2
Extrinsic Prothrombin Activation Pathway	0.765		0.0625	F5
Molecular Mechanisms of Cancer	0.755		0.0179	APH1A,BBC3,E2F6,IRS1,JUN,PTK2,RB1
ErbB2-ErbB3 Signaling	0.753		0.0308	JUN,STAT5B
Regulation of Cellular Mechanics by Calpain Protease	0.753		0.0308	PTK2,RB1
Mitochondrial L-carnitine Shuttle Pathway	0.741		0.0588	SLC27A2
γ-linolenate Biosynthesis II (Animals)	0.741		0.0588	SLC27A2
ILK Signaling	0.736	1	0.0211	ILK,IRS1,JUN,PTK2
PPARα/RXRα Activation	0.736	0	0.0211	ACVR1B,IRS1,JUN,STAT5B
PTEN Signaling	0.736		0.0238	ILK,PDGFRA,PTK2
Cell Cycle: G1/S Checkpoint Regulation	0.733		0.0299	E2F6,RB1
RAR Activation	0.72		0.0207	JUN,NRIP2,SMARCE1,STAT5B
Role of JAK1 and JAK3 in γc Cytokine Signaling	0.714		0.029	IRS1,STAT5B
Apelin Muscle Signaling Pathway	0.698		0.0526	TFAM
IL-12 Signaling and Production in Macrophages	0.696		0.0227	JUN,MAP3K8,SPI1
IL-15 Signaling	0.695		0.0282	PTK2,STAT5B
Small Cell Lung Cancer Signaling	0.695		0.0282	PTK2,RB1
ERK5 Signaling	0.686		0.0278	MAP3K8,RPS6KA1
Ephrin B Signaling	0.686		0.0278	GNB4,PTK2
IL-8 Signaling	0.683		0.02	GNB4,JUN,PLD1,PTK2
Axonal Guidance Signaling	0.679		0.0165	ACE,ADAM9,ECE2,EPHA8,GLI2,GNB4,PTK2,SEMA3D
Fatty Acid α-oxidation	0.678		0.05	ALOXE3
Inflammasome pathway	0.678		0.05	NLRC4
The Visual Cycle	0.678		0.05	RPE65
Androgen Signaling	0.671		0.0221	CACNA2D2,GNB4,JUN
Estrogen-Dependent Breast Cancer Signaling	0.668		0.027	JUN,STAT5B
Angiopoietin Signaling	0.66		0.0267	PTK2,STAT5B
TREM1 Signaling	0.66		0.0267	NLRC4,STAT5B
PI3K Signaling in B Lymphocytes	0.659		0.0217	IRS1,JUN,PLEKHA2
Senescence Pathway	0.656	1.34164	0.0182	ACVR1B,DMTF1,E2F6,JUN,RB1
Erythropoietin Signaling	0.651		0.0263	JUN,STAT5B
Neurotrophin/TRK Signaling	0.651		0.0263	JUN,RPS6KA1
CREB Signaling in Neurons	0.649		0.0193	CACNA2D2,GNB4,GRIN2D,RPS6KA1
mTOR Signaling	0.635		0.019	EIF3M,IRS1,PLD1,RPS6KA1
Type II Diabetes Mellitus Signaling	0.635		0.0211	CACNA2D2,IRS1,SLC27A2
Agrin Interactions at Neuromuscular Junction	0.627		0.0253	JUN,PTK2
IL-3 Signaling	0.627		0.0253	JUN,STAT5B
Differential Regulation of Cytokine Production in Intestinal Epithelial Cells by IL-17A and IL-17F	0.625		0.0435	LCN2
AMPK Signaling	0.625		0.0189	ADRA1D,ADRA2C,IRS1,SMARCE1
Integrin Signaling	0.621		0.0188	ILK,ITGA9,PTK2,TSPAN4
FLT3 Signaling in Hematopoietic Progenitor Cells	0.619		0.025	RPS6KA1,STAT5B
IL-17 Signaling	0.619		0.025	CXCL10,JUN
JAK/Stat Signaling	0.619		0.025	JUN,STAT5B
Corticotropin Releasing Hormone Signaling	0.618		0.0207	CACNA2D2,GLI2,JUN
Cyclins and Cell Cycle Regulation	0.611		0.0247	E2F6,RB1
IL-22 Signaling	0.609		0.0417	STAT5B
Sirtuin Signaling Pathway	0.593	-1	0.0172	ARNTL,ATG10,JUN,NDUFAB1,TOMM40L
Bupropion Degradation	0.593		0.04	CYP1B1
Role of JAK family kinases in IL-6-type Cytokine Signaling	0.593		0.04	STAT5B
Relaxin Signaling	0.591		0.02	GNB4,JUN,PDE8B
Phagosome Maturation	0.585		0.0199	ATP6V1C2,CTSA,CTSF
IL-4 Signaling	0.581		0.0235	HLA-DMB,IRS1
Apelin Liver Signaling Pathway	0.579		0.0385	IRS1
Gluconeogenesis I	0.579		0.0385	ENO3
Glycolysis I	0.579		0.0385	ENO3
PDGF Signaling	0.574		0.0233	JUN,PDGFRA
RANK Signaling in Osteoclasts	0.56		0.0227	JUN,MAP3K8
OX40 Signaling Pathway	0.547		0.0222	HLA-DMB,JUN
IL-1 Signaling	0.54		0.022	GNB4,JUN
Role of p14/p19ARF in Tumor Suppression	0.539		0.0345	RB1
Sonic Hedgehog Signaling	0.539		0.0345	GLI2
Acetone Degradation I (to Methylglyoxal)	0.526		0.0333	CYP1B1
TNFR2 Signaling	0.526		0.0333	JUN
ErbB Signaling	0.521		0.0213	AREG,JUN
Tec Kinase Signaling	0.521		0.0183	GNB4,PTK2,STAT5B
Glioblastoma Multiforme Signaling	0.517		0.0182	E2F6,PDGFRA,RB1
G Protein Signaling Mediated by Tubby	0.515		0.0323	GNB4
Neuregulin Signaling	0.509		0.0208	AREG,STAT5B
TGF-β Signaling	0.509		0.0208	ACVR1B,JUN
CXCR4 Signaling	0.508		0.018	GNB4,JUN,PTK2
ATM Signaling	0.503		0.0206	CBX3,JUN
PAK Signaling	0.503		0.0206	PDGFRA,PTK2
4-1BB Signaling in T Lymphocytes	0.503		0.0312	JUN
Fatty Acid β-oxidation I	0.503		0.0312	SLC27A2
Glutathione-mediated Detoxification	0.503		0.0312	GSTM3
UVA-Induced MAPK Signaling	0.497		0.0204	JUN,RPS6KA1
Signaling by Rho Family GTPases	0.495		0.0164	GNB4,JUN,PLD1,PTK2
Germ Cell-Sertoli Cell Junction Signaling	0.49		0.0175	ILK,MAP3K8,PTK2
Opioid Signaling Pathway	0.484	-1	0.0162	CACNA2D2,GRIN2D,RGS10,RPS6KA1
Inhibition of Angiogenesis by TSP1	0.482		0.0294	JUN
SAPK/JNK Signaling	0.474		0.0196	IRS1,JUN
T Cell Exhaustion Signaling Pathway	0.473		0.0171	ACVR1B,HLA-DMB,JUN
Coagulation System	0.471		0.0286	F5
B Cell Development	0.461		0.0278	HLA-DMB
PD-1, PD-L1 cancer immunotherapy pathway	0.453		0.0189	HLA-DMB,STAT5B
Role of NFAT in Regulation of the Immune Response	0.449		0.0166	GNB4,HLA-DMB,JUN
Paxillin Signaling	0.443		0.0185	ITGA9,PTK2
Antioxidant Action of Vitamin C	0.438		0.0183	PLD1,STAT5B
Antigen Presentation Pathway	0.434		0.0256	HLA-DMB
April Mediated Signaling	0.434		0.0256	JUN
tRNA Charging	0.434		0.0256	NARS2
B Cell Receptor Signaling	0.434		0.0162	JUN,MAP3K8,PTK2
Sertoli Cell-Sertoli Cell Junction Signaling	0.434		0.0162	ILK,JUN,MAP3K8
iCOS-iCOSL Signaling in T Helper Cells	0.428		0.018	HLA-DMB,PLEKHA2
Endothelin-1 Signaling	0.423		0.016	ECE2,JUN,PLD1
Production of Nitric Oxide and Reactive Oxygen Species in Macrophages	0.423		0.016	JUN,MAP3K8,SPI1
B Cell Activating Factor Signaling	0.417		0.0244	JUN
Estrogen Biosynthesis	0.417		0.0244	CYP1B1
Mechanisms of Viral Exit from Host Cells	0.417		0.0244	CHMP6
nNOS Signaling in Skeletal Muscle Cells	0.417		0.0244	CACNA2D2
NGF Signaling	0.413		0.0175	MAP3K8,RPS6KA1
Agranulocyte Adhesion and Diapedesis	0.409		0.0156	CCL24,CXCL10,SELPLG
MIF Regulation of Innate Immunity	0.409		0.0238	JUN
ERK/MAPK Signaling	0.405		0.0155	HSPB7,PTK2,RPS6KA1
Oncostatin M Signaling	0.401		0.0233	STAT5B
Role of Hypercytokinemia/hyperchemokinemia in the Pathogenesis of Influenza	0.401		0.0233	CXCL10
Serotonin Receptor Signaling	0.401		0.0233	HTR2A
tRNA Splicing	0.401		0.0233	PDE8B
Role of Tissue Factor in Cancer	0.4		0.0171	RPS6KA1,STAT5B
Sphingosine-1-phosphate Signaling	0.4		0.0171	PDGFRA,PTK2
p38 MAPK Signaling	0.395		0.0169	HSPB7,RPS6KA1
Cholecystokinin/Gastrin-mediated Signaling	0.391		0.0168	JUN,PTK2
GP6 Signaling Pathway	0.391		0.0168	LAMA3,PTK2
iNOS Signaling	0.386		0.0222	JUN
CD28 Signaling in T Helper Cells	0.386		0.0167	HLA-DMB,JUN
Th1 Pathway	0.382		0.0165	APH1A,HLA-DMB
G Beta Gamma Signaling	0.378		0.0164	CACNA2D2,GNB4
Dermatan Sulfate Biosynthesis (Late Stages)	0.378		0.0217	NDST3
FAT10 Cancer Signaling Pathway	0.378		0.0217	ACVR1B
Stearate Biosynthesis I (Animals)	0.378		0.0217	SLC27A2
RhoA Signaling	0.374		0.0163	PLD1,PTK2
nNOS Signaling in Neurons	0.371		0.0213	GRIN2D
CCR3 Signaling in Eosinophils	0.37		0.0161	CCL24,GNB4
IL-6 Signaling	0.366		0.016	HSPB7,JUN
Chondroitin Sulfate Biosynthesis (Late Stages)	0.365		0.0208	NDST3
Graft-versus-Host Disease Signaling	0.365		0.0208	HLA-DMB
Hepatic Fibrosis Signaling Pathway	0.365	1.34164	0.0136	ACVR1B,GLI2,JUN,PDGFRA,PTK2
Atherosclerosis Signaling	0.362		0.0159	ALOXE3,SELPLG
14-3-3-mediated Signaling	0.358		0.0157	JUN,RPS6KA1
P2Y Purigenic Receptor Signaling Pathway	0.358		0.0157	GNB4,JUN
Autoimmune Thyroid Disease Signaling	0.358		0.0204	HLA-DMB
Cell Cycle: G2/M DNA Damage Checkpoint Regulation	0.358		0.0204	RPS6KA1
Endocannabinoid Neuronal Synapse Pathway	0.354		0.0156	CACNA2D2,GRIN2D
Amyloid Processing	0.352		0.02	APH1A
Melanoma Signaling	0.352		0.02	RB1
TNFR1 Signaling	0.352		0.02	JUN
Reelin Signaling in Neurons	0.35		0.0155	GRIN2D,VLDLR
Synaptic Long Term Potentiation	0.35		0.0155	GRIN2D,RPS6KA1
White Adipose Tissue Browning Pathway	0.35		0.0155	CACNA2D2,THRB
p70S6K Signaling	0.35		0.0155	IRS1,PLD1
Gα12/13 Signaling	0.346		0.0154	JUN,PTK2
UVC-Induced MAPK Signaling	0.345		0.0196	JUN
UVB-Induced MAPK Signaling	0.339		0.0192	JUN
Role of IL-17A in Arthritis	0.327		0.0185	RPS6KA1
Transcriptional Regulatory Network in Embryonic Stem Cells	0.327		0.0185	GBX2
EGF Signaling	0.322		0.0182	JUN
Chondroitin Sulfate Biosynthesis	0.316		0.0179	NDST3
Nicotine Degradation III	0.316		0.0179	CYP1B1
Sperm Motility	0.314		0.0135	EPHA8,PDGFRA,PTK2
CNTF Signaling	0.311		0.0175	RPS6KA1
Glutamate Receptor Signaling	0.311		0.0175	GRIN2D
Role of CHK Proteins in Cell Cycle Checkpoint Control	0.311		0.0175	E2F6
Hereditary Breast Cancer Signaling	0.311		0.0143	RB1,SMARCE1
Cardiac β-adrenergic Signaling	0.307		0.0142	GNB4,PDE8B
Cancer Drug Resistance By Drug Efflux	0.305		0.0172	mir-181
MSP-RON Signaling Pathway	0.305		0.0172	KLK8
Dermatan Sulfate Biosynthesis	0.3		0.0169	NDST3
Nur77 Signaling in T Lymphocytes	0.3		0.0169	HLA-DMB
Endometrial Cancer Signaling	0.295		0.0167	ILK
Melatonin Degradation I	0.295		0.0167	CYP1B1
Semaphorin Signaling in Neurons	0.295		0.0167	PTK2
Induction of Apoptosis by HIV1	0.29		0.0164	BBC3
Activation of IRF by Cytosolic Pattern Recognition Receptors	0.281		0.0159	JUN
Phospholipases	0.281		0.0159	PLD1
CD40 Signaling	0.272		0.0154	JUN
Netrin Signaling	0.272		0.0154	CACNA2D2
Nicotine Degradation II	0.272		0.0154	CYP1B1
Pyridoxal 5'-phosphate Salvage Pathway	0.272		0.0154	MAP3K8
Superpathway of Melatonin Degradation	0.272		0.0154	CYP1B1
Gustation Pathway	0.268		0.013	CACNA2D2,PDE8B
Calcium-induced T Lymphocyte Apoptosis	0.267		0.0152	HLA-DMB
ErbB4 Signaling	0.263		0.0149	APH1A
Systemic Lupus Erythematosus In T Cell Signaling Pathway	0.261	-1	0.012	HLA-DMB,JUN,PTK2,SELPLG
Regulation of eIF4 and p70S6K Signaling	0.259		0.0127	EIF3M,IRS1
IL-10 Signaling	0.254		0.0145	JUN
GM-CSF Signaling	0.25		0.0143	STAT5B
Colorectal Cancer Metastasis Signaling	0.244		0.0119	GNB4,JUN,SIAH1
Basal Cell Carcinoma Signaling	0.243		0.0139	GLI2
Caveolar-mediated Endocytosis Signaling	0.239		0.0137	ITGA9
Non-Small Cell Lung Cancer Signaling	0.239		0.0137	RB1
T Helper Cell Differentiation	0.239		0.0137	HLA-DMB
Glioma Invasiveness Signaling	0.235		0.0135	PTK2
Hypoxia Signaling in the Cardiovascular System	0.235		0.0135	JUN
Cdc42 Signaling	0.234		0.012	HLA-DMB,JUN
FcγRIIB Signaling in B Lymphocytes	0.231		0.0133	CACNA2D2
Toll-like Receptor Signaling	0.228		0.0132	JUN
Antiproliferative Role of Somatostatin Receptor 2	0.224		0.013	GNB4
Role of Wnt/GSK-3β Signaling in the Pathogenesis of Influenza	0.221		0.0128	SIAH1
VDR/RXR Activation	0.221		0.0128	CXCL10
Renal Cell Carcinoma Signaling	0.214		0.0125	JUN
Role of MAPK Signaling in the Pathogenesis of Influenza	0.214		0.0125	CXCL10
LPS-stimulated MAPK Signaling	0.208		0.0122	JUN
HER-2 Signaling in Breast Cancer	0.202		0.0119	AREG
TR/RXR Activation	0.202		0.0119	THRB
BMP signaling pathway	0.199		0.0118	JUN
3-phosphoinositide Biosynthesis	0		0.0061	PPP1R8
3-phosphoinositide Degradation	0		0.00649	PPP1R8
Actin Cytoskeleton Signaling	0		0.00459	PTK2
Acute Phase Response Signaling	0		0.0112	ITIH3,JUN
Adrenomedullin signaling pathway	0		0.00508	PTK2
Aldosterone Signaling in Epithelial Cells	0		0.00633	HSPB7
Allograft Rejection Signaling	0		0.0116	HLA-DMB
Altered T Cell and B Cell Signaling in Rheumatoid Arthritis	0		0.0111	HLA-DMB
Amyotrophic Lateral Sclerosis Signaling	0		0.0103	GRIN2D
Apelin Endothelial Signaling Pathway	0		0.0087	JUN
Apoptosis Signaling	0		0.0101	RPS6KA1
Bladder Cancer Signaling	0		0.0103	RB1
Breast Cancer Regulation by Stathmin1	0		0.01	E2F6,GNB4
Calcium Signaling	0		0.00971	CACNA2D2,GRIN2D
Ceramide Signaling	0		0.0114	JUN
Communication between Innate and Adaptive Immune Cells	0		0.0104	CXCL10
D-myo-inositol (1,4,5,6)-Tetrakisphosphate Biosynthesis	0		0.00714	PPP1R8
D-myo-inositol (3,4,5,6)-tetrakisphosphate Biosynthesis	0		0.00714	PPP1R8
D-myo-inositol-5-phosphate Metabolism	0		0.00645	PPP1R8
Death Receptor Signaling	0		0.011	HSPB7
Dendritic Cell Maturation	0		0.00546	HLA-DMB
Dopamine-DARPP32 Feedback in cAMP Signaling	0		0.00613	GRIN2D
EIF2 Signaling	0		0.00446	EIF3M
Endocannabinoid Cancer Inhibition Pathway	0		0.00699	PTK2
Epithelial Adherens Junction Signaling	0		0.00658	ACVR1B
FAK Signaling	0		0.0105	PTK2
FXR/RXR Activation	0		0.00794	VLDLR
Factors Promoting Cardiogenesis in Vertebrates	0		0.0108	ACVR1B
Fcγ Receptor-mediated Phagocytosis in Macrophages and Monocytes	0		0.0106	PLD1
GPCR-Mediated Nutrient Sensing in Enteroendocrine Cells	0		0.00893	CACNA2D2
Gap Junction Signaling	0		0.00505	HTR2A
Glucocorticoid Receptor Signaling	0		0.00893	JUN,SMARCE1,STAT5B
Gαs Signaling	0		0.00935	GNB4
HIF1α Signaling	0		0.00885	JUN
HMGB1 Signaling	0		0.00606	JUN
Hepatic Cholestasis	0		0.0109	JUN,PPRC1
Hepatic Fibrosis / Hepatic Stellate Cell Activation	0		0.00538	PDGFRA
Human Embryonic Stem Cell Pluripotency	0		0.00741	PDGFRA
Huntington's Disease Signaling	0		0.00844	GNB4,JUN
Insulin Receptor Signaling	0		0.00719	IRS1
Leukocyte Extravasation Signaling	0		0.0102	PTK2,SELPLG
Melanocyte Development and Pigmentation Signaling	0		0.0106	RPS6KA1
Mitochondrial Dysfunction	0		0.0117	APH1A,NDUFAB1
NF-κB Signaling	0		0.0112	MAP3K8,PDGFRA
NRF2-mediated Oxidative Stress Response	0		0.0106	GSTM3,JUN
Neuropathic Pain Signaling In Dorsal Horn Neurons	0		0.0099	GRIN2D
Osteoarthritis Pathway	0		0.00474	GLI2
Ovarian Cancer Signaling	0		0.00719	RB1
Oxidative Phosphorylation	0		0.00917	NDUFAB1
PI3K/AKT Signaling	0		0.0115	ILK,MAP3K8
Phospholipase C Signaling	0		0.00778	GNB4,PLD1
Prostate Cancer Signaling	0		0.011	RB1
Protein Kinase A Signaling	0		0.00754	GNB4,PDE8B,PTK2
Protein Ubiquitination Pathway	0		0.00733	HSPB7,UBR1
Regulation of IL-2 Expression in Activated and Anergic T Lymphocytes	0		0.0112	JUN
Regulation of the Epithelial-Mesenchymal Transition Pathway	0		0.00521	APH1A
RhoGDI Signaling	0		0.00556	GNB4
Role of Macrophages, Fibroblasts and Endothelial Cells in Rheumatoid Arthritis	0		0.00641	JUN,SFRP5
Role of NFAT in Cardiac Hypertrophy	0		0.00935	CACNA2D2,GNB4
Role of Osteoblasts, Osteoclasts and Chondrocytes in Rheumatoid Arthritis	0		0.00909	JUN,SFRP5
Role of Pattern Recognition Receptors in Recognition of Bacteria and Viruses	0		0.00649	NLRC4
STAT3 Pathway	0		0.00741	PDGFRA
Salvage Pathways of Pyrimidine Ribonucleotides	0		0.0103	MAP3K8
Sumoylation Pathway	0		0.00971	JUN
Superpathway of Inositol Phosphate Compounds	0		0.00508	PPP1R8
Synaptic Long Term Depression	0		0.00529	CACNA2D2
Synaptogenesis Signaling Pathway	0		0.00962	EPHA8,GRIN2D,VLDLR
Systemic Lupus Erythematosus In B Cell Signaling Pathway	0		0.00364	JUN
Systemic Lupus Erythematosus Signaling	0		0.00437	JUN
T Cell Receptor Signaling	0		0.00952	JUN
Telomerase Signaling	0		0.00935	RB1
Thrombin Signaling	0		0.00962	GNB4,PTK2
Tight Junction Signaling	0		0.00595	JUN
Type I Diabetes Mellitus Signaling	0		0.00901	HLA-DMB
VEGF Signaling	0		0.0101	PTK2
fMLP Signaling in Neutrophils	0		0.00862	GNB4
α-Adrenergic Signaling	0		0.0105	GNB4
